# On the ancestry and evolution of the extinct dire wolf

**DOI:** 10.1101/2025.04.09.647074

**Authors:** Gregory L. Gedman, Kathleen Morrill Pirovich, Jonas Oppenheimer, Chaz Hyseni, Molly Cassatt-Johnstone, Nicolas Alexandre, William Troy, Chris Chao, Olivier Fedrigo, Savannah J. Hoyt, Patrick G.S. Grady, Sam Sacco, William Seligmann, Ayusman Dash, Mithil Chokshi, Laura Knecht, James B. Papizan, Tyler Miyawaki, Sven Bocklandt, James Kelher, Sara Ord, Audrey T. Lin, Brandon R. Peecook, Angela Perri, Mikkel-Holger S. Sinding, Greger Larson, Julie Meachen, Love Dalén, Bridgett vonHoldt, M Thomas P Gilbert, Christopher E. Mason, Rachel J. O’Neill, Elinor K. Karlsson, Brandi L. Cantarel, George R. R. Martin, George Church, Ben Lamm, Beth Shapiro

**Author notes:** Co-first authors (Gregory L. Gedman, Kathleen Morrill Pirovich).

## Abstract

Dire wolves (*Aenocyon dirus*) are extinct predators of Pleistocene North America. Although phenotypically similar to living wolves (*Canis lupus*), dire wolves have yet to be placed confidently in the canid family tree. We generated 3.4× and 12.8× paleogenomes from two well-preserved dire wolves dating to > 13,000 and > 72,000 years ago, and estimated consensus species trees for these and 10 canid species. Our results revealed that ∼2/3 of dire wolf ancestry is derived from a lineage sister to the clade comprising the gray wolf, coyote, and dhole, and the remaining ∼1/3 from a lineage near the base of Canini diversity. We identified 80 genes evolving under diversifying selection in dire wolves. Our results underscore the power of paleogenomes to resolve long-standing taxonomic questions and contribute to growing evidence of the role of post-speciation gene flow as an evolutionary force.
