## Supplementary material for "On the ancestry and evolution of the extinct dire wolf": HyPhy results: FormBio003452.t1.cds.aln.fa.FEL.json.tsv

Codon	Partition	Alpha	Beta	LRT	Selection	p-value
1	1	0	0	0	Negative	1
2	1	0	0	0	Negative	1
3	1	0	0	0	Negative	1
4	1	0	0	0	Negative	1
5	1	0	0	0	Negative	1
6	1	0	0	0	Negative	1
7	1	0.08149244584781141	0.01010855113179126	-0.00230598699169704	Positive	1
8	1	0	0	0	Negative	1
9	1	0	0	0	Negative	1
10	1	0	0	0	Negative	1
11	1	0	0	0	Negative	1
12	1	0	0	0	Negative	1
13	1	0	0	0	Negative	1
14	1	0	0	0	Negative	1
15	1	0	0	0	Negative	1
16	1	0	0	0	Negative	1
17	1	0	0	0	Negative	1
18	1	0	0	0	Negative	1
19	1	0	0	0	Negative	1
20	1	0	0	0	Negative	1
21	1	0	0	0	Negative	1
22	1	0	0	0	Negative	1
23	1	0	0	0	Negative	1
24	1	0	0	0	Negative	1
25	1	0	0	0	Negative	1
26	1	0	0	0	Negative	1
27	1	0	0	0	Negative	1
28	1	0	6.783914452303162	0.4840940298947807	Positive	0.4865737182911185
29	1	0	0	0	Negative	1
30	1	0	0	0	Negative	1
31	1	0	0	0	Negative	1
32	1	0.08149244584781141	0.01010855113179126	-0.0006171441791642529	Positive	1
33	1	0.01	0.1	0	Positive	1
34	1	0.01	0.1	0	Positive	1
35	1	0.01	0.1	0	Positive	1
36	1	0.01	0.1	0	Positive	1
37	1	0.01	0.1	0	Positive	1
38	1	0.01	0.1	0	Positive	1
39	1	0.01	0.1	0	Positive	1
40	1	0.01	0.1	0	Positive	1
41	1	0.01	0.1	0	Positive	1
42	1	0.01	0.1	0	Positive	1
43	1	0.01	0.1	0	Positive	1
44	1	0.01	0.1	0	Positive	1
45	1	0.01	0.1	0	Positive	1
46	1	0.01	0.1	0	Positive	1
47	1	0.01	0.1	0	Positive	1
48	1	0.01	0.1	0	Positive	1
49	1	0	0	0	Negative	1
50	1	0	0	0	Negative	1
51	1	0	6.195433020907022	0.8268408782834644	Positive	0.3631876155827727
52	1	0	0	0	Negative	1
53	1	0	0	0	Negative	1
54	1	0	0	0	Negative	1
55	1	0	0	0	Negative	1
56	1	0	0	0	Negative	1
57	1	0	6.783914452303162	0.7614357800263072	Positive	0.3828795722088058
58	1	0	0	0	Negative	1
59	1	22.42912088248116	7.370899710605368	0.5033782039379062	Positive	0.4780195177307597
60	1	0	0	0	Negative	1
61	1	0	0	0	Negative	1
62	1	0	0	0	Negative	1
63	1	0	0	0	Negative	1
64	1	0	0	0	Negative	1
65	1	0	0	0	Negative	1
66	1	0	0	0	Negative	1
67	1	0	0	0	Negative	1
68	1	0	0	0	Negative	1
69	1	0	0	0	Negative	1
70	1	0	7.136878135449798	0.825956363743062	Positive	0.3634444008468748
71	1	13.03563378391291	0	1.780565656267449	Negative	0.1820798825138652
72	1	0	0	0	Negative	1
73	1	14.36441740711686	0	1.768028291922224	Negative	0.1836262818498273
74	1	0	0	0	Negative	1
75	1	0	9.99452491959543	0.3067456785750515	Positive	0.5796840667576286
76	1	0	0	0	Negative	1
77	1	0	0	0	Negative	1
78	1	0	0	0	Negative	1
79	1	0	0	0	Negative	1
80	1	0	4.590446255139133	0.2363666782307625	Positive	0.6268426956958518
81	1	0	0	0	Negative	1
82	1	0	0	0	Negative	1
83	1	0	0	0	Negative	1
84	1	0	0	0	Negative	1
85	1	0	0	0	Negative	1
86	1	0	0	0	Negative	1
87	1	0	6.091822884265265	0.8727355932305194	Positive	0.3501990925118241
88	1	0	0	0	Negative	1
89	1	0	0	0	Negative	1
90	1	0	0	0	Negative	1
91	1	0	0	0	Negative	1
92	1	0	0	0	Negative	1
93	1	0	0	0	Negative	1
94	1	0	6.783914452303162	0.8738528893303474	Positive	0.3498908697865205
95	1	0.08149244584781141	0.01010855113179126	-0.003179102376019038	Positive	1
96	1	0	0	0	Negative	1
97	1	0	0	0	Negative	1
98	1	0	0	0	Negative	1
99	1	0	0	0	Negative	1
100	1	0	0	0	Negative	1
101	1	0	0	0	Negative	1
102	1	0	5.457309175878803	0.8624343869767337	Positive	0.3530583413076797
103	1	0	6.273411765113423	0.8450917776047149	Positive	0.3579445686849421
104	1	0	6.423868849068511	0.9740803982508073	Positive	0.3236646434109953
105	1	0	0	0	Negative	1
106	1	0	0	0	Negative	1
107	1	0	0	0	Negative	1
108	1	0	0	0	Negative	1
109	1	0	0	0	Negative	1
110	1	0	0	0	Negative	1
111	1	0	0	0	Negative	1
112	1	0	0	0	Negative	1
113	1	0	0	0	Negative	1
114	1	0	0	0	Negative	1
115	1	0	0	0	Negative	1
116	1	0	0	0	Negative	1
117	1	0	0	0	Negative	1
118	1	0	10.18253998181105	0.6209344589383381	Positive	0.4307002471019231
119	1	2850.117344492194	0	8.11606803739469	Negative	0.004387461614708044
120	1	0	0	0	Negative	1
121	1	0	0	0	Negative	1
122	1	0	0	0	Negative	1
123	1	0	0	0	Negative	1
124	1	0	0	0	Negative	1
125	1	0	0	0	Negative	1
126	1	0	0	0	Negative	1
127	1	0	0	0	Negative	1
128	1	0	0	0	Negative	1
129	1	0	0	0	Negative	1
130	1	0	0	0	Negative	1
131	1	0	7.252516175638942	0.305473653691454	Positive	0.5804711063334702
132	1	0	0	0	Negative	1
133	1	0	0	0	Negative	1
134	1	0	0	0	Negative	1
135	1	0	0	0	Negative	1
136	1	0	0	0	Negative	1
137	1	0	0	0	Negative	1
138	1	0	0	0	Negative	1
139	1	0	0	0	Negative	1
140	1	0	0	0	Negative	1
141	1	0	0	0	Negative	1
142	1	0	0	0	Negative	1
143	1	0	0	0	Negative	1
144	1	0	0	0	Negative	1
145	1	0	0	0	Negative	1
146	1	17.59537885574297	0	2.613401237364251	Negative	0.1059642727106248
147	1	0	0	0	Negative	1
148	1	0	0	0	Negative	1
149	1	0	0	0	Negative	1
150	1	0	0	0	Negative	1
151	1	0	0	0	Negative	1
152	1	0	0	0	Negative	1
153	1	77.11883129129392	0	9.980870885343862	Negative	0.001581748550582351
154	1	0	0	0	Negative	1
155	1	0	0	0	Negative	1
156	1	0	0	0	Negative	1
157	1	0	0	0	Negative	1
158	1	0	0	0	Negative	1
159	1	0	0	0	Negative	1
160	1	0	0	0	Negative	1
161	1	0	0	0	Negative	1
162	1	0	0	0	Negative	1
163	1	0	0	0	Negative	1
164	1	0	0	0	Negative	1
165	1	0	0	0	Negative	1
166	1	0	0	0	Negative	1
167	1	0	0	0	Negative	1
168	1	0	0	0	Negative	1
169	1	0	0	0	Negative	1
170	1	0	0	0	Negative	1
171	1	0	0	0	Negative	1
172	1	0	0	0	Negative	1
173	1	0	0	0	Negative	1
174	1	0	0	0	Negative	1
175	1	0	0	0	Negative	1
176	1	0	0	0	Negative	1
177	1	0	6.783914452303162	0.4195732372781507	Positive	0.5171500674328462
178	1	0	0	0	Negative	1
179	1	0	0	0	Negative	1
180	1	0	0	0	Negative	1
181	1	0	0	0	Negative	1
182	1	0	0	0	Negative	1
183	1	0	0	0	Negative	1
184	1	12.87407672506151	0	1.401728313762368	Negative	0.2364344089069408
185	1	0	0	0	Negative	1
186	1	0	0	0	Negative	1
187	1	0	0	0	Negative	1
188	1	0	0	0	Negative	1
189	1	0	0	0	Negative	1
190	1	0	0	0	Negative	1
191	1	0	0	0	Negative	1
192	1	0	0	0	Negative	1
193	1	0	0	0	Negative	1
194	1	0	0	0	Negative	1
195	1	0	0	0	Negative	1
196	1	0	0	0	Negative	1
197	1	0	0	0	Negative	1
198	1	0	0	0	Negative	1
199	1	0	0	0	Negative	1
200	1	0	0	0	Negative	1
201	1	0	0	0	Negative	1
202	1	0	0	0	Negative	1
203	1	0	0	0	Negative	1
204	1	0	0	0	Negative	1
205	1	0	0	0	Negative	1
206	1	0	0	0	Negative	1
207	1	0	0	0	Negative	1
208	1	0	0	0	Negative	1
209	1	0	0	0	Negative	1
210	1	0	0	0	Negative	1
211	1	0	5.727995582262857	0.3323402228474492	Positive	0.5642843186051858
212	1	0	0	0	Negative	1
213	1	0	0	0	Negative	1
214	1	0	0	0	Negative	1
215	1	0	0	0	Negative	1
216	1	0	0	0	Negative	1
217	1	0	0	0	Negative	1
218	1	0	0	0	Negative	1
219	1	0	0	0	Negative	1
220	1	0	0	0	Negative	1
221	1	0	0	0	Negative	1
222	1	0	0	0	Negative	1
223	1	0	0	0	Negative	1
224	1	0	0	0	Negative	1
225	1	0	0	0	Negative	1
226	1	0	0	0	Negative	1
227	1	12.87407672506151	0	1.401728313762368	Negative	0.2364344089069408
228	1	0	0	0	Negative	1
229	1	0	0	0	Negative	1
230	1	0	0	0	Negative	1
231	1	0	0	0	Negative	1
232	1	0	0	0	Negative	1
233	1	0	0	0	Negative	1
234	1	0	0	0	Negative	1
235	1	0	0	0	Negative	1
236	1	0	0	0	Negative	1
237	1	0.08149244584781141	0.01010855113179126	-0.004013257958368932	Positive	1
238	1	0	0	0	Negative	1
239	1	0	0	0	Negative	1
240	1	0	0	0	Negative	1
241	1	0	0	0	Negative	1
242	1	0	0	0	Negative	1
243	1	0	0	0	Negative	1
244	1	0	0	0	Negative	1
245	1	0	0	0	Negative	1
246	1	0	6.783914452303162	0.4676136251034144	Positive	0.4940870659526532
247	1	0	0	0	Negative	1
248	1	0	6.783914452303162	0.4510244082686086	Positive	0.5018488803077119
249	1	0	11.09040820768941	0.4874708741261458	Positive	0.4850576638993834
250	1	0	0	0	Negative	1
251	1	0	0	0	Negative	1
252	1	0	0	0	Negative	1
253	1	0	0	0	Negative	1
254	1	0	0	0	Negative	1
255	1	0	0	0	Negative	1
256	1	0	0	0	Negative	1
257	1	0	0	0	Negative	1
258	1	0	0	0	Negative	1
259	1	0	0	0	Negative	1
260	1	0	0	0	Negative	1
261	1	14.39002975259246	0	1.350425935174316	Negative	0.245203668117033
262	1	0	0	0	Negative	1
263	1	0	0	0	Negative	1
264	1	0	0	0	Negative	1
265	1	0	0	0	Negative	1
266	1	0	0	0	Negative	1
267	1	0	0	0	Negative	1
268	1	0	0	0	Negative	1
269	1	0	0	0	Negative	1
270	1	0	0	0	Negative	1
271	1	0	0	0	Negative	1
272	1	0	0	0	Negative	1
273	1	0	0	0	Negative	1
274	1	0	0	0	Negative	1
275	1	0	0	0	Negative	1
276	1	0	0	0	Negative	1
277	1	0	6.520009083796809	0.4585165320194271	Positive	0.4983180911759221
278	1	0	0	0	Negative	1
279	1	0	0	0	Negative	1
280	1	0	0	0	Negative	1
281	1	0	0	0	Negative	1
282	1	0	0	0	Negative	1
283	1	0	0	0	Negative	1
284	1	0	0	0	Negative	1
285	1	0	0	0	Negative	1
286	1	0	0	0	Negative	1
287	1	0	0	0	Negative	1
288	1	0	0	0	Negative	1
289	1	0	0	0	Negative	1
290	1	0	0	0	Negative	1
291	1	51.75758520508504	0	4.67028976372695	Negative	0.03068874927588083
292	1	0	0	0	Negative	1
293	1	0	0	0	Negative	1
294	1	0	0	0	Negative	1
295	1	0	0	0	Negative	1
296	1	0	0	0	Negative	1
297	1	0	6.365670410312698	0.8930640375796592	Positive	0.3446483313788126
298	1	0	0	0	Negative	1
299	1	0	0	0	Negative	1
300	1	0	0	0	Negative	1
301	1	0	5.343178429046604	0.5982675684497636	Positive	0.4392397916988016
302	1	0	0	0	Negative	1
303	1	0	0	0	Negative	1
304	1	13.39907391548603	0	1.408709415307271	Negative	0.2352707558758147
305	1	0	0	0	Negative	1
306	1	0	0	0	Negative	1
307	1	0	0	0	Negative	1
308	1	0	0	0	Negative	1
309	1	21.21829760530618	0	3.156888562472936	Negative	0.07560715832447618
310	1	0	0	0	Negative	1
311	1	0	0	0	Negative	1
312	1	0	0	0	Negative	1
313	1	0	0	0	Negative	1
314	1	0	0	0	Negative	1
315	1	0	0	0	Negative	1
316	1	0	0	0	Negative	1
317	1	0	0	0	Negative	1
318	1	0	0	0	Negative	1
319	1	0	0	0	Negative	1
320	1	0	0	0	Negative	1
321	1	0	0	0	Negative	1
322	1	0	0	0	Negative	1
323	1	0	5.650936290683865	0.6181688021861973	Positive	0.4317285855687382
324	1	0	0	0	Negative	1
325	1	0	0	0	Negative	1
326	1	0	0	0	Negative	1
327	1	0	0	0	Negative	1
328	1	13.77049122144542	0	1.968647352788791	Negative	0.1605915111223059
329	1	0	0	0	Negative	1
330	1	0	0	0	Negative	1
331	1	0	0	0	Negative	1
332	1	0	0	0	Negative	1
333	1	45.26662665603639	0	3.333021152700756	Negative	0.06790204021690094
334	1	0	0	0	Negative	1
