## Supplementary material for "On the ancestry and evolution of the extinct dire wolf": HyPhy results: FormBio003452.t1.cds.aln.fa.FITTER.local.results.csv

Branch	LB	MLE	UB	Nucleotide GTR	Standard MG94	dN	dS	nonsynonymous	synonymous	original name
DireGB	0	10000	10000	0.004813968591570201	0.004498801477203259	0.005859230488204208	4.306899103756412e-10	0.004498801477203259	1e-10	DireGB
Node16	0	5282.667889813029	10000	0.001703588334658102	0.001725729573171162	0.002247586914149861	4.306899103756412e-10	0.001725729573171162	1e-10
Node4	0.501934266936354	1.627589811414324	3.482599227832723	0.005689244222918639	0.007627657668711829	0.008189191152089685	0.005770723095800388	0.006287778800695801	0.001339878868016028
Node8	0.1161946639483564	0.7112147830225815	2.205530491970791	0.002796236068092951	0.003056696642923676	0.002676048230399145	0.004315462537147364	0.002054708336909387	0.001001988306014293
canBai_SAMN02921314	0	0	10000	1e-06	0	1.302398098225636e-10	4.306899103756412e-10	1e-10	1e-10	canBai_SAMN02921314
canLup_SAMN02921310	0	0	10000	1e-06	0	1.302398098225636e-10	4.306899103756412e-10	1e-10	1e-10	canLup_SAMN02921310
canRuf_SAMN02921317	0	0	10000	1e-06	0	1.302398098225636e-10	4.306899103756412e-10	1e-10	1e-10	canRuf_SAMN02921317
chrBra_SAMN27257233	0	0	10000	1e-06	0	1.302398098225636e-10	4.306899103756412e-10	1e-10	1e-10	chrBra_SAMN27257233
cuoAlp_SAMN10180424	0	0	10000	1e-06	0	1.302398098225636e-10	4.306899103756412e-10	1e-10	1e-10	cuoAlp_SAMN10180424
lupMes_SAMEA5411047	0.2838464355225312	0.7151442880626381	1.452841427323841	0.009027366876753748	0.009213359553761126	0.008080580470278723	0.01295934568968308	0.006204385956404236	0.003008973597356886	lupMes_SAMEA5411047
lycPic_SAMN09924608	0.01960724280834185	0.3437907787117934	1.515509645980445	0.002740172024653637	0.002400688760110645	0.001556452632350463	0.005192492454359582	0.001195066726887075	0.001205622033223571	lycPic_SAMN09924608
speVen_SAMN27257238	0	0	10000	1e-06	0	1.302398098225636e-10	4.306899103756412e-10	1e-10	1e-10	speVen_SAMN27257238
uroCin_SAMN04495241	0	0	0.6247118927116759	0.001333742674184416	0.001423860380295391	1.302398098225636e-10	0.006132422995768484	1e-10	0.001423860380295391	uroCin_SAMN04495241
vulVul_marble_Fox4	0.008743289684747501	0.1061534378961209	0.3271079937198308	0.01533908713351841	0.01321771533562713	0.004034172825927081	0.04358676383026314	0.00309749594338564	0.01012021939224149	vulVul_marble_Fox4
