## Supplementary material for "On the ancestry and evolution of the extinct dire wolf": HyPhy results: FormBio003452.t1.cds.aln.fa.MEME.json.tsv

Codon	Partition	alpha	beta^-1	p^-1	beta^+	p^+	LRT	p-value	#branches	TotalBranchLength	MEME_LogL	FEL_LogL	FEL_alpha	FEL_beta	Selection
1	1	0	0	1	0	0	0	1	0	0	0	0	1	0	No
2	1	0	0	1	0	0	0	1	0	0	0	0	1	0	No
3	1	0	0	1	0	0	0	1	0	0	0	0	1	0	No
4	1	0	0	1	0	0	0	1	0	0	0	0	1	0	No
5	1	0	0	1	0	0	0	1	0	0	0	0	1	0	No
6	1	0	0	0.9991362520746339	0.1	0.0008637479253661429	-0.001494600887208541	0.6666666666666666	0	0	-3.531238371946129	-3.531985672389733	1	0	No
7	1	1.250729320059885	0	1	0.3986761438071433	0	0	0.6666666666666666	0	0	-4.451328338209142	-4.440951271349181	0.9896765891401231	1.301235659993812	No
8	1	0	0	0.9991362520746339	0.1	0.0008637479253661429	-0.0007286777157444746	0.6666666666666666	0	0	-3.787959731043812	-3.788324069901684	1	0	No
9	1	0	0	1	0	0	0	1	0	0	0	0	1	0	No
10	1	0	0	1	0	0	0	1	0	0	0	0	1	0	No
11	1	0	0	0.9991362520746339	0.1	0.0008637479253661429	-0.001546514308701674	0.6666666666666666	0	0	-4.488547498477177	-4.489320755631528	1	0	No
12	1	0	0	1	0	0	0	1	0	0	0	0	1	0	No
13	1	0	0	0.9991362520746339	0.1	0.0008637479253661429	-0.001978143384384623	0.6666666666666666	0	0	-4.071310381265439	-4.072299452957632	1	0	No
14	1	0	0	0.9991362520746339	0.1	0.0008637479253661429	-0.001268674738581055	0.6666666666666666	0	0	-3.559682874598884	-3.560317211968174	1	0	No
15	1	0	0	0.9991362520746339	0.1	0.0008637479253661429	-0.001347193419375614	0.6666666666666666	0	0	-4.228849062046563	-4.229522658756251	1	0	No
16	1	0	0	0.9991362520746339	0.1	0.0008637479253661429	-0.001422405383149083	0.6666666666666666	0	0	-3.790461429886133	-3.791172632577707	1	0	No
17	1	0	0	0.9991362520746339	0.1	0.0008637479253661429	-0.001040891233497376	0.6666666666666666	0	0	-4.072616087760434	-4.073136533377183	1	0	No
18	1	0	0	0.9991362520746339	0.1	0.0008637479253661429	-0.001698068885156445	0.6666666666666666	0	0	-4.303779737122586	-4.304628771565164	1	0	No
19	1	0	0	0.9991362520746339	0.1	0.0008637479253661429	-0.001040891233497376	0.6666666666666666	0	0	-4.072616087760434	-4.073136533377183	1	0	No
20	1	0	0	0.9991362520746339	0.1	0.0008637479253661429	-0.001546514308701674	0.6666666666666666	0	0	-4.488547498477177	-4.489320755631528	1	0	No
21	1	0	0	0.9991362520746339	0.1	0.0008637479253661429	-0.001546514314204828	0.6666666666666666	0	0	-4.336388705364338	-4.33716196252144	1	0	No
22	1	0	0	0.9991362520746339	0.1	0.0008637479253661429	-0.001099360622239587	0.6666666666666666	0	0	-3.328002632678542	-3.328552312989661	1	0	No
23	1	0	0	0.9991362520746339	0.1	0.0008637479253661429	-0.001340876765826948	0.6666666666666666	0	0	-3.30045981665888	-3.301130255041793	1	0	No
24	1	0	0	0.9991362520746339	0.1	0.0008637479253661429	-0.001340876765826948	0.6666666666666666	0	0	-3.30045981665888	-3.301130255041793	1	0	No
25	1	0	0	0.9991362520746339	0.1	0.0008637479253661429	-0.001494600887208541	0.6666666666666666	0	0	-3.531238371946129	-3.531985672389733	1	0	No
26	1	0	0	0.9991362520746339	0.1	0.0008637479253661429	-0.001099360622239587	0.6666666666666666	0	0	-3.328002632678542	-3.328552312989661	1	0	No
27	1	0	0	0.9991362520746339	0.1	0.0008637479253661429	-0.001040891238840658	0.6666666666666666	0	0	-3.920457294647595	-3.920977740267015	1	0	No
28	1	0	0	0.009610687869117831	25.56747741470772	0.9903893121308822	0.4843562088446998	0.4337393875022686	0	0	-7.500287580791359	-7.50028617583015	0.9999985950397773	0	No
29	1	0	0	0.9991362520746339	0.1	0.0008637479253661429	-0.001350155184336899	0.6666666666666666	0	0	-4.595611763304341	-4.59628684089651	1	0	No
30	1	0	0	0.9991362520746339	0.1	0.0008637479253661429	-0.001350155184336899	0.6666666666666666	0	0	-4.595611763304341	-4.59628684089651	1	0	No
31	1	0	0	0.9991362520746339	0.1	0.0008637479253661429	-0.001468249636465302	0.6666666666666666	0	0	-4.534558292409835	-4.535292417228067	1	0	No
32	1	1.231676966213594	0	1	0.5556687870534189	0	0	0.6666666666666666	0	0	-1.224555750285656	-1.221637699237073	0.9970862023240348	1.301235659993812	No
33	1	1	0.4745148942440149	0.7206956051784111	1.857142857142857	0.2793043948215889	0	0.6666666666666666	0	0	0	0	1	1	No
34	1	1	0.4745148942440149	0.7206956051784111	1.857142857142857	0.2793043948215889	0	0.6666666666666666	0	0	0	0	1	1	No
35	1	1	0.4745148942440149	0.7206956051784111	1.857142857142857	0.2793043948215889	0	0.6666666666666666	0	0	0	0	1	1	No
36	1	1	0.4745148942440149	0.7206956051784111	1.857142857142857	0.2793043948215889	0	0.6666666666666666	0	0	0	0	1	1	No
37	1	1	0.4745148942440149	0.7206956051784111	1.857142857142857	0.2793043948215889	0	0.6666666666666666	0	0	0	0	1	1	No
38	1	1	0.4745148942440149	0.7206956051784111	1.857142857142857	0.2793043948215889	0	0.6666666666666666	0	0	0	0	1	1	No
39	1	1	0.4745148942440149	0.7206956051784111	1.857142857142857	0.2793043948215889	0	0.6666666666666666	0	0	0	0	1	1	No
40	1	1	0.4745148942440149	0.7206956051784111	1.857142857142857	0.2793043948215889	0	0.6666666666666666	0	0	0	0	1	1	No
41	1	1	0.4745148942440149	0.7206956051784111	1.857142857142857	0.2793043948215889	0	0.6666666666666666	0	0	0	0	1	1	No
42	1	1	0.4745148942440149	0.7206956051784111	1.857142857142857	0.2793043948215889	0	0.6666666666666666	0	0	0	0	1	1	No
43	1	1	0.4745148942440149	0.7206956051784111	1.857142857142857	0.2793043948215889	0	0.6666666666666666	0	0	0	0	1	1	No
44	1	1	0.4745148942440149	0.7206956051784111	1.857142857142857	0.2793043948215889	0	0.6666666666666666	0	0	0	0	1	1	No
45	1	1	0.4745148942440149	0.7206956051784111	1.857142857142857	0.2793043948215889	0	0.6666666666666666	0	0	0	0	1	1	No
46	1	1	0.4745148942440149	0.7206956051784111	1.857142857142857	0.2793043948215889	0	0.6666666666666666	0	0	0	0	1	1	No
47	1	1	0.4745148942440149	0.7206956051784111	1.857142857142857	0.2793043948215889	0	0.6666666666666666	0	0	0	0	1	1	No
48	1	1	0.4745148942440149	0.7206956051784111	1.857142857142857	0.2793043948215889	0	0.6666666666666666	0	0	0	0	1	1	No
49	1	0	0	0.9991362520746339	0.1	0.0008637479253661429	-0.0008383040808492837	0.6666666666666666	0	0	-3.3238257781131	-3.324244930153525	1	0	No
50	1	0	0	1	0.2801576713038711	0	0	0.6666666666666666	0	0	-4.546694126703981	-4.534558292409835	0.9879375079526418	0.6296541641433383	No
51	1	0	0	0.0007064890110442829	22.85701827627136	0.9992935109889557	0.8271977331193181	0.3513894826743307	0	0	-7.743632732009448	-7.743634544070862	1	0	No
52	1	0	0	0.9991362520746339	0.1	0.0008637479253661429	-0.001164874813268213	0.6666666666666666	0	0	-4.228849062046563	-4.229431499453197	1	0	No
53	1	0	0	1	0.3229468887231808	0	0	0.6666666666666666	0	0	-4.831510609802531	-4.815407243789141	0.9840255999940021	0.4560207428894453	No
54	1	0	0	0.9991362520746339	0.1	0.0008637479253661429	-0.001236121186723338	0.6666666666666666	0	0	-4.275335234469831	-4.275953295063193	1	0	No
55	1	0	0	1	0.3229468887231808	0	0	0.6666666666666666	0	0	-4.831510609802531	-4.815407243789141	0.9840255999940021	0.4560207428894453	No
56	1	0	0	0.9991362520746339	0.1	0.0008637479253661429	-0.0009631298419190415	0.6666666666666666	0	0	-4.876460714683648	-4.876942279604608	1	0	No
57	1	0	0	1.004668691011057e-08	25.45170058839085	0.9999999899533131	0.7622483270842153	0.3652552073959647	0	0	-7.85243715140497	-7.852446384290346	1	0	No
58	1	0	0	1	0.3229468887231808	0	0	0.6666666666666666	0	0	-4.831510609802531	-4.815407243789141	0.9840255999940021	0.4560207428894453	No
59	1	80.92297820845418	28.08914491348843	0.7672507311935458	23.83296802266465	0.2327492688064542	0	0.6666666666666666	0	0	-9.530821031231579	-9.531476160469872	1	82.10021678220588	No
60	1	0	0	0.9991362520746339	0.1	0.0008637479253661429	-0.001337206464935292	0.6666666666666666	0	0	-4.488547498477177	-4.489216101709645	1	0	No
61	1	0	0	0.9991362520746339	0.1	0.0008637479253661429	-0.001397016220613168	0.6666666666666666	0	0	-4.876460714683648	-4.877159222793955	1	0	No
62	1	0	0	0.9991362520746339	0.1	0.0008637479253661429	-0.001241004580140093	0.6666666666666666	0	0	-3.942620222998972	-3.943240725289042	1	0	No
63	1	0	0	1	0.4408836942638507	0	0	0.6666666666666666	0	0	-4.642280039078976	-4.617237656743644	0.9752685769912466	0.6504327334979301	No
64	1	0	0	0.9991362520746339	0.1	0.0008637479253661429	-0.001319836154430654	0.6666666666666666	0	0	-3.839630139345097	-3.840290057422313	1	0	No
65	1	0	0	0.9991362520746339	0.1	0.0008637479253661429	-0.001164857923614093	0.6666666666666666	0	0	-4.105610150077089	-4.106192579038896	1	0	No
66	1	0	0	0.9991362520746339	0.1	0.0008637479253661429	-0.001349778212652808	0.6666666666666666	0	0	-4.876460714683648	-4.877135603789974	1	0	No
67	1	0	0	0.9991362520746339	0.1	0.0008637479253661429	-0.001350155184336899	0.6666666666666666	0	0	-4.595611763304341	-4.59628684089651	1	0	No
68	1	0	0	0.9991362520746339	0.1	0.0008637479253661429	-0.0007840372944780682	0.6666666666666666	0	0	-4.072616087760434	-4.073008106407674	1	0	No
69	1	0	0	0.9991362520746339	0.1	0.0008637479253661429	-0.001176139661271947	0.6666666666666666	0	0	-4.595611763304341	-4.596199833134977	1	0	No
70	1	0	0	0.0007216874496323151	26.23596278284125	0.9992783125503677	0.8256765729081792	0.3517064440478427	0	0	-7.921893516499565	-7.921672204326194	0.9997787123143506	0	No
71	1	48.32175778540468	0	0.7453950834641431	0.001696997859988301	0.2546049165358569	0	0.6666666666666666	0	0	-6.748871309676033	-6.748882804996808	1	48.15106935332185	No
72	1	0	0	0.9991362520746339	0.1	0.0008637479253661429	-0.001558866346360155	0.6666666666666666	0	0	-3.812087323325435	-3.812866756498615	1	0	No
73	1	55.81649431105406	0	0.7542920398172367	0.2138993827881783	0.2457079601827633	0	0.6666666666666666	0	0	-6.673648249468911	-6.673813224160616	1	57.31935809308136	No
74	1	0	0	0.9991362520746339	0.1	0.0008637479253661429	-0.001468250191390297	0.6666666666666666	0	0	-4.534558292409835	-4.53529241750553	1	0	No
75	1	0	0	0.7253632249797544	484.35080097363	0.2746367750202456	1.14680308549957	0.2919209973007875	1	0	-10.13959377955872	-9.719457699377315	0.6569574148300537	0	No
76	1	0	0	0.9991362520746339	0.1	0.0008637479253661429	-0.001546463555090583	0.6666666666666666	0	0	-4.876460714683648	-4.877233946461193	1	0	No
77	1	0	0	1	0.3229468887231808	0	0	0.6666666666666666	0	0	-4.377401014038685	-4.364833208017092	0.9875108390417884	0.4560207428894453	No
78	1	0	0	1	0.4408836942638507	0	0	0.6666666666666666	0	0	-4.584746537302174	-4.556184185849138	0.9718416965136184	0.6504327334979301	No
79	1	0	0	0.9991362520746339	0.1	0.0008637479253661429	-0.001541651439289637	0.6666666666666666	0	0	-4.876460714683648	-4.877231540403293	1	0	No
80	1	0.02641749593147128	0.0006799222480672678	0.000721687486422321	16.44349312152084	0.9992783125135777	0.2345208488452251	0.5145538313555404	1	0	-8.591367926821775	-8.592077271647868	1	0	No
81	1	0	0	1	0.2136417838114479	0	0	0.6666666666666666	0	0	-4.673349013864374	-4.66074675183398	0.9874768139458135	0.1323028429835547	No
82	1	0	0	0.9991362520746339	0.1	0.0008637479253661429	-0.001414487650249541	0.6666666666666666	0	0	-4.275335234469831	-4.276042478294956	1	0	No
83	1	0	0	0.9991362520746339	0.1	0.0008637479253661429	-0.001436527487522099	0.6666666666666666	0	0	-4.105610150077089	-4.10632841382085	1	0	No
84	1	0	0	0.9991362520746339	0.1	0.0008637479253661429	-0.001436527507713947	0.6666666666666666	0	0	-4.617237656743644	-4.617955920497501	1	0	No
85	1	0	0	0.9991362520746339	0.1	0.0008637479253661429	-0.001269613961351723	0.6666666666666666	0	0	-4.556184185849138	-4.556818992829814	1	0	No
86	1	0	0	0.9991362520746339	0.1	0.0008637479253661429	-0.001324899593109663	0.6666666666666666	0	0	-4.595611763304341	-4.596274213100896	1	0	No
87	1	0	0	0.000722239122640936	22.9499592905432	0.9992777608773591	0.8723803273355308	0.3421372365461563	0	0	-8.029152867192488	-8.029271994589477	1	0	No
88	1	0	0	0.9991362520746339	0.1	0.0008637479253661429	-0.0017012226042592	0.6666666666666666	0	0	-4.644780472763306	-4.645631084065435	1	0	No
89	1	0	0	0.9991362520746339	0.1	0.0008637479253661429	-0.001407462134807247	0.6666666666666666	0	0	-4.876460714683648	-4.877164445751052	1	0	No
90	1	0	0	0.9991362520746339	0.1	0.0008637479253661429	-0.001182940051945636	0.6666666666666666	0	0	-3.790461429886133	-3.791052899912105	1	0	No
91	1	0	0	1	0.3229468887231808	0	0	0.6666666666666666	0	0	-4.830631139546124	-4.815407243789141	0.9848914019084952	0.4560207428894453	No
92	1	0	0	0.9991362520746339	0.1	0.0008637479253661429	-0.001264182369441258	0.6666666666666666	0	0	-4.336388705364338	-4.337020796549059	1	0	No
93	1	0	0	0.9991362520746339	0.1	0.0008637479253661429	-0.001244788005097419	0.6666666666666666	0	0	-4.427494027582672	-4.42811642158522	1	0	No
94	1	0	0	0.7039466834484838	239.4113894471203	0.2960533165515162	1.507199869573959	0.2384487354815309	1	0	-9.670070235072009	-9.353836058471797	0.7288887414789091	0	No
95	1	1.250729320059885	0	1	0.3986761438071433	0	0	0.6666666666666666	0	0	-3.962304226125098	-3.948000110667257	0.985797702351565	1.301235659993812	No
96	1	0	0	0.9991362520746339	0.1	0.0008637479253661429	-0.00122174172363998	0.6666666666666666	0	0	-3.531238371946129	-3.531849242807949	1	0	No
97	1	0	0	0.9991362520746339	0.1	0.0008637479253661429	-0.001948308177793123	0.6666666666666666	0	0	-4.644780472763306	-4.645754626852202	1	0	No
98	1	0	0	0.9991362520746339	0.1	0.0008637479253661429	-0.00143693821125801	0.6666666666666666	0	0	-4.275335234469831	-4.27605370357546	1	0	No
99	1	0	0	0.9991362520746339	0.1	0.0008637479253661429	-0.001697109333817615	0.6666666666666666	0	0	-3.812087323325435	-3.812935877992344	1	0	No
100	1	0	0	0.9991362520746339	0.1	0.0008637479253661429	-0.001674658904887494	0.6666666666666666	0	0	-3.812087323325435	-3.812924652777879	1	0	No
101	1	0	0	0.9991362520746339	0.1	0.0008637479253661429	-0.00127044368943352	0.6666666666666666	0	0	-4.302878050489493	-4.30351327233421	1	0	No
102	1	0	0	0.6065767177308192	61.88352608631045	0.3934232822691808	0.9266105394569095	0.3314304277783065	1	0	-9.13878238789605	-9.106751583557577	0.9684767483324974	0	No
103	1	0	0	0.586537045478734	81.28298429383328	0.413462954521266	0.910922529624905	0.3344845707497143	1	0	-8.95069784371619	-8.91784493043532	0.9676808821263353	0	No
104	1	0	0	0.0007216874152784742	23.86911958020467	0.9992783125847216	0.9740143595525339	0.3224072748451901	0	0	-7.609038204834574	-7.609009825122346	0.9999716206904705	0	No
105	1	0	0	0.9991362520746339	0.1	0.0008637479253661429	-0.001292314673416506	0.6666666666666666	0	0	-3.531238371946129	-3.531884529282837	1	0	No
106	1	0	0	0.9991362520746339	0.1	0.0008637479253661429	-0.001314698319440311	0.6666666666666666	0	0	-3.531238371946129	-3.531895721105849	1	0	No
107	1	0	0	0.9991362520746339	0.1	0.0008637479253661429	-0.001375190018547912	0.6666666666666666	0	0	-4.721800222728487	-4.722487817737761	1	0	No
108	1	0	0	0.9991362520746339	0.1	0.0008637479253661429	-0.001350156967818705	0.6666666666666666	0	0	-4.595611763304341	-4.596286841788251	1	0	No
109	1	0	0	0.9991362520746339	0.1	0.0008637479253661429	-0.001083518294739072	0.6666666666666666	0	0	-3.558781187965791	-3.559322947113161	1	0	No
110	1	0	0	0.9991362520746339	0.1	0.0008637479253661429	-0.001269020716309299	0.6666666666666666	0	0	-4.228849062046563	-4.229483572404718	1	0	No
111	1	0	0	0.9991362520746339	0.1	0.0008637479253661429	-0.001167491309590929	0.6666666666666666	0	0	-4.460529303966904	-4.4611130496217	1	0	No
112	1	0	0	0.9991362520746339	0.1	0.0008637479253661429	-0.001338718809812178	0.6666666666666666	0	0	-3.531238371946129	-3.531907731351035	1	0	No
113	1	0	0	0.9991362520746339	0.1	0.0008637479253661429	-0.001581797391388307	0.6666666666666666	0	0	-3.839630139345097	-3.840421038040791	1	0	No
114	1	0	0	0.9991362520746339	0.1	0.0008637479253661429	-0.001157630242602181	0.6666666666666666	0	0	-4.460529303966904	-4.461108119088205	1	0	No
115	1	0	0	0.9991362520746339	0.1	0.0008637479253661429	-0.00143470658453726	0.6666666666666666	0	0	-3.531238371946129	-3.531955725238397	1	0	No
116	1	0	0	0.9991362520746339	0.1	0.0008637479253661429	-0.0008296926330579879	0.6666666666666666	0	0	-4.379897800454674	-4.380312646771203	1	0	No
117	1	0	0	1	0.5438562850152286	0	0	0.6666666666666666	0	0	-4.624672712645115	-4.583727001868799	0.9598812397385353	0.7685003037841395	No
118	1	0	0	0.009597297815354932	37.64563244510498	0.9904027021846451	0.6185525051922802	0.3986009668090112	1	0	-7.520593396328836	-7.521537597652928	1	0	No
119	1	7956.671432247676	0	0.7205344694629874	0	0.2794655305370126	0	0.6666666666666666	0	0	-6.684019549498566	-6.684019549506394	1	10000	No
120	1	0	0	0.9991362520746339	0.1	0.0008637479253661429	-0.001365406004313563	0.6666666666666666	0	0	-3.790461429886133	-3.791144132888289	1	0	No
121	1	0	0	0.9991362520746339	0.1	0.0008637479253661429	-0.001228909830583547	0.6666666666666666	0	0	-4.305868812011744	-4.306483266927036	1	0	No
122	1	0	0	0.9991362520746339	0.1	0.0008637479253661429	-0.001498912166400856	0.6666666666666666	0	0	-4.595611763304341	-4.596361219387542	1	0	No
123	1	0	0	0.9991362520746339	0.1	0.0008637479253661429	-0.001228909830583547	0.6666666666666666	0	0	-4.305868812011744	-4.306483266927036	1	0	No
124	1	0	0	0.9991362520746339	0.1	0.0008637479253661429	-0.001965936897157405	0.6666666666666666	0	0	-4.644780472763306	-4.645763441211884	1	0	No
125	1	0	0	1	0.3229468887231808	0	0	0.6666666666666666	0	0	-4.833287239689787	-4.815407243789141	0.9822789027798147	0.4560207428894453	No
126	1	0	0	0.9991362520746339	0.1	0.0008637479253661429	-0.001317503795407404	0.6666666666666666	0	0	-4.133152966096751	-4.133811717994455	1	0	No
127	1	0	0	0.9991362520746339	0.1	0.0008637479253661429	-0.001167491304903123	0.6666666666666666	0	0	-4.331839145700438	-4.332422891352889	1	0	No
128	1	0	0	0.9991362520746339	0.1	0.0008637479253661429	-0.001312898879783475	0.6666666666666666	0	0	-4.455036843602334	-4.455693293042225	1	0	No
129	1	0	0	0.9991362520746339	0.1	0.0008637479253661429	-0.0008502768298370711	0.6666666666666666	0	0	-4.100158903780097	-4.100584042195015	1	0	No
130	1	0	0	0.9991362520746339	0.1	0.0008637479253661429	-0.0005440872740294367	0.6666666666666666	0	0	-4.149119245167425	-4.14939128880444	1	0	No
131	1	0	0	0.7584652417989375	357.0279246329426	0.2415347582010625	1.015957410930085	0.31467116811341	1	0	-8.640104154780657	-8.284513161554626	0.7007591768641653	0	No
132	1	0	0	0.9991362520746339	0.1	0.0008637479253661429	-0.00120944641809384	0.6666666666666666	0	0	-3.683397165058969	-3.684001888268016	1	0	No
133	1	0	0	0.9991362520746339	0.1	0.0008637479253661429	-0.0006001160075701506	0.6666666666666666	0	0	-4.025019860632438	-4.025319918636223	1	0	No
134	1	0	0	0.9991362520746339	0.1	0.0008637479253661429	-0.001055310678203192	0.6666666666666666	0	0	-3.328002632678542	-3.328530288017643	1	0	No
135	1	0	0	0.9991362520746339	0.1	0.0008637479253661429	-0.0009991839580898443	0.6666666666666666	0	0	-4.072616087760434	-4.073115679739479	1	0	No
136	1	0	0	1	0.4408836942638507	0	0	0.6666666666666666	0	0	-4.649163062385292	-4.617237656743644	0.9685788298992204	0.6504327334979301	No
137	1	0	0	0.9991362520746339	0.1	0.0008637479253661429	-0.0007075551929069945	0.6666666666666666	0	0	-4.177178653745278	-4.177532431341731	1	0	No
138	1	0	0	0.9991362520746339	0.1	0.0008637479253661429	-0.001228909830583547	0.6666666666666666	0	0	-4.305868812011744	-4.306483266927036	1	0	No
139	1	0	0	0.9991362520746339	0.1	0.0008637479253661429	-0.001444825251196491	0.6666666666666666	0	0	-4.516090314496839	-4.516812727122438	1	0	No
140	1	0	0	1	0.3041931007663847	0	0	0.6666666666666666	0	0	-4.083384940235398	-4.072099495202244	0.9887779967206415	0.6680266384876243	No
141	1	0	0	0.9991362520746339	0.1	0.0008637479253661429	-0.001730635652603674	0.6666666666666666	0	0	-3.812087323325435	-3.812952641151737	1	0	No
142	1	0	0	0.9991362520746339	0.1	0.0008637479253661429	-0.001377731386818404	0.6666666666666666	0	0	-3.942620222998972	-3.943309088692382	1	0	No
143	1	0	0	0.9991362520746339	0.1	0.0008637479253661429	-0.001461762457566351	0.6666666666666666	0	0	-4.427494027582672	-4.428224908811455	1	0	No
144	1	0	0	0.9991362520746339	0.1	0.0008637479253661429	-0.001312898879783475	0.6666666666666666	0	0	-4.455036843602334	-4.455693293042225	1	0	No
145	1	0	0	0.9991362520746339	0.1	0.0008637479253661429	-0.001217838405747962	0.6666666666666666	0	0	-3.559682874598884	-3.560291793801758	1	0	No
146	1	65.21900724539553	0	0.7720835460016376	0.4897375870815365	0.2279164539983624	0	0.6666666666666666	0	0	-6.508255140310191	-6.500432602265579	0.992207978381898	54.96651468294557	No
147	1	0	0	0.9991362520746339	0.1	0.0008637479253661429	-0.00120944641809384	0.6666666666666666	0	0	-3.683397165058969	-3.684001888268016	1	0	No
148	1	0	0	0.9991362520746339	0.1	0.0008637479253661429	-0.0006994831791615752	0.6666666666666666	0	0	-3.916649889310278	-3.916999630899859	1	0	No
149	1	0	0	0.9991362520746339	0.1	0.0008637479253661429	-0.001444825251196491	0.6666666666666666	0	0	-4.516090314496839	-4.516812727122438	1	0	No
150	1	0	0	0.9991362520746339	0.1	0.0008637479253661429	-0.001287145458589656	0.6666666666666666	0	0	-3.30045981665888	-3.301103389388174	1	0	No
151	1	0	0	0.9991362520746339	0.1	0.0008637479253661429	-0.0008857659747381064	0.6666666666666666	0	0	-4.100158903780097	-4.100601786767466	1	0	No
152	1	0	0	0.9991362520746339	0.1	0.0008637479253661429	-0.0009559462340789082	0.6666666666666666	0	0	-4.179680352587599	-4.180158325704638	1	0	No
153	1	287.1439380548601	0	0.723582139005852	0	0.276417860994148	0	0.6666666666666666	0	0	-10.21219023081804	-10.2121628440043	0.9999726135612762	283.2121011610034	No
154	1	0	0	0.9991362520746339	0.1	0.0008637479253661429	-0.0004713604140196281	0.6666666666666666	0	0	-3.794241305345189	-3.794476985552198	1	0	No
155	1	0	0	0.9991362520746339	0.1	0.0008637479253661429	-0.001099360622239587	0.6666666666666666	0	0	-3.328002632678542	-3.328552312989661	1	0	No
156	1	0	0	0.9991362520746339	0.1	0.0008637479253661429	-0.00148063567980472	0.6666666666666666	0	0	-3.531238371946129	-3.531978689786031	1	0	No
157	1	0	0	0.9991362520746339	0.1	0.0008637479253661429	-0.0006251630359770388	0.6666666666666666	0	0	-4.025019860632438	-4.025332442150426	1	0	No
158	1	0	0	0.9991362520746339	0.1	0.0008637479253661429	-0.001472141871165178	0.6666666666666666	0	0	-4.516090314496839	-4.516826385432422	1	0	No
159	1	0	0	0.9991362520746339	0.1	0.0008637479253661429	-0.0005667944812373094	0.6666666666666666	0	0	-4.149119245167425	-4.149402642408043	1	0	No
160	1	0	0	0.9991362520746339	0.1	0.0008637479253661429	-0.001105342230276918	0.6666666666666666	0	0	-4.532056593567514	-4.532609264682653	1	0	No
161	1	0	0	1	0.3041931007663847	0	0	0.6666666666666666	0	0	-4.083856137789706	-4.072099495202244	0.9883121966973427	0.6680266384876243	No
162	1	0	0	0.9991362520746339	0.1	0.0008637479253661429	-0.001340876765826948	0.6666666666666666	0	0	-3.30045981665888	-3.301130255041793	1	0	No
163	1	0	0	0.9991362520746339	0.1	0.0008637479253661429	-0.00125310654922739	0.6666666666666666	0	0	-3.558781187965791	-3.559407741240405	1	0	No
164	1	0	0	1	0.2136417838114479	0	0	0.6666666666666666	0	0	-3.960814547886466	-3.948901797300349	0.9881579253000738	0.1323028429835547	No
165	1	0	0	0.9991362520746339	0.1	0.0008637479253661429	-0.001219062899195045	0.6666666666666666	0	0	-3.717221555380008	-3.717831086829605	1	0	No
166	1	0	0	0.9991362520746339	0.1	0.0008637479253661429	-0.001422405383149083	0.6666666666666666	0	0	-3.790461429886133	-3.791172632577707	1	0	No
167	1	0	0	0.9991362520746339	0.1	0.0008637479253661429	-0.0008857659747381064	0.6666666666666666	0	0	-4.100158903780097	-4.100601786767466	1	0	No
168	1	0	0	0.9991362520746339	0.1	0.0008637479253661429	-0.0008857659747381064	0.6666666666666666	0	0	-4.100158903780097	-4.100601786767466	1	0	No
169	1	0	0	0.9991362520746339	0.1	0.0008637479253661429	-0.001372501264775394	0.6666666666666666	0	0	-4.133152966096751	-4.133839216729139	1	0	No
170	1	0	0	1	0	0	0	1	0	0	0	0	1	0	No
171	1	0	0	0.9991362520746339	0.1	0.0008637479253661429	-0.001216224769908791	0.6666666666666666	0	0	-4.331839145700438	-4.332447258085392	1	0	No
172	1	0	0	0.9991362520746339	0.1	0.0008637479253661429	-0.001268674738581055	0.6666666666666666	0	0	-3.559682874598884	-3.560317211968174	1	0	No
173	1	0	0	1	0	0	0	1	0	0	0	0	1	0	No
174	1	0	0	1	0	0	0	1	0	0	0	0	1	0	No
175	1	0	0	1	0	0	0	1	0	0	0	0	1	0	No
176	1	0	0	1	0	0	0	1	0	0	0	0	1	0	No
177	1	0	0	0.0007229613617635769	24.82649817314093	0.9992770386382365	0.4194698995260886	0.4524535124681369	1	0	-8.656874399671738	-8.652230305390974	0.9953666728505334	0	No
178	1	0	0	1	0	0	0	1	0	0	0	0	1	0	No
179	1	0	0	1	0	0	0	1	0	0	0	0	1	0	No
180	1	0	0	1	0	0	0	1	0	0	0	0	1	0	No
181	1	0	0	1	0	0	0	1	0	0	0	0	1	0	No
182	1	0	0	1	0	0	0	1	0	0	0	0	1	0	No
183	1	0	0	1	0	0	0	1	0	0	0	0	1	0	No
184	1	48.44112927025688	0	0.8044035375556726	0	0.1955964624443274	0	0.6666666666666666	0	0	-7.206833836337149	-7.206887034970925	1	47.62257114756525	No
185	1	0	0	1	0	0	0	1	0	0	0	0	1	0	No
186	1	0	0	1	0	0	0	1	0	0	0	0	1	0	No
187	1	0	0	1	0	0	0	1	0	0	0	0	1	0	No
188	1	0	0	1	0	0	0	1	0	0	0	0	1	0	No
189	1	0	0	0.9991362520746339	0.1	0.0008637479253661429	-0.001652796102575849	0.6666666666666666	0	0	-4.747770556417182	-4.74859695446847	1	0	No
190	1	0	0	1	0	0	0	1	0	0	0	0	1	0	No
191	1	0	0	1	0	0	0	1	0	0	0	0	1	0	No
192	1	0	0	1	0	0	0	1	0	0	0	0	1	0	No
193	1	0	0	1	0	0	0	1	0	0	0	0	1	0	No
194	1	0	0	1	0	0	0	1	0	0	0	0	1	0	No
195	1	0	0	1	0	0	0	1	0	0	0	0	1	0	No
196	1	0	0	0.9991362520746339	0.1	0.0008637479253661429	-0.001505139217037765	0.6666666666666666	0	0	-4.516090314496839	-4.516842884105358	1	0	No
197	1	0	0	1	0	0	0	1	0	0	0	0	1	0	No
198	1	0	0	1	0	0	0	1	0	0	0	0	1	0	No
199	1	0	0	1	0	0	0	1	0	0	0	0	1	0	No
200	1	0	0	1	0	0	0	1	0	0	0	0	1	0	No
201	1	0	0	1	0	0	0	1	0	0	0	0	1	0	No
202	1	0	0	1	0	0	0	1	0	0	0	0	1	0	No
203	1	0	0	1	0	0	0	1	0	0	0	0	1	0	No
204	1	0	0	1	0	0	0	1	0	0	0	0	1	0	No
205	1	0	0	1	0	0	0	1	0	0	0	0	1	0	No
206	1	0	0	1	0	0	0	1	0	0	0	0	1	0	No
207	1	0	0	1	0	0	0	1	0	0	0	0	1	0	No
208	1	0	0	1	0	0	0	1	0	0	0	0	1	0	No
209	1	0	0	1	0	0	0	1	0	0	0	0	1	0	No
210	1	0	0	0.9991362520746339	0.1	0.0008637479253661429	-0.00109331668821433	0.6666666666666666	0	0	-3.328002632678542	-3.328549291022649	1	0	No
211	1	0	0	0.00963131930579066	21.32199141846684	0.9903686806942094	0.3316667042555075	0.4800391765621773	0	0	-8.849318516949786	-8.84940739285084	1	0	No
212	1	0	0	1	0	0	0	1	0	0	0	0	1	0	No
213	1	0	0	1	0	0	0	1	0	0	0	0	1	0	No
214	1	0	0	0.9991362520746339	0.1	0.0008637479253661429	-0.001494600887208541	0.6666666666666666	0	0	-3.531238371946129	-3.531985672389733	1	0	No
215	1	0	0	1	0	0	0	1	0	0	0	0	1	0	No
216	1	0	0	0.9991362520746339	0.1	0.0008637479253661429	-0.001494600887208541	0.6666666666666666	0	0	-3.531238371946129	-3.531985672389733	1	0	No
217	1	0	0	0.9991362520746339	0.1	0.0008637479253661429	-0.00180288830780384	0.6666666666666666	0	0	-3.812087323325435	-3.812988767479337	1	0	No
218	1	0	0	1	0	0	0	1	0	0	0	0	1	0	No
219	1	0	0	0.9991362520746339	0.1	0.0008637479253661429	-0.001219062899195045	0.6666666666666666	0	0	-3.717221555380008	-3.717831086829605	1	0	No
220	1	0	0	1	0	0	0	1	0	0	0	0	1	0	No
221	1	0	0	0.9991362520746339	0.1	0.0008637479253661429	-0.001099360622239587	0.6666666666666666	0	0	-3.328002632678542	-3.328552312989661	1	0	No
222	1	0	0	0.9991362520746339	0.1	0.0008637479253661429	-0.001590438890646695	0.6666666666666666	0	0	-4.721800222728487	-4.722595442173811	1	0	No
223	1	0	0	1	0	0	0	1	0	0	0	0	1	0	No
224	1	0	0	1	0	0	0	1	0	0	0	0	1	0	No
225	1	0	0	1	0	0	0	1	0	0	0	0	1	0	No
226	1	0	0	0.9991362520746339	0.1	0.0008637479253661429	-0.001422405383149083	0.6666666666666666	0	0	-3.790461429886133	-3.791172632577707	1	0	No
227	1	48.44112927025688	0	0.8044035375556726	0	0.1955964624443274	0	0.6666666666666666	0	0	-7.206833836337149	-7.206887034970925	1	47.62257114756525	No
228	1	0	0	1	0	0	0	1	0	0	0	0	1	0	No
229	1	0	0	1	0	0	0	1	0	0	0	0	1	0	No
230	1	0	0	1	0	0	0	1	0	0	0	0	1	0	No
231	1	0	0	0.9991362520746339	0.1	0.0008637479253661429	-0.001219062899195045	0.6666666666666666	0	0	-3.717221555380008	-3.717831086829605	1	0	No
232	1	0	0	0.9991362520746339	0.1	0.0008637479253661429	-0.001522784972596725	0.6666666666666666	0	0	-4.044556679182582	-4.045318071668881	1	0	No
233	1	0	0	0.9991362520746339	0.1	0.0008637479253661429	-0.001040891233497376	0.6666666666666666	0	0	-4.072616087760434	-4.073136533377183	1	0	No
234	1	0	0	1	0	0	0	1	0	0	0	0	1	0	No
235	1	0	0	0.9991362520746339	0.1	0.0008637479253661429	-0.001099360622239587	0.6666666666666666	0	0	-3.328002632678542	-3.328552312989661	1	0	No
236	1	0	0	0.9991362520746339	0.1	0.0008637479253661429	-0.001546514304489932	0.6666666666666666	0	0	-4.105610150077089	-4.106383407229334	1	0	No
237	1	1.250729320059885	0	1	0.3986761438071433	0	0	0.6666666666666666	0	0	-3.965501299133617	-3.948000110667257	0.9826510678157393	1.301235659993812	No
238	1	0	0	0.9991362520746339	0.1	0.0008637479253661429	-0.0007286777252764054	0.6666666666666666	0	0	-3.916649889310278	-3.917014228172917	1	0	No
239	1	0	0	0.9991362520746339	0.1	0.0008637479253661429	-0.00125310654922739	0.6666666666666666	0	0	-3.558781187965791	-3.559407741240405	1	0	No
240	1	0	0	1	0	0	0	1	0	0	0	0	1	0	No
241	1	0	0	1	0	0	0	1	0	0	0	0	1	0	No
242	1	0	0	1	0	0	0	1	0	0	0	0	1	0	No
243	1	0	0	1	0	0	0	1	0	0	0	0	1	0	No
244	1	0	0	0.9991362520746339	0.1	0.0008637479253661429	-0.001040891238840658	0.6666666666666666	0	0	-3.920457294647595	-3.920977740267015	1	0	No
245	1	0	0	1	0	0	0	1	0	0	0	0	1	0	No
246	1	0.03245822901738921	0.001020415743063967	0.0007214118031204735	24.69589053547825	0.9992785881968795	0.4672768434798815	0.4385437226333104	1	0	-7.17577596347836	-7.175820997289849	1	0	No
247	1	0	0	1	0	0	0	1	0	0	0	0	1	0	No
248	1	0	0	0.000721687486422321	24.84405624564085	0.9992783125135777	0.4506121518494375	0.4433129971312766	1	0	-9.152832926330364	-9.152835685536209	1	0	No
249	1	0.0258939198589585	0.0006535715561647407	0.000721687486422321	39.42719539754818	0.9992783125135777	0.4851030991200176	0.4335311707990395	1	0	-8.162877130636282	-8.16388320134674	1	0	No
250	1	0	0	0.9991362520746339	0.1	0.0008637479253661429	-0.001040891238840658	0.6666666666666666	0	0	-3.920457294647595	-3.920977740267015	1	0	No
251	1	0	0	1	0	0	0	1	0	0	0	0	1	0	No
252	1	0	0	1	0	0	0	1	0	0	0	0	1	0	No
253	1	0	0	1	0	0	0	1	0	0	0	0	1	0	No
254	1	0	0	1	0	0	0	1	0	0	0	0	1	0	No
255	1	0	0	1	0.4408836942638507	0	0	0.6666666666666666	0	0	-4.331795694285342	-4.302878050489493	0.9714964699322152	0.6504327334979301	No
256	1	0	0	1	0	0	0	1	0	0	0	0	1	0	No
257	1	0	0	1	0	0	0	1	0	0	0	0	1	0	No
258	1	0	0	1	0	0	0	1	0	0	0	0	1	0	No
259	1	0	0	0.9991362520746339	0.1	0.0008637479253661429	-0.001505139217037765	0.6666666666666666	0	0	-4.516090314496839	-4.516842884105358	1	0	No
260	1	0	0	1	0	0	0	1	0	0	0	0	1	0	No
261	1	52.1982235374361	0	0.6846925053734162	0.02018705778523234	0.3153074946265838	0	0.6666666666666666	0	0	-6.40481821626822	-6.405119998277873	1	53.11384552716049	No
262	1	0	0	1	0	0	0	1	0	0	0	0	1	0	No
263	1	0	0	1	0	0	0	1	0	0	0	0	1	0	No
264	1	0	0	1	0	0	0	1	0	0	0	0	1	0	No
265	1	0	0	1	0	0	0	1	0	0	0	0	1	0	No
266	1	0	0	1	0	0	0	1	0	0	0	0	1	0	No
267	1	0	0	1	0	0	0	1	0	0	0	0	1	0	No
268	1	0	0	0.9991362520746339	0.1	0.0008637479253661429	-0.001372501264775394	0.6666666666666666	0	0	-4.133152966096751	-4.133839216729139	1	0	No
269	1	0	0	0.9991362520746339	0.1	0.0008637479253661429	-0.001340876765826948	0.6666666666666666	0	0	-3.30045981665888	-3.301130255041793	1	0	No
270	1	0	0	0.9991362520746339	0.1	0.0008637479253661429	-0.001494600887208541	0.6666666666666666	0	0	-3.531238371946129	-3.531985672389733	1	0	No
271	1	0	0	0.9991362520746339	0.1	0.0008637479253661429	-0.0008857659747381064	0.6666666666666666	0	0	-4.100158903780097	-4.100601786767466	1	0	No
272	1	0	0	0.9991362520746339	0.1	0.0008637479253661429	-0.0008857659747381064	0.6666666666666666	0	0	-4.100158903780097	-4.100601786767466	1	0	No
273	1	0	0	0.9991362520746339	0.1	0.0008637479253661429	-0.00125310654922739	0.6666666666666666	0	0	-3.558781187965791	-3.559407741240405	1	0	No
274	1	0	0	1	0	0	0	1	0	0	0	0	1	0	No
275	1	0	0	1	0	0	0	1	0	0	0	0	1	0	No
276	1	0	0	0.9991362520746339	0.1	0.0008637479253661429	-0.001372501264775394	0.6666666666666666	0	0	-4.133152966096751	-4.133839216729139	1	0	No
277	1	0	0	0.5407553213998972	68.45001834163847	0.4592446786001028	0.5231031883023096	0.4231368730476429	1	0	-7.721989789908138	-7.689683486581903	0.9682099707188163	0	No
278	1	0	0	0.9991362520746339	0.1	0.0008637479253661429	-0.001340876765826948	0.6666666666666666	0	0	-3.30045981665888	-3.301130255041793	1	0	No
279	1	0	0	1	0.2136417838114479	0	0	0.6666666666666666	0	0	-3.960814547886466	-3.948901797300349	0.9881579253000738	0.1323028429835547	No
280	1	0	0	0.9991362520746339	0.1	0.0008637479253661429	-0.00180288830780384	0.6666666666666666	0	0	-3.812087323325435	-3.812988767479337	1	0	No
281	1	0	0	1	0.3229468887231808	0	0	0.6666666666666666	0	0	-4.379370255790169	-4.364833208017092	0.9855681049517553	0.4560207428894453	No
282	1	0	0	0.9991362520746339	0.1	0.0008637479253661429	-0.0007286777157444746	0.6666666666666666	0	0	-3.787959731043812	-3.788324069901684	1	0	No
283	1	0	0	0.9991362520746339	0.1	0.0008637479253661429	-0.001340876765826948	0.6666666666666666	0	0	-3.30045981665888	-3.301130255041793	1	0	No
284	1	0	0	0.9991362520746339	0.1	0.0008637479253661429	-0.001494600887208541	0.6666666666666666	0	0	-3.531238371946129	-3.531985672389733	1	0	No
285	1	0	0	0.9991362520746339	0.1	0.0008637479253661429	-0.001105342230276918	0.6666666666666666	0	0	-4.532056593567514	-4.532609264682653	1	0	No
286	1	0	0	0.9991362520746339	0.1	0.0008637479253661429	-0.001372501264775394	0.6666666666666666	0	0	-4.133152966096751	-4.133839216729139	1	0	No
287	1	0	0	0.9991362520746339	0.1	0.0008637479253661429	-0.001216224769908791	0.6666666666666666	0	0	-4.331839145700438	-4.332447258085392	1	0	No
288	1	0	0	0.9991362520746339	0.1	0.0008637479253661429	-0.001268674738581055	0.6666666666666666	0	0	-3.559682874598884	-3.560317211968174	1	0	No
289	1	0	0	1	0	0	0	1	0	0	0	0	1	0	No
290	1	0	0	0.9991362520746339	0.1	0.0008637479253661429	-0.001216224769908791	0.6666666666666666	0	0	-4.331839145700438	-4.332447258085392	1	0	No
291	1	192.0204896204581	0	0.7667701200443289	0.6510494010357919	0.2332298799556711	0	0.6666666666666666	0	0	-7.383746585520527	-7.39257539114766	1	191.9967598225916	No
292	1	0	0	0.9991362520746339	0.1	0.0008637479253661429	-0.001493810596821632	0.6666666666666666	0	0	-4.427494027582672	-4.428240932881082	1	0	No
293	1	0	0	0.9991362520746339	0.1	0.0008637479253661429	-0.0007370857578070655	0.6666666666666666	0	0	-4.177178653745278	-4.177547196624182	1	0	No
294	1	0	0	0.9991362520746339	0.1	0.0008637479253661429	-0.001522784973833069	0.6666666666666666	0	0	-4.556184185849138	-4.556945578336054	1	0	No
295	1	0	0	0.9991362520746339	0.1	0.0008637479253661429	-0.001372501264775394	0.6666666666666666	0	0	-4.133152966096751	-4.133839216729139	1	0	No
296	1	0	0	0.9991362520746339	0.1	0.0008637479253661429	-0.001494600887208541	0.6666666666666666	0	0	-3.531238371946129	-3.531985672389733	1	0	No
297	1	0	0	0.8060969180453859	459.9921748434127	0.1939030819546141	1.795407111628329	0.2034989027400683	1	0	-9.995419129278162	-9.545042888994663	0.6373882953310194	0	No
298	1	0	0	0.9991362520746339	0.1	0.0008637479253661429	-0.001335658810859286	0.6666666666666666	0	0	-4.583727001868799	-4.584394831274229	1	0	No
299	1	0	0	0.9991362520746339	0.1	0.0008637479253661429	-0.0009686764857619323	0.6666666666666666	0	0	-4.179680352587599	-4.180164690830479	1	0	No
300	1	0	0	0.9991362520746339	0.1	0.0008637479253661429	-0.001494600887208541	0.6666666666666666	0	0	-3.531238371946129	-3.531985672389733	1	0	No
301	1	0	0	0.6338674632776683	80.4754078932686	0.3661325367223317	0.6922224270026724	0.3810152391672029	1	0	-8.69678396194907	-8.649747784482352	0.954052881747263	0	No
302	1	0	0	0.9991362520746339	0.1	0.0008637479253661429	-0.001340876765826948	0.6666666666666666	0	0	-3.30045981665888	-3.301130255041793	1	0	No
303	1	0	0	0.9991362520746339	0.1	0.0008637479253661429	-0.001104827973358979	0.6666666666666666	0	0	-3.710939981078631	-3.71149239506531	1	0	No
304	1	50.72238649778122	0	0.7626245197276461	0.9240779908903719	0.2373754802723539	0	0.6666666666666666	0	0	-7.705525677517958	-7.710481471897937	1	50.17307609264994	No
305	1	0	0	0.9991362520746339	0.1	0.0008637479253661429	-0.001494600887208541	0.6666666666666666	0	0	-3.531238371946129	-3.531985672389733	1	0	No
306	1	0	0	0.9991362520746339	0.1	0.0008637479253661429	-0.0007117248329020498	0.6666666666666666	0	0	-3.916649889310278	-3.917005751726729	1	0	No
307	1	0	0	0.9991362520746339	0.1	0.0008637479253661429	-0.001099360622239587	0.6666666666666666	0	0	-3.328002632678542	-3.328552312989661	1	0	No
308	1	0	0	0.9991362520746339	0.1	0.0008637479253661429	-0.001040891233047958	0.6666666666666666	0	0	-3.689678739360345	-3.690199184976869	1	0	No
309	1	78.7377994300803	0	0.7622598310334786	0	0.2377401689665214	0	0.6666666666666666	0	0	-7.287740721279278	-7.287725102266154	0.9999843811088507	78.02941476735492	No
310	1	0	0	0.9991362520746339	0.1	0.0008637479253661429	-0.001621508278570438	0.6666666666666666	0	0	-3.839630139345097	-3.840440893484383	1	0	No
311	1	0	0	0.9991362520746339	0.1	0.0008637479253661429	-0.001465626419017596	0.6666666666666666	0	0	-3.531238371946129	-3.531971185155637	1	0	No
312	1	0	0	0.9991362520746339	0.1	0.0008637479253661429	-0.001372501264775394	0.6666666666666666	0	0	-4.133152966096751	-4.133839216729139	1	0	No
313	1	0	0	0.9991362520746339	0.1	0.0008637479253661429	-0.0009686764857619323	0.6666666666666666	0	0	-4.179680352587599	-4.180164690830479	1	0	No
314	1	0	0	0.9991362520746339	0.1	0.0008637479253661429	-0.001216224769908791	0.6666666666666666	0	0	-4.331839145700438	-4.332447258085392	1	0	No
315	1	0	0	0.9991362520746339	0.1	0.0008637479253661429	-0.001268674738581055	0.6666666666666666	0	0	-3.559682874598884	-3.560317211968174	1	0	No
316	1	0	0	0.9991362520746339	0.1	0.0008637479253661429	-0.001347193419375614	0.6666666666666666	0	0	-4.228849062046563	-4.229522658756251	1	0	No
317	1	0	0	0.9991362520746339	0.1	0.0008637479253661429	-0.0008857659747381064	0.6666666666666666	0	0	-4.100158903780097	-4.100601786767466	1	0	No
318	1	0	0	0.9991362520746339	0.1	0.0008637479253661429	-0.0005667944812373094	0.6666666666666666	0	0	-4.149119245167425	-4.149402642408043	1	0	No
319	1	0	0	0.9991362520746339	0.1	0.0008637479253661429	-0.001340876765826948	0.6666666666666666	0	0	-3.30045981665888	-3.301130255041793	1	0	No
320	1	0	0	0.9991362520746339	0.1	0.0008637479253661429	-0.0009686764857619323	0.6666666666666666	0	0	-4.179680352587599	-4.180164690830479	1	0	No
321	1	0	0	0.9991362520746339	0.1	0.0008637479253661429	-0.001340876765826948	0.6666666666666666	0	0	-3.30045981665888	-3.301130255041793	1	0	No
322	1	0	0	0.9991362520746339	0.1	0.0008637479253661429	-0.001340876765826948	0.6666666666666666	0	0	-3.30045981665888	-3.301130255041793	1	0	No
323	1	0	0	0.009617925488470312	21.0880543406868	0.9903820745115297	0.6167331526924826	0.3990493462322623	1	0	-8.064549378868687	-8.06533345785148	1	0	No
324	1	0	0	0.9991362520746339	0.1	0.0008637479253661429	-0.001347193419375614	0.6666666666666666	0	0	-4.228849062046563	-4.229522658756251	1	0	No
325	1	0	0	0.9991362520746339	0.1	0.0008637479253661429	-0.00126133520394589	0.6666666666666666	0	0	-4.364833208017092	-4.365463875619065	1	0	No
326	1	0	0	0.9991362520746339	0.1	0.0008637479253661429	-0.001216224774609032	0.6666666666666666	0	0	-4.460529303966904	-4.461137416354209	1	0	No
327	1	0	0	0.9991362520746339	0.1	0.0008637479253661429	-0.001647832454316323	0.6666666666666666	0	0	-3.839630139345097	-3.840454055572255	1	0	No
328	1	51.18562120186539	0	0.7822234995141748	0	0.2177765004858252	0	0.6666666666666666	0	0	-7.612684457846168	-7.612062401275287	0.9993781368661635	52.9972680869759	No
329	1	0	0	0.9991362520746339	0.1	0.0008637479253661429	-0.00125310654922739	0.6666666666666666	0	0	-3.558781187965791	-3.559407741240405	1	0	No
330	1	0	0	0.9991362520746339	0.1	0.0008637479253661429	-0.001340876765826948	0.6666666666666666	0	0	-3.30045981665888	-3.301130255041793	1	0	No
331	1	0	0	0.9991362520746339	0.1	0.0008637479253661429	-0.001104827973358979	0.6666666666666666	0	0	-3.710939981078631	-3.71149239506531	1	0	No
332	1	0	0	0.9991362520746339	0.1	0.0008637479253661429	-0.0005667944812373094	0.6666666666666666	0	0	-4.149119245167425	-4.149402642408043	1	0	No
333	1	164.8631290043516	0	0.8408404802274815	0	0.1591595197725185	0	0.6666666666666666	0	0	-9.346713100667499	-9.34688678265021	1	168.9951540803474	No
334	1	0	0	0.9991362520746339	0.1	0.0008637479253661429	-0.0004713604140196281	0.6666666666666666	0	0	-3.794241305345189	-3.794476985552198	1	0	No
