## Supplementary material for "On the ancestry and evolution of the extinct dire wolf": HyPhy results: FormBio004823.t1.cds.aln.fa.FEL.json.tsv

Codon	Partition	Alpha	Beta	LRT	Selection	p-value
1	1	0	0	0	Negative	1
2	1	0	0	0	Negative	1
3	1	0	0	0	Negative	1
4	1	0	0	0	Negative	1
5	1	0	0	0	Negative	1
6	1	0	0	0	Negative	1
7	1	0	0	0	Negative	1
8	1	0	0	0	Negative	1
9	1	0	206.9224603303083	2.633607612474403	Positive	0.1046237477991928
10	1	0	0	0	Negative	1
11	1	0	0	0	Negative	1
12	1	0	0	0	Negative	1
13	1	0	0	0	Negative	1
14	1	0	0	0	Negative	1
15	1	0	0	0	Negative	1
16	1	0	0	0	Negative	1
17	1	0	0	0	Negative	1
18	1	0	0	0	Negative	1
19	1	0	17.3786220995535	0.4922063598815996	Positive	0.4829447452804484
20	1	0	0	0	Negative	1
21	1	0	0	0	Negative	1
22	1	0	0	0	Negative	1
23	1	0	0	0	Negative	1
24	1	0	0	0	Negative	1
25	1	0	0	0	Negative	1
26	1	0	0	0	Negative	1
27	1	0	0	0	Negative	1
28	1	0	0	0	Negative	1
29	1	0	0	0	Negative	1
30	1	0	0	0	Negative	1
31	1	0	0	0	Negative	1
32	1	0	0	0	Negative	1
33	1	0	0	0	Negative	1
34	1	0	0	0	Negative	1
35	1	0	0	0	Negative	1
36	1	0	0	0	Negative	1
37	1	0	0	0	Negative	1
38	1	0	0	0	Negative	1
39	1	0	0	0	Negative	1
40	1	0	0	0	Negative	1
41	1	0	0	0	Negative	1
42	1	0	0	0	Negative	1
43	1	0	0	0	Negative	1
44	1	0	0	0	Negative	1
45	1	0	0	0	Negative	1
46	1	0	0	0	Negative	1
47	1	0	0	0	Negative	1
48	1	0	0	0	Negative	1
49	1	0	0	0	Negative	1
50	1	0.08149244584781141	0.01010855113179126	-0.00287469332619672	Positive	1
51	1	0	0	0	Negative	1
52	1	0	0	0	Negative	1
53	1	0	0	0	Negative	1
54	1	0	0	0	Negative	1
55	1	0	0	0	Negative	1
56	1	0	0	0	Negative	1
57	1	0	0	0	Negative	1
58	1	0	0	0	Negative	1
59	1	0	0	0	Negative	1
60	1	0	0	0	Negative	1
61	1	0	0	0	Negative	1
62	1	0	0	0	Negative	1
63	1	0	0	0	Negative	1
64	1	0	0	0	Negative	1
65	1	0	0	0	Negative	1
66	1	0	0	0	Negative	1
67	1	0	0	0	Negative	1
68	1	0	0	0	Negative	1
69	1	0	0	0	Negative	1
70	1	0	0	0	Negative	1
71	1	8.216233115792045	0	1.623143552697492	Negative	0.2026540206260786
72	1	0	0	0	Negative	1
73	1	0	0	0	Negative	1
74	1	0	0	0	Negative	1
75	1	0	0	0	Negative	1
76	1	0	0	0	Negative	1
77	1	0	0	0	Negative	1
78	1	0	0	0	Negative	1
79	1	0	0	0	Negative	1
80	1	0	0	0	Negative	1
81	1	0	0	0	Negative	1
82	1	0	0	0	Negative	1
83	1	0	0	0	Negative	1
84	1	0	0	0	Negative	1
85	1	0	0	0	Negative	1
86	1	0	0	0	Negative	1
87	1	0	0	0	Negative	1
88	1	0	0	0	Negative	1
89	1	0	0	0	Negative	1
90	1	0	0	0	Negative	1
91	1	0	0	0	Negative	1
92	1	0	0	0	Negative	1
93	1	0	0	0	Negative	1
94	1	0	0	0	Negative	1
95	1	0	0	0	Negative	1
96	1	0	0	0	Negative	1
97	1	0.08149244584781141	0.01010855113179126	-0.006851087793267929	Positive	1
98	1	0	0	0	Negative	1
99	1	0	0	0	Negative	1
100	1	0	0	0	Negative	1
101	1	0	0	0	Negative	1
102	1	0	0	0	Negative	1
103	1	0	0	0	Negative	1
104	1	0	0	0	Negative	1
105	1	0.08149244584781141	0.01010855113179126	-0.006606030406451247	Positive	1
106	1	0	0	0	Negative	1
107	1	0	0	0	Negative	1
108	1	0	0	0	Negative	1
109	1	0	0	0	Negative	1
110	1	0	0	0	Negative	1
111	1	0	0	0	Negative	1
112	1	0	0	0	Negative	1
113	1	0	0	0	Negative	1
114	1	0	0	0	Negative	1
115	1	0	0	0	Negative	1
116	1	0	0	0	Negative	1
117	1	0	5.000000000000002	0.5732944114662182	Positive	0.4489527668252673
118	1	0	0	0	Negative	1
119	1	0	0	0	Negative	1
120	1	0	0	0	Negative	1
121	1	0	0	0	Negative	1
122	1	0	0	0	Negative	1
123	1	0	0	0	Negative	1
124	1	0	0	0	Negative	1
125	1	0	0	0	Negative	1
126	1	0	0	0	Negative	1
127	1	0	0	0	Negative	1
128	1	0	0	0	Negative	1
129	1	0	0	0	Negative	1
130	1	0	0	0	Negative	1
131	1	0	0	0	Negative	1
132	1	0	0	0	Negative	1
133	1	0	0	0	Negative	1
134	1	0	0	0	Negative	1
135	1	0	0	0	Negative	1
136	1	0	0	0	Negative	1
137	1	0	0	0	Negative	1
138	1	0	0	0	Negative	1
139	1	0	0	0	Negative	1
140	1	0	0	0	Negative	1
141	1	2850.117344492194	0	5.08856266612352	Negative	0.02408414502555378
142	1	0	0	0	Negative	1
143	1	0	0	0	Negative	1
144	1	0	4.46512107569411	0.5203326768086747	Positive	0.4706998060802857
145	1	0	0	0	Negative	1
146	1	0	0	0	Negative	1
147	1	0	0	0	Negative	1
148	1	0	0	0	Negative	1
149	1	0	0	0	Negative	1
150	1	0	0	0	Negative	1
151	1	0	0	0	Negative	1
152	1	22.94054856277477	0	2.858961986874663	Negative	0.09086611789790311
153	1	0	0	0	Negative	1
154	1	0	0	0	Negative	1
155	1	0	0	0	Negative	1
156	1	0	0	0	Negative	1
157	1	0	0	0	Negative	1
158	1	0	0	0	Negative	1
159	1	0	0	0	Negative	1
160	1	15.38070322164368	0	2.329103383652029	Negative	0.1269749954013454
161	1	0	0	0	Negative	1
162	1	0	8.879878787060465	0.5842559424152469	Positive	0.4446489459338046
163	1	0	0	0	Negative	1
164	1	0	0	0	Negative	1
165	1	0	0	0	Negative	1
166	1	20.51375053604098	0	2.454498675473625	Negative	0.1171885785566514
167	1	0	0	0	Negative	1
168	1	0	0	0	Negative	1
169	1	0	0	0	Negative	1
170	1	0	0	0	Negative	1
171	1	0	7.91598004328038	0.6947723958603991	Positive	0.4045458400867145
172	1	0	0	0	Negative	1
173	1	0	0	0	Negative	1
174	1	0	0	0	Negative	1
175	1	0	0	0	Negative	1
176	1	0	0	0	Negative	1
177	1	0	0	0	Negative	1
178	1	0	0	0	Negative	1
179	1	0	0	0	Negative	1
180	1	24.88871250285756	0	2.243078697827487	Negative	0.1342135195191126
181	1	0	0	0	Negative	1
182	1	37.10561918691249	0	3.059393104540517	Negative	0.08027164572823564
183	1	0	0	0	Negative	1
184	1	0	0	0	Negative	1
185	1	0	0	0	Negative	1
186	1	18.58549367085531	0	2.69072815028057	Negative	0.1009336802072826
187	1	0	0	0	Negative	1
188	1	0	0	0	Negative	1
189	1	0	0	0	Negative	1
190	1	0	0	0	Negative	1
191	1	9.291052028893738	0	1.686469799394693	Negative	0.194066981822553
192	1	0	0	0	Negative	1
193	1	0	0	0	Negative	1
194	1	0	0	0	Negative	1
195	1	0	8.410363475334341	1.411254789605316	Positive	0.2348482027564794
196	1	0	0	0	Negative	1
197	1	0	0	0	Negative	1
198	1	0	0	0	Negative	1
199	1	0	0	0	Negative	1
200	1	0	0	0	Negative	1
201	1	0	0	0	Negative	1
202	1	0	0	0	Negative	1
203	1	0	0	0	Negative	1
204	1	0	0	0	Negative	1
205	1	0	0	0	Negative	1
206	1	0	0	0	Negative	1
207	1	0	0	0	Negative	1
208	1	0	10.89195978712229	1.577457721589216	Positive	0.2091272685958974
209	1	0	0	0	Negative	1
210	1	0	0	0	Negative	1
211	1	0	0	0	Negative	1
212	1	0	0	0	Negative	1
213	1	0	0	0	Negative	1
214	1	0	0	0	Negative	1
215	1	0	0	0	Negative	1
216	1	0	0	0	Negative	1
217	1	0	0	0	Negative	1
218	1	18.21055791006846	0	2.840331463731987	Negative	0.09192524951429104
219	1	0	0	0	Negative	1
220	1	0	6.273411765113423	0.6879704032264264	Positive	0.4068555809336611
221	1	0	0	0	Negative	1
222	1	0	0	0	Negative	1
223	1	0	0	0	Negative	1
224	1	19.05278061123039	0	2.778708101859248	Negative	0.0955251945923602
225	1	17.01837697779385	0	2.982342916370342	Negative	0.08417733975605757
226	1	0	0	0	Negative	1
227	1	0	0	0	Negative	1
228	1	0	0	0	Negative	1
229	1	0	0	0	Negative	1
230	1	0	0	0	Negative	1
231	1	0	0	0	Negative	1
232	1	0	0	0	Negative	1
233	1	0	0	0	Negative	1
234	1	0	0	0	Negative	1
235	1	0	0	0	Negative	1
236	1	0	0	0	Negative	1
237	1	0	0	0	Negative	1
238	1	0	5.025182896238523	0.5695895292384776	Positive	0.4504220726768036
239	1	0	0	0	Negative	1
240	1	0	0	0	Negative	1
241	1	0	0	0	Negative	1
242	1	76.22768198836368	0	9.64943054234595	Negative	0.001894102934898556
243	1	0	0	0	Negative	1
244	1	0	0	0	Negative	1
245	1	0	0	0	Negative	1
246	1	0	0	0	Negative	1
247	1	0	0	0	Negative	1
248	1	0.08149244584781141	0.01010855113179126	-0.006851087792875354	Positive	1
249	1	0	0	0	Negative	1
250	1	0	0	0	Negative	1
251	1	0	0	0	Negative	1
252	1	0	0	0	Negative	1
253	1	0	0	0	Negative	1
254	1	0	0	0	Negative	1
255	1	0	0	0	Negative	1
256	1	0	0	0	Negative	1
257	1	0	0	0	Negative	1
258	1	0.08149244584781141	0.01010855113179126	-0.001281923304949473	Positive	1
259	1	0.9803921568627451	1	-4.440892098500627e-16	Positive	1
260	1	0	0	0	Negative	1
261	1	0	0	0	Negative	1
262	1	0	0	0	Negative	1
263	1	0	0	0	Negative	1
264	1	0	0	0	Negative	1
265	1	0	0	0	Negative	1
266	1	0	0	0	Negative	1
267	1	0	0	0	Negative	1
268	1	0	0	0	Negative	1
269	1	0	0	0	Negative	1
270	1	22.16780884299429	0	2.836008838830349	Negative	0.0921728991882258
271	1	0	0	0	Negative	1
272	1	0	0	0	Negative	1
273	1	0	0	0	Negative	1
274	1	0	0	0	Negative	1
275	1	0	0	0	Negative	1
276	1	0	0	0	Negative	1
277	1	0	0	0	Negative	1
278	1	0	0	0	Negative	1
279	1	0	0	0	Negative	1
280	1	0	0	0	Negative	1
281	1	0	0	0	Negative	1
282	1	0	0	0	Negative	1
283	1	0	0	0	Negative	1
284	1	0	0	0	Negative	1
285	1	0	0	0	Negative	1
286	1	0	0	0	Negative	1
287	1	0	0	0	Negative	1
288	1	0	0	0	Negative	1
289	1	0	0	0	Negative	1
290	1	0	0	0	Negative	1
291	1	0	0	0	Negative	1
292	1	0	0	0	Negative	1
293	1	0	6.783914452303162	1.022606745134771	Positive	0.3119014789707814
294	1	0	9.39494861139829	0.8246061318494515	Positive	0.3638368740032043
295	1	0	0	0	Negative	1
296	1	0	0	0	Negative	1
297	1	0	0	0	Negative	1
298	1	0	0	0	Negative	1
299	1	0	0	0	Negative	1
300	1	0	0	0	Negative	1
301	1	0	0	0	Negative	1
302	1	28.39385167477707	0	4.285391375114045	Negative	0.03844123141219313
303	1	0	0	0	Negative	1
304	1	0	0	0	Negative	1
305	1	35.25888049542832	0	4.715783643085242	Negative	0.02988694065978248
306	1	0	0	0	Negative	1
307	1	0	0	0	Negative	1
308	1	0	0	0	Negative	1
309	1	0	0	0	Negative	1
310	1	0	0	0	Negative	1
311	1	0	0	0	Negative	1
312	1	0	0	0	Negative	1
313	1	0	0	0	Negative	1
314	1	0	0	0	Negative	1
315	1	0	0	0	Negative	1
316	1	0	0	0	Negative	1
317	1	0	0	0	Negative	1
318	1	0	0	0	Negative	1
319	1	0	0	0	Negative	1
320	1	0	0	0	Negative	1
321	1	0	0	0	Negative	1
322	1	0	0	0	Negative	1
323	1	0	5.529922468903231	0.4104533660311134	Positive	0.521739484377124
324	1	0	0	0	Negative	1
325	1	0	0	0	Negative	1
326	1	0	0	0	Negative	1
327	1	0	0	0	Negative	1
328	1	0	0	0	Negative	1
329	1	0	0	0	Negative	1
330	1	0	0	0	Negative	1
331	1	0	0	0	Negative	1
332	1	0	0	0	Negative	1
333	1	0	0	0	Negative	1
334	1	0	0	0	Negative	1
335	1	0	0	0	Negative	1
336	1	0	8.588581913937743	0.7887457186194844	Positive	0.3744796623280282
337	1	17.01837697779385	0	2.831835957484538	Negative	0.09241265760316697
338	1	0	0	0	Negative	1
339	1	0	0	0	Negative	1
340	1	0	0	0	Negative	1
341	1	0	0	0	Negative	1
342	1	0	0	0	Negative	1
343	1	0	0	0	Negative	1
344	1	0	0	0	Negative	1
345	1	0	0	0	Negative	1
346	1	0	0	0	Negative	1
347	1	0	0	0	Negative	1
348	1	0	0	0	Negative	1
349	1	36.91431091879947	0	6.063026687994277	Negative	0.01380409036053876
350	1	0	0	0	Negative	1
351	1	0	0	0	Negative	1
352	1	0	0	0	Negative	1
353	1	0	0	0	Negative	1
354	1	34.8125541432065	0	5.114889768887501	Negative	0.02372137323037782
355	1	0	0	0	Negative	1
356	1	8.65170382706409	0	1.675248792922023	Negative	0.1955569743559197
357	1	0	5.457309175878803	0.6035469280959198	Positive	0.4372279035367135
358	1	0	0	0	Negative	1
359	1	0	0	0	Negative	1
360	1	0	0	0	Negative	1
361	1	0	0	0	Negative	1
362	1	0	0	0	Negative	1
363	1	0	0	0	Negative	1
364	1	0	0	0	Negative	1
365	1	0	0	0	Negative	1
366	1	0	0	0	Negative	1
367	1	17.01837697779385	0	2.841090181326132	Negative	0.09188185606270571
368	1	0	0	0	Negative	1
369	1	0	0	0	Negative	1
370	1	0	0	0	Negative	1
371	1	0	0	0	Negative	1
372	1	0	0	0	Negative	1
373	1	0	0	0	Negative	1
374	1	0	0	0	Negative	1
375	1	0	0	0	Negative	1
376	1	0	0	0	Negative	1
377	1	0	0	0	Negative	1
378	1	0	0	0	Negative	1
379	1	0	0	0	Negative	1
380	1	0	0	0	Negative	1
381	1	0	0	0	Negative	1
382	1	0	0	0	Negative	1
383	1	0	0	0	Negative	1
384	1	0	0	0	Negative	1
385	1	0	0	0	Negative	1
386	1	0	0	0	Negative	1
387	1	0	0	0	Negative	1
388	1	0	0	0	Negative	1
389	1	0	0	0	Negative	1
390	1	0	0	0	Negative	1
391	1	0	0	0	Negative	1
392	1	0	0	0	Negative	1
393	1	0	0	0	Negative	1
394	1	0	0	0	Negative	1
395	1	0	0	0	Negative	1
396	1	17.01837697779385	0	2.845061052997298	Negative	0.091655112046785
397	1	0	0	0	Negative	1
398	1	0	0	0	Negative	1
399	1	120.9226899898844	0	4.493542892363291	Negative	0.03402309734970055
400	1	0	0	0	Negative	1
401	1	0	0	0	Negative	1
402	1	0	0	0	Negative	1
403	1	0	0	0	Negative	1
404	1	0	0	0	Negative	1
405	1	0	0	0	Negative	1
406	1	0	0	0	Negative	1
407	1	0	0	0	Negative	1
408	1	0	0	0	Negative	1
409	1	0	0	0	Negative	1
410	1	0	0	0	Negative	1
411	1	0.08149244584781141	0.01010855113179126	-0.006851087793976696	Positive	1
412	1	0	0	0	Negative	1
413	1	0	0	0	Negative	1
414	1	0	0	0	Negative	1
415	1	0	0	0	Negative	1
416	1	0	0	0	Negative	1
417	1	0	0	0	Negative	1
418	1	0	0	0	Negative	1
419	1	0	0	0	Negative	1
420	1	0	0	0	Negative	1
421	1	0	0	0	Negative	1
422	1	0	0	0	Negative	1
423	1	0	0	0	Negative	1
424	1	17.01837697779385	0	2.507425630762651	Negative	0.1133108992732557
425	1	0	0	0	Negative	1
426	1	0	0	0	Negative	1
427	1	0	0	0	Negative	1
428	1	0	0	0	Negative	1
429	1	0	0	0	Negative	1
430	1	0	0	0	Negative	1
431	1	0	0	0	Negative	1
432	1	0	0	0	Negative	1
433	1	0	0	0	Negative	1
434	1	13.86741648547941	0	2.393727379727761	Negative	0.1218228524288284
435	1	0	0	0	Negative	1
436	1	0	0	0	Negative	1
437	1	0	0	0	Negative	1
438	1	0	0	0	Negative	1
439	1	0	0	0	Negative	1
440	1	0	0	0	Negative	1
441	1	0	0	0	Negative	1
442	1	0	0	0	Negative	1
443	1	1	0.1	-1.77635683940025e-15	Positive	1
