## Supplementary material for "On the ancestry and evolution of the extinct dire wolf": HyPhy results: FormBio004823.t1.cds.aln.fa.FITTER.local.results.csv

Branch	LB	MLE	UB	Nucleotide GTR	Standard MG94	dN	dS	nonsynonymous	synonymous	original name
DireGB	0.144041109675754	0.4021292930517277	0.8669390856645378	0.007613157271796379	0.008814037380455149	0.005881133572320294	0.01701600773709648	0.004332054633918601	0.004481982746536545	DireGB
Node12	0.04406844175272804	0.2651193306654627	0.8206337710925062	0.0032165215508113	0.004578705647654653	0.00241934791433852	0.01061742675024216	0.001782096463970721	0.002796609183683936
Node14	0	2610.552689705626	10000	0.001881681138728815	0.0005272068254674351	0.0007157282220165087	3.796535752005206e-10	0.0005272068254674351	1e-10
Node4	0	0	0.2363718475083095	0.002266127528894008	0.003471140807612553	1.357585272880194e-10	0.01317831017634528	1e-10	0.003471140807612553
Node5	0	0	10000	0.001062662468251618	0	1.357585272880194e-10	3.796535752005206e-10	1e-10	1e-10
canBai_SAMN02921314	0	0	10000	1e-06	0	1.357585272880194e-10	3.796535752005206e-10	1e-10	1e-10	canBai_SAMN02921314
canLup_SAMN02921310	0	0	10000	1e-06	0	1.357585272880194e-10	3.796535752005206e-10	1e-10	1e-10	canLup_SAMN02921310
canRuf_SAMN02921317	0	0	10000	1e-06	2.454478725413689e-05	1.357585272880194e-10	9.318516233569238e-05	1e-10	2.454478725413689e-05	canRuf_SAMN02921317
chrBra_SAMN27257233	0.02307269018638988	0.404387560008804	1.783029562702153	0.001569742544476554	0.001568680844348774	0.001049677213988411	0.003020093052072027	0.0007731943141674343	0.0007954865301813405	chrBra_SAMN27257233
cuoAlp_SAMN10180424	0	0.2020889415367298	1.567410715297715	0.0002968653163114304	0.001681607473244494	0.0007463638366738864	0.004297049739749566	0.0005497730798820713	0.001131834393362424	cuoAlp_SAMN10180424
lupMes_SAMEA5411047	0	4250.11145563454	10000	0.001713423236780754	0.0008583193042774896	0.001165241646915894	3.796535752005206e-10	0.0008583193042774896	1e-10	lupMes_SAMEA5411047
lycPic_SAMN09924608	0	0	0.3734717568821304	0.003179395778110174	0.002791353933175873	1.357585272880194e-10	0.01059747500380255	1e-10	0.002791353933175873	lycPic_SAMN09924608
speVen_SAMN27257238	0.150708462173578	0.6068944324757601	1.576068536888085	0.003936729851519738	0.003913855029470422	0.003152349865304366	0.006043431446397378	0.002322027152383936	0.001591827877086482	speVen_SAMN27257238
uroCin_SAMN04495241	0	0	0.1084132042703115	0.00737954686529724	0.00764456227939331	1.357585272880194e-10	0.02902285400214711	1e-10	0.00764456227939331	uroCin_SAMN04495241
vulVul_marble_Fox4	0.1375874787546725	0.3840835619290039	0.8280202977710136	0.009165205447294659	0.00895502628379098	0.005835782099841047	0.01767810416344127	0.004298648649495221	0.004656377634295759	vulVul_marble_Fox4
