## Supplementary material for "On the ancestry and evolution of the extinct dire wolf": HyPhy results: FormBio007656.t1.cds.aln.fa.FEL.json.tsv

Codon	Partition	Alpha	Beta	LRT	Selection	p-value
1	1	0	0	0	Negative	1
2	1	0	0	0	Negative	1
3	1	0	0	0	Negative	1
4	1	0	0	0	Negative	1
5	1	0	0	0	Negative	1
6	1	0	0	0	Negative	1
7	1	0.08149244584781141	0.01010855113179126	-0.003635404649209306	Positive	1
8	1	0	0	0	Negative	1
9	1	0	0	0	Negative	1
10	1	25.03612419823985	0	2.425505780223144	Negative	0.1193747067496284
11	1	0	0	0	Negative	1
12	1	0	0	0	Negative	1
13	1	0	0	0	Negative	1
14	1	0	0	0	Negative	1
15	1	0	0	0	Negative	1
16	1	0	0	0	Negative	1
17	1	0	0	0	Negative	1
18	1	25.0935406420065	0	2.46302791202201	Negative	0.1165539071114253
19	1	0.08149244584781141	0.01010855113179126	-0.003635404649209306	Positive	1
20	1	0	0	0	Negative	1
21	1	0	0	0	Negative	1
22	1	0	0	0	Negative	1
23	1	0	14.96051009538914	0.5465440994247466	Positive	0.4597332215744472
24	1	0	0	0	Negative	1
25	1	0	0	0	Negative	1
26	1	0	0	0	Negative	1
27	1	0	0	0	Negative	1
28	1	0	0	0	Negative	1
29	1	0	0	0	Negative	1
30	1	0	0	0	Negative	1
31	1	0	0	0	Negative	1
32	1	12.01170115215126	13.87159026736046	0.01443660404804703	Positive	0.9043624079261506
33	1	0.08149244584781141	0.01010855113179126	-0.003635404649209306	Positive	1
34	1	0	0	0	Negative	1
35	1	0	0	0	Negative	1
36	1	0	0	0	Negative	1
37	1	0	0	0	Negative	1
38	1	0	0	0	Negative	1
39	1	0	0	0	Negative	1
40	1	0	0	0	Negative	1
41	1	22.94054856277477	0	2.031881451511865	Negative	0.154029823664279
42	1	0.08149244584781141	0.01010855113179126	-0.001401974283819385	Positive	1
43	1	0	8.410363475334341	0.7275645515551403	Positive	0.393673753019653
44	1	0	0	0	Negative	1
45	1	0	0	0	Negative	1
46	1	0	0	0	Negative	1
47	1	0	0	0	Negative	1
48	1	0	0	0	Negative	1
49	1	0	0	0	Negative	1
50	1	0	0	0	Negative	1
51	1	0	0	0	Negative	1
52	1	22.94054856277477	0	2.474656313760123	Negative	0.1156947302155176
53	1	0	0	0	Negative	1
54	1	0	0	0	Negative	1
55	1	0	0	0	Negative	1
56	1	0	0	0	Negative	1
57	1	0	0	0	Negative	1
58	1	0	0	0	Negative	1
59	1	0	0	0	Negative	1
60	1	25.03612419823985	0	2.352488945086174	Negative	0.1250831546256324
61	1	0	0	0	Negative	1
62	1	0	10.55361369617175	0.7881486285073631	Positive	0.3746605273268367
63	1	0	0	0	Negative	1
64	1	0	0	0	Negative	1
65	1	0	0	0	Negative	1
66	1	0	0	0	Negative	1
67	1	0	0	0	Negative	1
68	1	0	0	0	Negative	1
69	1	0	0	0	Negative	1
70	1	0	0	0	Negative	1
71	1	0	0	0	Negative	1
72	1	0	0	0	Negative	1
73	1	0	0	0	Negative	1
74	1	0	0	0	Negative	1
75	1	0	0	0	Negative	1
76	1	0	0	0	Negative	1
77	1	0	0	0	Negative	1
78	1	0	0	0	Negative	1
79	1	0	0	0	Negative	1
80	1	0	0	0	Negative	1
81	1	0	0	0	Negative	1
82	1	0	0	0	Negative	1
83	1	0	50.00639550906069	3.309779254526859	Positive	0.06886874250264496
84	1	31.71275011630891	0	2.900017728112173	Negative	0.08857857846333828
85	1	0	0	0	Negative	1
86	1	0	0	0	Negative	1
87	1	0.08149244584781141	0.01010855113179126	-0.003165886332967105	Positive	1
88	1	0	0	0	Negative	1
89	1	0	0	0	Negative	1
90	1	0	0	0	Negative	1
91	1	0	0	0	Negative	1
92	1	0	0	0	Negative	1
93	1	0	0	0	Negative	1
94	1	0	0	0	Negative	1
95	1	0	0	0	Negative	1
96	1	0	0	0	Negative	1
97	1	0	0	0	Negative	1
98	1	0	0	0	Negative	1
99	1	0	0	0	Negative	1
100	1	0	0	0	Negative	1
101	1	0	0	0	Negative	1
102	1	0	0	0	Negative	1
103	1	0	29.23546734144334	1.569078694376525	Positive	0.2103408601323334
104	1	0	0	0	Negative	1
105	1	0.08149244584781141	0.01010855113179126	-0.003635404649209306	Positive	1
106	1	0	0	0	Negative	1
107	1	0	0	0	Negative	1
108	1	0.08149244584781141	0.01010855113179126	-0.001401974283819385	Positive	1
109	1	0	0	0	Negative	1
110	1	0	0	0	Negative	1
111	1	0	0	0	Negative	1
112	1	0	0	0	Negative	1
113	1	0	0	0	Negative	1
114	1	0	0	0	Negative	1
115	1	0	14.09765877082237	0.8397089374195641	Positive	0.3594800281768922
116	1	0	0	0	Negative	1
117	1	0.08149244584781141	0.01010855113179126	-0.001401974283819385	Positive	1
118	1	0	0	0	Negative	1
119	1	0	0	0	Negative	1
120	1	0	8.98821128094955	0.7361320373784359	Positive	0.3909027487862237
121	1	0	0	0	Negative	1
122	1	0.08149244584781141	0.01010855113179126	-0.001401974283819385	Positive	1
123	1	0.08149244584781141	0.01010855113179126	-0.003507107660681186	Positive	1
124	1	0	0	0	Negative	1
125	1	0	0	0	Negative	1
126	1	0	10.79600160626391	1.086658577136937	Positive	0.297212747787627
127	1	0	0	0	Negative	1
128	1	0	12.10552508280425	0.7957082676331844	Positive	0.3723796326669565
129	1	0	22.51996538263617	1.857245948919235	Positive	0.1729429940887922
130	1	0	0	0	Negative	1
131	1	0	0	0	Negative	1
132	1	0	0	0	Negative	1
133	1	0	0	0	Negative	1
134	1	0	0	0	Negative	1
135	1	0	0	0	Negative	1
136	1	39.84411211841626	0	3.397134914103358	Negative	0.06530976614004058
137	1	0	0	0	Negative	1
138	1	0	40.74377719547528	2.770978034333837	Positive	0.09598749597718914
139	1	0	16.09088574530044	1.603408120789819	Positive	0.2054208983516987
140	1	0	0	0	Negative	1
141	1	0	0	0	Negative	1
142	1	0	0	0	Negative	1
143	1	0	0	0	Negative	1
144	1	0	0	0	Negative	1
145	1	0	0	0	Negative	1
146	1	0	0	0	Negative	1
147	1	0	0	0	Negative	1
148	1	0	0	0	Negative	1
149	1	0	0	0	Negative	1
150	1	0	9.942771006901836	1.014355464390594	Positive	0.3138616609100628
151	1	0	0	0	Negative	1
152	1	0	0	0	Negative	1
153	1	0	0	0	Negative	1
154	1	0	0	0	Negative	1
155	1	0	0	0	Negative	1
156	1	0	0	0	Negative	1
157	1	0	0	0	Negative	1
158	1	0	0	0	Negative	1
159	1	0	0	0	Negative	1
160	1	0	0	0	Negative	1
161	1	0	0	0	Negative	1
162	1	0	0	0	Negative	1
163	1	0	0	0	Negative	1
164	1	0	8.43395363522496	0.5159410537469817	Positive	0.4725782675198792
165	1	0	0	0	Negative	1
166	1	0	0	0	Negative	1
167	1	0	0	0	Negative	1
168	1	0	0	0	Negative	1
169	1	0	0	0	Negative	1
170	1	0	11.05717623915989	0.9446782980080499	Positive	0.3310776002384903
171	1	0	0	0	Negative	1
172	1	0	0	0	Negative	1
173	1	0	0	0	Negative	1
174	1	17.34700493991009	0	2.063493417901693	Negative	0.150863959777664
175	1	0	0	0	Negative	1
176	1	0	0	0	Negative	1
177	1	0	0	0	Negative	1
178	1	0	0	0	Negative	1
179	1	0	0	0	Negative	1
180	1	0	0	0	Negative	1
181	1	0	0	0	Negative	1
182	1	0	0	0	Negative	1
183	1	0	0	0	Negative	1
184	1	0	0	0	Negative	1
185	1	0	0	0	Negative	1
186	1	0.08149244584781141	0.01010855113179126	-0.001286792152914273	Positive	1
187	1	27.56539610367557	0	2.831001686023709	Negative	0.09246067301046035
188	1	0	0	0	Negative	1
189	1	0	0	0	Negative	1
190	1	0	0	0	Negative	1
191	1	0	0	0	Negative	1
192	1	0	0	0	Negative	1
193	1	0	0	0	Negative	1
194	1	0	0	0	Negative	1
195	1	0	0	0	Negative	1
196	1	0	0	0	Negative	1
197	1	0	0	0	Negative	1
198	1	0	0	0	Negative	1
199	1	0	0	0	Negative	1
200	1	0	0	0	Negative	1
201	1	0	0	0	Negative	1
202	1	0	0	0	Negative	1
203	1	0	0	0	Negative	1
204	1	0	0	0	Negative	1
205	1	0	0	0	Negative	1
206	1	31.99096231191309	0	2.601074183291963	Negative	0.1067913119113917
207	1	0	0	0	Negative	1
208	1	0	7.781152952938781	0.4836450298272119	Positive	0.4867758904821636
209	1	0	0	0	Negative	1
210	1	0	0	0	Negative	1
211	1	0	0	0	Negative	1
212	1	0	0	0	Negative	1
213	1	0	10.04836440431727	0.6875682870334359	Positive	0.40699273004958
214	1	0	0	0	Negative	1
215	1	0	0	0	Negative	1
216	1	0	0	0	Negative	1
217	1	0	0	0	Negative	1
218	1	0	0	0	Negative	1
219	1	0	0	0	Negative	1
220	1	0	0	0	Negative	1
221	1	0	0	0	Negative	1
222	1	0	0	0	Negative	1
223	1	0	0	0	Negative	1
224	1	0	0	0	Negative	1
225	1	0	0	0	Negative	1
226	1	26.28375712247866	0	2.615666098625857	Negative	0.1058130852304301
227	1	0	0	0	Negative	1
228	1	0	0	0	Negative	1
229	1	0	0	0	Negative	1
230	1	0	0	0	Negative	1
231	1	0	0	0	Negative	1
232	1	0	0	0	Negative	1
233	1	0	0	0	Negative	1
234	1	0	0	0	Negative	1
235	1	0	0	0	Negative	1
236	1	0	0	0	Negative	1
237	1	0	0	0	Negative	1
238	1	0	0	0	Negative	1
239	1	0	11.28100528353394	0.7478273859828821	Positive	0.3871649662245839
240	1	0	0	0	Negative	1
241	1	0	0	0	Negative	1
242	1	0	0	0	Negative	1
243	1	0	0	0	Negative	1
244	1	0	0	0	Negative	1
245	1	0	0	0	Negative	1
246	1	0	0	0	Negative	1
247	1	0	0	0	Negative	1
248	1	0.08149244584781141	0.01010855113179126	-0.003528143986319066	Positive	1
249	1	0	0	0	Negative	1
250	1	0	0	0	Negative	1
251	1	0	0	0	Negative	1
252	1	0	0	0	Negative	1
253	1	0	0	0	Negative	1
254	1	0	8.354339654697668	0.6858748009907067	Positive	0.4075710681390114
255	1	0	8.49723618568805	0.6894450595258483	Positive	0.4063532007343201
256	1	0	0	0	Negative	1
257	1	0	0	0	Negative	1
258	1	0	0	0	Negative	1
259	1	0	0	0	Negative	1
260	1	23.28648205504473	0	2.543674406456587	Negative	0.1107368156556389
261	1	0	0	0	Negative	1
262	1	0	0	0	Negative	1
263	1	0	0	0	Negative	1
264	1	0	0	0	Negative	1
265	1	0	0	0	Negative	1
266	1	0	0	0	Negative	1
267	1	0	0	0	Negative	1
268	1	0	0	0	Negative	1
269	1	0	0	0	Negative	1
270	1	0	26.74033017857642	1.678425872657385	Positive	0.1951337484321995
271	1	0	0	0	Negative	1
272	1	0	0	0	Negative	1
273	1	0	0	0	Negative	1
274	1	0	0	0	Negative	1
275	1	0	0	0	Negative	1
276	1	0	0	0	Negative	1
277	1	0	0	0	Negative	1
278	1	0	0	0	Negative	1
279	1	34.20283933045444	0	2.410653844662558	Negative	0.1205120217885081
280	1	0	0	0	Negative	1
281	1	0	0	0	Negative	1
282	1	0	0	0	Negative	1
283	1	0	0	0	Negative	1
284	1	0	64.01898428274458	0.970095920217215	Positive	0.3246562578957621
285	1	0.08149244584781141	0.01010855113179126	-0.0002178905683507537	Positive	1
286	1	1	1	0	Positive	1
287	1	0	0	0	Negative	1
288	1	0	0	0	Negative	1
289	1	0	0	0	Negative	1
290	1	0	0	0	Negative	1
291	1	0	0	0	Negative	1
292	1	0	0	0	Negative	1
293	1	0	0	0	Negative	1
294	1	1	1	0	Positive	1
295	1	1	1	0	Positive	1
296	1	1	1	0	Positive	1
297	1	1	1	0	Positive	1
298	1	1	1	0	Positive	1
299	1	1	1	0	Positive	1
300	1	1	1	0	Positive	1
301	1	0	0	0	Negative	1
302	1	0	0	0	Negative	1
303	1	0	0	0	Negative	1
304	1	0	0	0	Negative	1
305	1	0	0	0	Negative	1
306	1	0	0	0	Negative	1
307	1	0	0	0	Negative	1
308	1	0	0	0	Negative	1
309	1	0	0	0	Negative	1
310	1	0	0	0	Negative	1
311	1	0	0	0	Negative	1
312	1	0	0	0	Negative	1
313	1	1	1	0	Positive	1
314	1	1	1	0	Positive	1
315	1	1	1	0	Positive	1
316	1	1	1	0	Positive	1
317	1	1	1	0	Positive	1
318	1	1	1	0	Positive	1
319	1	1	1	0	Positive	1
320	1	1	1	0	Positive	1
321	1	1	1	0	Positive	1
322	1	1	1	0	Positive	1
323	1	0	0	0	Negative	1
324	1	0	0	0	Negative	1
325	1	0	0	0	Negative	1
326	1	0	0	0	Negative	1
327	1	0	0	0	Negative	1
328	1	0	0	0	Negative	1
329	1	26.78235974456372	0	2.547758331143417	Negative	0.1104508672583677
330	1	0	0	0	Negative	1
331	1	0	0	0	Negative	1
332	1	0.08149244584781141	0.01010855113179126	-0.003165886332967105	Positive	1
333	1	0	0	0	Negative	1
334	1	0	0	0	Negative	1
335	1	0	0	0	Negative	1
336	1	0.08149244584781141	0.01010855113179126	-0.001259847383568768	Positive	1
337	1	0	9.39494861139829	0.7304379272424768	Positive	0.3927412761065671
338	1	0	32.95662431201571	2.718509081310497	Positive	0.0991906260516825
339	1	29.34311241678467	0	2.101886129881549	Negative	0.1471175618026542
340	1	0	0	0	Negative	1
341	1	0	0	0	Negative	1
342	1	0	0	0	Negative	1
343	1	0	0	0	Negative	1
344	1	66.06431034030076	0	5.003093955885205	Negative	0.02530204977497086
345	1	0	0	0	Negative	1
346	1	0	0	0	Negative	1
347	1	0	0	0	Negative	1
348	1	0	10.49972375137487	0.7128543938677581	Positive	0.3984978478774973
349	1	0.08149244584781141	0.01010855113179126	-0.003165886332967105	Positive	1
350	1	0	0	0	Negative	1
351	1	0	0	0	Negative	1
352	1	0	0	0	Negative	1
353	1	0	0	0	Negative	1
354	1	0	0	0	Negative	1
355	1	0	0	0	Negative	1
356	1	0	0	0	Negative	1
357	1	0	0	0	Negative	1
358	1	0	0	0	Negative	1
359	1	0	0	0	Negative	1
360	1	0	0	0	Negative	1
361	1	0	0	0	Negative	1
362	1	212.7197362153006	8.975705164350265	1.763364304123328	Positive	0.1842054353605086
363	1	0	0	0	Negative	1
364	1	0	0	0	Negative	1
365	1	1	1	0	Positive	1
366	1	1	1	0	Positive	1
367	1	1	1	0	Positive	1
368	1	1	1	0	Positive	1
369	1	1	1	0	Positive	1
370	1	1	1	0	Positive	1
371	1	1	1	0	Positive	1
372	1	1	1	0	Positive	1
373	1	1	1	0	Positive	1
374	1	1	1	0	Positive	1
375	1	1	1	0	Positive	1
376	1	1	1	0	Positive	1
377	1	1	1	0	Positive	1
378	1	1	1	0	Positive	1
379	1	1	1	0	Positive	1
380	1	1	1	0	Positive	1
381	1	1	1	0	Positive	1
382	1	0	0	0	Negative	1
383	1	0	0	0	Negative	1
384	1	0	12.46637171409617	0.8175328958209036	Positive	0.3659024779650336
385	1	0	42.19695762349419	2.570913741106484	Positive	0.108844845009065
386	1	0	0	0	Negative	1
387	1	0.08149244584781141	0.01010855113179126	-0.001259847383568768	Positive	1
388	1	0	0	0	Negative	1
389	1	0	37.53201979556751	1.564318040957687	Positive	0.2110340944704627
390	1	0	0	0	Negative	1
391	1	0	0	0	Negative	1
392	1	0	0	0	Negative	1
393	1	0	9.817887216697033	0.6994717762747484	Positive	0.4029612420521844
394	1	0	0	0	Negative	1
395	1	0	0	0	Negative	1
396	1	0	0	0	Negative	1
397	1	0	0	0	Negative	1
398	1	0	0	0	Negative	1
399	1	0	0	0	Negative	1
400	1	0	11.95953614106231	0.8273231938834833	Positive	0.3630476992200415
401	1	0	0	0	Negative	1
402	1	0.08149244584781141	0.01010855113179126	-0.000933308761824847	Positive	1
403	1	1	1	0	Positive	1
404	1	1	0.4999999999999999	0	Positive	1
405	1	9.999999999999996	49.99999999999989	0	Positive	1
406	1	1	1	-8.881784197001252e-16	Positive	1
407	1	1	5.000000000000002	0	Positive	1
408	1	0.01	5.000000000000002	0	Positive	1
409	1	1	1	0	Positive	1
410	1	0	0	0	Negative	1
411	1	0	0	0	Negative	1
412	1	0	0	0	Negative	1
413	1	0	0	0	Negative	1
414	1	0	0	0	Negative	1
415	1	0	11.31903738946843	0.7475620402892122	Positive	0.3872492026857481
416	1	0	0	0	Negative	1
417	1	0	0	0	Negative	1
418	1	0	12.36494329740121	0.8213891654086094	Positive	0.3647743194374685
419	1	0	0	0	Negative	1
420	1	0	0	0	Negative	1
421	1	0	0	0	Negative	1
422	1	0	0	0	Negative	1
423	1	0	0	0	Negative	1
424	1	0	0	0	Negative	1
425	1	0	0	0	Negative	1
426	1	0	0	0	Negative	1
427	1	0	11.46874919883781	0.9698959705848935	Positive	0.3247061249568721
428	1	0	0	0	Negative	1
429	1	0	0	0	Negative	1
430	1	0	0	0	Negative	1
431	1	0	0	0	Negative	1
432	1	0	11.73919441989112	0.9873091012366899	Positive	0.3204009442267723
433	1	0	0	0	Negative	1
434	1	0	0	0	Negative	1
435	1	0	0	0	Negative	1
436	1	0	0	0	Negative	1
437	1	0	0	0	Negative	1
438	1	0	0	0	Negative	1
439	1	0	0	0	Negative	1
440	1	0	0	0	Negative	1
441	1	0	0	0	Negative	1
442	1	0	0	0	Negative	1
443	1	0	0	0	Negative	1
444	1	0	0	0	Negative	1
445	1	0	0	0	Negative	1
446	1	0	0	0	Negative	1
447	1	0	0	0	Negative	1
448	1	0	0	0	Negative	1
449	1	0	0	0	Negative	1
450	1	0	0	0	Negative	1
451	1	0	0	0	Negative	1
452	1	0	0	0	Negative	1
453	1	0	0	0	Negative	1
454	1	0	0	0	Negative	1
455	1	0	0	0	Negative	1
456	1	0	0	0	Negative	1
457	1	0	0	0	Negative	1
458	1	0	11.44395399303919	0.9659014286627965	Positive	0.3257044822993435
459	1	0	0	0	Negative	1
460	1	0	0	0	Negative	1
461	1	0	0	0	Negative	1
462	1	0	0	0	Negative	1
463	1	0	11.18754241737723	1.02106366649465	Positive	0.3122668373413983
464	1	0	0	0	Negative	1
465	1	0	0	0	Negative	1
466	1	0	0	0	Negative	1
467	1	0	0	0	Negative	1
468	1	0	0	0	Negative	1
469	1	0	9.880524254913384	0.9321524546456121	Positive	0.3343042350527731
470	1	0	11.18754241737723	0.8293188389118971	Positive	0.3624695678477633
471	1	0	0	0	Negative	1
472	1	37.48398316468082	0	3.465995754335742	Negative	0.062642780225037
473	1	0	8.98821128094955	0.6850751886269748	Positive	0.407844560237694
474	1	0	0	0	Negative	1
475	1	0	12.01484553281401	0.8201140184889617	Positive	0.3651468316706062
476	1	0	11.86822513660549	1.006385345264082	Positive	0.3157703585000091
477	1	0	0	0	Negative	1
478	1	0	0	0	Negative	1
479	1	0	0	0	Negative	1
480	1	0	0	0	Negative	1
481	1	0	0	0	Negative	1
482	1	0	0	0	Negative	1
483	1	0	0	0	Negative	1
484	1	0	0	0	Negative	1
485	1	0	0	0	Negative	1
486	1	0	0	0	Negative	1
487	1	0	0	0	Negative	1
488	1	0	0	0	Negative	1
489	1	0	0	0	Negative	1
490	1	0	0	0	Negative	1
491	1	0	0	0	Negative	1
492	1	0	0	0	Negative	1
493	1	0	0	0	Negative	1
494	1	0	13.21358470332133	1.085301054196879	Positive	0.2975146935163413
495	1	0	0	0	Negative	1
496	1	0	0	0	Negative	1
497	1	25.03612419823985	0	2.390985611521662	Negative	0.1220366655343688
498	1	0	0	0	Negative	1
499	1	0	0	0	Negative	1
