## Supplementary material for "On the ancestry and evolution of the extinct dire wolf": HyPhy results: FormBio007656.t1.cds.aln.fa.FITTER.local.results.csv

Branch	LB	MLE	UB	Nucleotide GTR	Standard MG94	dN	dS	nonsynonymous	synonymous	original name
DireGB	0.8501291618112996	2.373574929482432	5.114905875316913	0.004984789065373743	0.004989140897172472	0.005612888817988963	0.003203074860955845	0.004160068064014627	0.0008290728331578477	DireGB
Node16	0.07872161906605624	0.4738818112527282	1.46915346179434	0.006486790620276098	0.006532156891366762	0.004410622257765945	0.01260704840967698	0.003268992027449114	0.003263164863917652
Node4	0.1623104363038199	0.5263665234918455	1.200499907606341	0.006665727445108521	0.006608615303219617	0.004696170113565844	0.01208479131178288	0.003480629662574519	0.003127985640645096
Node5	0	7604.464908954002	10000	0.001523459752389733	0.001528354864967705	0.002062102302051686	3.863442067876816e-10	0.001528354864967705	1e-10
Node8	0	3702.86549667063	10000	0.0007440305248477956	0.0007442065370692927	0.001004105818922446	3.863442067876816e-10	0.0007442065370692927	1e-10
canBai_SAMN02921314	0	0	10000	1e-06	0	1.349230044224879e-10	3.863442067876816e-10	1e-10	1e-10	canBai_SAMN02921314
canLup_SAMN02921310	0	0	10000	1e-06	0	1.349230044224879e-10	3.863442067876816e-10	1e-10	1e-10	canLup_SAMN02921310
canRuf_SAMN02921317	0	0	10000	1e-06	0	1.349230044224879e-10	3.863442067876816e-10	1e-10	1e-10	canRuf_SAMN02921317
chrBra_SAMN27257233	2.061993918867303	4.301754976149103	7.782347290998604	0.007670032285154267	0.007669289353073223	0.009322498733421699	0.002935420066374857	0.006909495362429016	0.0007597939906442132	chrBra_SAMN27257233
cuoAlp_SAMN10180424	0.1761712565169379	0.7091138094777313	1.842161969775728	0.003806443271525624	0.003803016052429613	0.003077919009686286	0.005879289427913928	0.002281241084765885	0.001521774967663728	cuoAlp_SAMN10180424
lupMes_SAMEA5411047	0.01350920570051127	0.2368767352534105	1.045141766313028	0.002228785519140986	0.002222634203326596	0.001000623668598544	0.005721790575855549	0.0007416256945074136	0.001481008508819184	lupMes_SAMEA5411047
lycPic_SAMN09924608	1.132689566394566	2.853758162022732	5.798326017022368	0.005402336980568092	0.005399895325525456	0.006249747022162165	0.002966394225919407	0.004632084090413648	0.0007678112351118058	lycPic_SAMN09924608
speVen_SAMN27257238	0.2918967913419031	0.9506751516483898	2.219131619865842	0.004582257324174083	0.004569601346616482	0.004116937182369561	0.005865778957141429	0.003051323382540525	0.00151827796407596	speVen_SAMN27257238
uroCin_SAMN04495241	0.5669866231246442	1.234126736826656	2.274652393806736	0.01036616016302156	0.01043567910907441	0.01017867577861157	0.01117159325710615	0.007544062498592769	0.002891616610481644	uroCin_SAMN04495241
vulVul_marble_Fox4	0.7857578315925936	1.577346392040445	2.78099617981725	0.0099353716798404	0.009929039835814195	0.01030588373485611	0.008849969162274849	0.007638344386836383	0.002290695448977812	vulVul_marble_Fox4
