## Supplementary material for "On the ancestry and evolution of the extinct dire wolf": HyPhy results: FormBio009390.t1.cds.aln.fa.FEL.json.tsv

Codon	Partition	Alpha	Beta	LRT	Selection	p-value
1	1	0	0	0	Negative	1
2	1	0	0	0	Negative	1
3	1	0	0	0	Negative	1
4	1	0	0	0	Negative	1
5	1	0	0	0	Negative	1
6	1	0	0	0	Negative	1
7	1	0	0	0	Negative	1
8	1	0	0	0	Negative	1
9	1	0	0	0	Negative	1
10	1	0	0	0	Negative	1
11	1	0	0	0	Negative	1
12	1	0	0	0	Negative	1
13	1	0	0	0	Negative	1
14	1	0	0	0	Negative	1
15	1	0	0	0	Negative	1
16	1	0	0	0	Negative	1
17	1	0	0	0	Negative	1
18	1	0	0	0	Negative	1
19	1	0	0	0	Negative	1
20	1	0	0	0	Negative	1
21	1	0	0	0	Negative	1
22	1	0	0	0	Negative	1
23	1	0	0	0	Negative	1
24	1	0.08149244584781141	0.01010855113179126	-0.004300462646591896	Positive	1
25	1	0	0	0	Negative	1
26	1	0	0	0	Negative	1
27	1	0	0	0	Negative	1
28	1	0	0	0	Negative	1
29	1	0	0	0	Negative	1
30	1	0	7.91598004328038	0.6231341642843038	Positive	0.4298849899208242
31	1	0	0	0	Negative	1
32	1	0	0	0	Negative	1
33	1	0	0	0	Negative	1
34	1	0	0	0	Negative	1
35	1	0	0	0	Negative	1
36	1	0	0	0	Negative	1
37	1	0	0	0	Negative	1
38	1	0	0	0	Negative	1
39	1	0	0	0	Negative	1
40	1	0	0	0	Negative	1
41	1	0	0	0	Negative	1
42	1	0	0	0	Negative	1
43	1	8.595484896287427	0	1.063066800851868	Negative	0.3025167596566277
44	1	0	12.28293895643521	1.391020713657824	Positive	0.2382328012254288
45	1	0	0	0	Negative	1
46	1	0	0	0	Negative	1
47	1	0	0	0	Negative	1
48	1	0	0	0	Negative	1
49	1	0	0	0	Negative	1
50	1	0	0	0	Negative	1
51	1	0.01	0.1	0	Positive	1
52	1	0.01	0.1	0	Positive	1
53	1	0.01	0.1	0	Positive	1
54	1	0.01	0.1	0	Positive	1
55	1	0.01	0.1	0	Positive	1
56	1	0.01	0.1	0	Positive	1
57	1	0.01	0.1	0	Positive	1
58	1	0.01	0.1	0	Positive	1
59	1	0.01	0.1	0	Positive	1
60	1	0	0	0	Negative	1
61	1	0	0	0	Negative	1
62	1	0	10.08116691947524	0.6386052248391465	Positive	0.4242163172031793
63	1	0	0	0	Negative	1
64	1	0	0	0	Negative	1
65	1	0	0	0	Negative	1
66	1	0	8.143127579839842	0.9439304785368208	Positive	0.3312690689234745
67	1	0	0	0	Negative	1
68	1	0	0	0	Negative	1
69	1	0	0	0	Negative	1
70	1	0	0	0	Negative	1
71	1	0.08149244584781141	0.01010855113179126	-0.004300463363697382	Positive	1
72	1	0	0	0	Negative	1
73	1	0	0	0	Negative	1
74	1	0	0	0	Negative	1
75	1	0	0	0	Negative	1
76	1	0	0	0	Negative	1
77	1	0	0	0	Negative	1
78	1	0	0	0	Negative	1
79	1	0	0	0	Negative	1
80	1	0	0	0	Negative	1
81	1	0	0	0	Negative	1
82	1	0	0	0	Negative	1
83	1	0	0	0	Negative	1
84	1	0	0	0	Negative	1
85	1	0	0	0	Negative	1
86	1	0.08149244584781141	0.01010855113179126	-0.004300463633612139	Positive	1
87	1	0	0	0	Negative	1
88	1	0	0	0	Negative	1
89	1	0	0	0	Negative	1
90	1	0	0	0	Negative	1
91	1	0	0	0	Negative	1
92	1	0	0	0	Negative	1
93	1	0	0	0	Negative	1
94	1	0	0	0	Negative	1
95	1	0	0	0	Negative	1
96	1	0	0	0	Negative	1
97	1	0	0	0	Negative	1
98	1	0	0	0	Negative	1
99	1	0	0	0	Negative	1
100	1	0	0	0	Negative	1
101	1	0	0	0	Negative	1
102	1	0	0	0	Negative	1
103	1	0	0	0	Negative	1
104	1	0	0	0	Negative	1
105	1	0	0	0	Negative	1
106	1	0	0	0	Negative	1
107	1	0	0	0	Negative	1
108	1	0	0	0	Negative	1
109	1	0	7.353917305836583	0.4276031754109013	Positive	0.5131673832326639
110	1	0	0	0	Negative	1
111	1	0	0	0	Negative	1
112	1	0	0	0	Negative	1
113	1	0	0	0	Negative	1
114	1	0	0	0	Negative	1
115	1	0	0	0	Negative	1
116	1	0	0	0	Negative	1
117	1	0	0	0	Negative	1
118	1	0	0	0	Negative	1
119	1	0	0	0	Negative	1
120	1	0	0	0	Negative	1
121	1	0	14.37942333599876	1.238282483917732	Positive	0.2658023180281358
122	1	0	0	0	Negative	1
123	1	0	0	0	Negative	1
124	1	0	0	0	Negative	1
125	1	0	0	0	Negative	1
126	1	0	0	0	Negative	1
127	1	0	0	0	Negative	1
128	1	0	0	0	Negative	1
129	1	0	0	0	Negative	1
130	1	0	0	0	Negative	1
131	1	0	0	0	Negative	1
132	1	8.169685840328103	0	1.020255864950112	Negative	0.3124583250104239
133	1	0	0	0	Negative	1
134	1	0	0	0	Negative	1
135	1	0	0	0	Negative	1
136	1	0	0	0	Negative	1
137	1	0	0	0	Negative	1
138	1	0	0	0	Negative	1
139	1	0	0	0	Negative	1
140	1	0	0	0	Negative	1
141	1	0	0	0	Negative	1
142	1	0	0	0	Negative	1
143	1	0	0	0	Negative	1
144	1	0	0	0	Negative	1
145	1	0	0	0	Negative	1
146	1	0	0	0	Negative	1
147	1	0	0	0	Negative	1
148	1	10.25436659219966	0	1.204150812047807	Negative	0.2724936403087522
149	1	0	0	0	Negative	1
150	1	0	0	0	Negative	1
151	1	0	0	0	Negative	1
152	1	0	0	0	Negative	1
153	1	0	0	0	Negative	1
154	1	0	0	0	Negative	1
155	1	0	0	0	Negative	1
156	1	0	0	0	Negative	1
157	1	0	0	0	Negative	1
158	1	0	0	0	Negative	1
159	1	0	14.83474742392787	0.9104386481737485	Positive	0.3399980592957955
160	1	0	0	0	Negative	1
161	1	0.08149244584781141	0.01010855113179126	-0.004300463363697382	Positive	1
162	1	0	0	0	Negative	1
163	1	0	0	0	Negative	1
164	1	0	0	0	Negative	1
165	1	0	0	0	Negative	1
166	1	0	0	0	Negative	1
167	1	0	0	0	Negative	1
168	1	0	0	0	Negative	1
169	1	0	0	0	Negative	1
170	1	0	0	0	Negative	1
171	1	0	0	0	Negative	1
172	1	0	0	0	Negative	1
173	1	0	14.00858021886445	1.042152868105017	Positive	0.3073212999080868
174	1	0	0	0	Negative	1
175	1	0	0	0	Negative	1
176	1	0	0	0	Negative	1
177	1	0	0	0	Negative	1
178	1	0	0	0	Negative	1
179	1	0	0	0	Negative	1
180	1	0	0	0	Negative	1
181	1	0	0	0	Negative	1
182	1	0	0	0	Negative	1
183	1	0	0	0	Negative	1
184	1	0	0	0	Negative	1
185	1	37.23383833414501	0	3.891407727563818	Negative	0.04853372689912905
186	1	0	0	0	Negative	1
187	1	0	0	0	Negative	1
188	1	0	0	0	Negative	1
189	1	0	0	0	Negative	1
190	1	0	0	0	Negative	1
191	1	0	0	0	Negative	1
192	1	0	0	0	Negative	1
193	1	0	0	0	Negative	1
194	1	0	0	0	Negative	1
195	1	0	0	0	Negative	1
196	1	0	0	0	Negative	1
197	1	0	0	0	Negative	1
198	1	0	0	0	Negative	1
199	1	0	0	0	Negative	1
200	1	0	0	0	Negative	1
201	1	0	0	0	Negative	1
202	1	0	0	0	Negative	1
203	1	24.51866808884454	0	2.892271118616049	Negative	0.08900537649434703
204	1	0	0	0	Negative	1
205	1	0	0	0	Negative	1
206	1	0	0	0	Negative	1
207	1	0	0	0	Negative	1
208	1	0	0	0	Negative	1
209	1	0	0	0	Negative	1
210	1	0	0	0	Negative	1
211	1	0	0	0	Negative	1
212	1	0	0	0	Negative	1
213	1	0	0	0	Negative	1
214	1	0	0	0	Negative	1
215	1	0	0	0	Negative	1
216	1	0	0	0	Negative	1
217	1	0	0	0	Negative	1
218	1	20.82256899517952	0	2.437932093813718	Negative	0.1184322612256197
219	1	0	0	0	Negative	1
220	1	25.23110003731759	0	2.830982194306801	Negative	0.09246179515488384
221	1	0	7.571428571428577	0.6948436172619914	Positive	0.4045217569787127
222	1	0	0	0	Negative	1
223	1	14.00274303571282	0	2.046125769858435	Negative	0.1525940657735645
224	1	0	0	0	Negative	1
225	1	0	0	0	Negative	1
226	1	0	0	0	Negative	1
227	1	0	0	0	Negative	1
228	1	0	0	0	Negative	1
229	1	30.24441010004594	0	2.884119122265187	Negative	0.08945691812043177
230	1	0	0	0	Negative	1
231	1	0	0	0	Negative	1
232	1	0	0	0	Negative	1
233	1	0	0	0	Negative	1
234	1	0	6.783914452303162	0.4267440930182431	Positive	0.5135909122414462
235	1	0	0	0	Negative	1
236	1	0	0	0	Negative	1
237	1	0	0	0	Negative	1
238	1	0	0	0	Negative	1
239	1	0	0	0	Negative	1
240	1	0	0	0	Negative	1
241	1	0	0	0	Negative	1
242	1	0	0	0	Negative	1
243	1	0	0	0	Negative	1
244	1	0	0	0	Negative	1
245	1	0	0	0	Negative	1
246	1	0	0	0	Negative	1
247	1	0	0	0	Negative	1
248	1	0	0	0	Negative	1
249	1	0	0	0	Negative	1
250	1	0	0	0	Negative	1
251	1	0	0	0	Negative	1
252	1	0	0	0	Negative	1
253	1	0.08149244584781141	0.01010855113179126	-0.004300462646591896	Positive	1
254	1	0.08149244584781141	0.01010855113179126	-0.004300462646591896	Positive	1
255	1	0	0	0	Negative	1
256	1	0	0	0	Negative	1
257	1	0	0	0	Negative	1
258	1	0	0	0	Negative	1
259	1	0	0	0	Negative	1
260	1	0	0	0	Negative	1
261	1	0	0	0	Negative	1
262	1	0	0	0	Negative	1
263	1	0	0	0	Negative	1
264	1	0	0	0	Negative	1
265	1	0	0	0	Negative	1
266	1	0	0	0	Negative	1
267	1	0	0	0	Negative	1
268	1	0	0	0	Negative	1
269	1	0	0	0	Negative	1
270	1	0	0	0	Negative	1
271	1	0	0	0	Negative	1
272	1	0	0	0	Negative	1
273	1	0	0	0	Negative	1
274	1	24.51866808884454	0	2.814264308619737	Negative	0.09342972246746628
275	1	0	0	0	Negative	1
276	1	0	0	0	Negative	1
277	1	0	0	0	Negative	1
278	1	0	7.520553480276765	0.8998682813783319	Positive	0.3428170322562202
279	1	0	0	0	Negative	1
280	1	0	0	0	Negative	1
281	1	0	0	0	Negative	1
282	1	0	0	0	Negative	1
283	1	0	0	0	Negative	1
284	1	19.44009622949072	27.48391996529817	0.07253931501583111	Positive	0.7876747966439377
285	1	0	8.052929183307787	1.034253685622478	Positive	0.3091616889957665
286	1	0	0	0	Negative	1
287	1	0	0	0	Negative	1
288	1	0	0	0	Negative	1
289	1	0	0	0	Negative	1
290	1	0	0	0	Negative	1
291	1	14.71779515946353	0	2.189174930342951	Negative	0.1389837470673692
292	1	0	0	0	Negative	1
293	1	20.17495124513099	0	2.689924541840812	Negative	0.1009845963078556
294	1	19.36433084037963	0	2.456864047916262	Negative	0.1170121864212664
295	1	0	0	0	Negative	1
296	1	0	0	0	Negative	1
297	1	0	0	0	Negative	1
298	1	0	0	0	Negative	1
299	1	0	0	0	Negative	1
300	1	0	0	0	Negative	1
301	1	0	0	0	Negative	1
302	1	0.08149244584781141	0.01010855113179126	-0.001668290845392661	Positive	1
303	1	0	0	0	Negative	1
304	1	31.90047307950648	0	2.903452333692446	Negative	0.08839005977307057
305	1	0	0	0	Negative	1
306	1	0	0	0	Negative	1
307	1	0	0	0	Negative	1
308	1	0	0	0	Negative	1
309	1	0	0	0	Negative	1
310	1	0.08149244584781141	0.01010855113179126	-0.001131107263272924	Positive	1
311	1	0.01	0.1	0	Positive	1
312	1	0.01	0.1	0	Positive	1
313	1	0	0	0	Negative	1
314	1	0	0	0	Negative	1
315	1	0	0	0	Negative	1
316	1	0	0	0	Negative	1
317	1	0	0	0	Negative	1
318	1	0	0	0	Negative	1
319	1	0	0	0	Negative	1
320	1	0	0	0	Negative	1
321	1	0	0	0	Negative	1
322	1	0	0	0	Negative	1
323	1	31.14062419783148	0	3.317570148601739	Negative	0.06854306509989794
324	1	0	8.81724208016486	1.093271044007832	Positive	0.295747586128416
325	1	0	0	0	Negative	1
326	1	0	0	0	Negative	1
327	1	0	0	0	Negative	1
328	1	0	0	0	Negative	1
329	1	0	0	0	Negative	1
330	1	0	0	0	Negative	1
331	1	0.01	0.1	0	Positive	1
332	1	0.01	0.1	0	Positive	1
333	1	0.01	0.1	0	Positive	1
334	1	0.01	0.1	0	Positive	1
335	1	0.01	0.1	0	Positive	1
336	1	0.01	0.1	0	Positive	1
337	1	0.01	0.1	0	Positive	1
338	1	0.01	0.1	0	Positive	1
339	1	0.01	0.1	0	Positive	1
340	1	0.01	0.1	0	Positive	1
341	1	0.01	0.1	0	Positive	1
342	1	0.01	0.1	0	Positive	1
343	1	0.01	0.1	0	Positive	1
344	1	0.01	0.1	0	Positive	1
345	1	0.01	0.1	0	Positive	1
346	1	0	0	0	Negative	1
347	1	0	0	0	Negative	1
348	1	0	0	0	Negative	1
349	1	0	0	0	Negative	1
350	1	0	0	0	Negative	1
351	1	0	0	0	Negative	1
352	1	25.40512466873556	0	2.715070722941887	Negative	0.09940456500242034
353	1	0	0	0	Negative	1
354	1	0	0	0	Negative	1
355	1	0	0	0	Negative	1
356	1	0	0	0	Negative	1
357	1	0	0	0	Negative	1
358	1	0	0	0	Negative	1
359	1	0	0	0	Negative	1
360	1	0	0	0	Negative	1
361	1	0	0	0	Negative	1
362	1	0	0	0	Negative	1
363	1	0	0	0	Negative	1
364	1	0	0	0	Negative	1
365	1	10.85525830937473	0	1.249944543320877	Negative	0.2635630695315778
366	1	0	0	0	Negative	1
367	1	0	0	0	Negative	1
368	1	0	0	0	Negative	1
369	1	0	0	0	Negative	1
370	1	0	0	0	Negative	1
371	1	0	0	0	Negative	1
372	1	0	6.956483690288946	0.6861925927299275	Positive	0.407462448182192
373	1	0	0	0	Negative	1
374	1	0	0	0	Negative	1
375	1	0	0	0	Negative	1
376	1	0	0	0	Negative	1
377	1	0	0	0	Negative	1
378	1	0	0	0	Negative	1
379	1	0	0	0	Negative	1
380	1	0	0	0	Negative	1
381	1	0	0	0	Negative	1
382	1	0	0	0	Negative	1
383	1	0	0	0	Negative	1
384	1	0	0	0	Negative	1
385	1	0	0	0	Negative	1
386	1	0	0	0	Negative	1
387	1	0	0	0	Negative	1
388	1	0	0	0	Negative	1
389	1	0	0	0	Negative	1
390	1	0	0	0	Negative	1
391	1	0	0	0	Negative	1
392	1	0	0	0	Negative	1
393	1	0	0	0	Negative	1
394	1	0	0	0	Negative	1
395	1	0	0	0	Negative	1
396	1	0	0	0	Negative	1
397	1	0	0	0	Negative	1
398	1	0	0	0	Negative	1
399	1	0	0	0	Negative	1
400	1	0	0	0	Negative	1
401	1	0	0	0	Negative	1
402	1	0	0	0	Negative	1
403	1	0	0	0	Negative	1
404	1	0	0	0	Negative	1
405	1	0	9.515578599161742	1.17287986542113	Positive	0.2788102949981631
406	1	14.86173169129014	0	2.116375741891204	Negative	0.1457310435895299
407	1	0	0	0	Negative	1
408	1	0	0	0	Negative	1
409	1	0	0	0	Negative	1
410	1	0	0	0	Negative	1
411	1	0	0	0	Negative	1
412	1	40.78397805411765	0	3.441489693507521	Negative	0.0635783428233423
413	1	0	0	0	Negative	1
414	1	0	0	0	Negative	1
415	1	0	0	0	Negative	1
416	1	0	0	0	Negative	1
417	1	0	0	0	Negative	1
418	1	0	0	0	Negative	1
419	1	0	0	0	Negative	1
420	1	0	0	0	Negative	1
421	1	0	0	0	Negative	1
422	1	0	12.01484553281401	0.06870032214000332	Positive	0.7932385932774042
423	1	0	0	0	Negative	1
424	1	0	0	0	Negative	1
425	1	0	0	0	Negative	1
426	1	0	0	0	Negative	1
427	1	0	0	0	Negative	1
428	1	0	0	0	Negative	1
429	1	0	0	0	Negative	1
430	1	0	0	0	Negative	1
431	1	0	0	0	Negative	1
432	1	0	0	0	Negative	1
433	1	0	8.60992953547625	0.6371752592809035	Positive	0.4247355315258455
434	1	0	0	0	Negative	1
435	1	0	0	0	Negative	1
436	1	0	0	0	Negative	1
437	1	0.08149244584781141	0.01010855113179126	-0.0009048055634375274	Positive	1
438	1	0	0	0	Negative	1
439	1	24.51866808884454	0	2.815871784765836	Negative	0.09333617631728297
440	1	0	0	0	Negative	1
441	1	0	0	0	Negative	1
442	1	0	0	0	Negative	1
443	1	0.08149244584781141	0.01010855113179126	-0.004300462646591896	Positive	1
444	1	0	0	0	Negative	1
445	1	0	0	0	Negative	1
446	1	0	0	0	Negative	1
447	1	0	0	0	Negative	1
448	1	23.57375027154557	0	2.614112663974065	Negative	0.1059167569741128
449	1	0	0	0	Negative	1
450	1	0	8.25664301637582	0.6432019711604884	Positive	0.422553689960992
451	1	0	0	0	Negative	1
452	1	0	11.56019152853659	1.024151756968548	Positive	0.3115362210401614
453	1	0	0	0	Negative	1
454	1	0	0	0	Negative	1
455	1	0	0	0	Negative	1
456	1	0	0	0	Negative	1
457	1	0.08149244584781141	0.01010855113179126	-0.004218650852203965	Positive	1
458	1	0	0	0	Negative	1
459	1	0	0	0	Negative	1
460	1	0	0	0	Negative	1
461	1	0	0	0	Negative	1
462	1	0	0	0	Negative	1
463	1	0	0	0	Negative	1
464	1	0	0	0	Negative	1
465	1	25.23110003731759	0	2.81540391145133	Negative	0.09336339342399125
466	1	0	7.91598004328038	0.6025940750216296	Positive	0.4375899771853103
467	1	0	0	0	Negative	1
468	1	0	0	0	Negative	1
469	1	0	0	0	Negative	1
470	1	0.08149244584781141	0.01010855113179126	-0.004300462646591896	Positive	1
471	1	0	0	0	Negative	1
472	1	0	0	0	Negative	1
473	1	17.01837697779385	0	2.321698088252326	Negative	0.1275806845534518
474	1	0	0	0	Negative	1
475	1	0	0	0	Negative	1
476	1	0	0	0	Negative	1
477	1	0	6.783914452303162	0.532836243486269	Positive	0.4654168786612611
478	1	0	0	0	Negative	1
479	1	0	0	0	Negative	1
480	1	0	0	0	Negative	1
481	1	0	0	0	Negative	1
482	1	0	0	0	Negative	1
483	1	0	0	0	Negative	1
484	1	0.08149244584781141	0.01010855113179126	-0.004300463633612139	Positive	1
485	1	0	0	0	Negative	1
486	1	0	0	0	Negative	1
487	1	0	0	0	Negative	1
488	1	0	0	0	Negative	1
489	1	0	0	0	Negative	1
490	1	0	0	0	Negative	1
491	1	0	0	0	Negative	1
492	1	0	0	0	Negative	1
493	1	0	0	0	Negative	1
494	1	0	0	0	Negative	1
495	1	0	0	0	Negative	1
496	1	0	0	0	Negative	1
497	1	0	7.781152952938781	0.6184838843888656	Positive	0.4316112425626408
498	1	0.08149244584781141	0.01010855113179126	-0.004300463246403652	Positive	1
499	1	0	0	0	Negative	1
500	1	0	0	0	Negative	1
501	1	0	0	0	Negative	1
502	1	9.13843877788885	0	1.024795528847292	Negative	0.311384190772959
503	1	0	0	0	Negative	1
504	1	0	0	0	Negative	1
505	1	0	0	0	Negative	1
506	1	0.08149244584781141	0.01010855113179126	-0.003899112673637184	Positive	1
507	1	0	0	0	Negative	1
508	1	0	0	0	Negative	1
509	1	0.01	0.1	0	Positive	1
510	1	0.01	0.1	0	Positive	1
511	1	0.01	0.1	0	Positive	1
512	1	0	0	0	Negative	1
513	1	0	0	0	Negative	1
514	1	37.95976744194456	0	3.648897647162149	Negative	0.0561063349815587
515	1	0	0	0	Negative	1
516	1	0	0	0	Negative	1
517	1	0	0	0	Negative	1
518	1	0	0	0	Negative	1
519	1	0	0	0	Negative	1
520	1	0	0	0	Negative	1
521	1	0	0	0	Negative	1
522	1	0	7.91598004328038	0.6335712772964772	Positive	0.4260483640754547
523	1	0	0	0	Negative	1
524	1	0	0	0	Negative	1
525	1	0	0	0	Negative	1
526	1	0	0	0	Negative	1
527	1	0	0	0	Negative	1
528	1	0	0	0	Negative	1
529	1	0	0	0	Negative	1
530	1	0	0	0	Negative	1
531	1	0	0	0	Negative	1
532	1	0	0	0	Negative	1
533	1	0.08149244584781141	0.01010855113179126	-0.004300462646591896	Positive	1
534	1	0	7.721506826063785	0.9189822039490352	Positive	0.3377423543017684
535	1	0	0	0	Negative	1
536	1	0	0	0	Negative	1
537	1	0	0	0	Negative	1
538	1	0	0	0	Negative	1
539	1	0	0	0	Negative	1
540	1	0	0	0	Negative	1
541	1	0	0	0	Negative	1
542	1	0	0	0	Negative	1
543	1	0	0	0	Negative	1
544	1	0	0	0	Negative	1
545	1	0	0	0	Negative	1
546	1	0.08149244584781141	0.01010855113179126	-0.004300462976488895	Positive	1
547	1	0	0	0	Negative	1
548	1	0	0	0	Negative	1
549	1	0	0	0	Negative	1
550	1	11.75678115549619	0	1.342639157579557	Negative	0.2465690832667001
551	1	0	0	0	Negative	1
552	1	0	0	0	Negative	1
553	1	24.51866808884454	0	2.931619274601983	Negative	0.08686033212703392
554	1	0	0	0	Negative	1
555	1	0	0	0	Negative	1
556	1	0	0	0	Negative	1
557	1	17.31285775547491	0	2.338703924742184	Negative	0.1261945103681873
558	1	0	0	0	Negative	1
559	1	0	0	0	Negative	1
560	1	0	0	0	Negative	1
561	1	0	0	0	Negative	1
562	1	0	0	0	Negative	1
563	1	0	0	0	Negative	1
564	1	0	0	0	Negative	1
565	1	0	0	0	Negative	1
566	1	0	0	0	Negative	1
567	1	0	0	0	Negative	1
568	1	0	0	0	Negative	1
569	1	20.60824342125786	0	2.603705817704268	Negative	0.1066141592453512
570	1	0	0	0	Negative	1
571	1	0	0	0	Negative	1
572	1	0	0	0	Negative	1
573	1	0	0	0	Negative	1
574	1	0	0	0	Negative	1
575	1	0	0	0	Negative	1
576	1	0	0	0	Negative	1
577	1	0	0	0	Negative	1
578	1	0	0	0	Negative	1
579	1	0	0	0	Negative	1
580	1	0	0	0	Negative	1
581	1	0	0	0	Negative	1
582	1	0	0	0	Negative	1
583	1	0	0	0	Negative	1
584	1	0	0	0	Negative	1
585	1	0	0	0	Negative	1
586	1	0	16.7295782765856	1.281481936988051	Positive	0.2576236760023155
587	1	27.29952522384087	0	2.910202499250493	Negative	0.08802082233042718
588	1	0	0	0	Negative	1
589	1	0	0	0	Negative	1
590	1	0	8.35329007195983	0.742937721767591	Positive	0.3887214432244893
591	1	0	0	0	Negative	1
592	1	0	0	0	Negative	1
593	1	0	0	0	Negative	1
594	1	0	0	0	Negative	1
595	1	0	0	0	Negative	1
596	1	0	0	0	Negative	1
597	1	0	0	0	Negative	1
598	1	0	0	0	Negative	1
599	1	0	0	0	Negative	1
600	1	0	0	0	Negative	1
601	1	0	0	0	Negative	1
602	1	0	0	0	Negative	1
603	1	0	0	0	Negative	1
604	1	0	0	0	Negative	1
605	1	0	0	0	Negative	1
606	1	0	8.969469001291019	0.8212066941825391	Positive	0.3648275929722256
607	1	0	0	0	Negative	1
608	1	19.64318868218459	25.74116567375226	0.0369906222951073	Positive	0.8474841411526228
609	1	17.31285775547491	0	2.301788824681564	Negative	0.1292250982339482
610	1	0	0	0	Negative	1
611	1	0	0	0	Negative	1
612	1	0	0	0	Negative	1
613	1	0	0	0	Negative	1
614	1	0	0	0	Negative	1
615	1	0.08149244584781141	0.01010855113179126	-0.001516166796363905	Positive	1
616	1	21.42062098247475	0	2.769729453105212	Negative	0.09606239645644121
617	1	0	0	0	Negative	1
618	1	0	0	0	Negative	1
619	1	0	0	0	Negative	1
620	1	0	0	0	Negative	1
621	1	0	0	0	Negative	1
622	1	0	0	0	Negative	1
623	1	0	0	0	Negative	1
624	1	0	11.18754241737723	0.7127019716180314	Positive	0.3985482795556005
625	1	0	0	0	Negative	1
626	1	0	0	0	Negative	1
627	1	0	0	0	Negative	1
628	1	0	0	0	Negative	1
629	1	0	195.8686974913545	2.242349784734142	Positive	0.134276789782599
