## Supplementary material for "On the ancestry and evolution of the extinct dire wolf": HyPhy results: FormBio009390.t1.cds.aln.fa.FITTER.global.results.csv

Branch	LB	MLE	UB	Nucleotide GTR	Standard MG94	dN	dS	nonsynonymous	synonymous	original name
DireGB	0.9073472255770269	2.466399902990696	5.164727388039483	0.003813681063417307	0.004061475243627763	0.004565356388375326	0.002466127578057037	0.003469526819036295	0.0005919484245914643	DireGB
Node12	0	2608.520128023326	10000	0.0005648475413843717	0.0005662008903112959	0.0007450320999116715	4.166118998895967e-10	0.0005662008903112959	1e-10
Node16	0	0	1.546842603786989	0.001022473710703647	0.0007192065116806744	1.315844098199942e-10	0.002996299912442552	1e-10	0.0007192065116806744
Node18	0.1700254698908016	1.023141579046398	3.162767512278469	0.001491521497933641	0.001801734480004576	0.001679890349834108	0.002187507495441254	0.001276663665651711	0.0005250708143528664
Node4	0.410730780434009	0.9183609049150111	1.711279160037636	0.006865854252448104	0.007133433007600349	0.006436995629795854	0.009338436621008432	0.00489191359265249	0.002241519414947855
canBai_SAMN02921314	0	0	10000	1e-06	0	1.315844098199942e-10	4.166118998895967e-10	1e-10	1e-10	canBai_SAMN02921314
canLup_SAMN02921310	0	0	10000	1e-06	0	1.315844098199942e-10	4.166118998895967e-10	1e-10	1e-10	canLup_SAMN02921310
canRuf_SAMN02921317	0	0	10000	1e-06	0	1.315844098199942e-10	4.166118998895967e-10	1e-10	1e-10	canRuf_SAMN02921317
chrBra_SAMN27257233	0	0	0.4064598437616845	0.001123647635452859	0.001119547870939879	1.315844098199942e-10	0.00466416965529616	1e-10	0.001119547870939879	chrBra_SAMN27257233
cuoAlp_SAMN10180424	0.1743555123466725	0.5619457425194097	1.308045122677856	0.004040584287783973	0.004036280134772641	0.003036955015905984	0.007200262379690321	0.002307989996733275	0.001728290138039362	cuoAlp_SAMN10180424
lupMes_SAMEA5411047	0.1404763700746382	0.8449453986921965	2.612553637353824	0.001684879247701083	0.001684680456019926	0.001479802656199679	0.002333347950482812	0.001124603331218364	0.0005600771248015612	lupMes_SAMEA5411047
lycPic_SAMN09924608	0.0697213569462644	0.4216463123539174	1.304338652017525	0.002257518494798846	0.002255982970839092	0.001485749646771648	0.004694633331751837	0.001129122856426635	0.001126860114412461	lycPic_SAMN09924608
speVen_SAMN27257238	0.00801289731345273	0.140402139489094	0.6187944414574292	0.002251107945672179	0.002250949500749187	0.0007410091300488969	0.007031600395623382	0.0005631435601395242	0.00168780594060966	speVen_SAMN27257238
uroCin_SAMN04495241	0.05179091646267706	0.2049866275019625	0.5138590120168444	0.006354151465723774	0.006172739777963066	0.002660606987836188	0.01729257013142928	0.002021977369109201	0.004150762408853865	uroCin_SAMN04495241
vulVul_marble_Fox4	0.2257557490228257	0.4626923419743422	0.8211748374170192	0.01115599746824144	0.01096071446182629	0.007553220515495692	0.02174924578392663	0.00574020928910074	0.005220505172725562	vulVul_marble_Fox4
