## Supplementary material for "On the ancestry and evolution of the extinct dire wolf": HyPhy results: FormBio009594.t1.cds.aln.fa.FEL.json.tsv

Codon	Partition	Alpha	Beta	LRT	Selection	p-value
1	1	0	0	0	Negative	1
2	1	0	0	0	Negative	1
3	1	0	0	0	Negative	1
4	1	0.08149244584781141	0.01010855113179126	-0.00101276020521901	Positive	1
5	1	0	0	0	Negative	1
6	1	0	0	0	Negative	1
7	1	0	0	0	Negative	1
8	1	0	0	0	Negative	1
9	1	0	0	0	Negative	1
10	1	0	0	0	Negative	1
11	1	0	0	0	Negative	1
12	1	0	0	0	Negative	1
13	1	0	0	0	Negative	1
14	1	0	0	0	Negative	1
15	1	0	0	0	Negative	1
16	1	0	0	0	Negative	1
17	1	0	0	0	Negative	1
18	1	0	0	0	Negative	1
19	1	0	0	0	Negative	1
20	1	0	0	0	Negative	1
21	1	0	0	0	Negative	1
22	1	0	0	0	Negative	1
23	1	0	0	0	Negative	1
24	1	0	13.22189512262896	0.840829245467237	Positive	0.3591597139299831
25	1	0	0	0	Negative	1
26	1	0	0	0	Negative	1
27	1	0	0	0	Negative	1
28	1	27.7681008668173	0	2.064403300684678	Negative	0.1507739343034017
29	1	0	17.98414389458205	0.968153395567338	Positive	0.3251411489185458
30	1	0	0	0	Negative	1
31	1	0	0	0	Negative	1
32	1	0	0	0	Negative	1
33	1	0	0	0	Negative	1
34	1	0	0	0	Negative	1
35	1	0	0	0	Negative	1
36	1	0	0	0	Negative	1
37	1	0	0	0	Negative	1
38	1	0	0	0	Negative	1
39	1	0	0	0	Negative	1
40	1	0	0	0	Negative	1
41	1	0	0	0	Negative	1
42	1	0	0	0	Negative	1
43	1	0	0	0	Negative	1
44	1	0	0	0	Negative	1
45	1	0	0	0	Negative	1
46	1	0	0	0	Negative	1
47	1	0	0	0	Negative	1
48	1	0	21.09476306262119	0.9909610359627692	Positive	0.3195076023581693
49	1	0	0	0	Negative	1
50	1	0	0	0	Negative	1
51	1	37.74298608852764	0	2.324107241323402	Negative	0.1273832845693925
52	1	0	0	0	Negative	1
53	1	0	0	0	Negative	1
54	1	0.08149244584781141	0.01010855113179126	-0.002760290429954182	Positive	1
55	1	0	0	0	Negative	1
56	1	0	14.00858021886445	0.1421214498416852	Positive	0.7061810465735915
57	1	0	0	0	Negative	1
58	1	0	0	0	Negative	1
59	1	0	0	0	Negative	1
60	1	22.94054856277477	0	1.606318703667824	Negative	0.2050100519699237
61	1	0	0	0	Negative	1
62	1	0	0	0	Negative	1
63	1	0	16.09088574530044	1.199862662041781	Positive	0.2733491295100471
64	1	0	10.29040507854132	0.567216299992424	Positive	0.4513672098318433
65	1	0	0	0	Negative	1
66	1	0	0	0	Negative	1
67	1	22.94054856277477	0	2.438784255966194	Negative	0.11836793311219
68	1	0	0	0	Negative	1
69	1	0	0	0	Negative	1
70	1	0	19.06230901291774	1.808098479536199	Positive	0.1787365036476352
71	1	0	0	0	Negative	1
72	1	0	0	0	Negative	1
73	1	0	0	0	Negative	1
74	1	0	0	0	Negative	1
75	1	0	0	0	Negative	1
76	1	0	0	0	Negative	1
77	1	0	16.78376529197807	0.3812347173933475	Positive	0.53694317623781
78	1	0	0	0	Negative	1
79	1	0	0	0	Negative	1
80	1	0	0	0	Negative	1
81	1	0	0	0	Negative	1
82	1	0	0	0	Negative	1
83	1	0.08149244584781141	0.01010855113179126	-0.001396400769692718	Positive	1
84	1	24.51866808884454	0	1.613486454086097	Negative	0.2040024058672574
85	1	0	8.29377913110936	0.1834151228799179	Positive	0.6684546173529387
86	1	0	0	0	Negative	1
87	1	0	0	0	Negative	1
88	1	0	22.59223327213152	1.724411935990474	Positive	0.1891261211757476
89	1	0	0	0	Negative	1
90	1	0	0	0	Negative	1
91	1	0	0	0	Negative	1
92	1	49.00726312126358	23.95107110468896	0.2949208805515298	Positive	0.5870842342830855
93	1	0	0	0	Negative	1
94	1	30.18460427963667	0	2.372511554087653	Negative	0.1234882353243795
95	1	0	8.55816449574033	0.2762435768024396	Positive	0.5991739467325394
96	1	0	0	0	Negative	1
97	1	0	0	0	Negative	1
98	1	0	0	0	Negative	1
99	1	0	0	0	Negative	1
100	1	0	19.71648111111398	1.007203496840599	Positive	0.3155737280267638
101	1	0	0	0	Negative	1
102	1	0	16.09088574530044	0.9222720052209219	Positive	0.3368791242633594
103	1	0	0	0	Negative	1
104	1	0	11.86822513660549	0.8085483830592999	Positive	0.3685497700292556
105	1	0	0	0	Negative	1
106	1	0	0	0	Negative	1
107	1	0	0	0	Negative	1
108	1	0	0	0	Negative	1
109	1	0	0	0	Negative	1
110	1	80.8340473675863	0	3.884052905573588	Negative	0.04874674900488618
111	1	0	0	0	Negative	1
112	1	0	0	0	Negative	1
113	1	0	0	0	Negative	1
114	1	0	0	0	Negative	1
115	1	0	0	0	Negative	1
116	1	0	0	0	Negative	1
117	1	0	0	0	Negative	1
118	1	0	0	0	Negative	1
119	1	0	0	0	Negative	1
120	1	0	0	0	Negative	1
121	1	0	0	0	Negative	1
122	1	0	0	0	Negative	1
123	1	0	0	0	Negative	1
124	1	0	0	0	Negative	1
125	1	0	0	0	Negative	1
126	1	0	0	0	Negative	1
127	1	0	0	0	Negative	1
128	1	0	0	0	Negative	1
129	1	0	0	0	Negative	1
130	1	0	0	0	Negative	1
131	1	0	0	0	Negative	1
132	1	0	0	0	Negative	1
133	1	0	0	0	Negative	1
134	1	0	0	0	Negative	1
135	1	0	0	0	Negative	1
136	1	0	0	0	Negative	1
137	1	0	0	0	Negative	1
138	1	0	0	0	Negative	1
139	1	0	0	0	Negative	1
140	1	0	0	0	Negative	1
141	1	0	0	0	Negative	1
142	1	0	0	0	Negative	1
143	1	0	0	0	Negative	1
144	1	0	0	0	Negative	1
145	1	0	0	0	Negative	1
146	1	0	0	0	Negative	1
147	1	0	0	0	Negative	1
148	1	0	0	0	Negative	1
149	1	0	0	0	Negative	1
150	1	0	0	0	Negative	1
151	1	0	0	0	Negative	1
152	1	0	0	0	Negative	1
153	1	0	0	0	Negative	1
154	1	0	0	0	Negative	1
155	1	0	0	0	Negative	1
156	1	0	0	0	Negative	1
157	1	0	0	0	Negative	1
158	1	0	0	0	Negative	1
159	1	0	0	0	Negative	1
160	1	0	0	0	Negative	1
161	1	0	12.41613297498737	0.8045218916221621	Positive	0.3697448278353682
162	1	0	0	0	Negative	1
163	1	0	0	0	Negative	1
164	1	0	0	0	Negative	1
165	1	0	0	0	Negative	1
166	1	0	0	0	Negative	1
167	1	0	0	0	Negative	1
168	1	0	0	0	Negative	1
169	1	0	0	0	Negative	1
170	1	0	0	0	Negative	1
171	1	0	0	0	Negative	1
172	1	0	0	0	Negative	1
173	1	0	0	0	Negative	1
174	1	0	0	0	Negative	1
175	1	0	0	0	Negative	1
176	1	0	0	0	Negative	1
177	1	0	0	0	Negative	1
178	1	50.23103288901694	0	3.163587177313889	Negative	0.07529755996922205
179	1	0	0	0	Negative	1
180	1	0	0	0	Negative	1
181	1	0	0	0	Negative	1
182	1	0	0	0	Negative	1
183	1	0	0	0	Negative	1
184	1	0	0	0	Negative	1
185	1	0	0	0	Negative	1
186	1	0	0	0	Negative	1
187	1	0	0	0	Negative	1
188	1	0	0	0	Negative	1
189	1	0	0	0	Negative	1
190	1	0	0	0	Negative	1
191	1	0	0	0	Negative	1
192	1	47.37944130661673	0	3.422964273390029	Negative	0.06429546699895994
193	1	0	0	0	Negative	1
194	1	0	0	0	Negative	1
195	1	0	0	0	Negative	1
196	1	0	0	0	Negative	1
197	1	0	0	0	Negative	1
198	1	0	0	0	Negative	1
199	1	0	0	0	Negative	1
200	1	0	0	0	Negative	1
201	1	0	0	0	Negative	1
202	1	0	0	0	Negative	1
203	1	0	0	0	Negative	1
204	1	52.11723208528206	0	3.454630269859724	Negative	0.06307484013529108
205	1	0	0	0	Negative	1
206	1	0	0	0	Negative	1
207	1	0	0	0	Negative	1
208	1	0	0	0	Negative	1
209	1	0	0	0	Negative	1
210	1	0	0	0	Negative	1
211	1	0	0	0	Negative	1
212	1	0	0	0	Negative	1
213	1	0	0	0	Negative	1
214	1	0	0	0	Negative	1
215	1	0	0	0	Negative	1
216	1	37.65989424528239	0	2.72902550094533	Negative	0.0985393944143449
217	1	0	0	0	Negative	1
218	1	0	0	0	Negative	1
219	1	0	0	0	Negative	1
220	1	0	9.98058315234826	0.3824052384400822	Positive	0.5363187962424478
221	1	0	0	0	Negative	1
222	1	0	0	0	Negative	1
223	1	0	0	0	Negative	1
224	1	0	0	0	Negative	1
225	1	0	0	0	Negative	1
226	1	0	0	0	Negative	1
227	1	0	0	0	Negative	1
228	1	0	0	0	Negative	1
229	1	0	0	0	Negative	1
230	1	0	12.28293895643521	0.003466864612956755	Positive	0.953047619023275
231	1	0	0	0	Negative	1
232	1	0	0	0	Negative	1
233	1	0	0	0	Negative	1
234	1	0	0	0	Negative	1
235	1	0	0	0	Negative	1
236	1	0	0	0	Negative	1
237	1	0	0	0	Negative	1
238	1	0	0	0	Negative	1
239	1	0	0	0	Negative	1
240	1	0	0	0	Negative	1
241	1	0	0	0	Negative	1
242	1	0	0	0	Negative	1
243	1	0	0	0	Negative	1
244	1	0	0	0	Negative	1
245	1	0	0	0	Negative	1
246	1	0	0	0	Negative	1
247	1	0	0	0	Negative	1
248	1	0	0	0	Negative	1
249	1	0	0	0	Negative	1
250	1	0	0	0	Negative	1
251	1	0	0	0	Negative	1
252	1	0	0	0	Negative	1
253	1	0	0	0	Negative	1
254	1	23.68979740815336	0	2.102351484210821	Negative	0.1470728012027045
255	1	0	0	0	Negative	1
256	1	0	0	0	Negative	1
257	1	0	0	0	Negative	1
258	1	0	0	0	Negative	1
259	1	0	0	0	Negative	1
260	1	0	0	0	Negative	1
261	1	0	0	0	Negative	1
262	1	0.08149244584781141	0.01010855113179126	-0.002870279478591087	Positive	1
263	1	0	0	0	Negative	1
264	1	0	0	0	Negative	1
265	1	0	0	0	Negative	1
266	1	0	0	0	Negative	1
267	1	0	0	0	Negative	1
268	1	0	0	0	Negative	1
269	1	0	0	0	Negative	1
270	1	0	0	0	Negative	1
271	1	0	0	0	Negative	1
272	1	0	0	0	Negative	1
273	1	0	0	0	Negative	1
274	1	0	0	0	Negative	1
275	1	0	0	0	Negative	1
276	1	0	0	0	Negative	1
277	1	0	0	0	Negative	1
278	1	0	0	0	Negative	1
279	1	0	0	0	Negative	1
280	1	0	0	0	Negative	1
281	1	0	0	0	Negative	1
282	1	0	0	0	Negative	1
283	1	0	0	0	Negative	1
284	1	0	0	0	Negative	1
285	1	0	0	0	Negative	1
286	1	0	0	0	Negative	1
287	1	0	0	0	Negative	1
288	1	0	0	0	Negative	1
289	1	0	0	0	Negative	1
290	1	0	0	0	Negative	1
291	1	0	0	0	Negative	1
292	1	0	0	0	Negative	1
293	1	0	0	0	Negative	1
294	1	0	0	0	Negative	1
295	1	0	0	0	Negative	1
296	1	0	0	0	Negative	1
297	1	0	0	0	Negative	1
298	1	0	0	0	Negative	1
299	1	0	0	0	Negative	1
300	1	0	0	0	Negative	1
301	1	0	0	0	Negative	1
302	1	0	0	0	Negative	1
303	1	0	0	0	Negative	1
304	1	0	0	0	Negative	1
305	1	0	0	0	Negative	1
306	1	0	0	0	Negative	1
307	1	0	0	0	Negative	1
308	1	0	0	0	Negative	1
309	1	0	0	0	Negative	1
310	1	0	0	0	Negative	1
311	1	30.64796222463765	0	2.503544328293589	Negative	0.1135903998170292
312	1	0	0	0	Negative	1
313	1	0	0	0	Negative	1
314	1	0	0	0	Negative	1
315	1	0	0	0	Negative	1
316	1	0	0	0	Negative	1
317	1	0	0	0	Negative	1
318	1	0	0	0	Negative	1
319	1	0	0	0	Negative	1
320	1	0	0	0	Negative	1
321	1	0	0	0	Negative	1
322	1	0	0	0	Negative	1
323	1	0	0	0	Negative	1
324	1	0	0	0	Negative	1
325	1	0	0	0	Negative	1
326	1	0	0	0	Negative	1
327	1	0	0	0	Negative	1
328	1	0	0	0	Negative	1
329	1	0	0	0	Negative	1
330	1	0	0	0	Negative	1
331	1	0	0	0	Negative	1
332	1	0	0	0	Negative	1
333	1	0	0	0	Negative	1
334	1	0	0	0	Negative	1
335	1	0	0	0	Negative	1
336	1	0	0	0	Negative	1
337	1	0	0	0	Negative	1
338	1	0	0	0	Negative	1
339	1	0	0	0	Negative	1
340	1	0	0	0	Negative	1
341	1	0	0	0	Negative	1
342	1	0	0	0	Negative	1
343	1	0	0	0	Negative	1
344	1	0	0	0	Negative	1
345	1	0	0	0	Negative	1
346	1	0	0	0	Negative	1
347	1	0	0	0	Negative	1
348	1	0	0	0	Negative	1
349	1	0	0	0	Negative	1
350	1	0	0	0	Negative	1
351	1	0	0	0	Negative	1
352	1	0	0	0	Negative	1
353	1	30.24830918518408	0	2.50443941410704	Negative	0.1135258755077215
354	1	0	0	0	Negative	1
355	1	0	0	0	Negative	1
356	1	0	0	0	Negative	1
357	1	0	0	0	Negative	1
358	1	0	0	0	Negative	1
359	1	0	0	0	Negative	1
360	1	0	0	0	Negative	1
361	1	0	0	0	Negative	1
362	1	0	0	0	Negative	1
363	1	0	0	0	Negative	1
364	1	0	0	0	Negative	1
365	1	0	0	0	Negative	1
366	1	0	0	0	Negative	1
367	1	0	0	0	Negative	1
368	1	0	0	0	Negative	1
369	1	0	0	0	Negative	1
370	1	0	0	0	Negative	1
371	1	0	0	0	Negative	1
372	1	0	0	0	Negative	1
373	1	0	0	0	Negative	1
374	1	0	0	0	Negative	1
375	1	0	0	0	Negative	1
376	1	0	0	0	Negative	1
377	1	0	0	0	Negative	1
378	1	0	10.44202456160066	0.6546126567986512	Positive	0.4184683458780218
379	1	0	0	0	Negative	1
380	1	0	0	0	Negative	1
381	1	0	0	0	Negative	1
382	1	0	0	0	Negative	1
383	1	0	0	0	Negative	1
384	1	0	0	0	Negative	1
385	1	0	0	0	Negative	1
386	1	0	10.24957362722516	0.9863792939979774	Positive	0.3206289197503851
387	1	0	0	0	Negative	1
388	1	0	0	0	Negative	1
389	1	0	11.44395399303919	0.9018355704015129	Positive	0.3422900037093113
390	1	0	0	0	Negative	1
391	1	0	0	0	Negative	1
392	1	0	0	0	Negative	1
393	1	0	0	0	Negative	1
394	1	0	0	0	Negative	1
395	1	0	0	0	Negative	1
396	1	0	0	0	Negative	1
397	1	0	0	0	Negative	1
398	1	0	0	0	Negative	1
399	1	0	0	0	Negative	1
400	1	0	0	0	Negative	1
401	1	0	0	0	Negative	1
402	1	0	0	0	Negative	1
403	1	0	0	0	Negative	1
404	1	0	21.67962132184515	0.7102576510309184	Positive	0.3993582913189575
405	1	0	9.261564192583627	0.3307045058170495	Positive	0.5652445437501751
406	1	0	11.03937575879801	0.3684235657852781	Positive	0.5438648162583355
407	1	0	0	0	Negative	1
408	1	0	12.98142571023888	0.5800635319115468	Positive	0.4462874195749219
409	1	0	0	0	Negative	1
410	1	0	0	0	Negative	1
411	1	0	0	0	Negative	1
412	1	0	0	0	Negative	1
413	1	0	0	0	Negative	1
414	1	0	0	0	Negative	1
415	1	0	0	0	Negative	1
416	1	0	0	0	Negative	1
417	1	0	0	0	Negative	1
418	1	0	0	0	Negative	1
419	1	0	0	0	Negative	1
420	1	0	0	0	Negative	1
421	1	0	0	0	Negative	1
422	1	0	0	0	Negative	1
423	1	0	0	0	Negative	1
424	1	0	0	0	Negative	1
425	1	0	0	0	Negative	1
426	1	0	0	0	Negative	1
427	1	0	0	0	Negative	1
428	1	0	0	0	Negative	1
429	1	0	0	0	Negative	1
430	1	0	0	0	Negative	1
431	1	0	0	0	Negative	1
432	1	0	0	0	Negative	1
433	1	0	9.675292639524773	0.3769368427488651	Positive	0.5392471625831949
434	1	0	0	0	Negative	1
435	1	0	0	0	Negative	1
436	1	0	0	0	Negative	1
437	1	0	0	0	Negative	1
438	1	0	0	0	Negative	1
439	1	0	0	0	Negative	1
440	1	0	0	0	Negative	1
441	1	0	0	0	Negative	1
442	1	0	0	0	Negative	1
443	1	0	9.718051773976674	0.8069170179693614	Positive	0.3690333079820605
444	1	0	0	0	Negative	1
445	1	0	0	0	Negative	1
446	1	0	0	0	Negative	1
447	1	0	8.143127579839842	0.5037386814572109	Positive	0.4778619682435431
448	1	0	0	0	Negative	1
449	1	0	0	0	Negative	1
450	1	0	0	0	Negative	1
451	1	0	0	0	Negative	1
452	1	0	0	0	Negative	1
453	1	0	0	0	Negative	1
454	1	0	0	0	Negative	1
455	1	27.56539610367557	0	2.396810971635546	Negative	0.1215828786397737
456	1	0	0	0	Negative	1
457	1	0	0	0	Negative	1
458	1	0	0	0	Negative	1
459	1	0	0	0	Negative	1
460	1	0	0	0	Negative	1
461	1	0	0	0	Negative	1
462	1	0	0	0	Negative	1
463	1	0	0	0	Negative	1
464	1	0	0	0	Negative	1
465	1	0	0	0	Negative	1
466	1	0	0	0	Negative	1
467	1	0	0	0	Negative	1
468	1	0	0	0	Negative	1
469	1	0	0	0	Negative	1
470	1	0	0	0	Negative	1
471	1	0	0	0	Negative	1
472	1	0	0	0	Negative	1
473	1	0	0	0	Negative	1
474	1	0	0	0	Negative	1
475	1	0	0	0	Negative	1
476	1	0	0	0	Negative	1
477	1	0	0	0	Negative	1
478	1	0	0	0	Negative	1
479	1	0	0	0	Negative	1
480	1	0	0	0	Negative	1
481	1	0	0	0	Negative	1
482	1	0	0	0	Negative	1
483	1	0	0	0	Negative	1
484	1	0	0	0	Negative	1
485	1	0	22.2757941868751	2.147894965601605	Positive	0.1427655119668654
486	1	0	0	0	Negative	1
487	1	0	0	0	Negative	1
488	1	0	0	0	Negative	1
489	1	39.03408531293223	0	3.679266278393026	Negative	0.05509308924106515
490	1	0	0	0	Negative	1
491	1	0	0	0	Negative	1
492	1	0	0	0	Negative	1
493	1	0	0	0	Negative	1
494	1	0	8.401138215884899	0.8200534186548047	Positive	0.3651645479895346
495	1	0	0	0	Negative	1
496	1	0	0	0	Negative	1
497	1	0	0	0	Negative	1
498	1	0	0	0	Negative	1
499	1	0	0	0	Negative	1
500	1	0	0	0	Negative	1
501	1	0	0	0	Negative	1
502	1	0	0	0	Negative	1
503	1	0	0	0	Negative	1
504	1	0	0	0	Negative	1
505	1	0	0	0	Negative	1
506	1	0	0	0	Negative	1
507	1	0	0	0	Negative	1
508	1	0	0	0	Negative	1
509	1	0	0	0	Negative	1
510	1	0	0	0	Negative	1
511	1	0	0	0	Negative	1
512	1	0	0	0	Negative	1
513	1	0	0	0	Negative	1
514	1	30.24441010004604	0	2.829286240589454	Negative	0.0925594884450176
515	1	0	0	0	Negative	1
516	1	0	0	0	Negative	1
517	1	0	0	0	Negative	1
518	1	0	0	0	Negative	1
519	1	0	13.21358470332133	0.432544119598349	Positive	0.5107432208527257
520	1	0	0	0	Negative	1
521	1	0	0	0	Negative	1
522	1	0	0	0	Negative	1
523	1	31.69991785846209	0	2.26542516144757	Negative	0.1322899023014967
524	1	0	0	0	Negative	1
525	1	0	0	0	Negative	1
526	1	0	0	0	Negative	1
527	1	0	0	0	Negative	1
528	1	0	0	0	Negative	1
529	1	0	0	0	Negative	1
530	1	0	0	0	Negative	1
531	1	0	0	0	Negative	1
532	1	0	0	0	Negative	1
533	1	0	0	0	Negative	1
534	1	0	0	0	Negative	1
535	1	0	0	0	Negative	1
536	1	0	0	0	Negative	1
537	1	0	18.85244909283858	0.3169362360878765	Positive	0.5734546984816689
538	1	0	0	0	Negative	1
539	1	0	0	0	Negative	1
540	1	0	14.75663055077912	0.2629028537180815	Positive	0.6081328327589877
541	1	0	0	0	Negative	1
542	1	0	0	0	Negative	1
543	1	0	0	0	Negative	1
544	1	0	0	0	Negative	1
545	1	0	0	0	Negative	1
546	1	0	0	0	Negative	1
547	1	0	0	0	Negative	1
548	1	0	0	0	Negative	1
549	1	15.17103309756252	0	1.477555769605093	Negative	0.2241573367918199
550	1	0	0	0	Negative	1
551	1	0	0	0	Negative	1
552	1	0	0	0	Negative	1
553	1	0	0	0	Negative	1
554	1	0	0	0	Negative	1
555	1	0	0	0	Negative	1
556	1	31.69991790270768	0	2.682834170494544	Negative	0.1014350560690477
557	1	0	0	0	Negative	1
558	1	0	0	0	Negative	1
559	1	0	0	0	Negative	1
560	1	0	0	0	Negative	1
561	1	0	0	0	Negative	1
562	1	0	0	0	Negative	1
563	1	0	0	0	Negative	1
564	1	0	0	0	Negative	1
565	1	0	0	0	Negative	1
566	1	0	0	0	Negative	1
567	1	14.64139509444945	0	1.449081202753046	Negative	0.2286754385827647
568	1	0	0	0	Negative	1
569	1	0	0	0	Negative	1
570	1	0	20.8286581524391	0.8099378222766838	Positive	0.3681386342447059
571	1	0	0	0	Negative	1
572	1	0	0	0	Negative	1
573	1	70.22777294335123	0	4.079090674074783	Negative	0.04341701822927324
574	1	0	0	0	Negative	1
575	1	0	0	0	Negative	1
576	1	0	0	0	Negative	1
577	1	0	0	0	Negative	1
578	1	0	0	0	Negative	1
579	1	0	0	0	Negative	1
580	1	0	0	0	Negative	1
581	1	0	0	0	Negative	1
582	1	0	0	0	Negative	1
583	1	30.24830918518408	0	2.539857319637818	Negative	0.1110048170394744
584	1	0	8.143127579839842	0.5203461464041439	Positive	0.4706940631837742
585	1	0	0	0	Negative	1
586	1	0	0	0	Negative	1
587	1	0	0	0	Negative	1
588	1	0	0	0	Negative	1
589	1	0	0	0	Negative	1
590	1	0	0	0	Negative	1
591	1	0	0	0	Negative	1
592	1	92.81744698784325	0	4.779160729607412	Negative	0.02880615672747855
593	1	0	0	0	Negative	1
594	1	0	0	0	Negative	1
595	1	0	0	0	Negative	1
596	1	0	0	0	Negative	1
597	1	0	0	0	Negative	1
598	1	0	0	0	Negative	1
599	1	0	0	0	Negative	1
600	1	0	0	0	Negative	1
601	1	0	0	0	Negative	1
602	1	0	0	0	Negative	1
603	1	0	0	0	Negative	1
604	1	0	0	0	Negative	1
605	1	0	0	0	Negative	1
606	1	0	0	0	Negative	1
607	1	0	0	0	Negative	1
608	1	0	0	0	Negative	1
609	1	0	0	0	Negative	1
610	1	0	0	0	Negative	1
611	1	0	0	0	Negative	1
612	1	0	0	0	Negative	1
613	1	0	0	0	Negative	1
614	1	0	0	0	Negative	1
615	1	0	6.365670392295815	0.002985162230331184	Positive	0.9564279493059584
616	1	0	0	0	Negative	1
617	1	0	0	0	Negative	1
618	1	0	9.590117035805832	0.5838209621322186	Positive	0.4448185110802884
619	1	0	0	0	Negative	1
620	1	0	0	0	Negative	1
621	1	0	0	0	Negative	1
622	1	0	0	0	Negative	1
623	1	0	0	0	Negative	1
624	1	0	0	0	Negative	1
625	1	0	0	0	Negative	1
626	1	0	0	0	Negative	1
627	1	0	0	0	Negative	1
628	1	0	0	0	Negative	1
629	1	0	0	0	Negative	1
630	1	0	0	0	Negative	1
631	1	0	0	0	Negative	1
632	1	0	0	0	Negative	1
633	1	0	0	0	Negative	1
634	1	0	0	0	Negative	1
635	1	0	0	0	Negative	1
636	1	0	0	0	Negative	1
637	1	0	0	0	Negative	1
638	1	0	0	0	Negative	1
639	1	0	0	0	Negative	1
640	1	0	0	0	Negative	1
641	1	0	0	0	Negative	1
642	1	0	0	0	Negative	1
643	1	0	0	0	Negative	1
644	1	26.78235974456381	0	2.381814532248628	Negative	0.1227548890077917
645	1	0	0	0	Negative	1
646	1	0	0	0	Negative	1
647	1	0	0	0	Negative	1
648	1	0	0	0	Negative	1
649	1	0	0	0	Negative	1
650	1	0	0	0	Negative	1
651	1	0	0	0	Negative	1
652	1	0	22.59223327213152	1.140191470791429	Positive	0.2856118724745177
653	1	0	0	0	Negative	1
654	1	0	0	0	Negative	1
655	1	0	0	0	Negative	1
656	1	0	0	0	Negative	1
657	1	0	0	0	Negative	1
658	1	0	0	0	Negative	1
659	1	0	0	0	Negative	1
660	1	0	20.96754781564858	1.292283694418821	Positive	0.2556275211129414
661	1	0	0	0	Negative	1
662	1	0	0	0	Negative	1
663	1	0	0	0	Negative	1
664	1	0	0	0	Negative	1
665	1	0	0	0	Negative	1
666	1	0	0	0	Negative	1
667	1	0	0	0	Negative	1
668	1	0	0	0	Negative	1
669	1	0	0	0	Negative	1
670	1	0	0	0	Negative	1
671	1	0	0	0	Negative	1
672	1	0	0	0	Negative	1
673	1	0	0	0	Negative	1
674	1	0	0	0	Negative	1
675	1	0	0	0	Negative	1
676	1	0	0	0	Negative	1
677	1	0	0	0	Negative	1
678	1	0	0	0	Negative	1
679	1	0	0	0	Negative	1
680	1	0	0	0	Negative	1
681	1	0	0	0	Negative	1
682	1	49.12909328396827	0	3.035109523691657	Negative	0.08148105062437683
683	1	0	0	0	Negative	1
684	1	0	0	0	Negative	1
685	1	0.08149244584781141	0.01010855113179126	-0.001482204569834167	Positive	1
686	1	0	0	0	Negative	1
687	1	59.1467331313337	0	3.868554188328892	Negative	0.04919888613741952
688	1	0	0	0	Negative	1
689	1	0	0	0	Negative	1
690	1	0	0	0	Negative	1
691	1	0	0	0	Negative	1
692	1	0	0	0	Negative	1
693	1	0	0	0	Negative	1
694	1	0	0	0	Negative	1
695	1	0	0	0	Negative	1
696	1	0	0	0	Negative	1
697	1	0	0	0	Negative	1
698	1	0	0	0	Negative	1
699	1	0	0	0	Negative	1
700	1	0	0	0	Negative	1
701	1	0	0	0	Negative	1
702	1	0	0	0	Negative	1
703	1	0	0	0	Negative	1
704	1	0	0	0	Negative	1
705	1	0	0	0	Negative	1
706	1	0	10.22687657756787	0.2747977561101962	Positive	0.600131403803668
707	1	0	0	0	Negative	1
708	1	0	0	0	Negative	1
709	1	0	0	0	Negative	1
710	1	0	0	0	Negative	1
711	1	0	0	0	Negative	1
712	1	0	0	0	Negative	1
713	1	0	0	0	Negative	1
714	1	9.999999999999996	1	0	Positive	1
715	1	0	0	0	Negative	1
716	1	0	0	0	Negative	1
717	1	0	0	0	Negative	1
718	1	0	0	0	Negative	1
719	1	0	14.54454429254495	1.132142219199292	Positive	0.2873188606261882
720	1	0	12.79921722114961	0.7707965726153141	Positive	0.3799707390277794
721	1	0	0	0	Negative	1
722	1	0	0	0	Negative	1
723	1	31.69991785846186	0	2.960736198998859	Negative	0.08530909035651679
724	1	0	0	0	Negative	1
725	1	0	0	0	Negative	1
726	1	0	0	0	Negative	1
727	1	0	0	0	Negative	1
728	1	0	9.338762307989708	0.2523743329198069	Positive	0.6154081765206008
729	1	0	0	0	Negative	1
730	1	0	0	0	Negative	1
731	1	0	0	0	Negative	1
732	1	0	0	0	Negative	1
733	1	0	0	0	Negative	1
734	1	0	0	0	Negative	1
735	1	0	0	0	Negative	1
736	1	0	10.6532965328651	0.699174431980186	Positive	0.403061236217271
737	1	0	0	0	Negative	1
738	1	0	0	0	Negative	1
739	1	0	0	0	Negative	1
740	1	0	0	0	Negative	1
741	1	0	8.4564553680938	0.8518003158445566	Positive	0.3560435356487772
742	1	0	0	0	Negative	1
743	1	26.78235974456381	0	2.381814532248628	Negative	0.1227548890077917
744	1	0	0	0	Negative	1
745	1	0	0	0	Negative	1
746	1	0	0	0	Negative	1
747	1	0	0	0	Negative	1
748	1	0	0	0	Negative	1
749	1	0	0	0	Negative	1
750	1	0	0	0	Negative	1
751	1	0	0	0	Negative	1
752	1	0	0	0	Negative	1
753	1	0	0	0	Negative	1
754	1	0	0	0	Negative	1
755	1	0	0	0	Negative	1
756	1	0	0	0	Negative	1
757	1	0	0	0	Negative	1
758	1	0	0	0	Negative	1
759	1	0	0	0	Negative	1
760	1	0	0	0	Negative	1
761	1	0	0	0	Negative	1
762	1	0	0	0	Negative	1
763	1	0	0	0	Negative	1
764	1	0	0	0	Negative	1
765	1	0	0	0	Negative	1
766	1	0	0	0	Negative	1
767	1	0	12.87212165200235	1.172063786601658	Positive	0.2789775934634245
768	1	0	0	0	Negative	1
769	1	0	0	0	Negative	1
770	1	0	0	0	Negative	1
771	1	0.08149244584781141	0.01010855113179126	-0.002929901032102222	Positive	1
772	1	0	0	0	Negative	1
773	1	0	0	0	Negative	1
774	1	0	0	0	Negative	1
775	1	0	0	0	Negative	1
776	1	0	0	0	Negative	1
777	1	0.08149244584781141	0.01010855113179126	-0.002929901032102222	Positive	1
778	1	0	10.22687657756787	0.6467723090843442	Positive	0.4212690325241532
779	1	0	0	0	Negative	1
780	1	0	18.38973256768417	0.8353485907896889	Positive	0.3607304738102501
781	1	0	0	0	Negative	1
782	1	0.08149244584781141	0.01010855113179126	-0.001482204569834167	Positive	1
783	1	0	0	0	Negative	1
784	1	0	0	0	Negative	1
785	1	0	0	0	Negative	1
786	1	0	0	0	Negative	1
787	1	0	0	0	Negative	1
788	1	0	0	0	Negative	1
789	1	0	0	0	Negative	1
790	1	0	0	0	Negative	1
791	1	0	0	0	Negative	1
792	1	0	0	0	Negative	1
793	1	0	0	0	Negative	1
794	1	0	0	0	Negative	1
795	1	0	0	0	Negative	1
796	1	0	0	0	Negative	1
797	1	0	0	0	Negative	1
798	1	0	0	0	Negative	1
799	1	0	0	0	Negative	1
800	1	0	0	0	Negative	1
801	1	0	0	0	Negative	1
802	1	0	16.8976711418068	1.6198109426206	Positive	0.2031181510081562
803	1	0	32.85077395829774	1.27244713997446	Positive	0.2593080997188556
804	1	0	0	0	Negative	1
805	1	0	0	0	Negative	1
806	1	0	0	0	Negative	1
807	1	0	0	0	Negative	1
808	1	0	0	0	Negative	1
809	1	0	0	0	Negative	1
810	1	0	0	0	Negative	1
811	1	0	0	0	Negative	1
812	1	0	0	0	Negative	1
813	1	0	0	0	Negative	1
814	1	0	0	0	Negative	1
815	1	0	0	0	Negative	1
816	1	0	0	0	Negative	1
817	1	0	0	0	Negative	1
818	1	0	0	0	Negative	1
819	1	0	0	0	Negative	1
820	1	0	0	0	Negative	1
821	1	0	0	0	Negative	1
822	1	0	0	0	Negative	1
823	1	0	0	0	Negative	1
824	1	0	0	0	Negative	1
825	1	0	0	0	Negative	1
826	1	0	0	0	Negative	1
827	1	0	0	0	Negative	1
828	1	0	0	0	Negative	1
829	1	0	0	0	Negative	1
830	1	0	0	0	Negative	1
831	1	0	0	0	Negative	1
832	1	0	0	0	Negative	1
833	1	0	0	0	Negative	1
834	1	0	0	0	Negative	1
835	1	0	0	0	Negative	1
836	1	0	0	0	Negative	1
837	1	0	22.74712882252695	2.294591787980497	Positive	0.1298253392603156
838	1	0	0	0	Negative	1
839	1	0	0	0	Negative	1
840	1	0	0	0	Negative	1
841	1	0	10.66864846828282	0.6766999030363685	Positive	0.4107254221810557
842	1	0	0	0	Negative	1
843	1	0	0	0	Negative	1
844	1	0	0	0	Negative	1
845	1	0	0	0	Negative	1
846	1	0	0	0	Negative	1
847	1	0	0	0	Negative	1
848	1	0	0	0	Negative	1
849	1	0	0	0	Negative	1
850	1	0	0	0	Negative	1
851	1	0	0	0	Negative	1
852	1	0	0	0	Negative	1
853	1	0	0	0	Negative	1
854	1	0	0	0	Negative	1
855	1	0	0	0	Negative	1
856	1	0	0	0	Negative	1
857	1	0	0	0	Negative	1
858	1	0	0	0	Negative	1
859	1	0	0	0	Negative	1
860	1	16.18903157889731	12.34999431801368	0.03535091525733236	Positive	0.8508622345635781
861	1	0	0	0	Negative	1
862	1	0	0	0	Negative	1
863	1	0	12.28293895643521	0.7369883712389722	Positive	0.3906273214309562
864	1	17.82578589367046	26.16166137571886	0.09433113834815998	Positive	0.7587415721328097
865	1	0	0	0	Negative	1
866	1	0	9.239576028779371	0.2913765979206069	Positive	0.5893397215797067
867	1	0	0	0	Negative	1
868	1	0	0	0	Negative	1
869	1	0	0	0	Negative	1
870	1	0	0	0	Negative	1
871	1	0	0	0	Negative	1
872	1	0	0	0	Negative	1
873	1	0	0	0	Negative	1
874	1	0	0	0	Negative	1
875	1	0	0	0	Negative	1
876	1	0	0	0	Negative	1
877	1	32.72723960492443	0	2.596194067427813	Negative	0.1071206800900671
878	1	0	0	0	Negative	1
879	1	0	0	0	Negative	1
880	1	0	0	0	Negative	1
881	1	0	0	0	Negative	1
882	1	0	0	0	Negative	1
883	1	0	0	0	Negative	1
884	1	0	0	0	Negative	1
885	1	0	0	0	Negative	1
886	1	0	0	0	Negative	1
887	1	0	0	0	Negative	1
888	1	0	0	0	Negative	1
889	1	0	0	0	Negative	1
890	1	0	0	0	Negative	1
891	1	0	0	0	Negative	1
892	1	0	0	0	Negative	1
893	1	0	0	0	Negative	1
894	1	0	0	0	Negative	1
895	1	0	0	0	Negative	1
896	1	0	0	0	Negative	1
897	1	0	13.22189512262896	0.9177630440045945	Positive	0.3380630102129897
898	1	0	0	0	Negative	1
899	1	0	0	0	Negative	1
900	1	0	0	0	Negative	1
901	1	0	0	0	Negative	1
902	1	0	0	0	Negative	1
903	1	0	0	0	Negative	1
904	1	0	0	0	Negative	1
905	1	0	0	0	Negative	1
906	1	0	0	0	Negative	1
907	1	0	0	0	Negative	1
908	1	0	0	0	Negative	1
909	1	0	0	0	Negative	1
910	1	0.08149244584781141	0.01010855113179126	-0.001482204569834167	Positive	1
911	1	0	0	0	Negative	1
912	1	0	0	0	Negative	1
913	1	0	0	0	Negative	1
914	1	0	0	0	Negative	1
915	1	0	0	0	Negative	1
916	1	0	0	0	Negative	1
917	1	0	0	0	Negative	1
918	1	0	0	0	Negative	1
919	1	0	0	0	Negative	1
920	1	0	0	0	Negative	1
921	1	0	0	0	Negative	1
922	1	0	0	0	Negative	1
923	1	0	0	0	Negative	1
924	1	0	0	0	Negative	1
925	1	0	0	0	Negative	1
926	1	0	0	0	Negative	1
927	1	0	0	0	Negative	1
928	1	0	0	0	Negative	1
929	1	0	0	0	Negative	1
930	1	0	0	0	Negative	1
931	1	0	0	0	Negative	1
932	1	0	0	0	Negative	1
933	1	17.59537885574297	0	1.845936572975749	Negative	0.1742567355970851
934	1	0	0	0	Negative	1
935	1	0	0	0	Negative	1
936	1	0	0	0	Negative	1
937	1	0	0	0	Negative	1
938	1	0	0	0	Negative	1
939	1	0	0	0	Negative	1
940	1	0	0	0	Negative	1
941	1	0	0	0	Negative	1
942	1	0	0	0	Negative	1
943	1	0	0	0	Negative	1
944	1	0	0	0	Negative	1
945	1	0	0	0	Negative	1
946	1	0	0	0	Negative	1
947	1	0	0	0	Negative	1
948	1	0	0	0	Negative	1
949	1	0	10.50506932496522	0.3540949322298754	Positive	0.5518041915269802
950	1	0	0	0	Negative	1
951	1	0	0	0	Negative	1
952	1	0	0	0	Negative	1
953	1	0	0	0	Negative	1
954	1	0	0	0	Negative	1
955	1	0	0	0	Negative	1
956	1	0	0	0	Negative	1
957	1	0	0	0	Negative	1
958	1	0	0	0	Negative	1
959	1	0	0	0	Negative	1
960	1	0.08149244584781141	0.01010855113179126	-0.002859225115475539	Positive	1
961	1	0	0	0	Negative	1
962	1	9.999999999999996	1	0	Positive	1
963	1	9.999999999999996	1	0	Positive	1
964	1	9.999999999999996	1	0	Positive	1
965	1	9.999999999999996	1	0	Positive	1
966	1	9.999999999999996	1	0	Positive	1
967	1	9.999999999999996	1	0	Positive	1
968	1	9.999999999999996	1	0	Positive	1
969	1	9.999999999999996	1	0	Positive	1
970	1	9.999999999999996	1	0	Positive	1
971	1	9.999999999999996	1	0	Positive	1
972	1	9.999999999999996	1	0	Positive	1
973	1	9.999999999999996	1	0	Positive	1
974	1	9.999999999999996	1	0	Positive	1
975	1	9.999999999999996	1	0	Positive	1
976	1	9.999999999999996	1	0	Positive	1
977	1	0	0	0	Negative	1
978	1	0	0	0	Negative	1
979	1	31.5171783525753	0	2.5564776976505	Negative	0.1098430682197723
980	1	0	0	0	Negative	1
981	1	0	0	0	Negative	1
982	1	0	0	0	Negative	1
983	1	0	0	0	Negative	1
984	1	0	0	0	Negative	1
985	1	0	10.73802617031187	0.4943755148732158	Positive	0.4819819528083709
986	1	0	0	0	Negative	1
987	1	0	0	0	Negative	1
988	1	0	0	0	Negative	1
989	1	0	0	0	Negative	1
990	1	0.08149244584781141	0.01010855113179126	-0.001310110845919255	Positive	1
991	1	0	0	0	Negative	1
992	1	0	0	0	Negative	1
993	1	0	0	0	Negative	1
994	1	0	0	0	Negative	1
995	1	0	0	0	Negative	1
996	1	0	0	0	Negative	1
997	1	0	0	0	Negative	1
998	1	0	0	0	Negative	1
999	1	0	0	0	Negative	1
1000	1	0	0	0	Negative	1
1001	1	0	0	0	Negative	1
1002	1	0	0	0	Negative	1
1003	1	0	0	0	Negative	1
1004	1	0	0	0	Negative	1
1005	1	0	0	0	Negative	1
1006	1	0	0	0	Negative	1
1007	1	0	0	0	Negative	1
1008	1	0	0	0	Negative	1
1009	1	0	0	0	Negative	1
1010	1	0	0	0	Negative	1
1011	1	0	0	0	Negative	1
1012	1	0	0	0	Negative	1
1013	1	0	0	0	Negative	1
1014	1	0	0	0	Negative	1
1015	1	0	0	0	Negative	1
1016	1	0	0	0	Negative	1
1017	1	0	0	0	Negative	1
1018	1	0	0	0	Negative	1
1019	1	0	0	0	Negative	1
1020	1	0	0	0	Negative	1
1021	1	0	0	0	Negative	1
1022	1	0	0	0	Negative	1
1023	1	0	0	0	Negative	1
1024	1	0	0	0	Negative	1
1025	1	0	0	0	Negative	1
1026	1	0	0	0	Negative	1
1027	1	0	0	0	Negative	1
1028	1	0	0	0	Negative	1
1029	1	0	0	0	Negative	1
1030	1	0	0	0	Negative	1
1031	1	0	0	0	Negative	1
1032	1	0	12.36494329740121	0.7564214261748177	Positive	0.3844507536363322
1033	1	0	0	0	Negative	1
1034	1	0	0	0	Negative	1
1035	1	0	0	0	Negative	1
1036	1	0	0	0	Negative	1
1037	1	0	8.65988681286869	0.5306805065661173	Positive	0.4663209009024754
1038	1	0	0	0	Negative	1
1039	1	0	0	0	Negative	1
1040	1	0	0	0	Negative	1
1041	1	0.08149244584781141	0.01010855113179126	-0.00265077690945148	Positive	1
1042	1	0	0	0	Negative	1
1043	1	0	0	0	Negative	1
1044	1	0	0	0	Negative	1
1045	1	0	0	0	Negative	1
1046	1	0	0	0	Negative	1
1047	1	0	0	0	Negative	1
1048	1	0	0	0	Negative	1
1049	1	0	0	0	Negative	1
1050	1	0	0	0	Negative	1
1051	1	0	0	0	Negative	1
1052	1	0	0	0	Negative	1
1053	1	0	0	0	Negative	1
1054	1	0	0	0	Negative	1
1055	1	0	0	0	Negative	1
1056	1	0	0	0	Negative	1
1057	1	0	0	0	Negative	1
1058	1	0	0	0	Negative	1
1059	1	0	0	0	Negative	1
1060	1	0	0	0	Negative	1
1061	1	0	0	0	Negative	1
1062	1	0	0	0	Negative	1
1063	1	0	0	0	Negative	1
1064	1	0	0	0	Negative	1
1065	1	0	0	0	Negative	1
1066	1	48.43329084985003	0	3.020257039007454	Negative	0.08223043195690216
1067	1	0	0	0	Negative	1
1068	1	0	0	0	Negative	1
1069	1	0	0	0	Negative	1
1070	1	0	0	0	Negative	1
1071	1	0	0	0	Negative	1
1072	1	0	0	0	Negative	1
1073	1	0	0	0	Negative	1
1074	1	0	0	0	Negative	1
1075	1	0	0	0	Negative	1
1076	1	0	0	0	Negative	1
1077	1	0.08149244584781141	0.01010855113179126	-0.002929901032102222	Positive	1
1078	1	0	0	0	Negative	1
1079	1	0	0	0	Negative	1
1080	1	0	0	0	Negative	1
1081	1	0	0	0	Negative	1
1082	1	0	0	0	Negative	1
1083	1	0	0	0	Negative	1
1084	1	0	0	0	Negative	1
1085	1	0	0	0	Negative	1
1086	1	0	0	0	Negative	1
1087	1	0	0	0	Negative	1
1088	1	0	0	0	Negative	1
1089	1	0	0	0	Negative	1
1090	1	0	0	0	Negative	1
1091	1	0	0	0	Negative	1
1092	1	0	0	0	Negative	1
1093	1	0	0	0	Negative	1
1094	1	0	0	0	Negative	1
1095	1	0.08149244584781141	0.01010855113179126	-0.002929901032102222	Positive	1
1096	1	0	0	0	Negative	1
1097	1	0	0	0	Negative	1
1098	1	0	0	0	Negative	1
1099	1	0	0	0	Negative	1
1100	1	0	0	0	Negative	1
1101	1	0	0	0	Negative	1
1102	1	0	0	0	Negative	1
1103	1	0	0	0	Negative	1
1104	1	0	0	0	Negative	1
1105	1	0	0	0	Negative	1
1106	1	0	0	0	Negative	1
1107	1	0	0	0	Negative	1
1108	1	0	0	0	Negative	1
1109	1	0	0	0	Negative	1
1110	1	0	14.00858021886445	1.077099614702487	Positive	0.2993472992622848
1111	1	28.97337838205181	0	2.132249514852342	Negative	0.1442289556485966
1112	1	0	0	0	Negative	1
1113	1	0	0	0	Negative	1
1114	1	0	0	0	Negative	1
1115	1	0	0	0	Negative	1
1116	1	0	0	0	Negative	1
1117	1	0	0	0	Negative	1
1118	1	0	11.54679795204619	0.9289742112961505	Positive	0.3351296176098109
1119	1	0	0	0	Negative	1
1120	1	21.88565422734789	0	2.280028840331898	Negative	0.1310494368266079
1121	1	0	12.75489238441541	0.5612824072216593	Positive	0.4537440022821271
1122	1	0	0	0	Negative	1
1123	1	0	0	0	Negative	1
1124	1	0	0	0	Negative	1
1125	1	0	0	0	Negative	1
1126	1	0	0	0	Negative	1
1127	1	0	0	0	Negative	1
1128	1	0	0	0	Negative	1
1129	1	0	0	0	Negative	1
1130	1	0	0	0	Negative	1
1131	1	0	0	0	Negative	1
1132	1	0	0	0	Negative	1
1133	1	0	10.63745890060685	0.3564651077275762	Positive	0.5504760086589099
1134	1	0	0	0	Negative	1
1135	1	0	0	0	Negative	1
1136	1	0	0	0	Negative	1
1137	1	0	0	0	Negative	1
1138	1	9.999999999999996	1	0	Positive	1
1139	1	9.999999999999996	1	0	Positive	1
1140	1	9.999999999999996	1	0	Positive	1
1141	1	9.999999999999996	1	0	Positive	1
1142	1	9.999999999999996	1	0	Positive	1
1143	1	9.999999999999996	1	0	Positive	1
1144	1	9.999999999999996	1	0	Positive	1
1145	1	9.999999999999996	1	0	Positive	1
1146	1	9.999999999999996	1	0	Positive	1
1147	1	9.999999999999996	1	0	Positive	1
1148	1	9.999999999999996	1	0	Positive	1
1149	1	9.999999999999996	1	0	Positive	1
1150	1	9.999999999999996	1	0	Positive	1
1151	1	0	0	0	Negative	1
1152	1	0	0	0	Negative	1
1153	1	0	0	0	Negative	1
1154	1	9.999999999999996	1	0	Positive	1
