## Supplementary material for "On the ancestry and evolution of the extinct dire wolf": HyPhy results: FormBio009594.t1.cds.aln.fa.FITTER.local.results.csv

Branch	LB	MLE	UB	Nucleotide GTR	Standard MG94	dN	dS	nonsynonymous	synonymous	original name
DireGB	0.22775521759235	0.6356048015327426	1.367100631049076	0.002622203258412827	0.002617374946488653	0.002124541723841833	0.00424463719711124	0.001630674934534484	0.0009867000119541715	DireGB
Node14	0	1555.63480843758	10000	0.0004560619624453895	0.0003852638292100658	0.0005019449692329526	4.301851774284146e-10	0.0003852638292100658	1e-10
Node16	0.09114235314476597	0.3677984565042446	0.9551512946210153	0.002077329333697578	0.002108022410087432	0.001342571222667089	0.004635428771399178	0.001030479757616436	0.001077542652470991
Node4	0.6879071743872195	1.334463546337669	2.284804575891226	0.004386058755566315	0.004370727376202223	0.004420458820546003	0.004206521518458004	0.003392887659919114	0.0009778397162831104
Node5	0	3592.760089133918	10000	0.0008911219444001498	0.0008897721379499285	0.001159248843379213	4.301851774284146e-10	0.0008897721379499285	1e-10
Node8	0	2384.626039611757	10000	0.0005884128864923887	0.0005905692996016066	0.0007694293272385663	4.301851774284146e-10	0.0005905692996016066	1e-10
canBai_SAMN02921314	0	0	10000	1e-06	0	1.302860354843398e-10	4.301851774284146e-10	1e-10	1e-10	canBai_SAMN02921314
canLup_SAMN02921310	0	0	10000	1e-06	0	1.302860354843398e-10	4.301851774284146e-10	1e-10	1e-10	canLup_SAMN02921310
canRuf_SAMN02921317	0	0	10000	1e-06	0	1.302860354843398e-10	4.301851774284146e-10	1e-10	1e-10	canRuf_SAMN02921317
chrBra_SAMN27257233	0.0627404757247141	0.3814174387445326	1.180073283167594	0.001192319940804068	0.001193359322779728	0.0007741643770944255	0.002577478897961685	0.0005942036490836955	0.0005991556736960312	chrBra_SAMN27257233
cuoAlp_SAMN10180424	0.7765352857903989	1.661481975792497	3.033096354514083	0.003430986159367503	0.003510199442169258	0.003713668111391772	0.002838376055685672	0.002850396128476984	0.000659803313692275	cuoAlp_SAMN10180424
lupMes_SAMEA5411047	0.1370316988199231	0.3824872506050256	0.8228865498585706	0.002982129204059817	0.002982725897879516	0.001937695832799347	0.006433260272444744	0.001487262871723697	0.001495463026155818	lupMes_SAMEA5411047
lycPic_SAMN09924608	0.223679641575859	0.6239756374079973	1.34199166627192	0.002533870000105026	0.00254280193566216	0.002049609992762653	0.004171248627387535	0.001573161686241511	0.0009696402494206477	lycPic_SAMN09924608
speVen_SAMN27257238	0.5529426200984545	1.1519805287726	2.077634479708459	0.003584658278619056	0.003587500671465985	0.003504134499927993	0.003862763412873974	0.002689570288098286	0.0008979303833676977	speVen_SAMN27257238
uroCin_SAMN04495241	0.3333701105694361	0.6593651390746356	1.145990364173306	0.005423126663019331	0.005466467470971522	0.00449827739470549	0.008663287592134816	0.003452616681429512	0.002013850789542008	uroCin_SAMN04495241
vulVul_marble_Fox4	0.2434796038307518	0.4801417123619228	0.8319488197546122	0.005886733736818257	0.005909070948974496	0.004274664621289105	0.01130563838194371	0.00328098449338641	0.002628086455588079	vulVul_marble_Fox4
