## Supplementary material for "On the ancestry and evolution of the extinct dire wolf": HyPhy results: FormBio016784.t1.cds.aln.fa.FEL.json.tsv

Codon	Partition	Alpha	Beta	LRT	Selection	p-value
1	1	0	0	0	Negative	1
2	1	0	0	0	Negative	1
3	1	0	0	0	Negative	1
4	1	0	0	0	Negative	1
5	1	22.94054856277477	0	1.913002180022831	Negative	0.1666301527309368
6	1	0	0	0	Negative	1
7	1	0	0	0	Negative	1
8	1	0	0	0	Negative	1
9	1	0	0	0	Negative	1
10	1	0	0	0	Negative	1
11	1	47.06461097481655	0	4.081755608001636	Negative	0.04334859692678072
12	1	0	0	0	Negative	1
13	1	0	0	0	Negative	1
14	1	0	0	0	Negative	1
15	1	0	0	0	Negative	1
16	1	0	0	0	Negative	1
17	1	0	0	0	Negative	1
18	1	0	0	0	Negative	1
19	1	0	0	0	Negative	1
20	1	0	0	0	Negative	1
21	1	0	0	0	Negative	1
22	1	0	0	0	Negative	1
23	1	0	0	0	Negative	1
24	1	0	0	0	Negative	1
25	1	0	0	0	Negative	1
26	1	0	0	0	Negative	1
27	1	0	0	0	Negative	1
28	1	0	0	0	Negative	1
29	1	0	0	0	Negative	1
30	1	0	0	0	Negative	1
31	1	0	0	0	Negative	1
32	1	0	0	0	Negative	1
33	1	0	0	0	Negative	1
34	1	0	0	0	Negative	1
35	1	0	0	0	Negative	1
36	1	0	0	0	Negative	1
37	1	0	0	0	Negative	1
38	1	0	0	0	Negative	1
39	1	58.62555979474914	0	3.253483129792096	Negative	0.07127185217148002
40	1	0	0	0	Negative	1
41	1	0	0	0	Negative	1
42	1	0	0	0	Negative	1
43	1	0	0	0	Negative	1
44	1	0	0	0	Negative	1
45	1	0	0	0	Negative	1
46	1	0	0	0	Negative	1
47	1	0	0	0	Negative	1
48	1	0	0	0	Negative	1
49	1	0	0	0	Negative	1
50	1	0	0	0	Negative	1
51	1	0	0	0	Negative	1
52	1	0	0	0	Negative	1
53	1	56.46265176576264	0	3.221164364649781	Negative	0.07269190609191212
54	1	0	0	0	Negative	1
55	1	0	0	0	Negative	1
56	1	0	0	0	Negative	1
57	1	0	0	0	Negative	1
58	1	0	0	0	Negative	1
59	1	0	0	0	Negative	1
60	1	26.47207943947573	0	2.730139013897926	Negative	0.09847071351055126
61	1	0	0	0	Negative	1
62	1	0	0	0	Negative	1
63	1	0	0	0	Negative	1
64	1	0	0	0	Negative	1
65	1	0	0	0	Negative	1
66	1	0	0	0	Negative	1
67	1	0	0	0	Negative	1
68	1	0	0	0	Negative	1
69	1	0	0	0	Negative	1
70	1	0	0	0	Negative	1
71	1	0	0	0	Negative	1
72	1	0	0	0	Negative	1
73	1	0	0	0	Negative	1
74	1	0	0	0	Negative	1
75	1	0	0	0	Negative	1
76	1	0	0	0	Negative	1
77	1	0	14.18902137214887	0.4328802540022068	Positive	0.5105790253637255
78	1	0	0	0	Negative	1
79	1	0	0	0	Negative	1
80	1	0	0	0	Negative	1
81	1	0	0	0	Negative	1
82	1	0	0	0	Negative	1
83	1	0	0	0	Negative	1
84	1	0	0	0	Negative	1
85	1	0	0	0	Negative	1
86	1	0	0	0	Negative	1
87	1	0	0	0	Negative	1
88	1	0	0	0	Negative	1
89	1	0	0	0	Negative	1
90	1	0	0	0	Negative	1
91	1	0	0	0	Negative	1
92	1	0	0	0	Negative	1
93	1	0	0	0	Negative	1
94	1	0	0	0	Negative	1
95	1	0	0	0	Negative	1
96	1	0	0	0	Negative	1
97	1	0	0	0	Negative	1
98	1	0	0	0	Negative	1
99	1	0	0	0	Negative	1
100	1	0	0	0	Negative	1
101	1	0	0	0	Negative	1
102	1	0	0	0	Negative	1
103	1	0	0	0	Negative	1
104	1	0	0	0	Negative	1
105	1	0	0	0	Negative	1
106	1	0	0	0	Negative	1
107	1	0	0	0	Negative	1
108	1	0	0	0	Negative	1
109	1	0	0	0	Negative	1
110	1	0	0	0	Negative	1
111	1	0	0	0	Negative	1
112	1	0	0	0	Negative	1
113	1	0	0	0	Negative	1
114	1	0	0	0	Negative	1
115	1	0	0	0	Negative	1
116	1	0	0	0	Negative	1
117	1	0	0	0	Negative	1
118	1	0	0	0	Negative	1
119	1	0	0	0	Negative	1
120	1	0	0	0	Negative	1
121	1	0	0	0	Negative	1
122	1	0	0	0	Negative	1
123	1	0	0	0	Negative	1
124	1	0	0	0	Negative	1
125	1	0	0	0	Negative	1
126	1	0	0	0	Negative	1
127	1	0	0	0	Negative	1
128	1	0	0	0	Negative	1
129	1	0	0	0	Negative	1
130	1	0	0	0	Negative	1
131	1	0	0	0	Negative	1
132	1	0	0	0	Negative	1
133	1	0	0	0	Negative	1
134	1	0	0	0	Negative	1
135	1	0	0	0	Negative	1
136	1	0	0	0	Negative	1
137	1	0	0	0	Negative	1
138	1	0	0	0	Negative	1
139	1	0	0	0	Negative	1
140	1	0	0	0	Negative	1
141	1	0	0	0	Negative	1
142	1	0	0	0	Negative	1
143	1	0	0	0	Negative	1
144	1	0	0	0	Negative	1
145	1	0	0	0	Negative	1
146	1	0	0	0	Negative	1
147	1	0	0	0	Negative	1
148	1	0	0	0	Negative	1
149	1	0	0	0	Negative	1
150	1	0	0	0	Negative	1
151	1	0	0	0	Negative	1
152	1	35.36899406033756	22.72075238262516	0.08276352203238346	Positive	0.7735867251492996
153	1	0	0	0	Negative	1
154	1	20.04935607237402	0	1.858714475625733	Negative	0.1727732416101074
155	1	0	0	0	Negative	1
156	1	0	0	0	Negative	1
157	1	0	0	0	Negative	1
158	1	0	0	0	Negative	1
159	1	0.08149244584781141	0.01010855113179126	-0.001750917937615171	Positive	1
160	1	0	0	0	Negative	1
161	1	0	0	0	Negative	1
162	1	0	0	0	Negative	1
163	1	0	0	0	Negative	1
164	1	0	0	0	Negative	1
165	1	0	0	0	Negative	1
166	1	0	0	0	Negative	1
167	1	0	0	0	Negative	1
168	1	0	0	0	Negative	1
169	1	0	0	0	Negative	1
170	1	0	0	0	Negative	1
171	1	0	0	0	Negative	1
172	1	0	0	0	Negative	1
173	1	0	0	0	Negative	1
174	1	0	0	0	Negative	1
175	1	0	0	0	Negative	1
176	1	0	0	0	Negative	1
177	1	0	0	0	Negative	1
178	1	0	0	0	Negative	1
179	1	19.74516953697257	0	1.546801683549692	Negative	0.2136082208239887
180	1	0	0	0	Negative	1
181	1	0	0	0	Negative	1
182	1	0	0	0	Negative	1
183	1	0	0	0	Negative	1
184	1	0	0	0	Negative	1
185	1	0	0	0	Negative	1
186	1	0	0	0	Negative	1
187	1	0	0	0	Negative	1
188	1	0	0	0	Negative	1
189	1	0	0	0	Negative	1
190	1	0	0	0	Negative	1
191	1	0	0	0	Negative	1
192	1	0	0	0	Negative	1
193	1	0	0	0	Negative	1
194	1	0	0	0	Negative	1
195	1	0	0	0	Negative	1
196	1	0	0	0	Negative	1
197	1	0	0	0	Negative	1
198	1	0	0	0	Negative	1
199	1	0	0	0	Negative	1
200	1	0	0	0	Negative	1
201	1	0	0	0	Negative	1
202	1	0	0	0	Negative	1
203	1	0	0	0	Negative	1
204	1	0	0	0	Negative	1
205	1	0	0	0	Negative	1
206	1	0	0	0	Negative	1
207	1	0	0	0	Negative	1
208	1	0	0	0	Negative	1
209	1	0	10.95033609037685	0.4734212595968259	Positive	0.4914174254512321
210	1	0	0	0	Negative	1
211	1	0	0	0	Negative	1
212	1	0	0	0	Negative	1
213	1	0	0	0	Negative	1
214	1	0	0	0	Negative	1
215	1	0	0	0	Negative	1
216	1	0	0	0	Negative	1
217	1	0	0	0	Negative	1
218	1	0	0	0	Negative	1
219	1	0	0	0	Negative	1
220	1	0	0	0	Negative	1
221	1	0.08149244584781141	0.01010855113179126	-0.002236662479486284	Positive	1
222	1	0	0	0	Negative	1
223	1	0	0	0	Negative	1
224	1	0	0	0	Negative	1
225	1	0	0	0	Negative	1
226	1	0	0	0	Negative	1
227	1	0	0	0	Negative	1
228	1	0	0	0	Negative	1
229	1	0	0	0	Negative	1
230	1	0	0	0	Negative	1
231	1	0	0	0	Negative	1
232	1	0	0	0	Negative	1
233	1	0.08149244584781141	0.01010855113179126	-0.002236662479486284	Positive	1
234	1	0	0	0	Negative	1
235	1	0	0	0	Negative	1
236	1	0	0	0	Negative	1
237	1	0	0	0	Negative	1
238	1	0	0	0	Negative	1
239	1	0	0	0	Negative	1
240	1	0	0	0	Negative	1
241	1	0	0	0	Negative	1
242	1	0	0	0	Negative	1
243	1	0	0	0	Negative	1
244	1	0	0	0	Negative	1
245	1	0	0	0	Negative	1
246	1	0	0	0	Negative	1
247	1	0	0	0	Negative	1
248	1	0	0	0	Negative	1
249	1	0	0	0	Negative	1
250	1	0	15.03246747014024	0.416679109166374	Positive	0.5185987727868018
251	1	0	0	0	Negative	1
252	1	0	0	0	Negative	1
253	1	0	0	0	Negative	1
254	1	0	0	0	Negative	1
255	1	0	0	0	Negative	1
256	1	0	0	0	Negative	1
257	1	0	0	0	Negative	1
258	1	0	0	0	Negative	1
259	1	0	0	0	Negative	1
260	1	0	0	0	Negative	1
261	1	0	0	0	Negative	1
262	1	0	0	0	Negative	1
263	1	0	0	0	Negative	1
264	1	0	0	0	Negative	1
265	1	0	0	0	Negative	1
266	1	0	0	0	Negative	1
267	1	0	0	0	Negative	1
268	1	0	0	0	Negative	1
269	1	0	0	0	Negative	1
270	1	0	0	0	Negative	1
271	1	0	0	0	Negative	1
272	1	0	0	0	Negative	1
273	1	0	0	0	Negative	1
274	1	0	0	0	Negative	1
275	1	0	0	0	Negative	1
276	1	0	0	0	Negative	1
277	1	0	0	0	Negative	1
278	1	0	0	0	Negative	1
279	1	0	0	0	Negative	1
280	1	0	0	0	Negative	1
281	1	0	0	0	Negative	1
282	1	0	0	0	Negative	1
283	1	0	0	0	Negative	1
284	1	16.5759887008095	0	1.868543397813449	Negative	0.1716419992949568
285	1	0	0	0	Negative	1
286	1	0	0	0	Negative	1
287	1	0	0	0	Negative	1
288	1	0	0	0	Negative	1
289	1	0	0	0	Negative	1
290	1	0	0	0	Negative	1
291	1	0	0	0	Negative	1
292	1	0	0	0	Negative	1
293	1	0	0	0	Negative	1
294	1	0	0	0	Negative	1
295	1	0	0	0	Negative	1
296	1	0	0	0	Negative	1
297	1	0	0	0	Negative	1
298	1	0	0	0	Negative	1
299	1	0	0	0	Negative	1
300	1	0	0	0	Negative	1
301	1	0	0	0	Negative	1
302	1	0	0	0	Negative	1
303	1	0	0	0	Negative	1
304	1	21.24414075258196	0	2.107317174753927	Negative	0.1465961265227811
305	1	0	0	0	Negative	1
306	1	0	0	0	Negative	1
307	1	0	0	0	Negative	1
308	1	0	0	0	Negative	1
309	1	0	0	0	Negative	1
310	1	0	0	0	Negative	1
311	1	0	0	0	Negative	1
312	1	0	0	0	Negative	1
313	1	0	0	0	Negative	1
314	1	24.51866808884454	0	2.62135540998927	Negative	0.1054343457981264
315	1	0	0	0	Negative	1
316	1	0.08149244584781141	0.01010855113179126	-0.002236662479486284	Positive	1
317	1	0	0	0	Negative	1
318	1	0	0	0	Negative	1
319	1	0	0	0	Negative	1
320	1	0	0	0	Negative	1
321	1	0.08149244584781141	0.01010855113179126	-0.001952355735893363	Positive	1
322	1	0	0	0	Negative	1
323	1	0	0	0	Negative	1
324	1	0	0	0	Negative	1
325	1	0	0	0	Negative	1
326	1	0	0	0	Negative	1
327	1	0	0	0	Negative	1
328	1	0	0	0	Negative	1
329	1	0	0	0	Negative	1
330	1	0	0	0	Negative	1
331	1	0	0	0	Negative	1
332	1	0	0	0	Negative	1
333	1	0	0	0	Negative	1
334	1	0	0	0	Negative	1
335	1	0	0	0	Negative	1
336	1	0	0	0	Negative	1
337	1	0	0	0	Negative	1
338	1	0	0	0	Negative	1
339	1	0	0	0	Negative	1
340	1	0	0	0	Negative	1
341	1	0	0	0	Negative	1
342	1	0	0	0	Negative	1
343	1	0	0	0	Negative	1
344	1	0	0	0	Negative	1
345	1	0	0	0	Negative	1
346	1	0	0	0	Negative	1
347	1	0	0	0	Negative	1
348	1	0	0	0	Negative	1
349	1	0	0	0	Negative	1
350	1	0	0	0	Negative	1
351	1	0	0	0	Negative	1
352	1	0	0	0	Negative	1
353	1	0	0	0	Negative	1
354	1	0	0	0	Negative	1
355	1	0	0	0	Negative	1
356	1	0	0	0	Negative	1
357	1	0	0	0	Negative	1
358	1	0	0	0	Negative	1
359	1	0	0	0	Negative	1
360	1	0	0	0	Negative	1
361	1	0	0	0	Negative	1
362	1	0	0	0	Negative	1
363	1	0	0	0	Negative	1
364	1	0	0	0	Negative	1
365	1	0	0	0	Negative	1
366	1	0	0	0	Negative	1
367	1	0	0	0	Negative	1
368	1	0	0	0	Negative	1
369	1	0.08149244584781141	0.01010855113179126	-0.002236662479486284	Positive	1
370	1	0	0	0	Negative	1
371	1	0	0	0	Negative	1
372	1	0	0	0	Negative	1
373	1	0	0	0	Negative	1
374	1	0	0	0	Negative	1
375	1	0	0	0	Negative	1
376	1	0	0	0	Negative	1
377	1	0	0	0	Negative	1
378	1	0	0	0	Negative	1
379	1	0	0	0	Negative	1
380	1	0	0	0	Negative	1
381	1	0	0	0	Negative	1
382	1	0	0	0	Negative	1
383	1	0	0	0	Negative	1
384	1	59.59451942321294	0	3.185800776918544	Negative	0.07428059419669797
385	1	0	0	0	Negative	1
386	1	0.01	0.4999999999999999	0	Positive	1
387	1	0.01	0.4999999999999999	0	Positive	1
388	1	0.01	0.4999999999999999	0	Positive	1
389	1	0	0	0	Negative	1
390	1	0	0	0	Negative	1
391	1	0	0	0	Negative	1
392	1	0	0	0	Negative	1
393	1	0	0	0	Negative	1
394	1	0	0	0	Negative	1
395	1	0	0	0	Negative	1
396	1	0	0	0	Negative	1
397	1	0	0	0	Negative	1
398	1	0	0	0	Negative	1
399	1	0	0	0	Negative	1
400	1	0	0	0	Negative	1
401	1	0	0	0	Negative	1
402	1	0	0	0	Negative	1
403	1	0	0	0	Negative	1
404	1	0	0	0	Negative	1
405	1	20.0397451849478	0	2.138677823562212	Negative	0.1436256309032836
406	1	13.30263383917366	0	1.190277986145663	Negative	0.2752734904229818
407	1	0	0	0	Negative	1
408	1	0	0	0	Negative	1
409	1	0	0	0	Negative	1
410	1	0	0	0	Negative	1
411	1	0	0	0	Negative	1
412	1	0	0	0	Negative	1
413	1	0	0	0	Negative	1
414	1	0	0	0	Negative	1
415	1	0	0	0	Negative	1
416	1	0	0	0	Negative	1
417	1	0	0	0	Negative	1
418	1	0	0	0	Negative	1
419	1	0	0	0	Negative	1
420	1	0	0	0	Negative	1
421	1	0	0	0	Negative	1
422	1	0	0	0	Negative	1
423	1	0	0	0	Negative	1
424	1	0	0	0	Negative	1
425	1	0	0	0	Negative	1
426	1	0	0	0	Negative	1
427	1	0	0	0	Negative	1
428	1	0	0	0	Negative	1
429	1	0	0	0	Negative	1
430	1	0	0	0	Negative	1
431	1	0	0	0	Negative	1
432	1	0	0	0	Negative	1
433	1	0	0	0	Negative	1
434	1	0	0	0	Negative	1
435	1	0	0	0	Negative	1
436	1	0	0	0	Negative	1
437	1	0	0	0	Negative	1
438	1	0	0	0	Negative	1
439	1	0	0	0	Negative	1
440	1	0	0	0	Negative	1
441	1	0	0	0	Negative	1
442	1	0	0	0	Negative	1
443	1	0	0	0	Negative	1
444	1	0	0	0	Negative	1
445	1	0	0	0	Negative	1
446	1	0	0	0	Negative	1
447	1	0	0	0	Negative	1
448	1	0	0	0	Negative	1
449	1	0.08149244584781141	0.01010855113179126	-0.002236662479486284	Positive	1
450	1	0	0	0	Negative	1
451	1	0	0	0	Negative	1
452	1	0	0	0	Negative	1
453	1	0	0	0	Negative	1
454	1	0	0	0	Negative	1
455	1	0	0	0	Negative	1
456	1	0	0	0	Negative	1
457	1	0	0	0	Negative	1
458	1	0	0	0	Negative	1
459	1	0	0	0	Negative	1
460	1	0	0	0	Negative	1
461	1	1	1	0	Positive	1
