## Supplementary material for "On the ancestry and evolution of the extinct dire wolf": HyPhy results: FormBio016784.t1.cds.aln.fa.FITTER.local.results.csv

Branch	LB	MLE	UB	Nucleotide GTR	Standard MG94	dN	dS	nonsynonymous	synonymous	original name
DireGB	0.007624275057062221	0.1334795210727063	0.5888293273085352	0.002958395086134157	0.003000506100577363	0.0009593956004993967	0.009666963973848312	0.000734507049534761	0.002265999051042605	DireGB
canBai_SAMN02921314	0	0	10000	1e-06	0	1.306176164145846e-10	4.266093566720807e-10	1e-10	1e-10	canBai_SAMN02921314
canLup_SAMN02921310	0	0	10000	1e-06	0	1.306176164145846e-10	4.266093566720807e-10	1e-10	1e-10	canLup_SAMN02921310
canRuf_SAMN02921317	0	0	10000	1e-06	0	1.306176164145846e-10	4.266093566720807e-10	1e-10	1e-10	canRuf_SAMN02921317
chrBra_SAMN27257233	0	0	0.2569133708081592	0.002190920247908238	0.002240908690352519	1.306176164145846e-10	0.00955992614752163	1e-10	0.002240908690352519	chrBra_SAMN27257233
cuoAlp_SAMN10180424	0	0	0.7682724724200567	0.0007349282368972895	0.0007519770262388751	1.306176164145846e-10	0.003208004353959509	1e-10	0.0007519770262388751	cuoAlp_SAMN10180424
lupMes_SAMEA5411047	0	0	0.7721866661982189	0.0007310199558701476	0.0007450017635089065	1.306176164145846e-10	0.003178247230501002	1e-10	0.0007450017635089065	lupMes_SAMEA5411047
lycPic_SAMN09924608	0	0	10000	1e-06	0	1.306176164145846e-10	4.266093566720807e-10	1e-10	1e-10	lycPic_SAMN09924608
speVen_SAMN27257238	0	0	0.3867983712009048	0.001466125581858609	0.001493161032774459	1.306176164145846e-10	0.006369964675997315	1e-10	0.001493161032774459	speVen_SAMN27257238
uroCin_SAMN04495241	0.01110999327306148	0.1944262134891645	0.8580712126590947	0.002390409372196466	0.002440527418870302	0.001022376717131412	0.007072340302460288	0.0007827249839610875	0.001657802434909214	uroCin_SAMN04495241
vulVul_marble_Fox4	0.0443083151350274	0.2665690611888064	0.8241362180737734	0.003669263219057861	0.003710000896520327	0.001904251485405898	0.009607747431271052	0.001457882587109645	0.002252118309410682	vulVul_marble_Fox4
