## Supplementary material for "On the ancestry and evolution of the extinct dire wolf": HyPhy results: FormBio016784.t1.cds.aln.fa.MEME.json.tsv

Codon	Partition	alpha	beta^-1	p^-1	beta^+	p^+	LRT	p-value	#branches	TotalBranchLength	MEME_LogL	FEL_LogL	FEL_alpha	FEL_beta	Selection
1	1	0	0	1	0	0	0	1	0	0	0	0	1	0	No
2	1	0	0	1	0	0	0	1	0	0	0	0	1	0	No
3	1	0	0	1	0.2975517831290556	0	0	0.6666666666666666	0	0	-4.403309905533226	-4.400059680254628	0.9967550509855171	0.6810194204375344	No
4	1	0	0	1	0	0	0	1	0	0	0	0	1	0	No
5	1	103.7226234167262	0	0.8098056485630598	0.2475211572592084	0.1901943514369402	0	0.6666666666666666	0	0	-6.23178838470894	-6.232656485312006	1	101.9885137800981	No
6	1	0	0	1	0.3207917243606901	0	0	0.6666666666666666	0	0	-3.528496837752703	-3.523440078135339	0.9949560042675908	0.9400491821868175	No
7	1	0	0	1	0	0	0	1	0	0	0	0	1	0	No
8	1	0	0	1	0	0	0	1	0	0	0	0	1	0	No
9	1	0	0	0.9991362520746339	0.1	0.0008637479253661429	-0.0004991739631279302	0.6666666666666666	0	0	-3.596438460808435	-3.596688047789999	1	0	No
10	1	0	0	0.9991362520746339	0.1	0.0008637479253661429	-0.00055497718994868	0.6666666666666666	0	0	-3.816381693531894	-3.816659182126868	1	0	No
11	1	213.44005601831	0	0.75	0.9937919062628828	0.25	0	0.6666666666666666	0	0	-9.820016915736685	-9.824603277307665	1	213.44005601831	No
12	1	0	0	0.9991362520746339	0.1	0.0008637479253661429	-0.0004723489278521953	0.6666666666666666	0	0	-3.918430094919133	-3.918666269383059	1	0	No
13	1	0	0	1	0	0	0	1	0	0	0	0	1	0	No
14	1	0	0	0.9991362520746339	0.1	0.0008637479253661429	-0.0005380221324751133	0.6666666666666666	0	0	-3.96688925158958	-3.967158262655817	1	0	No
15	1	0	0	0.9991362520746339	0.1	0.0008637479253661429	-0.0005549771899335809	0.6666666666666666	0	0	-4.530092079417804	-4.53036956801277	1	0	No
16	1	0	0	1	0.2496835538934013	0	0	0.6666666666666666	0	0	-3.88467951026565	-3.879618299983041	0.9949515760613373	0.3293377830371171	No
17	1	0	0	1	0	0	0	1	0	0	0	0	1	0	No
18	1	0	0	1	0	0	0	1	0	0	0	0	1	0	No
19	1	0	0	0.9991362520746339	0.1	0.0008637479253661429	-0.0006573084998287015	0.6666666666666666	0	0	-4.653491413859147	-4.653820068109061	1	0	No
20	1	0	0	1	0.2975517831290556	0	0	0.6666666666666666	0	0	-4.096079607204373	-4.093476878979469	0.9974006559354132	0.6810194204375344	No
21	1	0	0	1	0.2975517831290556	0	0	0.6666666666666666	0	0	-4.045079654639075	-4.041829429360476	0.9967550509855162	0.6810194204375344	No
22	1	0	0	0.9991362520746339	0.1309269863115183	0.0008637479253661429	-0.0008369707128075277	0.6666666666666666	0	0	-4.596119183558541	-4.593747171225355	0.9976307986649324	0	No
23	1	0	0	0.9991362520746339	0.1309269863115183	0.0008637479253661429	-0.0006921156977952592	0.6666666666666666	0	0	-4.312456306083293	-4.310494904543242	0.9980405207508479	0	No
24	1	0	0	0.9991362520746339	0.1	0.0008637479253661429	-0.000413581879492142	0.6666666666666666	0	0	-4.425115874824521	-4.425322665764267	1	0	No
25	1	0	0	0.9991362520746339	0.1	0.0008637479253661429	-0.0006158079676872319	0.6666666666666666	0	0	-4.820105891608316	-4.82041379559216	1	0	No
26	1	0	0	1	0.3207917243606901	0	0	0.6666666666666666	0	0	-3.74530090218212	-3.739382133962811	0.994098713182541	0.9400491821868175	No
27	1	0	0	1	0.2975517831290556	0	0	0.6666666666666666	0	0	-4.503306277874016	-4.500056052595418	0.9967550509855162	0.6810194204375344	No
28	1	0	0	1	0.2975517831290556	0	0	0.6666666666666666	0	0	-4.22012643869941	-4.216876213420812	0.9967550509855171	0.6810194204375344	No
29	1	0	0	1	0.2496835538934013	0	0	0.6666666666666666	0	0	-3.88467951026565	-3.879618299983041	0.9949515760613373	0.3293377830371171	No
30	1	0	0	0.9991362520746339	0.1	0.0008637479253661429	-0.000754400886144424	0.6666666666666666	0	0	-5.011721664753299	-5.012098865196371	1	0	No
31	1	0	0	1	0	0	0	1	0	0	0	0	1	0	No
32	1	0	0	0.9991362520746339	0.1	0.0008637479253661429	-0.0005549771899815426	0.6666666666666666	0	0	-3.816381693531894	-3.816659182126885	1	0	No
33	1	0	0	0.9991362520746339	0.1	0.0008637479253661429	-0.0005380221322202061	0.6666666666666666	0	0	-3.4213916767481	-3.42166068781421	1	0	No
34	1	0	0	0.9991362520746339	0.1	0.0008637479253661429	-0.000413581879492142	0.6666666666666666	0	0	-4.425115874824521	-4.425322665764267	1	0	No
35	1	0	0	1	0	0	0	1	0	0	0	0	1	0	No
36	1	0.6810194204375344	0	1	1.021529130656301	0	-0.008722571812579183	0.6666666666666666	0	0	-3.56016138877925	-3.562656164919926	1	0.6810194204375344	No
37	1	0	0	1	0.3207917243606901	0	0	0.6666666666666666	0	0	-3.831273787244317	-3.826653085569349	0.9953899573430756	0.9400491821868175	No
38	1	0.6810194204375344	0	1	1.021529130656301	0	-0.008722571812579183	0.6666666666666666	0	0	-3.56016138877925	-3.562656164919926	1	0.6810194204375344	No
39	1	270.9472342034738	0	0.7430649448516083	0	0.2569350551483917	0	0.6666666666666666	0	0	-6.493399187320755	-6.489768136190349	0.9963755331638482	236.0874801917505	No
40	1	0	0	0.9991362520746339	0.1	0.0008637479253661429	-0.0004135818793411516	0.6666666666666666	0	0	-3.98166670137028	-3.981873492309951	1	0	No
41	1	0	0	0.9991362520746339	0.1	0.0008637479253661429	-0.0006573084998287015	0.6666666666666666	0	0	-3.939781027973237	-3.940109682223151	1	0	No
42	1	0	0	0.9991362520746339	0.1	0.0008637479253661429	-0.0005380221322202061	0.6666666666666666	0	0	-3.4213916767481	-3.42166068781421	1	0	No
43	1	0	0	0.9991362520746339	0.1	0.0008637479253661429	-0.0005946350517085364	0.6666666666666666	0	0	-4.45309251984872	-4.453389837374575	1	0	No
44	1	0	0	1	0	0	0	1	0	0	0	0	1	0	No
45	1	0	0	0.9991362520746339	0.1	0.0008637479253661429	-0.0005941089532512933	0.6666666666666666	0	0	-4.114827812033572	-4.115124866510198	1	0	No
46	1	0	0	1	0	0	0	1	0	0	0	0	1	0	No
47	1	0	0	1	0.3207917243606901	0	0	0.6666666666666666	0	0	-3.74530090218212	-3.739382133962811	0.994098713182541	0.9400491821868175	No
48	1	0	0	0.9991362520746339	0.1	0.0008637479253661429	-0.0004301419565138076	0.6666666666666666	0	0	-4.169912680674114	-4.170127751652371	1	0	No
49	1	0	0	1	0.3207917243606901	0	0	0.6666666666666666	0	0	-3.997344483101531	-3.991428477592229	0.9941014595927982	0.9400491821868175	No
50	1	0	0	0.9991362520746339	0.1	0.0008637479253661429	-0.0005549771899815426	0.6666666666666666	0	0	-3.816381693531894	-3.816659182126885	1	0	No
51	1	0	0	0.9991362520746339	0.1	0.0008637479253661429	-0.0005380221321971135	0.6666666666666666	0	0	-4.13510206263401	-4.135371073700108	1	0	No
52	1	0	0	1	0	0	0	1	0	0	0	0	1	0	No
53	1	255.0566323037429	0	0.7440009299269377	0.9099719459669553	0.2559990700730623	0	0.6666666666666666	0	0	-6.408225359135345	-6.412858404571476	1	256.0116986201336	No
54	1	0	0	1	0.3207917243606901	0	0	0.6666666666666666	0	0	-3.997344483101531	-3.991428477592229	0.9941014595927982	0.9400491821868175	No
55	1	0	0	0.9991362520746339	0.1	0.0008637479253661429	-0.000554977189963779	0.6666666666666666	0	0	-4.530092079417804	-4.530369568012786	1	0	No
56	1	0	0	0.9991362520746339	0.1	0.0008637479253661429	-0.0005479085728188338	0.6666666666666666	0	0	-3.596438460808435	-3.596712415094844	1	0	No
57	1	0	0	0.9991362520746339	0.1309269863115183	0.0008637479253661429	-0.0006417518876791206	0.6666666666666666	0	0	-4.355235670437239	-4.353417023451771	0.9981830057508	0	No
58	1	0	0	0.9991362520746339	0.1309269863115183	0.0008637479253661429	-0.0006417518876791206	0.6666666666666666	0	0	-4.355235670437239	-4.353417023451771	0.9981830057508	0	No
59	1	0.6810194204375344	0	1	1.021529130656301	0	-0.008722571812579183	0.6666666666666666	0	0	-3.56016138877925	-3.562656164919926	1	0.6810194204375344	No
60	1	122.6775502085243	0.04828350662307383	0.7442089090837257	0.7479305129893696	0.2557910909162743	0	0.6666666666666666	0	0	-7.706451216037305	-7.712362636320435	1	124.1637220289671	No
61	1	0	0	1	0	0	0	1	0	0	0	0	1	0	No
62	1	0	0	1	0	0	0	1	0	0	0	0	1	0	No
63	1	0	0	1	0	0	0	1	0	0	0	0	1	0	No
64	1	0	0	1	0	0	0	1	0	0	0	0	1	0	No
65	1	0	0	1	0	0	0	1	0	0	0	0	1	0	No
66	1	0	0	1	0	0	0	1	0	0	0	0	1	0	No
67	1	0	0	0.9991362520746339	0.1	0.0008637479253661429	-0.0005686801563875576	0.6666666666666666	0	0	-4.325119502483732	-4.325403842561926	1	0	No
68	1	0	0	1	0	0	0	1	0	0	0	0	1	0	No
69	1	0	0	1	0.3207917243606901	0	0	0.6666666666666666	0	0	-3.528496837752703	-3.523440078135339	0.9949560042675908	0.9400491821868175	No
70	1	0	0	1	0.3557084340119913	0	0	0.6666666666666666	0	0	-3.844289890313066	-3.84143053535005	0.9971447290987161	1.019282432106476	No
71	1	0	0	0.9991362520746339	0.1	0.0008637479253661429	-0.0005549771899815426	0.6666666666666666	0	0	-3.816381693531894	-3.816659182126885	1	0	No
72	1	0	0	1	0.2975517831290556	0	0	0.6666666666666666	0	0	-4.045079654639075	-4.041829429360476	0.9967550509855162	0.6810194204375344	No
73	1	0	0	1	0	0	0	1	0	0	0	0	1	0	No
74	1	0	0	1	0	0	0	1	0	0	0	0	1	0	No
75	1	0	0	0.9991362520746339	0.1309269863115183	0.0008637479253661429	-0.0006921156977952592	0.6666666666666666	0	0	-4.312456306083293	-4.310494904543242	0.9980405207508479	0	No
76	1	0	0	1	0	0	0	1	0	0	0	0	1	0	No
77	1	0.02593861773099327	0.0006558013102992615	0.000722239122640936	67.08019730839877	0.9992777608773591	0.4305750773438426	0.4491589097083492	1	0	-7.502792934509809	-7.503822782935962	1	0	No
78	1	0	0	1	0	0	0	1	0	0	0	0	1	0	No
79	1	0	0	0.9991362520746339	0.1	0.0008637479253661429	-0.0007251578679241533	0.6666666666666666	0	0	-4.174611944426045	-4.174974523360008	1	0	No
80	1	0	0	1	0	0	0	1	0	0	0	0	1	0	No
81	1	0	0	1	0	0	0	1	0	0	0	0	1	0	No
82	1	0	0	1	0	0	0	1	0	0	0	0	1	0	No
83	1	0	0	0.9991362520746339	0.1	0.0008637479253661429	-0.0004723489278521953	0.6666666666666666	0	0	-3.918430094919133	-3.918666269383059	1	0	No
84	1	0	0	1	0	0	0	1	0	0	0	0	1	0	No
85	1	0	0	1	0	0	0	1	0	0	0	0	1	0	No
86	1	0	0	0.9991362520746339	0.1309269863115183	0.0008637479253661429	-0.0006417518876791206	0.6666666666666666	0	0	-4.355235670437239	-4.353417023451771	0.9981830057508	0	No
87	1	0	0	1	0.3207917243606901	0	0	0.6666666666666666	0	0	-4.006317675655777	-4.001699869629684	0.9953928396470597	0.9400491821868175	No
88	1	0	0	1	0	0	0	1	0	0	0	0	1	0	No
89	1	0	0	0.9991362520746339	0.1	0.0008637479253661429	-0.0007251578679241533	0.6666666666666666	0	0	-4.174611944426045	-4.174974523360008	1	0	No
90	1	0	0	0.9991362520746339	0.1	0.0008637479253661429	-0.000554977189963779	0.6666666666666666	0	0	-4.530092079417804	-4.530369568012786	1	0	No
91	1	0	0	1	0.3207917243606901	0	0	0.6666666666666666	0	0	-4.006317675655777	-4.001699869629684	0.9953928396470597	0.9400491821868175	No
92	1	0	0	1	0	0	0	1	0	0	0	0	1	0	No
93	1	0.6810194204375344	0	1	1.021529130656301	0	-0.008476686492119079	0.6666666666666666	0	0	-3.699598136425688	-3.702750897746779	1	0.6810194204375344	No
94	1	0	0	1	0.3207917243606901	0	0	0.6666666666666666	0	0	-3.527635150969227	-3.523440078135339	0.9958137141922357	0.9400491821868175	No
95	1	0	0	0.9991362520746339	0.1	0.0008637479253661429	-0.000545301341071891	0.6666666666666666	0	0	-3.939781027973237	-3.940053678643773	1	0	No
96	1	0	0	0.9991362520746339	0.1	0.0008637479253661429	-0.0004463417860725016	0.6666666666666666	0	0	-3.4213916767481	-3.421614847641136	1	0	No
97	1	0.6810194204375344	0	1	1.021529130656301	0	-0.007266854864797168	0.6666666666666666	0	0	-3.384789016454535	-3.386873993589814	1	0.6810194204375344	No
98	1	0	0	1	0.3557084340119913	0	0	0.6666666666666666	0	0	-3.843802643455325	-3.84143053535005	0.9976307031197501	1.019282432106476	No
99	1	0.6810194204375344	0	1	1.021529130656301	0	-0.007266854864797168	0.6666666666666666	0	0	-3.384789016454535	-3.386873993589814	1	0.6810194204375344	No
100	1	0.6810194204375344	0	1	1.021529130656301	0	-0.007266854864797168	0.6666666666666666	0	0	-3.384789016454535	-3.386873993589814	1	0.6810194204375344	No
101	1	0	0	0.9991362520746339	0.1	0.0008637479253661429	-0.0004545435536060793	0.6666666666666666	0	0	-3.596438460808435	-3.596665732585238	1	0	No
102	1	0	0	0.9991362520746339	0.1	0.0008637479253661429	-0.0006293225854960838	0.6666666666666666	0	0	-5.111718037094088	-5.112032698386836	1	0	No
103	1	0.6810194204375344	0	1	1.021529130656301	0	-0.009839748707403118	0.6666666666666666	0	0	-4.095636094963238	-4.098446680737169	1	0.6810194204375344	No
104	1	0	0	1	0.2496835538934013	0	0	0.6666666666666666	0	0	-3.883817068048752	-3.879618299983041	0.9958100344365076	0.3293377830371171	No
105	1	0	0	0.9991362520746339	0.1	0.0008637479253661429	-0.000365241137492589	0.6666666666666666	0	0	-4.284879708804291	-4.285062329373037	1	0	No
106	1	0	0	0.9991362520746339	0.1	0.0008637479253661429	-0.000545301341071891	0.6666666666666666	0	0	-4.653491413859147	-4.653764064529683	1	0	No
107	1	0	0	0.9991362520746339	0.1	0.0008637479253661429	-0.0003431065957588686	0.6666666666666666	0	0	-4.425115874824521	-4.425287428122401	1	0	No
108	1	0	0	1	0.4273056951881341	0	0	0.6666666666666666	0	0	-3.64416257074498	-3.639385761622021	0.9952345816850351	0.7685003037841395	No
109	1	0	0	1	0.3207917243606901	0	0	0.6666666666666666	0	0	-3.830486406893222	-3.826653085569349	0.9961740164730746	0.9400491821868175	No
110	1	0.6810194204375344	0	1	1.021529130656301	0	-0.009839748707403118	0.6666666666666666	0	0	-4.095636094963238	-4.098446680737169	1	0.6810194204375344	No
111	1	0	0	0.9991362520746339	0.1	0.0008637479253661429	-0.0004604077513832294	0.6666666666666666	0	0	-4.530092079417804	-4.530322283293495	1	0	No
112	1	0	0	0.9991362520746339	0.1	0.0008637479253661429	-0.0005303695621581284	0.6666666666666666	0	0	-4.593328685868951	-4.593593870650031	1	0	No
113	1	0	0	1	0	0	0	1	0	0	0	0	1	0	No
114	1	0	0	0.9991362520746339	0.1	0.0008637479253661429	-0.0004335022653467746	0.6666666666666666	0	0	-3.456202294788204	-3.456419045920878	1	0	No
115	1	0	0	0.9991362520746339	0.1	0.0008637479253661429	-0.0005549771899815426	0.6666666666666666	0	0	-3.816381693531894	-3.816659182126885	1	0	No
116	1	0	0	0.9991362520746339	0.1	0.0008637479253661429	-0.0005380221321971135	0.6666666666666666	0	0	-4.13510206263401	-4.135371073700108	1	0	No
117	1	0	0	0.9991362520746339	0.1	0.0008637479253661429	-0.0004402628334023717	0.6666666666666666	0	0	-4.284879708804291	-4.285099840220992	1	0	No
118	1	0	0	1	0	0	0	1	0	0	0	0	1	0	No
119	1	0	0	1	0	0	0	1	0	0	0	0	1	0	No
120	1	0	0	0.9991362520746339	0.1	0.0008637479253661429	-0.000632909539056925	0.6666666666666666	0	0	-4.536926052433709	-4.537242507203238	1	0	No
121	1	0	0	0.9991362520746339	0.1	0.0008637479253661429	-0.0004135818793411516	0.6666666666666666	0	0	-3.98166670137028	-3.981873492309951	1	0	No
122	1	0	0	1	0	0	0	1	0	0	0	0	1	0	No
123	1	0	0	1	0.3557084340119913	0	0	0.6666666666666666	0	0	-3.844289890313066	-3.84143053535005	0.9971447290987161	1.019282432106476	No
124	1	0	0	0.9991362520746339	0.1	0.0008637479253661429	-0.0004402628334023717	0.6666666666666666	0	0	-4.284879708804291	-4.285099840220992	1	0	No
125	1	0	0	1	0.3207917243606901	0	0	0.6666666666666666	0	0	-3.831273787244317	-3.826653085569349	0.9953899573430756	0.9400491821868175	No
126	1	0	0	1	0.4273056951881341	0	0	0.6666666666666666	0	0	-3.286932640230012	-3.281155510727869	0.9942395260210594	0.7685003037841395	No
127	1	0.5751205455491538	0	1	0.839035897656786	0	-0.007713707627663879	0.6666666666666666	0	0	-3.699826394856738	-3.702371584836666	1	0.6810194204375344	No
128	1	0	0	1	0	0	0	1	0	0	0	0	1	0	No
129	1	0	0	1	0	0	0	1	0	0	0	0	1	0	No
130	1	0	0	1	0.3207917243606901	0	0	0.6666666666666666	0	0	-4.006317675655777	-4.001699869629684	0.9953928396470597	0.9400491821868175	No
131	1	0	0	1	0.3207917243606901	0	0	0.6666666666666666	0	0	-3.831273787244317	-3.826653085569349	0.9953899573430756	0.9400491821868175	No
132	1	0	0	1	0.2975517831290556	0	0	0.6666666666666666	0	0	-4.503306277874016	-4.500056052595418	0.9967550509855162	0.6810194204375344	No
133	1	0	0	1	0	0	0	1	0	0	0	0	1	0	No
134	1	0	0	1	0.2975517831290556	0	0	0.6666666666666666	0	0	-4.177788801540131	-4.174611944426045	0.9968281837568562	0.6810194204375344	No
135	1	0	0	1	0.2975517831290556	0	0	0.6666666666666666	0	0	-4.540088034301717	-4.536926052433709	0.9968430119316735	0.6810194204375344	No
136	1	0.6810194204375344	0	1	1.021529130656301	0	-0.009198120819482014	0.6666666666666666	0	0	-3.525457178214782	-3.528085778005954	1	0.6810194204375344	No
137	1	0	0	1	0.4273056951881341	0	0	0.6666666666666666	0	0	-3.995981542994262	-3.991428477592229	0.9954572840867507	0.7685003037841395	No
138	1	0	0	0.9991362520746339	0.1	0.0008637479253661429	-0.0004145581023839995	0.6666666666666666	0	0	-3.281155510727869	-3.281362789779061	1	0	No
139	1	0	0	1	0.2975517831290556	0	0	0.6666666666666666	0	0	-4.403309905533226	-4.400059680254628	0.9967550509855171	0.6810194204375344	No
140	1	0	0	0.9991362520746339	0.1	0.0008637479253661429	-0.0004135818793411516	0.6666666666666666	0	0	-3.98166670137028	-3.981873492309951	1	0	No
141	1	0	0	0.9991362520746339	0.1	0.0008637479253661429	-0.000594108953180239	0.6666666666666666	0	0	-4.828538197919483	-4.828835252396073	1	0	No
142	1	0	0	1	0	0	0	1	0	0	0	0	1	0	No
143	1	0	0	1	0.3207917243606901	0	0	0.6666666666666666	0	0	-3.74530090218212	-3.739382133962811	0.994098713182541	0.9400491821868175	No
144	1	0	0	0.9991362520746339	0.1	0.0008637479253661429	-0.0005941089532512933	0.6666666666666666	0	0	-4.114827812033572	-4.115124866510198	1	0	No
145	1	0	0	0.9991362520746339	0.1	0.0008637479253661429	-0.0007059079294755577	0.6666666666666666	0	0	-4.888322330311956	-4.888675284276694	1	0	No
146	1	0	0	1	0.2975517831290556	0	0	0.6666666666666666	0	0	-4.403309905533226	-4.400059680254628	0.9967550509855171	0.6810194204375344	No
147	1	0	0	1	0.3557084340119913	0	0	0.6666666666666666	0	0	-3.844289890313066	-3.84143053535005	0.9971447290987161	1.019282432106476	No
148	1	0	0	0.9991362520746339	0.1	0.0008637479253661429	-0.0004723489278521953	0.6666666666666666	0	0	-3.918430094919133	-3.918666269383059	1	0	No
149	1	0	0	1	0.3207917243606901	0	0	0.6666666666666666	0	0	-3.74530090218212	-3.739382133962811	0.994098713182541	0.9400491821868175	No
150	1	0	0	0.9991362520746339	0.1	0.0008637479253661429	-0.0007387344165836751	0.6666666666666666	0	0	-3.779621927642252	-3.779991294850543	1	0	No
151	1	0	0	1	0.3207917243606901	0	0	0.6666666666666666	0	0	-3.744292292723695	-3.739382133962811	0.9951018763622103	0.9400491821868175	No
152	1	1.061768843981363	0.5478177444940454	1	30451.84792264994	0	1.480335198697777	0.2420290767806506	1	0	-14.05146521126146	-11.29227485654227	0.06334303299478239	1.064269924625962	No
153	1	0	0	0.9991362520746339	0.1	0.0008637479253661429	-0.0004604077514187566	0.6666666666666666	0	0	-4.361879268373374	-4.362109472249084	1	0	No
154	1	87.45575617771765	0	0.7639432925541645	0.0894743829449423	0.2360567074458355	0	0.6666666666666666	0	0	-7.865187963915845	-7.866210773678724	1	91.07380905467019	No
155	1	0	0	0.9991362520746339	0.1	0.0008637479253661429	-0.0004604077513983285	0.6666666666666666	0	0	-3.816381693531894	-3.816611897407593	1	0	No
156	1	0	0	0.9991362520746339	0.1	0.0008637479253661429	-0.0006293225854960838	0.6666666666666666	0	0	-4.398007651208179	-4.398322312500927	1	0	No
157	1	0	0	0.9991362520746339	0.1	0.0008637479253661429	-0.0005380221324156054	0.6666666666666666	0	0	-3.96688925158958	-3.967158262655787	1	0	No
158	1	0	0	1	0.2975517831290556	0	0	0.6666666666666666	0	0	-4.22012643869941	-4.216876213420812	0.9967550509855171	0.6810194204375344	No
159	1	1.760385800730935	0	1	0.5291672311064352	0	0	0.6666666666666666	0	0	-4.720426358552777	-4.720109519267526	0.9996832109029984	1.301235659993812	No
160	1	0	0	1	0.3207917243606901	0	0	0.6666666666666666	0	0	-4.00553078872896	-4.001699869629684	0.9961764095096752	0.9400491821868175	No
161	1	0	0	0.9991362520746339	0.1	0.0008637479253661429	-0.0003431065957588686	0.6666666666666666	0	0	-4.425115874824521	-4.425287428122401	1	0	No
162	1	0	0	1	0	0	0	1	0	0	0	0	1	0	No
163	1	0	0	1	0	0	0	1	0	0	0	0	1	0	No
164	1	0	0	1	0	0	0	1	0	0	0	0	1	0	No
165	1	0	0	0.9991362520746339	0.1309269863115183	0.0008637479253661429	-0.0004872289469997071	0.6666666666666666	0	0	-3.883294628497099	-3.88191394350299	0.9986202677128329	0	No
166	1	0	0	1	0	0	0	1	0	0	0	0	1	0	No
167	1	0	0	1	0	0	0	1	0	0	0	0	1	0	No
168	1	0	0	1	0	0	0	1	0	0	0	0	1	0	No
169	1	0	0	1	0	0	0	1	0	0	0	0	1	0	No
170	1	0	0	1	0	0	0	1	0	0	0	0	1	0	No
171	1	0	0	0.9991362520746339	0.1	0.0008637479253661429	-0.0005941089532512933	0.6666666666666666	0	0	-4.114827812033572	-4.115124866510198	1	0	No
172	1	0	0	0.9991362520746339	0.1	0.0008637479253661429	-0.0005941089532512933	0.6666666666666666	0	0	-4.114827812033572	-4.115124866510198	1	0	No
173	1	0	0	1	0	0	0	1	0	0	0	0	1	0	No
174	1	0	0	1	0	0	0	1	0	0	0	0	1	0	No
175	1	0	0	1	0	0	0	1	0	0	0	0	1	0	No
176	1	0	0	0.9991362520746339	0.1	0.0008637479253661429	-0.0005380221324751133	0.6666666666666666	0	0	-3.96688925158958	-3.967158262655817	1	0	No
177	1	0	0	1	0.3207917243606901	0	0	0.6666666666666666	0	0	-4.542384290428917	-4.536926052433709	0.9945566311201577	0.9400491821868175	No
178	1	0	0	1	0	0	0	1	0	0	0	0	1	0	No
179	1	92.68535478904374	0	0.7693541013466604	0.5313807496843095	0.2306458986533396	0	0.6666666666666666	0	0	-6.756983810779517	-6.758998754463025	1	89.82590528962159	No
180	1	0	0	1	0	0	0	1	0	0	0	0	1	0	No
181	1	0	0	1	0	0	0	1	0	0	0	0	1	0	No
182	1	0	0	0.9991362520746339	0.1	0.0008637479253661429	-0.0005187783725224548	0.6666666666666666	0	0	-3.596438460808435	-3.596697849994696	1	0	No
183	1	0	0	0.9991362520746339	0.1	0.0008637479253661429	-0.0004790482416359154	0.6666666666666666	0	0	-3.281155510727869	-3.281395034848687	1	0	No
184	1	0	0	1	0	0	0	1	0	0	0	0	1	0	No
185	1	0	0	1	0	0	0	1	0	0	0	0	1	0	No
186	1	0	0	1	0	0	0	1	0	0	0	0	1	0	No
187	1	0	0	1	0	0	0	1	0	0	0	0	1	0	No
188	1	0	0	1	0	0	0	1	0	0	0	0	1	0	No
189	1	0	0	1	0	0	0	1	0	0	0	0	1	0	No
190	1	0	0	1	0	0	0	1	0	0	0	0	1	0	No
191	1	0	0	1	0	0	0	1	0	0	0	0	1	0	No
192	1	0	0	1	0	0	0	1	0	0	0	0	1	0	No
193	1	0	0	0.9991362520746339	0.1	0.0008637479253661429	-0.0003900790517548103	0.6666666666666666	0	0	-4.376656718154075	-4.376851757679952	1	0	No
194	1	0	0	1	0	0	0	1	0	0	0	0	1	0	No
195	1	0	0	1	0	0	0	1	0	0	0	0	1	0	No
196	1	0	0	1	0	0	0	1	0	0	0	0	1	0	No
197	1	0	0	1	0	0	0	1	0	0	0	0	1	0	No
198	1	0	0	1	0	0	0	1	0	0	0	0	1	0	No
199	1	0	0	1	0	0	0	1	0	0	0	0	1	0	No
200	1	0	0	1	0	0	0	1	0	0	0	0	1	0	No
201	1	0	0	1	0	0	0	1	0	0	0	0	1	0	No
202	1	0	0	1	0	0	0	1	0	0	0	0	1	0	No
203	1	0	0	1	0	0	0	1	0	0	0	0	1	0	No
204	1	0	0	1	0	0	0	1	0	0	0	0	1	0	No
205	1	0	0	1	0	0	0	1	0	0	0	0	1	0	No
206	1	0	0	1	0	0	0	1	0	0	0	0	1	0	No
207	1	0	0	0.9991362520746339	0.1	0.0008637479253661429	-0.0005549771899815426	0.6666666666666666	0	0	-3.816381693531894	-3.816659182126885	1	0	No
208	1	0	0	1	0	0	0	1	0	0	0	0	1	0	No
209	1	0	0	0.009610687869117831	49.43114541573387	0.9903893121308822	0.4728918108235014	0.4369550878091856	1	0	-9.03406067678826	-9.03445576774198	1	0	No
210	1	0	0	0.9991362520746339	0.1	0.0008637479253661429	-0.0005380221321971135	0.6666666666666666	0	0	-4.13510206263401	-4.135371073700108	1	0	No
211	1	0	0	1	0	0	0	1	0	0	0	0	1	0	No
212	1	0	0	0.9991362520746339	0.1	0.0008637479253661429	-0.000594108953180239	0.6666666666666666	0	0	-4.828538197919483	-4.828835252396073	1	0	No
213	1	0	0	1	0	0	0	1	0	0	0	0	1	0	No
214	1	0	0	1	0	0	0	1	0	0	0	0	1	0	No
215	1	0.6810194204375344	0	1	1.021529130656301	0	-0.008759554531250657	0.6666666666666666	0	0	-3.385114604718914	-3.387627872218927	1	0.6810194204375344	No
216	1	0	0	1	0.3207917243606901	0	0	0.6666666666666666	0	0	-3.528496837752703	-3.523440078135339	0.9949560042675908	0.9400491821868175	No
217	1	0	0	1	0	0	0	1	0	0	0	0	1	0	No
218	1	0	0	1	0.4273056951881341	0	0	0.6666666666666666	0	0	-3.286932640230012	-3.281155510727869	0.9942395260210594	0.7685003037841395	No
219	1	0	0	1	0	0	0	1	0	0	0	0	1	0	No
220	1	0	0	1	0	0	0	1	0	0	0	0	1	0	No
221	1	1.760385800730935	0	1	0.5291672311064352	0	0	0.6666666666666666	0	0	-4.142340989896977	-4.141936035649915	0.9995951277358218	1.301235659993812	No
222	1	0	0	1	0.2496835538934013	0	0	0.6666666666666666	0	0	-3.944816245867436	-3.939781027973237	0.9949774375652526	0.3293377830371171	No
223	1	0	0	1	0	0	0	1	0	0	0	0	1	0	No
224	1	0	0	1	0	0	0	1	0	0	0	0	1	0	No
225	1	0	0	0.9991362520746339	0.1	0.0008637479253661429	-0.0005479085728188338	0.6666666666666666	0	0	-3.596438460808435	-3.596712415094844	1	0	No
226	1	0	0	1	0	0	0	1	0	0	0	0	1	0	No
227	1	0	0	1	0	0	0	1	0	0	0	0	1	0	No
228	1	0	0	1	0	0	0	1	0	0	0	0	1	0	No
229	1	0	0	1	0.3207917243606901	0	0	0.6666666666666666	0	0	-3.997344483101531	-3.991428477592229	0.9941014595927982	0.9400491821868175	No
230	1	0.6810194204375344	0	1	1.021529130656301	0	-0.008722571812579183	0.6666666666666666	0	0	-3.56016138877925	-3.562656164919926	1	0.6810194204375344	No
231	1	0	0	1	0.4273056951881341	0	0	0.6666666666666666	0	0	-3.286932640230012	-3.281155510727869	0.9942395260210594	0.7685003037841395	No
232	1	0	0	1	0.3207917243606901	0	0	0.6666666666666666	0	0	-3.831273787244317	-3.826653085569349	0.9953899573430756	0.9400491821868175	No
233	1	1.760385800730935	0	1	0.5291672311064352	0	0	0.6666666666666666	0	0	-4.142340989896977	-4.141936035649915	0.9995951277358218	1.301235659993812	No
234	1	0	0	1	0	0	0	1	0	0	0	0	1	0	No
235	1	0	0	1	0.4273056951881341	0	0	0.6666666666666666	0	0	-3.645143772040009	-3.639385761622021	0.9942585351519465	0.7685003037841395	No
236	1	0	0	1	0.2975517831290556	0	0	0.6666666666666666	0	0	-4.503306277874016	-4.500056052595418	0.9967550509855162	0.6810194204375344	No
237	1	0	0	0.9991362520746339	0.1309269863115183	0.0008637479253661429	-0.0006921156977952592	0.6666666666666666	0	0	-4.312456306083293	-4.310494904543242	0.9980405207508479	0	No
238	1	0	0	0.9991362520746339	0.1	0.0008637479253661429	-0.0005479085728188338	0.6666666666666666	0	0	-3.596438460808435	-3.596712415094844	1	0	No
239	1	0	0	0.9991362520746339	0.1	0.0008637479253661429	-0.0005479085728188338	0.6666666666666666	0	0	-3.596438460808435	-3.596712415094844	1	0	No
240	1	0	0	0.9991362520746339	0.1	0.0008637479253661429	-0.000632909539056925	0.6666666666666666	0	0	-4.536926052433709	-4.537242507203238	1	0	No
241	1	0	0	0.9991362520746339	0.1	0.0008637479253661429	-0.0004335022653467746	0.6666666666666666	0	0	-3.456202294788204	-3.456419045920878	1	0	No
242	1	0	0	1	0.2975517831290556	0	0	0.6666666666666666	0	0	-4.22012643869941	-4.216876213420812	0.9967550509855171	0.6810194204375344	No
243	1	0	0	1	0.3207917243606901	0	0	0.6666666666666666	0	0	-4.006317675655777	-4.001699869629684	0.9953928396470597	0.9400491821868175	No
244	1	0	0	1	0	0	0	1	0	0	0	0	1	0	No
245	1	0	0	1	0	0	0	1	0	0	0	0	1	0	No
246	1	0	0	1	0	0	0	1	0	0	0	0	1	0	No
247	1	0	0	1	0	0	0	1	0	0	0	0	1	0	No
248	1	0	0	1	0	0	0	1	0	0	0	0	1	0	No
249	1	0	0	1	0	0	0	1	0	0	0	0	1	0	No
250	1	0.02590447124415981	0.0006540975785257089	0.000722239122640936	65.32527349977067	0.9992777608773591	0.4152484688032345	0.453716435962663	1	0	-9.338483480369675	-9.33944754803596	1	0	No
251	1	0	0	1	0	0	0	1	0	0	0	0	1	0	No
252	1	0	0	1	0	0	0	1	0	0	0	0	1	0	No
253	1	0	0	1	0	0	0	1	0	0	0	0	1	0	No
254	1	0	0	1	0.2975517831290556	0	0	0.6666666666666666	0	0	-4.22012643869941	-4.216876213420812	0.9967550509855171	0.6810194204375344	No
255	1	0	0	1	0	0	0	1	0	0	0	0	1	0	No
256	1	0	0	1	0	0	0	1	0	0	0	0	1	0	No
257	1	0	0	1	0	0	0	1	0	0	0	0	1	0	No
258	1	0	0	1	0.2496835538934013	0	0	0.6666666666666666	0	0	-3.88467951026565	-3.879618299983041	0.9949515760613373	0.3293377830371171	No
259	1	0	0	0.9991362520746339	0.1309269863115183	0.0008637479253661429	-0.0006417518876791206	0.6666666666666666	0	0	-4.355235670437239	-4.353417023451771	0.9981830057508	0	No
260	1	0	0	1	0	0	0	1	0	0	0	0	1	0	No
261	1	0	0	1	0	0	0	1	0	0	0	0	1	0	No
262	1	0	0	0.9991362520746339	0.1	0.0008637479253661429	-0.0006562622719741285	0.6666666666666666	0	0	-4.274608316766836	-4.274936447902823	1	0	No
263	1	0	0	1	0	0	0	1	0	0	0	0	1	0	No
264	1	0	0	1	0	0	0	1	0	0	0	0	1	0	No
265	1	0	0	1	0	0	0	1	0	0	0	0	1	0	No
266	1	0	0	1	0	0	0	1	0	0	0	0	1	0	No
267	1	0	0	1	0	0	0	1	0	0	0	0	1	0	No
268	1	0	0	1	0	0	0	1	0	0	0	0	1	0	No
269	1	0	0	1	0	0	0	1	0	0	0	0	1	0	No
270	1	0	0	1	0	0	0	1	0	0	0	0	1	0	No
271	1	0	0	1	0	0	0	1	0	0	0	0	1	0	No
272	1	0	0	1	0	0	0	1	0	0	0	0	1	0	No
273	1	0	0	1	0	0	0	1	0	0	0	0	1	0	No
274	1	0	0	1	0	0	0	1	0	0	0	0	1	0	No
275	1	0	0	1	0	0	0	1	0	0	0	0	1	0	No
276	1	0	0	1	0.3207917243606901	0	0	0.6666666666666666	0	0	-3.528496837752703	-3.523440078135339	0.9949560042675908	0.9400491821868175	No
277	1	0	0	1	0	0	0	1	0	0	0	0	1	0	No
278	1	0	0	1	0	0	0	1	0	0	0	0	1	0	No
279	1	0	0	0.9991362520746339	0.1	0.0008637479253661429	-0.0006158079676872319	0.6666666666666666	0	0	-4.820105891608316	-4.82041379559216	1	0	No
280	1	0	0	1	0	0	0	1	0	0	0	0	1	0	No
281	1	0	0	1	0	0	0	1	0	0	0	0	1	0	No
282	1	0	0	1	0	0	0	1	0	0	0	0	1	0	No
283	1	0	0	1	0	0	0	1	0	0	0	0	1	0	No
284	1	74.5741092428371	0	0.7295833917557658	0	0.2704166082442342	0	0.6666666666666666	0	0	-7.3379008363533	-7.33791953184062	1	75.3714385482251	No
285	1	0	0	1	0	0	0	1	0	0	0	0	1	0	No
286	1	0	0	1	0	0	0	1	0	0	0	0	1	0	No
287	1	0	0	1	0.2975517831290556	0	0	0.6666666666666666	0	0	-4.503306277874016	-4.500056052595418	0.9967550509855162	0.6810194204375344	No
288	1	0	0	1	0	0	0	1	0	0	0	0	1	0	No
289	1	0	0	1	0	0	0	1	0	0	0	0	1	0	No
290	1	0	0	0.9991362520746339	0.1	0.0008637479253661429	-0.0007059079294755577	0.6666666666666666	0	0	-4.888322330311956	-4.888675284276694	1	0	No
291	1	0	0	1	0	0	0	1	0	0	0	0	1	0	No
292	1	0	0	1	0.2496835538934013	0	0	0.6666666666666666	0	0	-3.88467951026565	-3.879618299983041	0.9949515760613373	0.3293377830371171	No
293	1	0	0	1	0.3207917243606901	0	0	0.6666666666666666	0	0	-3.528496837752703	-3.523440078135339	0.9949560042675908	0.9400491821868175	No
294	1	0	0	1	0	0	0	1	0	0	0	0	1	0	No
295	1	0	0	1	0.4273056951881341	0	0	0.6666666666666666	0	0	-3.92337872534649	-3.918430094919133	0.995063593871115	0.7685003037841395	No
296	1	0	0	1	0	0	0	1	0	0	0	0	1	0	No
297	1	0	0	1	0	0	0	1	0	0	0	0	1	0	No
298	1	0	0	1	0	0	0	1	0	0	0	0	1	0	No
299	1	0	0	0.9991362520746339	0.1	0.0008637479253661429	-0.0007585882958736079	0.6666666666666666	0	0	-4.943505226049659	-4.943884520197596	1	0	No
300	1	0	0	1	0	0	0	1	0	0	0	0	1	0	No
301	1	0	0	1	0.2975517831290556	0	0	0.6666666666666666	0	0	-4.503306277874016	-4.500056052595418	0.9967550509855162	0.6810194204375344	No
302	1	0	0	1	0	0	0	1	0	0	0	0	1	0	No
303	1	0	0	1	0	0	0	1	0	0	0	0	1	0	No
304	1	97.42123477768841	0	0.7367656359782163	0	0.2632343640217837	0	0.6666666666666666	0	0	-8.262834192104908	-8.262830742951131	0.9999965508521713	96.932515788863	No
305	1	0	0	1	0	0	0	1	0	0	0	0	1	0	No
306	1	0	0	1	0	0	0	1	0	0	0	0	1	0	No
307	1	0	0	1	0	0	0	1	0	0	0	0	1	0	No
308	1	0	0	1	0	0	0	1	0	0	0	0	1	0	No
309	1	0	0	1	0	0	0	1	0	0	0	0	1	0	No
310	1	0	0	0.9991362520746339	0.1	0.0008637479253661429	-0.0005380221322202061	0.6666666666666666	0	0	-3.4213916767481	-3.42166068781421	1	0	No
311	1	0	0	0.9991362520746339	0.1	0.0008637479253661429	-0.0005946350517085364	0.6666666666666666	0	0	-4.45309251984872	-4.453389837374575	1	0	No
312	1	0	0	1	0	0	0	1	0	0	0	0	1	0	No
313	1	0	0	1	0.2975517831290556	0	0	0.6666666666666666	0	0	-4.22012643869941	-4.216876213420812	0.9967550509855171	0.6810194204375344	No
314	1	110.3463040973923	0	0.75	0.9880610882699151	0.25	0	0.6666666666666666	0	0	-8.464676515204738	-8.470910967296884	1	110.3463040973923	No
315	1	0	0	0.9991362520746339	0.1	0.0008637479253661429	-0.0006158079676872319	0.6666666666666666	0	0	-4.820105891608316	-4.82041379559216	1	0	No
316	1	1.760385800730935	0	1	0.5291672311064352	0	0	0.6666666666666666	0	0	-4.142340989896977	-4.141936035649915	0.9995951277358218	1.301235659993812	No
317	1	0	0	0.9991362520746339	0.1309269863115183	0.0008637479253661429	-0.0006458930755197656	0.6666666666666666	0	0	-3.997019228036034	-3.995188843151539	0.9981712892482307	0	No
318	1	0	0	0.9991362520746339	0.1	0.0008637479253661429	-0.000554977189963779	0.6666666666666666	0	0	-4.530092079417804	-4.530369568012786	1	0	No
319	1	0	0	1	0.3207917243606901	0	0	0.6666666666666666	0	0	-3.997344483101531	-3.991428477592229	0.9941014595927982	0.9400491821868175	No
320	1	0	0	0.9991362520746339	0.1	0.0008637479253661429	-0.0005479085728188338	0.6666666666666666	0	0	-3.596438460808435	-3.596712415094844	1	0	No
321	1	1.760385800730935	0	1	0.5291672311064352	0	0	0.6666666666666666	0	0	-4.72046285102321	-4.720109519267526	0.9996467306586113	1.301235659993812	No
322	1	0	0	1	0	0	0	1	0	0	0	0	1	0	No
323	1	0	0	0.9991362520746339	0.1	0.0008637479253661429	-0.0004723489278521953	0.6666666666666666	0	0	-3.918430094919133	-3.918666269383059	1	0	No
324	1	0	0	0.9991362520746339	0.1	0.0008637479253661429	-0.0007585882968736968	0.6666666666666666	0	0	-4.398007651208179	-4.398386945356616	1	0	No
325	1	0	0	1	0	0	0	1	0	0	0	0	1	0	No
326	1	0	0	1	0.2975517831290556	0	0	0.6666666666666666	0	0	-4.045079654639075	-4.041829429360476	0.9967550509855162	0.6810194204375344	No
327	1	0	0	0.9991362520746339	0.1	0.0008637479253661429	-0.0005380221322202061	0.6666666666666666	0	0	-3.4213916767481	-3.42166068781421	1	0	No
328	1	0	0	1	0	0	0	1	0	0	0	0	1	0	No
329	1	0	0	0.9991362520746339	0.1	0.0008637479253661429	-0.0006573084998287015	0.6666666666666666	0	0	-4.653491413859147	-4.653820068109061	1	0	No
330	1	0	0	0.9991362520746339	0.1	0.0008637479253661429	-0.0007387344165836751	0.6666666666666666	0	0	-3.779621927642252	-3.779991294850543	1	0	No
331	1	0.6810194204375344	0	1	1.021529130656301	0	-0.008722571812579183	0.6666666666666666	0	0	-3.56016138877925	-3.562656164919926	1	0.6810194204375344	No
332	1	0	0	0.9991362520746339	0.1	0.0008637479253661429	-0.0003900790517548103	0.6666666666666666	0	0	-4.376656718154075	-4.376851757679952	1	0	No
333	1	0	0	1	0.3207917243606901	0	0	0.6666666666666666	0	0	-3.831273787244317	-3.826653085569349	0.9953899573430756	0.9400491821868175	No
334	1	0	0	0.9991362520746339	0.1	0.0008637479253661429	-0.000554977189963779	0.6666666666666666	0	0	-4.530092079417804	-4.530369568012786	1	0	No
335	1	0	0	0.9991362520746339	0.1309269863115183	0.0008637479253661429	-0.0006417518876791206	0.6666666666666666	0	0	-4.355235670437239	-4.353417023451771	0.9981830057508	0	No
336	1	0.6810194204375344	0	1	1.021529130656301	0	-0.008722571812579183	0.6666666666666666	0	0	-3.56016138877925	-3.562656164919926	1	0.6810194204375344	No
337	1	0	0	0.9991362520746339	0.1	0.0008637479253661429	-0.0007585882968736968	0.6666666666666666	0	0	-5.111718037094088	-5.112097331242525	1	0	No
338	1	0	0	0.9991362520746339	0.1	0.0008637479253661429	-0.0007387344165836751	0.6666666666666666	0	0	-3.779621927642252	-3.779991294850543	1	0	No
339	1	0	0	0.9991362520746339	0.1309269863115183	0.0008637479253661429	-0.0006458930755197656	0.6666666666666666	0	0	-3.997019228036034	-3.995188843151539	0.9981712892482307	0	No
340	1	0	0	1	0	0	0	1	0	0	0	0	1	0	No
341	1	0	0	0.9991362520746339	0.1	0.0008637479253661429	-0.0004335022653467746	0.6666666666666666	0	0	-3.456202294788204	-3.456419045920878	1	0	No
342	1	0	0	0.9991362520746339	0.1	0.0008637479253661429	-0.0006573084998287015	0.6666666666666666	0	0	-4.653491413859147	-4.653820068109061	1	0	No
343	1	0	0	1	0	0	0	1	0	0	0	0	1	0	No
344	1	0	0	1	0	0	0	1	0	0	0	0	1	0	No
345	1	0	0	1	0	0	0	1	0	0	0	0	1	0	No
346	1	0	0	1	0	0	0	1	0	0	0	0	1	0	No
347	1	0	0	1	0	0	0	1	0	0	0	0	1	0	No
348	1	0	0	1	0	0	0	1	0	0	0	0	1	0	No
349	1	0	0	1	0	0	0	1	0	0	0	0	1	0	No
350	1	0	0	1	0	0	0	1	0	0	0	0	1	0	No
351	1	0	0	1	0	0	0	1	0	0	0	0	1	0	No
352	1	0	0	1	0	0	0	1	0	0	0	0	1	0	No
353	1	0	0	1	0	0	0	1	0	0	0	0	1	0	No
354	1	0	0	1	0	0	0	1	0	0	0	0	1	0	No
355	1	0	0	1	0	0	0	1	0	0	0	0	1	0	No
356	1	0	0	1	0	0	0	1	0	0	0	0	1	0	No
357	1	0	0	0.9991362520746339	0.1	0.0008637479253661429	-0.0005686801563875576	0.6666666666666666	0	0	-4.325119502483732	-4.325403842561926	1	0	No
358	1	0	0	0.9991362520746339	0.1	0.0008637479253661429	-0.0005380221324751133	0.6666666666666666	0	0	-3.96688925158958	-3.967158262655817	1	0	No
359	1	0	0	0.9991362520746339	0.1	0.0008637479253661429	-0.0007353746307821041	0.6666666666666666	0	0	-4.493332313528161	-4.493700000843552	1	0	No
360	1	0	0	0.9991362520746339	0.1	0.0008637479253661429	-0.0004402628334023717	0.6666666666666666	0	0	-4.284879708804291	-4.285099840220992	1	0	No
361	1	0	0	0.9991362520746339	0.1	0.0008637479253661429	-0.0004335022653467746	0.6666666666666666	0	0	-3.456202294788204	-3.456419045920878	1	0	No
362	1	0	0	0.9991362520746339	0.1	0.0008637479253661429	-0.0007387344165836751	0.6666666666666666	0	0	-3.779621927642252	-3.779991294850543	1	0	No
363	1	0	0	0.9991362520746339	0.1	0.0008637479253661429	-0.000754400886144424	0.6666666666666666	0	0	-5.011721664753299	-5.012098865196371	1	0	No
364	1	0	0	0.9991362520746339	0.1	0.0008637479253661429	-0.0004901856744012889	0.6666666666666666	0	0	-4.353096147507931	-4.353341240345132	1	0	No
365	1	0	0	0.9991362520746339	0.1	0.0008637479253661429	-0.0004723489278521953	0.6666666666666666	0	0	-3.918430094919133	-3.918666269383059	1	0	No
366	1	0	0	0.9991362520746339	0.1	0.0008637479253661429	-0.0005380221322202061	0.6666666666666666	0	0	-3.4213916767481	-3.42166068781421	1	0	No
367	1	0	0	0.9991362520746339	0.1	0.0008637479253661429	-0.0004335022653467746	0.6666666666666666	0	0	-3.456202294788204	-3.456419045920878	1	0	No
368	1	0.6810194204375344	0	1	1.021529130656301	0	-0.008759554531250657	0.6666666666666666	0	0	-3.385114604718914	-3.387627872218927	1	0.6810194204375344	No
369	1	1.760385800730935	0	1	0.5291672311064352	0	0	0.6666666666666666	0	0	-4.142340989896977	-4.141936035649915	0.9995951277358218	1.301235659993812	No
370	1	0	0	1	0.4273056951881341	0	0	0.6666666666666666	0	0	-3.645143772040009	-3.639385761622021	0.9942585351519465	0.7685003037841395	No
371	1	0.6810194204375344	0	1	1.021529130656301	0	-0.008722571812579183	0.6666666666666666	0	0	-3.56016138877925	-3.562656164919926	1	0.6810194204375344	No
372	1	0	0	1	0	0	0	1	0	0	0	0	1	0	No
373	1	0	0	1	0	0	0	1	0	0	0	0	1	0	No
374	1	0	0	1	0	0	0	1	0	0	0	0	1	0	No
375	1	0	0	1	0	0	0	1	0	0	0	0	1	0	No
376	1	0	0	1	0	0	0	1	0	0	0	0	1	0	No
377	1	0	0	1	0	0	0	1	0	0	0	0	1	0	No
378	1	0	0	1	0.2975517831290556	0	0	0.6666666666666666	0	0	-4.22012643869941	-4.216876213420812	0.9967550509855171	0.6810194204375344	No
379	1	0	0	1	0	0	0	1	0	0	0	0	1	0	No
380	1	0	0	1	0.3207917243606901	0	0	0.6666666666666666	0	0	-4.006317675655777	-4.001699869629684	0.9953928396470597	0.9400491821868175	No
381	1	0	0	0.9991362520746339	0.1	0.0008637479253661429	-0.0005946350517085364	0.6666666666666666	0	0	-4.45309251984872	-4.453389837374575	1	0	No
382	1	0	0	1	0	0	0	1	0	0	0	0	1	0	No
383	1	0	0	1	0	0	0	1	0	0	0	0	1	0	No
384	1	262.0984110476911	0	0.7591246373013203	0.6447042073562621	0.2408753626986797	0	0.6666666666666666	0	0	-7.185641341500133	-7.188473340268064	1	269.8331700545239	No
385	1	0	0	0.9991362520746339	0.1	0.0008637479253661429	-0.0007387344165836751	0.6666666666666666	0	0	-3.779621927642252	-3.779991294850543	1	0	No
386	1	1.165423647315565	0.5827118236577827	0.4807826011995	3.877025619142097	0.5192173988005	0	0.6666666666666666	0	0	-1.110223024625157e-16	0	0.9999999999999999	1.079427045756642	No
387	1	1.165423647315565	0.5827118236577827	0.4807826011995	3.877025619142097	0.5192173988005	0	0.6666666666666666	0	0	-1.110223024625157e-16	0	0.9999999999999999	1.079427045756642	No
388	1	1.165423647315565	0.5827118236577827	0.4807826011995	3.877025619142097	0.5192173988005	0	0.6666666666666666	0	0	-1.110223024625157e-16	0	0.9999999999999999	1.079427045756642	No
389	1	0	0	0.9991362520746339	0.1309269863115183	0.0008637479253661429	-0.0001651808147533629	0.6666666666666666	0	0	-2.12774303794836	-2.127274987271287	0.9995320588415331	0	No
390	1	0	0	0.9991362520746339	0.1	0.0008637479253661429	-0.0002201073247185548	0.6666666666666666	0	0	-3.363772601921653	-3.363882655584012	1	0	No
391	1	0	0	0.9991362520746339	0.1	0.0008637479253661429	-0.0004381866476901308	0.6666666666666666	0	0	-4.593328685868951	-4.593547779192797	1	0	No
392	1	0	0	1	0.3207917243606901	0	0	0.6666666666666666	0	0	-3.997344483101531	-3.991428477592229	0.9941014595927982	0.9400491821868175	No
393	1	0	0	1	0.4273056951881341	0	0	0.6666666666666666	0	0	-3.286932640230012	-3.281155510727869	0.9942395260210594	0.7685003037841395	No
394	1	0.5751205455491538	0	1	0.839035897656786	0	-0.007713707627663879	0.6666666666666666	0	0	-3.699826394856738	-3.702371584836666	1	0.6810194204375344	No
395	1	0	0	1	0.2496835538934013	0	0	0.6666666666666666	0	0	-3.88467951026565	-3.879618299983041	0.9949515760613373	0.3293377830371171	No
396	1	0	0	1	0	0	0	1	0	0	0	0	1	0	No
397	1	0	0	0.9991362520746339	0.1	0.0008637479253661429	-0.0005549771899815426	0.6666666666666666	0	0	-3.816381693531894	-3.816659182126885	1	0	No
398	1	0	0	1	0.2975517831290556	0	0	0.6666666666666666	0	0	-4.503306277874016	-4.500056052595418	0.9967550509855162	0.6810194204375344	No
399	1	0	0	0.9991362520746339	0.1	0.0008637479253661429	-0.0006573084998287015	0.6666666666666666	0	0	-3.939781027973237	-3.940109682223151	1	0	No
400	1	0	0	0.9991362520746339	0.1	0.0008637479253661429	-0.0004723489278521953	0.6666666666666666	0	0	-3.918430094919133	-3.918666269383059	1	0	No
401	1	0	0	1	0.3207917243606901	0	0	0.6666666666666666	0	0	-3.528496837752703	-3.523440078135339	0.9949560042675908	0.9400491821868175	No
402	1	0	0	1	0.2975517831290556	0	0	0.6666666666666666	0	0	-4.096079607204373	-4.093476878979469	0.9974006559354132	0.6810194204375344	No
403	1	0	0	0.9991362520746339	0.1	0.0008637479253661429	-0.0006573084998287015	0.6666666666666666	0	0	-4.653491413859147	-4.653820068109061	1	0	No
404	1	0	0	1	0.3557084340119913	0	0	0.6666666666666666	0	0	-3.844289890313066	-3.84143053535005	0.9971447290987161	1.019282432106476	No
405	1	92.50173285682537	0.009450180289897584	0.7524245714602955	0.892787129084614	0.2475754285397045	0	0.6666666666666666	0	0	-9.004544482419178	-9.009696881909955	1	91.07380905467019	No
406	1	62.46814157446662	0	0.7692311293291718	0.4086310238492523	0.2307688706708282	0	0.6666666666666666	0	0	-9.199696422308705	-9.201602890097433	1	60.65584177052668	No
407	1	0	0	0.9991362520746339	0.1309269863115183	0.0008637479253661429	-0.0006458930755197656	0.6666666666666666	0	0	-3.997019228036034	-3.995188843151539	0.9981712892482307	0	No
408	1	0	0	1	0.2975517831290556	0	0	0.6666666666666666	0	0	-4.096079607204373	-4.093476878979469	0.9974006559354132	0.6810194204375344	No
409	1	0	0	0.9991362520746339	0.1	0.0008637479253661429	-0.0004440408767383275	0.6666666666666666	0	0	-3.281155510727869	-3.281377531166238	1	0	No
410	1	0	0	0.9991362520746339	0.1	0.0008637479253661429	-0.0004723489278521953	0.6666666666666666	0	0	-3.918430094919133	-3.918666269383059	1	0	No
411	1	0	0	0.9991362520746339	0.1	0.0008637479253661429	-0.0004335022653467746	0.6666666666666666	0	0	-3.456202294788204	-3.456419045920878	1	0	No
412	1	0	0	0.9991362520746339	0.1	0.0008637479253661429	-0.000413581879492142	0.6666666666666666	0	0	-4.425115874824521	-4.425322665764267	1	0	No
413	1	0	0	1	0.3207917243606901	0	0	0.6666666666666666	0	0	-3.528496837752703	-3.523440078135339	0.9949560042675908	0.9400491821868175	No
414	1	0.6810194204375344	0	1	1.021529130656301	0	-0.008759554531250657	0.6666666666666666	0	0	-3.385114604718914	-3.387627872218927	1	0.6810194204375344	No
415	1	0	0	1	0.4273056951881341	0	0	0.6666666666666666	0	0	-3.286932640230012	-3.281155510727869	0.9942395260210594	0.7685003037841395	No
416	1	0	0	0.9991362520746339	0.1	0.0008637479253661429	-0.0007387344165836751	0.6666666666666666	0	0	-3.779621927642252	-3.779991294850543	1	0	No
417	1	0	0	1	0.3207917243606901	0	0	0.6666666666666666	0	0	-3.528496837752703	-3.523440078135339	0.9949560042675908	0.9400491821868175	No
418	1	0	0	1	0	0	0	1	0	0	0	0	1	0	No
419	1	0	0	1	0.4273056951881341	0	0	0.6666666666666666	0	0	-3.286932640230012	-3.281155510727869	0.9942395260210594	0.7685003037841395	No
420	1	0	0	0.9991362520746339	0.1	0.0008637479253661429	-0.0004723489278521953	0.6666666666666666	0	0	-3.918430094919133	-3.918666269383059	1	0	No
421	1	0	0	0.9991362520746339	0.1	0.0008637479253661429	-0.0004723489278521953	0.6666666666666666	0	0	-3.918430094919133	-3.918666269383059	1	0	No
422	1	0	0	0.9991362520746339	0.1	0.0008637479253661429	-0.0005380221322202061	0.6666666666666666	0	0	-3.4213916767481	-3.42166068781421	1	0	No
423	1	0	0	0.9991362520746339	0.1	0.0008637479253661429	-0.0005549771900064115	0.6666666666666666	0	0	-4.361879268373374	-4.362156756968377	1	0	No
424	1	0	0	1	0.4273056951881341	0	0	0.6666666666666666	0	0	-3.286932640230012	-3.281155510727869	0.9942395260210594	0.7685003037841395	No
425	1	0	0	0.9991362520746339	0.1	0.0008637479253661429	-0.0005479085728188338	0.6666666666666666	0	0	-3.596438460808435	-3.596712415094844	1	0	No
426	1	0	0	0.9991362520746339	0.1	0.0008637479253661429	-0.0004723489278521953	0.6666666666666666	0	0	-3.918430094919133	-3.918666269383059	1	0	No
427	1	0	0	0.9991362520746339	0.1	0.0008637479253661429	-0.0004335022653467746	0.6666666666666666	0	0	-3.456202294788204	-3.456419045920878	1	0	No
428	1	0	0	0.9991362520746339	0.1	0.0008637479253661429	-0.000656262271911956	0.6666666666666666	0	0	-4.988318702652745	-4.988646833788701	1	0	No
429	1	0	0	0.9991362520746339	0.1	0.0008637479253661429	-0.0005479085728188338	0.6666666666666666	0	0	-3.596438460808435	-3.596712415094844	1	0	No
430	1	0	0	1	0	0	0	1	0	0	0	0	1	0	No
431	1	0	0	1	0	0	0	1	0	0	0	0	1	0	No
432	1	0	0	0.9991362520746339	0.1	0.0008637479253661429	-0.0005380221324751133	0.6666666666666666	0	0	-3.96688925158958	-3.967158262655817	1	0	No
433	1	0	0	1	0	0	0	1	0	0	0	0	1	0	No
434	1	0	0	1	0	0	0	1	0	0	0	0	1	0	No
435	1	0	0	1	0.2975517831290556	0	0	0.6666666666666666	0	0	-4.045079654639075	-4.041829429360476	0.9967550509855162	0.6810194204375344	No
436	1	0	0	0.9991362520746339	0.1	0.0008637479253661429	-0.0007585882958736079	0.6666666666666666	0	0	-4.943505226049659	-4.943884520197596	1	0	No
437	1	0	0	0.9991362520746339	0.1	0.0008637479253661429	-0.000754400886144424	0.6666666666666666	0	0	-5.011721664753299	-5.012098865196371	1	0	No
438	1	0	0	0.9991362520746339	0.1	0.0008637479253661429	-0.0007585882968736968	0.6666666666666666	0	0	-4.398007651208179	-4.398386945356616	1	0	No
439	1	0	0	0.9991362520746339	0.1	0.0008637479253661429	-0.0006573084998287015	0.6666666666666666	0	0	-3.939781027973237	-3.940109682223151	1	0	No
440	1	0	0	0.9991362520746339	0.1	0.0008637479253661429	-0.0006573084998287015	0.6666666666666666	0	0	-3.939781027973237	-3.940109682223151	1	0	No
441	1	0	0	0.9991362520746339	0.1	0.0008637479253661429	-0.0005941089532512933	0.6666666666666666	0	0	-4.114827812033572	-4.115124866510198	1	0	No
442	1	0	0	0.9991362520746339	0.1	0.0008637479253661429	-0.0007544008861586349	0.6666666666666666	0	0	-4.298011278867389	-4.298388479310469	1	0	No
443	1	0	0	0.9991362520746339	0.1	0.0008637479253661429	-0.0007544008861586349	0.6666666666666666	0	0	-4.298011278867389	-4.298388479310469	1	0	No
444	1	0	0	1	0.2496835538934013	0	0	0.6666666666666666	0	0	-3.88467951026565	-3.879618299983041	0.9949515760613373	0.3293377830371171	No
445	1	0	0	1	0.2975517831290556	0	0	0.6666666666666666	0	0	-4.045079654639075	-4.041829429360476	0.9967550509855162	0.6810194204375344	No
446	1	0	0	0.9991362520746339	0.1	0.0008637479253661429	-0.0005479085728188338	0.6666666666666666	0	0	-3.596438460808435	-3.596712415094844	1	0	No
447	1	0	0	0.9991362520746339	0.1	0.0008637479253661429	-0.0007544008861586349	0.6666666666666666	0	0	-4.298011278867389	-4.298388479310469	1	0	No
448	1	0	0	0.9991362520746339	0.1	0.0008637479253661429	-0.0004723489278521953	0.6666666666666666	0	0	-3.918430094919133	-3.918666269383059	1	0	No
449	1	1.760385800730935	0	1	0.5291672311064352	0	0	0.6666666666666666	0	0	-4.142340989896977	-4.141936035649915	0.9995951277358218	1.301235659993812	No
450	1	0	0	0.9991362520746339	0.1	0.0008637479253661429	-0.0005479085728188338	0.6666666666666666	0	0	-3.596438460808435	-3.596712415094844	1	0	No
451	1	0	0	1	0.2975517831290556	0	0	0.6666666666666666	0	0	-4.045079654639075	-4.041829429360476	0.9967550509855162	0.6810194204375344	No
452	1	0	0	1	0.4273056951881341	0	0	0.6666666666666666	0	0	-3.286932640230012	-3.281155510727869	0.9942395260210594	0.7685003037841395	No
453	1	0.6810194204375344	0	1	1.021529130656301	0	-0.008759554531250657	0.6666666666666666	0	0	-3.385114604718914	-3.387627872218927	1	0.6810194204375344	No
454	1	0	0	1	0.3207917243606901	0	0	0.6666666666666666	0	0	-3.528496837752703	-3.523440078135339	0.9949560042675908	0.9400491821868175	No
455	1	0	0	1	0.3557084340119913	0	0	0.6666666666666666	0	0	-3.844289890313066	-3.84143053535005	0.9971447290987161	1.019282432106476	No
456	1	0	0	1	0.3557084340119913	0	0	0.6666666666666666	0	0	-3.844289890313066	-3.84143053535005	0.9971447290987161	1.019282432106476	No
457	1	0	0	1	0.2975517831290556	0	0	0.6666666666666666	0	0	-4.096079607204373	-4.093476878979469	0.9974006559354132	0.6810194204375344	No
458	1	0	0	0.9991362520746339	0.1	0.0008637479253661429	-0.0007387344165836751	0.6666666666666666	0	0	-3.779621927642252	-3.779991294850543	1	0	No
459	1	0.6810194204375344	0	1	1.021529130656301	0	-0.008722571812579183	0.6666666666666666	0	0	-3.56016138877925	-3.562656164919926	1	0.6810194204375344	No
460	1	0	0	0.9991362520746339	0.1	0.0008637479253661429	-0.0005686801563875576	0.6666666666666666	0	0	-4.325119502483732	-4.325403842561926	1	0	No
461	1	1	0.5	0.4809016995	1.857142857142857	0.5190983005	-1.332267629550188e-15	0.6666666666666666	0	0	-1.265014167903931	-1.26501416790393	0.9999999999999998	1	No
