## Supplementary material for "On the ancestry and evolution of the extinct dire wolf": HyPhy results: FormBio019150.t1.cds.aln.fa.FEL.json.tsv

Codon	Partition	Alpha	Beta	LRT	Selection	p-value
1	1	0	0	0	Negative	1
2	1	0	0	0	Negative	1
3	1	0	0	0	Negative	1
4	1	0	0	0	Negative	1
5	1	0	0	0	Negative	1
6	1	0	0	0	Negative	1
7	1	0	0	0	Negative	1
8	1	0	0	0	Negative	1
9	1	0	0	0	Negative	1
10	1	0	0	0	Negative	1
11	1	0	0	0	Negative	1
12	1	0	0	0	Negative	1
13	1	0.08149244584781141	0.01010855113179126	-0.002067186851387071	Positive	1
14	1	0	0	0	Negative	1
15	1	0	0	0	Negative	1
16	1	0	0	0	Negative	1
17	1	0	0	0	Negative	1
18	1	0	0	0	Negative	1
19	1	0	0	0	Negative	1
20	1	0	0	0	Negative	1
21	1	0	0	0	Negative	1
22	1	0	0	0	Negative	1
23	1	0	0	0	Negative	1
24	1	0	0	0	Negative	1
25	1	0	0	0	Negative	1
26	1	0	0	0	Negative	1
27	1	0	0	0	Negative	1
28	1	0	0	0	Negative	1
29	1	0	0	0	Negative	1
30	1	0	0	0	Negative	1
31	1	0	0	0	Negative	1
32	1	0	0	0	Negative	1
33	1	0	0	0	Negative	1
34	1	0	0	0	Negative	1
35	1	0	0	0	Negative	1
36	1	0	0	0	Negative	1
37	1	28.97337838205181	0	2.277246216063745	Negative	0.1312847938945298
38	1	0	0	0	Negative	1
39	1	0	0	0	Negative	1
40	1	0	0	0	Negative	1
41	1	0	0	0	Negative	1
42	1	0	0	0	Negative	1
43	1	0	0	0	Negative	1
44	1	0	0	0	Negative	1
45	1	0	0	0	Negative	1
46	1	0	0	0	Negative	1
47	1	0	0	0	Negative	1
48	1	0	0	0	Negative	1
49	1	0	0	0	Negative	1
50	1	0	0	0	Negative	1
51	1	0	0	0	Negative	1
52	1	0	0	0	Negative	1
53	1	0	0	0	Negative	1
54	1	0	0	0	Negative	1
55	1	0	0	0	Negative	1
56	1	0	0	0	Negative	1
57	1	0	0	0	Negative	1
58	1	0	0	0	Negative	1
59	1	0	0	0	Negative	1
60	1	0	0	0	Negative	1
61	1	0	0	0	Negative	1
62	1	0	0	0	Negative	1
63	1	0	0	0	Negative	1
64	1	0	0	0	Negative	1
65	1	0	0	0	Negative	1
66	1	0	0	0	Negative	1
67	1	0	0	0	Negative	1
68	1	30.90639860457232	0	2.659981630656986	Negative	0.1029019229626666
69	1	0	0	0	Negative	1
70	1	0	0	0	Negative	1
71	1	0	0	0	Negative	1
72	1	0	0	0	Negative	1
73	1	0	0	0	Negative	1
74	1	0	0	0	Negative	1
75	1	0	0	0	Negative	1
76	1	0	0	0	Negative	1
77	1	0.08149244584781141	0.01010855113179126	-0.001782618569212246	Positive	1
78	1	0	0	0	Negative	1
79	1	0	0	0	Negative	1
80	1	0	0	0	Negative	1
81	1	0	0	0	Negative	1
82	1	0	0	0	Negative	1
83	1	0	9.576303114564126	0.7695099175413418	Positive	0.3803687060087604
84	1	0	0	0	Negative	1
85	1	0	0	0	Negative	1
86	1	0	0	0	Negative	1
87	1	0	0	0	Negative	1
88	1	0	0	0	Negative	1
89	1	0	0	0	Negative	1
90	1	0	0	0	Negative	1
91	1	0	0	0	Negative	1
92	1	0	0	0	Negative	1
93	1	0	0	0	Negative	1
94	1	0	0	0	Negative	1
95	1	0	0	0	Negative	1
96	1	22.94054856277477	0	2.450841979030962	Negative	0.1174618466533979
97	1	0	0	0	Negative	1
98	1	0	0	0	Negative	1
99	1	0	0	0	Negative	1
100	1	0	0	0	Negative	1
101	1	0	0	0	Negative	1
102	1	0	0	0	Negative	1
103	1	0	0	0	Negative	1
104	1	0	0	0	Negative	1
105	1	0	0	0	Negative	1
106	1	0	0	0	Negative	1
107	1	0	0	0	Negative	1
108	1	0	0	0	Negative	1
109	1	0	0	0	Negative	1
110	1	0	0	0	Negative	1
111	1	0	0	0	Negative	1
112	1	0	0	0	Negative	1
113	1	0	0	0	Negative	1
114	1	0.01	0.1	0	Positive	1
115	1	0	0	0	Negative	1
116	1	0	0	0	Negative	1
117	1	0	0	0	Negative	1
118	1	0	0	0	Negative	1
119	1	0	0	0	Negative	1
120	1	0	0	0	Negative	1
121	1	0	0	0	Negative	1
122	1	0	0	0	Negative	1
123	1	0	0	0	Negative	1
124	1	0	0	0	Negative	1
125	1	0	9.486975940035368	0.7411865581179029	Positive	0.3892810462357172
126	1	0	9.486975940035368	0.7393571235771468	Positive	0.389866892246045
127	1	0	0	0	Negative	1
128	1	0	0	0	Negative	1
129	1	0	0	0	Negative	1
130	1	0	0	0	Negative	1
131	1	0	0	0	Negative	1
132	1	0	0	0	Negative	1
133	1	0	0	0	Negative	1
134	1	0	0	0	Negative	1
135	1	0	0	0	Negative	1
136	1	22.94054856277477	0	2.54453991345293	Negative	0.1106761466180454
137	1	26.05045398246921	0	2.623647372911377	Negative	0.1052821891612529
138	1	0	0	0	Negative	1
139	1	0	8.55816449574033	0.6827558840178778	Positive	0.4086393577550385
140	1	21.9926127083892	0	2.400933682818224	Negative	0.121262855719722
141	1	0	0	0	Negative	1
142	1	23.28648205504473	0	2.456092534096866	Negative	0.1170696880085265
143	1	0	11.71277659305312	0.7169764602643482	Positive	0.3971374794468204
144	1	0	0	0	Negative	1
145	1	0	23.61651263771689	0.2853645793712047	Positive	0.5932064459426254
146	1	26.78235974456372	0	2.654557573110004	Negative	0.103253481842451
147	1	0	0	0	Negative	1
148	1	0	0	0	Negative	1
149	1	0	0	0	Negative	1
150	1	0	0	0	Negative	1
151	1	0	0	0	Negative	1
152	1	0	0	0	Negative	1
153	1	0	0	0	Negative	1
154	1	0	0	0	Negative	1
155	1	0	0	0	Negative	1
156	1	0	0	0	Negative	1
157	1	0	0	0	Negative	1
158	1	0	0	0	Negative	1
159	1	0	0	0	Negative	1
160	1	0	0	0	Negative	1
161	1	0	0	0	Negative	1
162	1	0	0	0	Negative	1
163	1	0	0	0	Negative	1
164	1	0	0	0	Negative	1
165	1	0	0	0	Negative	1
166	1	0	0	0	Negative	1
167	1	0	0	0	Negative	1
168	1	0	0	0	Negative	1
169	1	0	0	0	Negative	1
170	1	22.94054856277477	0	2.564260243945613	Negative	0.1093036767717078
171	1	0	0	0	Negative	1
172	1	0	0	0	Negative	1
173	1	0	0	0	Negative	1
174	1	0	0	0	Negative	1
175	1	16.47610541237316	0	1.676990191425288	Negative	0.19532486584478
176	1	0	0	0	Negative	1
177	1	0	0	0	Negative	1
178	1	0	0	0	Negative	1
179	1	0	0	0	Negative	1
180	1	0	0	0	Negative	1
181	1	0	0	0	Negative	1
182	1	0	0	0	Negative	1
183	1	0	0	0	Negative	1
184	1	0	0	0	Negative	1
185	1	0	0	0	Negative	1
186	1	0	0	0	Negative	1
187	1	0	0	0	Negative	1
188	1	0	0	0	Negative	1
189	1	0	0	0	Negative	1
190	1	0	0	0	Negative	1
191	1	0	0	0	Negative	1
192	1	0	0	0	Negative	1
193	1	0	0	0	Negative	1
194	1	0	0	0	Negative	1
195	1	0	0	0	Negative	1
196	1	0	0	0	Negative	1
197	1	0	0	0	Negative	1
198	1	0	0	0	Negative	1
199	1	0	0	0	Negative	1
200	1	0	0	0	Negative	1
201	1	0	0	0	Negative	1
202	1	0	0	0	Negative	1
203	1	0	0	0	Negative	1
204	1	0	0	0	Negative	1
205	1	0.08149244584781141	0.01010855113179126	-0.001531013243416979	Positive	1
206	1	0	0	0	Negative	1
207	1	0	0	0	Negative	1
208	1	0	0	0	Negative	1
209	1	0	0	0	Negative	1
210	1	0	0	0	Negative	1
211	1	0	0	0	Negative	1
212	1	0	0	0	Negative	1
213	1	0	0	0	Negative	1
214	1	0	0	0	Negative	1
215	1	0	0	0	Negative	1
216	1	0	0	0	Negative	1
217	1	0	0	0	Negative	1
218	1	0	0	0	Negative	1
219	1	0	0	0	Negative	1
220	1	0	0	0	Negative	1
221	1	0	0	0	Negative	1
222	1	0	0	0	Negative	1
223	1	0	0	0	Negative	1
224	1	0	0	0	Negative	1
225	1	0	0	0	Negative	1
226	1	0	0	0	Negative	1
227	1	0	0	0	Negative	1
228	1	0	0	0	Negative	1
229	1	0	0	0	Negative	1
230	1	0	0	0	Negative	1
231	1	0	0	0	Negative	1
232	1	0	0	0	Negative	1
233	1	0	0	0	Negative	1
234	1	0	0	0	Negative	1
235	1	0	0	0	Negative	1
236	1	0	0	0	Negative	1
237	1	0	0	0	Negative	1
238	1	0	0	0	Negative	1
239	1	0	0	0	Negative	1
240	1	0	0	0	Negative	1
241	1	0	0	0	Negative	1
242	1	0	0	0	Negative	1
243	1	0.08149244584781141	0.01010855113179126	-0.0008179705906865564	Positive	1
244	1	0	0	0	Negative	1
245	1	0	0	0	Negative	1
246	1	0.08149244584781141	0.01010855113179126	-0.0003677513847484271	Positive	1
247	1	0.01	0.1	0	Positive	1
248	1	0.01	0.1	0	Positive	1
249	1	0	0	0	Negative	1
250	1	0	0	0	Negative	1
251	1	0	0	0	Negative	1
252	1	0	0	0	Negative	1
253	1	0	0	0	Negative	1
254	1	0	0	0	Negative	1
255	1	0	0	0	Negative	1
256	1	0	0	0	Negative	1
257	1	0	0	0	Negative	1
258	1	0	0	0	Negative	1
259	1	0	0	0	Negative	1
260	1	0	0	0	Negative	1
261	1	0	0	0	Negative	1
262	1	0	0	0	Negative	1
263	1	0	0	0	Negative	1
264	1	0	0	0	Negative	1
265	1	0	0	0	Negative	1
266	1	0	0	0	Negative	1
267	1	0	0	0	Negative	1
268	1	0	0	0	Negative	1
269	1	0	0	0	Negative	1
270	1	0	0	0	Negative	1
271	1	0	0	0	Negative	1
272	1	0	0	0	Negative	1
273	1	0	0	0	Negative	1
274	1	0	0	0	Negative	1
275	1	0	0	0	Negative	1
276	1	0	0	0	Negative	1
277	1	0	0	0	Negative	1
278	1	0	0	0	Negative	1
279	1	0	0	0	Negative	1
280	1	36.45511365301257	0	2.655643823958101	Negative	0.1031829716473562
281	1	0	0	0	Negative	1
282	1	56.0982710379724	0	4.949250948697198	Negative	0.02610197523314073
283	1	0	0	0	Negative	1
284	1	0	0	0	Negative	1
285	1	0	0	0	Negative	1
286	1	0	0	0	Negative	1
287	1	0	0	0	Negative	1
288	1	0	0	0	Negative	1
289	1	0	0	0	Negative	1
290	1	0	0	0	Negative	1
291	1	0	0	0	Negative	1
292	1	0	0	0	Negative	1
293	1	0	0	0	Negative	1
294	1	0	0	0	Negative	1
295	1	46.93647313244098	0	4.910101929504144	Negative	0.02670006546458603
296	1	0	0	0	Negative	1
297	1	0	0	0	Negative	1
298	1	0	0	0	Negative	1
299	1	0	0	0	Negative	1
300	1	0	0	0	Negative	1
301	1	0	0	0	Negative	1
302	1	0	0	0	Negative	1
303	1	0	0	0	Negative	1
304	1	0	0	0	Negative	1
305	1	0	0	0	Negative	1
306	1	0	0	0	Negative	1
307	1	0	0	0	Negative	1
308	1	0	0	0	Negative	1
309	1	0	0	0	Negative	1
310	1	0	0	0	Negative	1
311	1	18.81836816390276	0	2.188589144970605	Negative	0.1390366193083757
312	1	0	0	0	Negative	1
313	1	0	0	0	Negative	1
314	1	0	0	0	Negative	1
315	1	0	0	0	Negative	1
316	1	0	0	0	Negative	1
317	1	0	0	0	Negative	1
318	1	0	0	0	Negative	1
319	1	0	0	0	Negative	1
320	1	0	0	0	Negative	1
321	1	0	0	0	Negative	1
322	1	0	0	0	Negative	1
323	1	0	0	0	Negative	1
324	1	0	0	0	Negative	1
325	1	0	0	0	Negative	1
326	1	0	0	0	Negative	1
327	1	0	0	0	Negative	1
328	1	0	0	0	Negative	1
329	1	0	0	0	Negative	1
330	1	0	0	0	Negative	1
331	1	0	0	0	Negative	1
332	1	0	0	0	Negative	1
333	1	0	0	0	Negative	1
334	1	0	0	0	Negative	1
335	1	0	0	0	Negative	1
336	1	24.51866808884454	0	2.614016968286645	Negative	0.1059231470688073
337	1	0	0	0	Negative	1
338	1	0	0	0	Negative	1
339	1	0	0	0	Negative	1
340	1	0	0	0	Negative	1
341	1	0	0	0	Negative	1
342	1	0	0	0	Negative	1
343	1	0	0	0	Negative	1
344	1	0	0	0	Negative	1
345	1	0	0	0	Negative	1
346	1	0	0	0	Negative	1
347	1	0	0	0	Negative	1
348	1	25.22854961845793	0	2.546869932304375	Negative	0.1105130020102068
349	1	0	0	0	Negative	1
350	1	0	0	0	Negative	1
351	1	0	0	0	Negative	1
352	1	0	0	0	Negative	1
353	1	0	0	0	Negative	1
354	1	0	0	0	Negative	1
355	1	0	0	0	Negative	1
356	1	0	0	0	Negative	1
357	1	0	0	0	Negative	1
358	1	0	0	0	Negative	1
359	1	0	0	0	Negative	1
360	1	0	0	0	Negative	1
361	1	0	0	0	Negative	1
362	1	0	0	0	Negative	1
363	1	0	0	0	Negative	1
364	1	0	0	0	Negative	1
365	1	0	0	0	Negative	1
366	1	0	0	0	Negative	1
367	1	0	0	0	Negative	1
368	1	0	0	0	Negative	1
369	1	0	0	0	Negative	1
370	1	0	0	0	Negative	1
371	1	0	0	0	Negative	1
372	1	0	0	0	Negative	1
373	1	0	0	0	Negative	1
374	1	0	0	0	Negative	1
375	1	0	0	0	Negative	1
376	1	0	0	0	Negative	1
377	1	0	0	0	Negative	1
378	1	0	0	0	Negative	1
379	1	0	0	0	Negative	1
380	1	0	0	0	Negative	1
381	1	0	0	0	Negative	1
382	1	0	0	0	Negative	1
383	1	0	0	0	Negative	1
384	1	0	0	0	Negative	1
385	1	0	0	0	Negative	1
386	1	0	0	0	Negative	1
387	1	0	0	0	Negative	1
388	1	0	0	0	Negative	1
389	1	46.45818741445223	0	3.455932165252356	Negative	0.06302518779912625
390	1	0	0	0	Negative	1
391	1	0	0	0	Negative	1
392	1	0	0	0	Negative	1
393	1	0	0	0	Negative	1
394	1	0	0	0	Negative	1
395	1	0	0	0	Negative	1
396	1	0	0	0	Negative	1
397	1	0	0	0	Negative	1
398	1	0	0	0	Negative	1
399	1	0	0	0	Negative	1
400	1	0	0	0	Negative	1
401	1	0	0	0	Negative	1
402	1	0	0	0	Negative	1
403	1	0	0	0	Negative	1
404	1	0	0	0	Negative	1
405	1	0	0	0	Negative	1
406	1	0	0	0	Negative	1
407	1	0	0	0	Negative	1
408	1	0	0	0	Negative	1
409	1	0	0	0	Negative	1
410	1	0	0	0	Negative	1
411	1	0	0	0	Negative	1
412	1	0	0	0	Negative	1
413	1	0	0	0	Negative	1
414	1	0	0	0	Negative	1
415	1	0	0	0	Negative	1
416	1	0	0	0	Negative	1
417	1	0	0	0	Negative	1
418	1	0	0	0	Negative	1
419	1	0	0	0	Negative	1
420	1	0	0	0	Negative	1
421	1	0	0	0	Negative	1
422	1	0	0	0	Negative	1
423	1	0	0	0	Negative	1
424	1	0	0	0	Negative	1
425	1	0	0	0	Negative	1
426	1	0	0	0	Negative	1
427	1	0	0	0	Negative	1
428	1	0	0	0	Negative	1
429	1	0	0	0	Negative	1
430	1	0	0	0	Negative	1
431	1	0	0	0	Negative	1
432	1	0	0	0	Negative	1
433	1	0	0	0	Negative	1
434	1	0	0	0	Negative	1
435	1	0.01	0.1	0	Positive	1
436	1	0.01	0.1	0	Positive	1
437	1	0.01	0.1	0	Positive	1
438	1	0.01	0.1	0	Positive	1
439	1	0.01	0.1	0	Positive	1
440	1	0.01	0.1	0	Positive	1
441	1	0.01	0.1	0	Positive	1
442	1	0.01	0.1	0	Positive	1
443	1	0.01	0.1	0	Positive	1
444	1	0.01	0.1	0	Positive	1
445	1	0.01	0.1	0	Positive	1
446	1	0	0	0	Negative	1
447	1	34.04083068560725	0	2.555125219392977	Negative	0.1099371036648567
448	1	0	0	0	Negative	1
449	1	0	0	0	Negative	1
450	1	0	0	0	Negative	1
451	1	0	0	0	Negative	1
452	1	0	0	0	Negative	1
453	1	0	0	0	Negative	1
454	1	0	0	0	Negative	1
455	1	0	0	0	Negative	1
456	1	0	0	0	Negative	1
457	1	0	0	0	Negative	1
458	1	0	0	0	Negative	1
459	1	0	0	0	Negative	1
460	1	0	0	0	Negative	1
461	1	0	0	0	Negative	1
462	1	0	0	0	Negative	1
463	1	0	0	0	Negative	1
464	1	0	0	0	Negative	1
465	1	0	0	0	Negative	1
466	1	0	0	0	Negative	1
467	1	22.94054856277477	0	2.411284602953046	Negative	0.1204634770809475
468	1	0	0	0	Negative	1
469	1	0	0	0	Negative	1
470	1	0	0	0	Negative	1
471	1	0	0	0	Negative	1
472	1	0	0	0	Negative	1
473	1	0	0	0	Negative	1
474	1	0	0	0	Negative	1
475	1	0	0	0	Negative	1
476	1	0	0	0	Negative	1
477	1	0	0	0	Negative	1
478	1	0	0	0	Negative	1
479	1	0	0	0	Negative	1
480	1	0	0	0	Negative	1
481	1	0	0	0	Negative	1
482	1	0	0	0	Negative	1
483	1	0	0	0	Negative	1
484	1	0	0	0	Negative	1
485	1	0	0	0	Negative	1
486	1	0	0	0	Negative	1
487	1	0	0	0	Negative	1
488	1	0	0	0	Negative	1
489	1	0	0	0	Negative	1
490	1	0	0	0	Negative	1
491	1	0	0	0	Negative	1
492	1	0	0	0	Negative	1
493	1	0	0	0	Negative	1
494	1	0	0	0	Negative	1
495	1	0	0	0	Negative	1
496	1	0	0	0	Negative	1
497	1	0	0	0	Negative	1
498	1	0	0	0	Negative	1
499	1	0	0	0	Negative	1
500	1	0	0	0	Negative	1
501	1	0	0	0	Negative	1
502	1	0	0	0	Negative	1
503	1	0	0	0	Negative	1
504	1	0	0	0	Negative	1
505	1	0	0	0	Negative	1
506	1	0	0	0	Negative	1
507	1	14.8801145836354	0	1.427642590763305	Negative	0.2321495545658105
508	1	0	0	0	Negative	1
509	1	0	0	0	Negative	1
510	1	0	0	0	Negative	1
511	1	0	0	0	Negative	1
512	1	0	0	0	Negative	1
513	1	0	0	0	Negative	1
514	1	39.0470362569243	9.413765198048948	0.7927928854838484	Positive	0.3732569521691266
515	1	0	0	0	Negative	1
516	1	0	0	0	Negative	1
517	1	0	0	0	Negative	1
518	1	0	0	0	Negative	1
519	1	0	0	0	Negative	1
520	1	0	0	0	Negative	1
521	1	0	8.911904997783898	0.9075507416260891	Positive	0.3407651153367757
522	1	0	0	0	Negative	1
523	1	0	0	0	Negative	1
524	1	0	0	0	Negative	1
525	1	0	0	0	Negative	1
526	1	0	0	0	Negative	1
527	1	0	0	0	Negative	1
528	1	0	0	0	Negative	1
529	1	0.08149244584781141	0.01010855113179126	-0.003103841802620799	Positive	1
530	1	0	0	0	Negative	1
531	1	0	0	0	Negative	1
532	1	0	0	0	Negative	1
533	1	0	0	0	Negative	1
534	1	0	0	0	Negative	1
535	1	0	0	0	Negative	1
536	1	0	0	0	Negative	1
537	1	0	0	0	Negative	1
538	1	0	0	0	Negative	1
539	1	0	0	0	Negative	1
540	1	0	0	0	Negative	1
541	1	0	0	0	Negative	1
542	1	0	0	0	Negative	1
543	1	0	0	0	Negative	1
544	1	0	0	0	Negative	1
545	1	0	0	0	Negative	1
546	1	0	0	0	Negative	1
547	1	0	0	0	Negative	1
548	1	0	0	0	Negative	1
549	1	0	0	0	Negative	1
550	1	0	0	0	Negative	1
551	1	0	0	0	Negative	1
552	1	0	0	0	Negative	1
553	1	0	0	0	Negative	1
554	1	0	0	0	Negative	1
555	1	0	0	0	Negative	1
556	1	0	0	0	Negative	1
557	1	0	0	0	Negative	1
558	1	0	0	0	Negative	1
559	1	0	0	0	Negative	1
560	1	0	0	0	Negative	1
561	1	0	0	0	Negative	1
562	1	0	0	0	Negative	1
563	1	0	0	0	Negative	1
564	1	0	0	0	Negative	1
565	1	0	0	0	Negative	1
566	1	0	0	0	Negative	1
567	1	0	0	0	Negative	1
568	1	0	0	0	Negative	1
569	1	0	0	0	Negative	1
570	1	0	0	0	Negative	1
571	1	0	0	0	Negative	1
572	1	0	0	0	Negative	1
573	1	0	0	0	Negative	1
574	1	0	0	0	Negative	1
575	1	22.94054856277477	0	2.375794116085697	Negative	0.1232289200822294
576	1	0	0	0	Negative	1
577	1	0	0	0	Negative	1
578	1	0	0	0	Negative	1
579	1	0	0	0	Negative	1
580	1	0	0	0	Negative	1
581	1	0	0	0	Negative	1
582	1	0	0	0	Negative	1
583	1	0	0	0	Negative	1
584	1	0	0	0	Negative	1
585	1	0	0	0	Negative	1
586	1	0	0	0	Negative	1
587	1	0	0	0	Negative	1
588	1	0	0	0	Negative	1
589	1	0	0	0	Negative	1
590	1	0	0	0	Negative	1
591	1	0	0	0	Negative	1
592	1	0	0	0	Negative	1
593	1	0	0	0	Negative	1
594	1	0	0	0	Negative	1
595	1	0	0	0	Negative	1
596	1	0	0	0	Negative	1
597	1	0	0	0	Negative	1
598	1	0	0	0	Negative	1
599	1	0	0	0	Negative	1
600	1	0	0	0	Negative	1
601	1	0	0	0	Negative	1
602	1	0	0	0	Negative	1
603	1	0	0	0	Negative	1
604	1	0	0	0	Negative	1
605	1	0	0	0	Negative	1
606	1	0	0	0	Negative	1
607	1	0	0	0	Negative	1
608	1	0	0	0	Negative	1
609	1	0	0	0	Negative	1
610	1	0	0	0	Negative	1
611	1	0	0	0	Negative	1
612	1	0	0	0	Negative	1
613	1	0	0	0	Negative	1
614	1	0	0	0	Negative	1
615	1	0	0	0	Negative	1
616	1	0	0	0	Negative	1
617	1	0	0	0	Negative	1
618	1	0	8.72809187509267	0.4362245940714473	Positive	0.5089503345869191
619	1	0	0	0	Negative	1
620	1	0	0	0	Negative	1
621	1	0	0	0	Negative	1
622	1	0	0	0	Negative	1
623	1	0	0	0	Negative	1
624	1	0	0	0	Negative	1
625	1	33.85569380451378	0	2.764510703312235	Negative	0.09637615120596232
626	1	0	0	0	Negative	1
627	1	0	0	0	Negative	1
628	1	0	0	0	Negative	1
629	1	17.97083601533852	0	2.145883150778511	Negative	0.1429527535394077
630	1	0	0	0	Negative	1
631	1	0	0	0	Negative	1
632	1	0	0	0	Negative	1
633	1	0	0	0	Negative	1
634	1	0	0	0	Negative	1
635	1	0	0	0	Negative	1
636	1	0	0	0	Negative	1
637	1	0	0	0	Negative	1
638	1	24.51866808884454	0	2.461545993479579	Negative	0.1166639054867606
639	1	0	0	0	Negative	1
640	1	0	0	0	Negative	1
641	1	0	0	0	Negative	1
642	1	0	0	0	Negative	1
643	1	0.08149244584781141	0.01010855113179126	-0.003020452531070639	Positive	1
644	1	0	0	0	Negative	1
645	1	0	0	0	Negative	1
646	1	0	0	0	Negative	1
647	1	0	0	0	Negative	1
648	1	0	0	0	Negative	1
649	1	0	0	0	Negative	1
650	1	0	0	0	Negative	1
651	1	0	0	0	Negative	1
652	1	0	0	0	Negative	1
653	1	0	0	0	Negative	1
654	1	0	0	0	Negative	1
655	1	0	0	0	Negative	1
656	1	0	0	0	Negative	1
657	1	0.01	0.1	0	Positive	1
658	1	0.01	0.1	0	Positive	1
659	1	0	0	0	Negative	1
660	1	0	0	0	Negative	1
661	1	0	0	0	Negative	1
662	1	0	0	0	Negative	1
663	1	0	0	0	Negative	1
664	1	0	0	0	Negative	1
665	1	0	0	0	Negative	1
666	1	0	0	0	Negative	1
667	1	0	0	0	Negative	1
668	1	0	0	0	Negative	1
669	1	0	0	0	Negative	1
670	1	0	0	0	Negative	1
671	1	0.08149244584781141	0.01010855113179126	-0.001838812983688598	Positive	1
672	1	0	0	0	Negative	1
673	1	0	0	0	Negative	1
674	1	0	0	0	Negative	1
675	1	0	0	0	Negative	1
676	1	0	0	0	Negative	1
677	1	0	0	0	Negative	1
678	1	0	0	0	Negative	1
679	1	0	0	0	Negative	1
680	1	0	0	0	Negative	1
681	1	0	0	0	Negative	1
682	1	0.08149244584781141	0.01010855113179126	-0.002401005115338251	Positive	1
683	1	0	0	0	Negative	1
684	1	0	0	0	Negative	1
685	1	0	0	0	Negative	1
686	1	0	0	0	Negative	1
687	1	0	0	0	Negative	1
688	1	0	0	0	Negative	1
689	1	0	0	0	Negative	1
690	1	0	0	0	Negative	1
691	1	0	0	0	Negative	1
692	1	0	0	0	Negative	1
693	1	0	0	0	Negative	1
694	1	0	0	0	Negative	1
695	1	0	0	0	Negative	1
696	1	0	0	0	Negative	1
697	1	0	0	0	Negative	1
698	1	0	0	0	Negative	1
699	1	0	0	0	Negative	1
700	1	0	0	0	Negative	1
701	1	0.08149244584781141	0.01010855113179126	-0.002401005115338251	Positive	1
702	1	0	0	0	Negative	1
703	1	0	0	0	Negative	1
704	1	52.66280186287324	0	3.668765246399545	Negative	0.05544124215553148
705	1	0	0	0	Negative	1
706	1	0	0	0	Negative	1
707	1	0	0	0	Negative	1
708	1	0	0	0	Negative	1
709	1	0	0	0	Negative	1
710	1	0	0	0	Negative	1
711	1	0	0	0	Negative	1
712	1	0	0	0	Negative	1
713	1	23.44444444444445	0	2.517442898861324	Negative	0.1125930308152411
714	1	0	0	0	Negative	1
715	1	0	0	0	Negative	1
716	1	0	0	0	Negative	1
717	1	0	0	0	Negative	1
718	1	0	0	0	Negative	1
719	1	0	0	0	Negative	1
720	1	0	0	0	Negative	1
721	1	0	0	0	Negative	1
722	1	0	0	0	Negative	1
723	1	44.08772062676026	0	3.450151035999856	Negative	0.06324599013329424
724	1	0	0	0	Negative	1
725	1	0	0	0	Negative	1
726	1	0	0	0	Negative	1
727	1	0	0	0	Negative	1
728	1	0	0	0	Negative	1
729	1	13.34338276912821	0	1.33312652622581	Negative	0.2482497663552085
730	1	0	0	0	Negative	1
731	1	0	0	0	Negative	1
732	1	0	0	0	Negative	1
733	1	0	0	0	Negative	1
734	1	0	8.911904997783898	0.8219806087417432	Positive	0.3646017181769098
735	1	0	0	0	Negative	1
736	1	0	0	0	Negative	1
737	1	0	0	0	Negative	1
738	1	0	0	0	Negative	1
739	1	0	0	0	Negative	1
740	1	0	0	0	Negative	1
741	1	0	0	0	Negative	1
742	1	0	0	0	Negative	1
743	1	0.08149244584781141	0.01010855113179126	-0.001944984173347208	Positive	1
744	1	0.01	0.1	0	Positive	1
745	1	0.01	0.1	0	Positive	1
746	1	0	0	0	Negative	1
747	1	0	0	0	Negative	1
748	1	0	0	0	Negative	1
749	1	0	0	0	Negative	1
750	1	0	0	0	Negative	1
751	1	0	0	0	Negative	1
752	1	0	0	0	Negative	1
753	1	0	0	0	Negative	1
754	1	0	0	0	Negative	1
755	1	0	0	0	Negative	1
756	1	0.08149244584781141	0.01010855113179126	-0.003075027475745173	Positive	1
757	1	0	0	0	Negative	1
758	1	0	0	0	Negative	1
759	1	0	0	0	Negative	1
760	1	0	0	0	Negative	1
761	1	28.61254636012049	0	2.982819829280476	Negative	0.08415254306790743
762	1	0	0	0	Negative	1
763	1	0	0	0	Negative	1
764	1	0	0	0	Negative	1
765	1	0	0	0	Negative	1
766	1	0	0	0	Negative	1
767	1	0	0	0	Negative	1
768	1	0	0	0	Negative	1
769	1	0	0	0	Negative	1
770	1	0	0	0	Negative	1
771	1	0	0	0	Negative	1
772	1	0	0	0	Negative	1
773	1	0	0	0	Negative	1
774	1	0	0	0	Negative	1
775	1	0	0	0	Negative	1
776	1	0	0	0	Negative	1
777	1	0	0	0	Negative	1
778	1	0	0	0	Negative	1
779	1	0	0	0	Negative	1
780	1	0	0	0	Negative	1
781	1	0	0	0	Negative	1
782	1	0	0	0	Negative	1
783	1	0	0	0	Negative	1
784	1	0	0	0	Negative	1
785	1	0	0	0	Negative	1
786	1	0	0	0	Negative	1
787	1	0	0	0	Negative	1
788	1	0	0	0	Negative	1
789	1	0	0	0	Negative	1
790	1	0	0	0	Negative	1
791	1	0	0	0	Negative	1
792	1	0	0	0	Negative	1
793	1	0	0	0	Negative	1
794	1	0	46.70289078388762	3.25792192136803	Positive	0.0710791503547562
795	1	0	6.365670392295815	0.008112634931521256	Positive	0.92823145635591
796	1	0	0	0	Negative	1
797	1	0	0	0	Negative	1
798	1	20.51375053604098	0	2.372753382572748	Negative	0.1234691107537796
799	1	0	0	0	Negative	1
800	1	0	0	0	Negative	1
801	1	0	0	0	Negative	1
802	1	0.08149244584781141	0.01010855113179126	-0.003038800786741902	Positive	1
803	1	0	0	0	Negative	1
804	1	0	0	0	Negative	1
805	1	0	0	0	Negative	1
806	1	0	0	0	Negative	1
807	1	0	0	0	Negative	1
808	1	0	0	0	Negative	1
809	1	0	0	0	Negative	1
810	1	0	0	0	Negative	1
811	1	0	0	0	Negative	1
812	1	0	0	0	Negative	1
813	1	0	0	0	Negative	1
814	1	0	0	0	Negative	1
815	1	0	0	0	Negative	1
816	1	0	0	0	Negative	1
817	1	0	0	0	Negative	1
818	1	0	0	0	Negative	1
819	1	0	0	0	Negative	1
820	1	0	0	0	Negative	1
821	1	0.08149244584781141	0.01010855113179126	-0.001838812983688598	Positive	1
822	1	0	0	0	Negative	1
823	1	0	0	0	Negative	1
824	1	0	0	0	Negative	1
825	1	0	0	0	Negative	1
826	1	0	0	0	Negative	1
827	1	0	0	0	Negative	1
828	1	0	0	0	Negative	1
829	1	0	0	0	Negative	1
830	1	0	0	0	Negative	1
831	1	0	0	0	Negative	1
832	1	0	0	0	Negative	1
833	1	0	0	0	Negative	1
834	1	0	0	0	Negative	1
835	1	0	0	0	Negative	1
836	1	0	0	0	Negative	1
837	1	0	0	0	Negative	1
838	1	0	0	0	Negative	1
839	1	0.08149244584781141	0.01010855113179126	-0.003103841802620799	Positive	1
840	1	0	0	0	Negative	1
841	1	0	0	0	Negative	1
842	1	0	0	0	Negative	1
843	1	0	0	0	Negative	1
844	1	0	0	0	Negative	1
845	1	0	0	0	Negative	1
846	1	0.08149244584781141	0.01010855113179126	-0.003103841802620799	Positive	1
847	1	0	0	0	Negative	1
848	1	0	0	0	Negative	1
849	1	0	0	0	Negative	1
850	1	0	0	0	Negative	1
851	1	0	0	0	Negative	1
852	1	31.36454290533343	0	3.055681120295645	Negative	0.08045525503735529
853	1	0	11.4007571312368	0.5238102962975653	Positive	0.4692208283890065
854	1	0	0	0	Negative	1
855	1	0	0	0	Negative	1
856	1	0	0	0	Negative	1
857	1	33.41243328514985	0	3.205428049139147	Negative	0.07339430119797907
858	1	0	0	0	Negative	1
859	1	0	0	0	Negative	1
860	1	0	0	0	Negative	1
861	1	0	0	0	Negative	1
862	1	0	0	0	Negative	1
863	1	0	0	0	Negative	1
864	1	0	0	0	Negative	1
865	1	0	0	0	Negative	1
866	1	0	0	0	Negative	1
867	1	0	0	0	Negative	1
868	1	0	0	0	Negative	1
869	1	0	0	0	Negative	1
870	1	0	0	0	Negative	1
871	1	0	0	0	Negative	1
872	1	0	0	0	Negative	1
873	1	0	0	0	Negative	1
874	1	0	0	0	Negative	1
875	1	0	0	0	Negative	1
876	1	0	0	0	Negative	1
877	1	0	0	0	Negative	1
878	1	0	0	0	Negative	1
879	1	25.23110003731759	0	2.566093704266745	Negative	0.1091770277479573
880	1	0	0	0	Negative	1
881	1	0	0	0	Negative	1
882	1	0	0	0	Negative	1
883	1	0	0	0	Negative	1
884	1	0	0	0	Negative	1
885	1	0	0	0	Negative	1
886	1	0	0	0	Negative	1
887	1	0	0	0	Negative	1
888	1	0	0	0	Negative	1
889	1	0	0	0	Negative	1
890	1	0	0	0	Negative	1
891	1	0	0	0	Negative	1
892	1	0	0	0	Negative	1
893	1	0	0	0	Negative	1
894	1	0	0	0	Negative	1
895	1	0	0	0	Negative	1
896	1	0	0	0	Negative	1
897	1	0	0	0	Negative	1
898	1	0	0	0	Negative	1
899	1	0	0	0	Negative	1
900	1	0	0	0	Negative	1
901	1	0	0	0	Negative	1
902	1	0	0	0	Negative	1
903	1	0	0	0	Negative	1
904	1	0	0	0	Negative	1
905	1	0	0	0	Negative	1
906	1	0	0	0	Negative	1
907	1	0	0	0	Negative	1
908	1	0	0	0	Negative	1
909	1	28.39385167477707	0	2.591863200132277	Negative	0.1074139122414812
910	1	0	0	0	Negative	1
911	1	0	0	0	Negative	1
912	1	0	0	0	Negative	1
913	1	0	0	0	Negative	1
914	1	0	0	0	Negative	1
915	1	0	0	0	Negative	1
916	1	0	0	0	Negative	1
917	1	0	0	0	Negative	1
918	1	0	0	0	Negative	1
919	1	0	0	0	Negative	1
920	1	0	0	0	Negative	1
921	1	0	0	0	Negative	1
922	1	0	0	0	Negative	1
923	1	0	0	0	Negative	1
924	1	0	0	0	Negative	1
925	1	0	0	0	Negative	1
926	1	0	0	0	Negative	1
927	1	0	0	0	Negative	1
928	1	0	0	0	Negative	1
929	1	0	0	0	Negative	1
930	1	0	0	0	Negative	1
931	1	0	0	0	Negative	1
932	1	0	0	0	Negative	1
933	1	0	0	0	Negative	1
934	1	0	12.22321824911642	0.867892262464629	Positive	0.3515394811269398
935	1	0	0	0	Negative	1
936	1	0	0	0	Negative	1
937	1	0	0	0	Negative	1
938	1	0	9.515578599161742	0.9590185552315447	Positive	0.3274342760683692
939	1	0	0	0	Negative	1
940	1	0	0	0	Negative	1
941	1	0	0	0	Negative	1
942	1	0.08149244584781141	0.01010855113179126	-0.003074031794294996	Positive	1
943	1	0	0	0	Negative	1
944	1	0	0	0	Negative	1
945	1	0	0	0	Negative	1
946	1	0	0	0	Negative	1
947	1	0	0	0	Negative	1
948	1	0	0	0	Negative	1
949	1	0	0	0	Negative	1
950	1	0	0	0	Negative	1
951	1	0	0	0	Negative	1
952	1	36.74519629887255	0	3.001647041647185	Negative	0.0831799159686476
953	1	0	0	0	Negative	1
954	1	0	0	0	Negative	1
955	1	0	0	0	Negative	1
956	1	0	0	0	Negative	1
957	1	0	0	0	Negative	1
958	1	0	0	0	Negative	1
959	1	0	0	0	Negative	1
960	1	69.14597531311846	0	3.51034552650418	Negative	0.06098673512092712
961	1	0	0	0	Negative	1
962	1	0	0	0	Negative	1
963	1	0	0	0	Negative	1
964	1	0	0	0	Negative	1
965	1	0	0	0	Negative	1
966	1	0	0	0	Negative	1
967	1	23.76661491209826	0	2.27600030594018	Negative	0.1313903270085969
968	1	0	0	0	Negative	1
969	1	0	0	0	Negative	1
970	1	0	0	0	Negative	1
971	1	0	0	0	Negative	1
972	1	0	0	0	Negative	1
973	1	0	0	0	Negative	1
974	1	0	0	0	Negative	1
975	1	0	0	0	Negative	1
976	1	0	0	0	Negative	1
977	1	0	0	0	Negative	1
978	1	0	0	0	Negative	1
979	1	0	0	0	Negative	1
980	1	0	0	0	Negative	1
981	1	0	0	0	Negative	1
982	1	0	0	0	Negative	1
983	1	0	0	0	Negative	1
984	1	0	0	0	Negative	1
985	1	0	0	0	Negative	1
986	1	0	0	0	Negative	1
987	1	0	0	0	Negative	1
988	1	0	0	0	Negative	1
989	1	0	0	0	Negative	1
990	1	0	0	0	Negative	1
991	1	0	0	0	Negative	1
992	1	0	0	0	Negative	1
993	1	0	0	0	Negative	1
994	1	13.39907391548603	0	1.329909328369064	Negative	0.24882134906055
995	1	0	0	0	Negative	1
996	1	0	0	0	Negative	1
997	1	0	0	0	Negative	1
998	1	0	0	0	Negative	1
999	1	0	0	0	Negative	1
1000	1	0	0	0	Negative	1
1001	1	0	0	0	Negative	1
1002	1	0	0	0	Negative	1
1003	1	0	0	0	Negative	1
1004	1	0	0	0	Negative	1
1005	1	0	0	0	Negative	1
1006	1	0	0	0	Negative	1
1007	1	0.08149244584781141	0.01010855113179126	-0.002835516462920573	Positive	1
1008	1	0	0	0	Negative	1
1009	1	0	0	0	Negative	1
1010	1	0	0	0	Negative	1
1011	1	0	0	0	Negative	1
1012	1	0	0	0	Negative	1
1013	1	0	0	0	Negative	1
1014	1	0	0	0	Negative	1
1015	1	0	0	0	Negative	1
1016	1	22.94054856277477	0	2.480465979620149	Negative	0.1152680978363247
1017	1	0	0	0	Negative	1
1018	1	0	0	0	Negative	1
1019	1	0	0	0	Negative	1
1020	1	0	0	0	Negative	1
1021	1	0	0	0	Negative	1
1022	1	0	0	0	Negative	1
1023	1	0	0	0	Negative	1
1024	1	0	0	0	Negative	1
1025	1	0	0	0	Negative	1
1026	1	0	0	0	Negative	1
1027	1	0	0	0	Negative	1
1028	1	0	0	0	Negative	1
1029	1	0	0	0	Negative	1
1030	1	0	0	0	Negative	1
1031	1	0	0	0	Negative	1
1032	1	28.39385167477707	0	2.817571529392394	Negative	0.09323737142088184
1033	1	0	0	0	Negative	1
1034	1	0	11.31889040255468	0.4539280778762311	Positive	0.500475451439502
1035	1	0	0	0	Negative	1
1036	1	0	0	0	Negative	1
1037	1	0	0	0	Negative	1
1038	1	0	0	0	Negative	1
1039	1	0	0	0	Negative	1
1040	1	0	0	0	Negative	1
1041	1	0	0	0	Negative	1
1042	1	0	0	0	Negative	1
1043	1	42.92212699291924	0	3.88117300203699	Negative	0.04883043009537591
1044	1	0	0	0	Negative	1
1045	1	19.65294098535532	0	2.296028531293739	Negative	0.1297052654436464
1046	1	0	0	0	Negative	1
1047	1	0	0	0	Negative	1
1048	1	0	0	0	Negative	1
1049	1	46.5191970252974	0	3.163500851523642	Negative	0.07530154112190379
1050	1	0	0	0	Negative	1
1051	1	0	0	0	Negative	1
1052	1	0	0	0	Negative	1
1053	1	0	0	0	Negative	1
1054	1	0	0	0	Negative	1
1055	1	0	0	0	Negative	1
1056	1	0	0	0	Negative	1
1057	1	0	0	0	Negative	1
1058	1	0	0	0	Negative	1
1059	1	0	0	0	Negative	1
1060	1	0	0	0	Negative	1
1061	1	0	0	0	Negative	1
1062	1	0	0	0	Negative	1
1063	1	0	0	0	Negative	1
1064	1	0	0	0	Negative	1
1065	1	0	0	0	Negative	1
1066	1	0	0	0	Negative	1
1067	1	0	0	0	Negative	1
1068	1	0	0	0	Negative	1
1069	1	0	0	0	Negative	1
1070	1	0	0	0	Negative	1
1071	1	0	0	0	Negative	1
1072	1	0	9.141621416318122	0.4711702747516604	Positive	0.4924492796025358
1073	1	0	0	0	Negative	1
1074	1	0	0	0	Negative	1
1075	1	0	0	0	Negative	1
1076	1	0	0	0	Negative	1
1077	1	0	0	0	Negative	1
1078	1	0	0	0	Negative	1
1079	1	0	0	0	Negative	1
1080	1	0	0	0	Negative	1
1081	1	0	0	0	Negative	1
1082	1	0	0	0	Negative	1
1083	1	0	0	0	Negative	1
1084	1	0	0	0	Negative	1
1085	1	1	1	0	Positive	1
