## Supplementary material for "On the ancestry and evolution of the extinct dire wolf": HyPhy results: FormBio019150.t1.cds.aln.fa.FITTER.local.results.csv

Branch	LB	MLE	UB	Nucleotide GTR	Standard MG94	dN	dS	nonsynonymous	synonymous	original name
DireGB	0.3091161479203033	1.243206826796165	3.22630519384832	0.001388487654803859	0.001386274783673262	0.001384052628162913	0.001392915602796552	0.001037038188720504	0.0003492365949527571	DireGB
Node14	0	0	0.9206323870310753	0.0003222437915916626	0.0003026001288026962	1.334620694991526e-10	0.001206908001363773	1e-10	0.0003026001288026962
Node16	0	0	0.8848513625878623	0.0007028049049174863	0.0006548339568237155	1.334620694991526e-10	0.00261177794332849	1e-10	0.0006548339568237155
Node18	0	0	22.09053731870553	5.338324405570109e-07	2.622938674446903e-05	1.334620694991526e-10	0.000104614815790133	1e-10	2.622938674446903e-05
Node4	0.005348537521834009	0.07912302117775587	0.2954841722407898	0.002945083541183342	0.002962423407181283	0.0006284372996219912	0.009937443609139805	0.00047087333650703	0.002491550070674256
Node5	0	3962.885210454422	10000	0.0009456613365261865	0.000941459933733439	0.001256491911065999	3.988458320025076e-10	0.000941459933733439	1e-10
canBai_SAMN02921314	0	0	10000	1e-06	0	1.334620694991526e-10	3.988458320025076e-10	1e-10	1e-10	canBai_SAMN02921314
canLup_SAMN02921310	0	0	10000	1e-06	0	1.334620694991526e-10	3.988458320025076e-10	1e-10	1e-10	canLup_SAMN02921310
canRuf_SAMN02921317	0	0	10000	1e-06	0	1.334620694991526e-10	3.988458320025076e-10	1e-10	1e-10	canRuf_SAMN02921317
chrBra_SAMN27257233	0	0	0.7979094178342273	0.0003155070805558518	0.0003180198913357196	1.334620694991526e-10	0.001268409081531422	1e-10	0.0003180198913357196	chrBra_SAMN27257233
cuoAlp_SAMN10180424	0	0	5.969512191666676	2.479388882121274e-05	4.712878133416969e-05	1.334620694991526e-10	0.0001879711800249117	1e-10	4.712878133416969e-05	cuoAlp_SAMN10180424
lupMes_SAMEA5411047	0.0513152050872545	0.2063635273641485	0.5355472503357759	0.00284208401866055	0.002857144303063584	0.001258989119727491	0.007633164457395529	0.000943331033642847	0.001913813269420736	lupMes_SAMEA5411047
lycPic_SAMN09924608	0.07286847730188806	0.2347247817705634	0.5458189629704627	0.003516564806896973	0.00353778929526872	0.001696193200295062	0.009041322467418426	0.001270917802084458	0.002266871493184259	lycPic_SAMN09924608
speVen_SAMN27257238	0.3098446222188304	1.245956670681191	3.233809456666886	0.00125893506484904	0.001256673211620558	0.001255356782956405	0.001260607303814665	0.0009406094088510859	0.0003160638027694718	speVen_SAMN27257238
uroCin_SAMN04495241	0.01156708877698096	0.06962092085682653	0.2151201781406513	0.005067085888199015	0.005164929475372635	0.000982847940042078	0.01766290583465449	0.0007364249211258622	0.004428504554246774	uroCin_SAMN04495241
vulVul_marble_Fox4	0.004802376285776495	0.07185594567298602	0.268525994540236	0.003170061886141258	0.003210234309103039	0.0006276221552787672	0.01092826308759707	0.0004702625679596194	0.00273997174114342	vulVul_marble_Fox4
