## Supplementary material for "On the ancestry and evolution of the extinct dire wolf": HyPhy results: FormBio020475.t1.cds.aln.fa.FEL.json.tsv

Codon	Partition	Alpha	Beta	LRT	Selection	p-value
1	1	0	0	0	Negative	1
2	1	0	0	0	Negative	1
3	1	0	0	0	Negative	1
4	1	0	0	0	Negative	1
5	1	17.01837697779385	0	2.783078238817611	Negative	0.09526490915919483
6	1	0	0	0	Negative	1
7	1	0	0	0	Negative	1
8	1	0	0	0	Negative	1
9	1	0	0	0	Negative	1
10	1	0	0	0	Negative	1
11	1	0	0	0	Negative	1
12	1	0	0	0	Negative	1
13	1	0	0	0	Negative	1
14	1	0	0	0	Negative	1
15	1	0	0	0	Negative	1
16	1	0	0	0	Negative	1
17	1	0	0	0	Negative	1
18	1	0	0	0	Negative	1
19	1	0	0	0	Negative	1
20	1	0	0	0	Negative	1
21	1	0.08149244584781141	0.01010855113179126	-0.002977319449090743	Positive	1
22	1	0	0	0	Negative	1
23	1	0	0	0	Negative	1
24	1	0	0	0	Negative	1
25	1	9.471107507947167	5.239957368229301	0.1528580836105178	Positive	0.6958188979840199
26	1	0	0	0	Negative	1
27	1	0	0	0	Negative	1
28	1	0	0	0	Negative	1
29	1	0	0	0	Negative	1
30	1	0	0	0	Negative	1
31	1	0	0	0	Negative	1
32	1	0	0	0	Negative	1
33	1	0	0	0	Negative	1
34	1	0	0	0	Negative	1
35	1	0	0	0	Negative	1
36	1	0	0	0	Negative	1
37	1	0	0	0	Negative	1
38	1	0	0	0	Negative	1
39	1	0	0	0	Negative	1
40	1	0	0	0	Negative	1
41	1	0	0	0	Negative	1
42	1	0	0	0	Negative	1
43	1	0	0	0	Negative	1
44	1	41.34955125285745	0	4.026441902098755	Negative	0.04479231534541783
45	1	0	0	0	Negative	1
46	1	0	0	0	Negative	1
47	1	0	0	0	Negative	1
48	1	0	0	0	Negative	1
49	1	0	0	0	Negative	1
50	1	0	0	0	Negative	1
51	1	0	0	0	Negative	1
52	1	0	0	0	Negative	1
53	1	0	0	0	Negative	1
54	1	0	0	0	Negative	1
55	1	0	0	0	Negative	1
56	1	0	0	0	Negative	1
57	1	0	0	0	Negative	1
58	1	0	0	0	Negative	1
59	1	0	0	0	Negative	1
60	1	0	0	0	Negative	1
61	1	0	0	0	Negative	1
62	1	0	0	0	Negative	1
63	1	0	0	0	Negative	1
64	1	0	0	0	Negative	1
65	1	0	0	0	Negative	1
66	1	0	0	0	Negative	1
67	1	0	0	0	Negative	1
68	1	0	0	0	Negative	1
69	1	0	0	0	Negative	1
70	1	0	0	0	Negative	1
71	1	0	0	0	Negative	1
72	1	0	0	0	Negative	1
73	1	0	0	0	Negative	1
74	1	0	0	0	Negative	1
75	1	0	0	0	Negative	1
76	1	0	0	0	Negative	1
77	1	0	0	0	Negative	1
78	1	0	0	0	Negative	1
79	1	0	0	0	Negative	1
80	1	0	0	0	Negative	1
81	1	0.08149244584781141	0.01010855113179126	-0.005639783624296513	Positive	1
82	1	0	0	0	Negative	1
83	1	93.13900567198459	0	6.310724872214516	Negative	0.0120009763772021
84	1	0	0	0	Negative	1
85	1	0	0	0	Negative	1
86	1	0	0	0	Negative	1
87	1	9.408353362699717	3.444654492712027	0.457275743203887	Positive	0.4988999179466009
88	1	0	0	0	Negative	1
89	1	0	0	0	Negative	1
90	1	0	0	0	Negative	1
91	1	0	0	0	Negative	1
92	1	0	0	0	Negative	1
93	1	0	0	0	Negative	1
94	1	0	3.77619320055634	0.6976150887626318	Positive	0.4035862212356639
95	1	0	0	0	Negative	1
96	1	0	0	0	Negative	1
97	1	0	0	0	Negative	1
98	1	0	0	0	Negative	1
99	1	0	0	0	Negative	1
100	1	0	0	0	Negative	1
101	1	7.720803158119016	0	1.911674549009172	Negative	0.1667773657126536
102	1	0	0	0	Negative	1
103	1	26.47207943947573	0	3.474923294372864	Negative	0.06230561068915941
104	1	0	0	0	Negative	1
105	1	0	0	0	Negative	1
106	1	0	0	0	Negative	1
107	1	0	0	0	Negative	1
108	1	0	0	0	Negative	1
109	1	1	1	0	Positive	1
110	1	1	1	0	Positive	1
111	1	1	1	0	Positive	1
112	1	1	1	0	Positive	1
113	1	1	1	0	Positive	1
114	1	1	1	0	Positive	1
115	1	1	1	0	Positive	1
116	1	1	1	0	Positive	1
117	1	0	0	0	Negative	1
118	1	0	0	0	Negative	1
119	1	0	0	0	Negative	1
120	1	0	0	0	Negative	1
121	1	0.08149244584781141	0.01010855113179126	-0.007894684167068178	Positive	1
122	1	0	0	0	Negative	1
123	1	0	0	0	Negative	1
124	1	0.08149244584781141	0.01010855113179126	-0.007894684167068178	Positive	1
125	1	0	0	0	Negative	1
126	1	0	0	0	Negative	1
127	1	0	0	0	Negative	1
128	1	8.114045680974069	0	1.922606059358525	Negative	0.1655696544800875
129	1	0	0	0	Negative	1
130	1	0	0	0	Negative	1
131	1	0	0	0	Negative	1
132	1	0.08149244584781141	0.01010855113179126	-0.007894684167068178	Positive	1
133	1	69.04767139109359	0	4.375569094607973	Negative	0.03645765419099511
134	1	0	0	0	Negative	1
135	1	0	0	0	Negative	1
136	1	0	0	0	Negative	1
137	1	0	0	0	Negative	1
138	1	0	0	0	Negative	1
139	1	0	0	0	Negative	1
140	1	0	0	0	Negative	1
141	1	0	0	0	Negative	1
142	1	0	0	0	Negative	1
143	1	0	0	0	Negative	1
144	1	0	0	0	Negative	1
145	1	0	0	0	Negative	1
146	1	0	0	0	Negative	1
147	1	0	0	0	Negative	1
148	1	0	0	0	Negative	1
149	1	0.08149244584781141	0.01010855113179126	-0.009609030498745064	Positive	1
150	1	0	0	0	Negative	1
151	1	0	0	0	Negative	1
152	1	0	0	0	Negative	1
153	1	0	0	0	Negative	1
154	1	0	0	0	Negative	1
155	1	0	0	0	Negative	1
156	1	0	0	0	Negative	1
157	1	0	0	0	Negative	1
158	1	0	0	0	Negative	1
159	1	0	0	0	Negative	1
160	1	0	0	0	Negative	1
161	1	0	0	0	Negative	1
162	1	0	0	0	Negative	1
163	1	0	0	0	Negative	1
164	1	0	0	0	Negative	1
165	1	0	0	0	Negative	1
166	1	0	0	0	Negative	1
167	1	0	0	0	Negative	1
168	1	0	0	0	Negative	1
169	1	0	0	0	Negative	1
170	1	0	0	0	Negative	1
171	1	0	0	0	Negative	1
172	1	0	0	0	Negative	1
173	1	0	0	0	Negative	1
174	1	0	0	0	Negative	1
175	1	0	0	0	Negative	1
176	1	0	0	0	Negative	1
177	1	0	0	0	Negative	1
178	1	0	0	0	Negative	1
179	1	0	0	0	Negative	1
180	1	0	0	0	Negative	1
181	1	0	0	0	Negative	1
182	1	0	0	0	Negative	1
183	1	0	0	0	Negative	1
184	1	0	0	0	Negative	1
185	1	0	0	0	Negative	1
186	1	6.407001855007986	0	1.573956418399318	Negative	0.2096333749542194
187	1	0	0	0	Negative	1
188	1	0	0	0	Negative	1
189	1	0	0	0	Negative	1
190	1	0	0	0	Negative	1
191	1	15.67759667163005	0	3.606798266929635	Negative	0.05754380342946752
192	1	0	0	0	Negative	1
193	1	0	0	0	Negative	1
194	1	0.08149244584781141	0.01010855113179126	-0.007894684167068178	Positive	1
195	1	0	0	0	Negative	1
196	1	0	0	0	Negative	1
197	1	0	0	0	Negative	1
198	1	0	0	0	Negative	1
199	1	0	0	0	Negative	1
200	1	0	0	0	Negative	1
201	1	0	0	0	Negative	1
202	1	0.08149244584781141	0.01010855113179126	-0.004277559219406868	Positive	1
203	1	0	0	0	Negative	1
204	1	0	0	0	Negative	1
205	1	12.17970950131904	0	2.86866343104659	Negative	0.0903198495978883
206	1	0	0	0	Negative	1
207	1	0	0	0	Negative	1
208	1	0	0	0	Negative	1
209	1	0	0	0	Negative	1
210	1	0	0	0	Negative	1
211	1	0	0	0	Negative	1
212	1	0.08149244584781141	0.01010855113179126	-0.004277559219406868	Positive	1
213	1	0.08149244584781141	0.01010855113179126	-0.007894684167068178	Positive	1
214	1	0	0	0	Negative	1
215	1	19.94751637761722	0	3.530787967321139	Negative	0.06023915354449161
216	1	0	0	0	Negative	1
217	1	0	0	0	Negative	1
218	1	0	0	0	Negative	1
219	1	0	0	0	Negative	1
220	1	0.08149244584781141	0.01010855113179126	-0.007362607255420706	Positive	1
221	1	0	0	0	Negative	1
222	1	0	0	0	Negative	1
223	1	0	0	0	Negative	1
224	1	0	0	0	Negative	1
225	1	0	0	0	Negative	1
226	1	0	0	0	Negative	1
227	1	0	0	0	Negative	1
228	1	0	0	0	Negative	1
229	1	0	0	0	Negative	1
230	1	0	0	0	Negative	1
231	1	0	0	0	Negative	1
232	1	0	0	0	Negative	1
233	1	0	0	0	Negative	1
234	1	0	0	0	Negative	1
235	1	0	0	0	Negative	1
236	1	0	0	0	Negative	1
237	1	0	0	0	Negative	1
238	1	0	0	0	Negative	1
239	1	0	0	0	Negative	1
240	1	0.08149244584781141	0.01010855113179126	-0.00825742200345747	Positive	1
241	1	0	0	0	Negative	1
242	1	0	0	0	Negative	1
243	1	0	0	0	Negative	1
244	1	0	0	0	Negative	1
245	1	12.16259860267264	0	3.041976925023487	Negative	0.08113705023812012
246	1	0	0	0	Negative	1
247	1	10.27969973429234	0	2.707295765250063	Negative	0.09989019252266862
248	1	0	0	0	Negative	1
249	1	0	0	0	Negative	1
250	1	0	0	0	Negative	1
251	1	0	0	0	Negative	1
252	1	0	0	0	Negative	1
253	1	0	0	0	Negative	1
254	1	6.407001855007986	0	1.573956418399318	Negative	0.2096333749542194
255	1	0	0	0	Negative	1
256	1	0	0	0	Negative	1
257	1	9.420944158518559	0	2.505108505273315	Negative	0.1134776689254505
258	1	0	0	0	Negative	1
259	1	24.51866808884454	0	5.813856391258941	Negative	0.01590038927715831
260	1	0	0	0	Negative	1
261	1	0	0	0	Negative	1
262	1	0	0	0	Negative	1
263	1	0.08149244584781141	0.01010855113179126	-0.009609030498745064	Positive	1
264	1	0	0	0	Negative	1
265	1	0	0	0	Negative	1
266	1	0	0	0	Negative	1
267	1	7.743944945314265	0	2.598000553068843	Negative	0.1069986272229594
268	1	0	0	0	Negative	1
269	1	0	0	0	Negative	1
270	1	0	0	0	Negative	1
271	1	0	0	0	Negative	1
272	1	0	0	0	Negative	1
273	1	0	0	0	Negative	1
274	1	0	0	0	Negative	1
275	1	0	0	0	Negative	1
276	1	7.773467050346529	0	2.721646180579924	Negative	0.09899587024259449
277	1	0	0	0	Negative	1
278	1	0	0	0	Negative	1
279	1	0	0	0	Negative	1
280	1	57.56596553992221	0	8.375507281089243	Negative	0.003803113893889654
281	1	0	0	0	Negative	1
282	1	0	0	0	Negative	1
283	1	0	0	0	Negative	1
284	1	0	0	0	Negative	1
285	1	10.13809418950472	0	2.682919592757322	Negative	0.1014296160370645
286	1	0	0	0	Negative	1
287	1	0	0	0	Negative	1
288	1	0	0	0	Negative	1
289	1	0	0	0	Negative	1
290	1	0	0	0	Negative	1
291	1	0	0	0	Negative	1
292	1	0.08149244584781141	0.01010855113179126	-0.007894684167068178	Positive	1
293	1	0	0	0	Negative	1
294	1	0	0	0	Negative	1
295	1	0	0	0	Negative	1
296	1	111.3143069957332	0	3.713329667699274	Negative	0.05397960834014481
297	1	0	0	0	Negative	1
298	1	0	0	0	Negative	1
299	1	0	0	0	Negative	1
300	1	0	0	0	Negative	1
301	1	0	0	0	Negative	1
302	1	13.0948518229706	0	3.092512809186209	Negative	0.07865326111462956
303	1	0	0	0	Negative	1
304	1	0	0	0	Negative	1
305	1	0	0	0	Negative	1
306	1	0	0	0	Negative	1
307	1	0	0	0	Negative	1
308	1	0	0	0	Negative	1
309	1	0	0	0	Negative	1
310	1	0	0	0	Negative	1
311	1	0	0	0	Negative	1
312	1	0	0	0	Negative	1
313	1	0	0	0	Negative	1
314	1	0	0	0	Negative	1
315	1	0	0	0	Negative	1
316	1	0	0	0	Negative	1
317	1	0	0	0	Negative	1
318	1	14.36403497590624	3.299133270326761	0.8867834665087031	Positive	0.3463504490054659
319	1	35.04396483080066	0	3.596906550335039	Negative	0.05788719311990775
320	1	0	0	0	Negative	1
321	1	0	0	0	Negative	1
322	1	0	0	0	Negative	1
323	1	0	0	0	Negative	1
324	1	0	0	0	Negative	1
325	1	0	0	0	Negative	1
326	1	0	0	0	Negative	1
327	1	0	0	0	Negative	1
328	1	0	0	0	Negative	1
329	1	0	0	0	Negative	1
330	1	8.769041351931659	0	2.834896076917751	Negative	0.09223676823973848
331	1	0	0	0	Negative	1
332	1	0	0	0	Negative	1
333	1	0	0	0	Negative	1
334	1	0	0	0	Negative	1
335	1	0	0	0	Negative	1
336	1	0	0	0	Negative	1
337	1	0	0	0	Negative	1
338	1	0	0	0	Negative	1
339	1	19.94751637761722	0	3.517979869597502	Negative	0.06070639803747135
340	1	0	0	0	Negative	1
341	1	0.08149244584781141	0.01010855113179126	-0.004277559219406868	Positive	1
342	1	0	0	0	Negative	1
343	1	0	0	0	Negative	1
344	1	0	0	0	Negative	1
345	1	0	0	0	Negative	1
346	1	0	0	0	Negative	1
347	1	0	0	0	Negative	1
348	1	0	0	0	Negative	1
349	1	0	0	0	Negative	1
350	1	0	0	0	Negative	1
351	1	0	0	0	Negative	1
352	1	0	0	0	Negative	1
353	1	0	0	0	Negative	1
354	1	0	0	0	Negative	1
355	1	9.420944158518559	0	2.64346260006713	Negative	0.103976701954662
356	1	0	0	0	Negative	1
357	1	0	0	0	Negative	1
358	1	0	0	0	Negative	1
359	1	0	0	0	Negative	1
360	1	0	0	0	Negative	1
361	1	0	0	0	Negative	1
362	1	10.41190281520388	4.180396668891856	0.3524108242860819	Positive	0.5527515833711485
363	1	0	0	0	Negative	1
364	1	0	0	0	Negative	1
365	1	0	0	0	Negative	1
366	1	0	0	0	Negative	1
367	1	0	0	0	Negative	1
368	1	115.017768862581	0	2.963141799914045	Negative	0.08518227590073868
369	1	1	1	0	Positive	1
370	1	0	0	0	Negative	1
371	1	0	49.86611543264839	3.340417013696896	Positive	0.06759747514019643
372	1	0	0	0	Negative	1
373	1	0	0	0	Negative	1
374	1	0	0	0	Negative	1
375	1	0	0	0	Negative	1
376	1	0	0	0	Negative	1
377	1	0	0	0	Negative	1
378	1	8.329230796467955	4.09344519010901	0.233035065894601	Positive	0.6292824480274934
379	1	0	0	0	Negative	1
380	1	0	0	0	Negative	1
381	1	0	3.7134644994987	0.6916574769841386	Positive	0.4056011829660796
382	1	0	0	0	Negative	1
383	1	0	0	0	Negative	1
384	1	29.73340880190198	0	6.397611189026193	Negative	0.01142740233624628
385	1	0	0	0	Negative	1
386	1	0	0	0	Negative	1
387	1	0	4.383146328866811	0.5791081711504837	Positive	0.4466621018638655
388	1	0	0	0	Negative	1
389	1	0	0	0	Negative	1
390	1	0	0	0	Negative	1
391	1	0	0	0	Negative	1
392	1	0	3.77619320055634	0.4494867311194817	Positive	0.5025787984213463
393	1	0	0	0	Negative	1
394	1	13.12718361273019	0	3.346827044252391	Negative	0.06733468829258016
395	1	0	0	0	Negative	1
396	1	5.604873066291601	0	1.894955567985335	Negative	0.1686440400449033
397	1	0	0	0	Negative	1
398	1	0	0	0	Negative	1
399	1	0	0	0	Negative	1
400	1	0	0	0	Negative	1
401	1	0.08149244584781141	0.01010855113179126	-0.004277559219406868	Positive	1
402	1	10.04230646156886	0	2.702810392583551	Negative	0.1001715290258715
403	1	0	0	0	Negative	1
404	1	0	0	0	Negative	1
405	1	0	0	0	Negative	1
406	1	0	0	0	Negative	1
407	1	0	0	0	Negative	1
408	1	0	4.38314631677914	1.169949137571933	Positive	0.2794116916724229
409	1	0	3.815803412736609	0.4349882680263377	Positive	0.509551377327571
410	1	0	0	0	Negative	1
411	1	13.63973898939233	0	2.893297869395116	Negative	0.08894867990885424
412	1	57.80548985038804	0	8.038126762390698	Negative	0.004580287816429385
413	1	0	0	0	Negative	1
414	1	0	0	0	Negative	1
415	1	0	0	0	Negative	1
416	1	0	0	0	Negative	1
417	1	0	0	0	Negative	1
418	1	0	0	0	Negative	1
419	1	0	0	0	Negative	1
420	1	0	0	0	Negative	1
421	1	25.327117533102	0	3.479356472208893	Negative	0.06213890018384405
422	1	0	3.7134644994987	1.01533311261969	Positive	0.313628571594845
423	1	0	0	0	Negative	1
424	1	0	0	0	Negative	1
425	1	0	0	0	Negative	1
426	1	0	0	0	Negative	1
427	1	0	0	0	Negative	1
428	1	12.16259860267264	0	3.097830797222841	Negative	0.07839669028708873
429	1	0	4.179740390673913	1.186713524698739	Positive	0.27599348109874
430	1	0	0	0	Negative	1
431	1	0	0	0	Negative	1
432	1	6.533774704025071	0	2.150136379733713	Negative	0.1425572261898406
433	1	0.08149244584781141	0.01010855113179126	-0.004277559219406868	Positive	1
434	1	0	0	0	Negative	1
435	1	0	3.788363686771114	1.068069413931084	Positive	0.3013819270033756
436	1	0	0	0	Negative	1
437	1	0	0	0	Negative	1
438	1	0	0	0	Negative	1
439	1	0	0	0	Negative	1
440	1	0	0	0	Negative	1
441	1	0	0	0	Negative	1
442	1	0	0	0	Negative	1
443	1	0	0	0	Negative	1
444	1	0	0	0	Negative	1
445	1	0	0	0	Negative	1
446	1	0	0	0	Negative	1
447	1	0.08149244584781141	0.01010855113179126	-0.004277559219406868	Positive	1
448	1	0	3.991146440891664	0.4917154192127775	Positive	0.4831630915899557
449	1	0.08149244584781141	0.01010855113179126	-0.004277559219406868	Positive	1
450	1	0	0	0	Negative	1
451	1	0	0	0	Negative	1
452	1	0	0	0	Negative	1
453	1	0	0	0	Negative	1
454	1	0	0	0	Negative	1
455	1	0	0	0	Negative	1
456	1	0	0	0	Negative	1
457	1	0	0	0	Negative	1
458	1	0	0	0	Negative	1
459	1	0	9.134773085964234	2.109386193182655	Positive	0.1463980284744714
460	1	0	0	0	Negative	1
461	1	0	0	0	Negative	1
462	1	0	0	0	Negative	1
463	1	0	0	0	Negative	1
464	1	0	0	0	Negative	1
465	1	0	0	0	Negative	1
466	1	0.08149244584781141	0.01010855113179126	-0.002956539754308096	Positive	1
467	1	1	1	0	Positive	1
468	1	0	0	0	Negative	1
469	1	0	0	0	Negative	1
470	1	0	0	0	Negative	1
471	1	0.08149244584781141	0.01010855113179126	-0.00398926821663359	Positive	1
472	1	0	0	0	Negative	1
473	1	0.01	0.1	-8.881784197001252e-16	Positive	1
