## Supplementary material for "On the ancestry and evolution of the extinct dire wolf": HyPhy results: FormBio020475.t1.cds.aln.fa.FITTER.global.results.csv

Branch	LB	MLE	UB	Nucleotide GTR	Standard MG94	dN	dS	nonsynonymous	synonymous	original name
DireGB	0.007112358140703118	0.1246787620687713	0.5494734462745013	0.003356375941586467	0.003506266075466969	0.001123779727453956	0.01073618348230403	0.0008452448336734156	0.00266102124179355	DireGB
Node4	0.006257371938562912	0.1245111531747677	0.5283054944293556	0.003488495970311112	0.003656619247995363	0.001170772746251537	0.01120019443308373	0.0008805903781666989	0.002776028869828667
Node5	0.02287321601357058	0.4009241029840764	1.766773179351027	0.001458497681918605	0.001456661204487058	0.000978599026078519	0.002907393574101234	0.0007360479556831971	0.0007206132488038604
Node8	0	0	0.8543439474808164	0.001122885514811937	0.00104000831936598	1.329531613426176e-10	0.004196028188151564	1e-10	0.00104000831936598
canBai_SAMN02921314	0	0	0.3331751135453002	0.01045526098265728	0.01179200501232915	1.329531613426176e-10	0.04757614386846622	1e-10	0.01179200501232915	canBai_SAMN02921314
canLup_SAMN02921310	0	0	10000	1e-06	0	1.329531613426176e-10	4.034610214185197e-10	1e-10	1e-10	canLup_SAMN02921310
canRuf_SAMN02921317	0	1.00769444208353	10000	0.000285803796619417	0.0003735627419683175	0.0003574353588426034	0.0004225030635296861	0.0002688430686664907	0.0001047196733018265	canRuf_SAMN02921317
chrBra_SAMN27257233	0	0	10000	1e-06	0	1.329531613426176e-10	4.034610214185197e-10	1e-10	1e-10	chrBra_SAMN27257233
cuoAlp_SAMN10180424	0.005366612073391991	0.09406109754089458	0.4146748553128354	0.004739597567930186	0.004917223222391505	0.001263793792301465	0.01600395748774755	0.000950555653990577	0.003966667568400931	cuoAlp_SAMN10180424
lupMes_SAMEA5411047	0.1239280314295213	0.3995823422201544	0.9299868195590595	0.005530814583460567	0.005864134781095104	0.003933048783899901	0.01172422807265368	0.002958221334628152	0.002905913446466953	lupMes_SAMEA5411047
lycPic_SAMN09924608	0.004281176049895577	0.07503050990149342	0.3307138588841485	0.004831352474029652	0.005045152726457172	0.00107642873051685	0.01708868310181956	0.0008096300378619167	0.004235522688595253	lycPic_SAMN09924608
speVen_SAMN27257238	0	5605.481555800581	10000	0.001467852906643222	0.001472046750372737	0.001957132691061824	4.034610214185197e-10	0.001472046750372737	1e-10	speVen_SAMN27257238
uroCin_SAMN04495241	0.0393791332377346	0.1589849470706508	0.4132357368927838	0.009369650077106906	0.009716064808738876	0.00372390120849017	0.02789994567512232	0.00280091211888806	0.00691515268985081	uroCin_SAMN04495241
vulVul_marble_Fox4	0.0398458152538516	0.1184316645908258	0.2602482534316579	0.014382597370305	0.01530306447220447	0.004715934605418416	0.04743087690485853	0.003547064663822133	0.01175599980838232	vulVul_marble_Fox4
