## Supplementary material for "On the ancestry and evolution of the extinct dire wolf": HyPhy results: FormBio023261.t1.cds.aln.fa.BUSTED.json.evidence-ratios.csv

codon	evidence_ratio	focal	root
0	51	3.536184178143954	AAG	AGG
0	236	3.533336335716755	ACT	ATT
0	398	3.557484279761345	TCA	ACA
0	438	3.355219339007719	ATG	ACG
0	448	3.537149755911898	ACT	AGT
0	825	3.533826200307481	CCA	GCA
0	974	3.56248019227079	AAT	TAT
0	1029	3.533848075318609	GTT	ATT
0	1184	3.535358947303611	TTT	TCT
