## Supplementary material for "On the ancestry and evolution of the extinct dire wolf": HyPhy results: FormBio023261.t1.cds.aln.fa.FEL.json.tsv

Codon	Partition	Alpha	Beta	LRT	Selection	p-value
1	1	0	0	0	Negative	1
2	1	0	0	0	Negative	1
3	1	0	0	0	Negative	1
4	1	0	0	0	Negative	1
5	1	0	0	0	Negative	1
6	1	0	0	0	Negative	1
7	1	0	0	0	Negative	1
8	1	0	0	0	Negative	1
9	1	0	0	0	Negative	1
10	1	0	0	0	Negative	1
11	1	0	0	0	Negative	1
12	1	0	0	0	Negative	1
13	1	0	0	0	Negative	1
14	1	0	0	0	Negative	1
15	1	0	0	0	Negative	1
16	1	0	0	0	Negative	1
17	1	0	0	0	Negative	1
18	1	0	0	0	Negative	1
19	1	0	0	0	Negative	1
20	1	0	0	0	Negative	1
21	1	21.41653893618171	0	1.981636544696546	Negative	0.1592181063848521
22	1	0	0	0	Negative	1
23	1	0	0	0	Negative	1
24	1	0	0	0	Negative	1
25	1	0	0	0	Negative	1
26	1	0	0	0	Negative	1
27	1	0	0	0	Negative	1
28	1	0	0	0	Negative	1
29	1	0	0	0	Negative	1
30	1	0	0	0	Negative	1
31	1	0	0	0	Negative	1
32	1	0	0	0	Negative	1
33	1	0	0	0	Negative	1
34	1	0	0	0	Negative	1
35	1	0	0	0	Negative	1
36	1	0	0	0	Negative	1
37	1	0	0	0	Negative	1
38	1	0	0	0	Negative	1
39	1	0	8.911904997783898	0.4793607670400242	Positive	0.4887120056667338
40	1	0	0	0	Negative	1
41	1	0	0	0	Negative	1
42	1	0	0	0	Negative	1
43	1	0	0	0	Negative	1
44	1	0	0	0	Negative	1
45	1	0	0	0	Negative	1
46	1	0	0	0	Negative	1
47	1	0	0	0	Negative	1
48	1	27.29952522384087	0	2.614464876064357	Negative	0.1058932415966304
49	1	0	0	0	Negative	1
50	1	112.2429772561223	0	3.860956512383527	Negative	0.04942214531256262
51	1	0	0	0	Negative	1
52	1	0	8.29377913110936	0.7504871877577735	Positive	0.3863220281248567
53	1	0	0	0	Negative	1
54	1	0.08149244584781141	0.01010855113179126	-0.001310826233837048	Positive	1
55	1	0	7.252516175638942	0.1279902229375409	Positive	0.7205250136815333
56	1	0	0	0	Negative	1
57	1	0	11.18754241737723	0.6147308314529116	Positive	0.4330121085508536
58	1	0	0	0	Negative	1
59	1	0	0	0	Negative	1
60	1	0	0	0	Negative	1
61	1	0	14.05421714692569	0.7379446283575177	Positive	0.3903200835076367
62	1	0	0	0	Negative	1
63	1	0	0	0	Negative	1
64	1	0	0	0	Negative	1
65	1	0	0	0	Negative	1
66	1	0	0	0	Negative	1
67	1	0	0	0	Negative	1
68	1	0	10.44202456160066	1.030117810017035	Positive	0.3101309991508084
69	1	52.32248889503094	0	3.136417892860706	Negative	0.07656178657159507
70	1	0	0	0	Negative	1
71	1	0	0	0	Negative	1
72	1	0	0	0	Negative	1
73	1	0	0	0	Negative	1
74	1	0	0	0	Negative	1
75	1	0	0	0	Negative	1
76	1	0	0	0	Negative	1
77	1	0	8.001397755967051	0.3012723609508932	Positive	0.5830858621557977
78	1	0	0	0	Negative	1
79	1	0	0	0	Negative	1
80	1	0	0	0	Negative	1
81	1	0	0	0	Negative	1
82	1	0	0	0	Negative	1
83	1	62.43677255524791	0	3.601782996484461	Negative	0.05771763672285835
84	1	0	0	0	Negative	1
85	1	0	0	0	Negative	1
86	1	0	0	0	Negative	1
87	1	0	0	0	Negative	1
88	1	0	0	0	Negative	1
89	1	0	0	0	Negative	1
90	1	0	0	0	Negative	1
91	1	0	0	0	Negative	1
92	1	0	0	0	Negative	1
93	1	0	0	0	Negative	1
94	1	15.65955966248431	0	1.897178252601186	Negative	0.1683945027595753
95	1	22.94054856277477	0	2.20030705249007	Negative	0.1379832499055241
96	1	0	11.44395399303919	0.5550349346862689	Positive	0.4562676892068758
97	1	0	0	0	Negative	1
98	1	0	0	0	Negative	1
99	1	0	0	0	Negative	1
100	1	0	0	0	Negative	1
101	1	0	0	0	Negative	1
102	1	0	0	0	Negative	1
103	1	0	0	0	Negative	1
104	1	0	0	0	Negative	1
105	1	0	0	0	Negative	1
106	1	0	0	0	Negative	1
107	1	0	0	0	Negative	1
108	1	0	0	0	Negative	1
109	1	0	0	0	Negative	1
110	1	0	0	0	Negative	1
111	1	0	0	0	Negative	1
112	1	0	0	0	Negative	1
113	1	0	0	0	Negative	1
114	1	0	13.21358470332133	0.5112125760312125	Positive	0.4746144118757384
115	1	0	0	0	Negative	1
116	1	0	0	0	Negative	1
117	1	0	0	0	Negative	1
118	1	0	0	0	Negative	1
119	1	0	0	0	Negative	1
120	1	0	0	0	Negative	1
121	1	0	0	0	Negative	1
122	1	0	0	0	Negative	1
123	1	0	0	0	Negative	1
124	1	18.53962952535847	0	2.098348918575379	Negative	0.1474582951923973
125	1	0	9.562397386541564	0.7379908466353875	Positive	0.3903052427019378
126	1	0	0	0	Negative	1
127	1	0	0	0	Negative	1
128	1	0	0	0	Negative	1
129	1	0	0	0	Negative	1
130	1	0	0	0	Negative	1
131	1	0	0	0	Negative	1
132	1	0	0	0	Negative	1
133	1	0	0	0	Negative	1
134	1	0	0	0	Negative	1
135	1	0	0	0	Negative	1
136	1	0	0	0	Negative	1
137	1	0	0	0	Negative	1
138	1	0	0	0	Negative	1
139	1	0	0	0	Negative	1
140	1	0	0	0	Negative	1
141	1	0	0	0	Negative	1
142	1	0	0	0	Negative	1
143	1	0	0	0	Negative	1
144	1	0	10.44202456160066	0.5458343867790951	Positive	0.460024774621305
145	1	0	0	0	Negative	1
146	1	0	11.00058841808249	0.8248590291171567	Positive	0.3637633195069965
147	1	0	0	0	Negative	1
148	1	0	0	0	Negative	1
149	1	0	0	0	Negative	1
150	1	0	0	0	Negative	1
151	1	0	0	0	Negative	1
152	1	0	0	0	Negative	1
153	1	0	0	0	Negative	1
154	1	0	13.57037193078261	0.3838003650305026	Positive	0.5355763303011342
155	1	0	0	0	Negative	1
156	1	0	0	0	Negative	1
157	1	0	0	0	Negative	1
158	1	0	0	0	Negative	1
159	1	0	0	0	Negative	1
160	1	0	0	0	Negative	1
161	1	0	0	0	Negative	1
162	1	0	0	0	Negative	1
163	1	0	13.52827876927111	0.7168213067846416	Positive	0.3971885616970772
164	1	0	0	0	Negative	1
165	1	0	0	0	Negative	1
166	1	0	0	0	Negative	1
167	1	0	0	0	Negative	1
168	1	0	0	0	Negative	1
169	1	0	0	0	Negative	1
170	1	0	0	0	Negative	1
171	1	0	0	0	Negative	1
172	1	0	0	0	Negative	1
173	1	0	0	0	Negative	1
174	1	0	0	0	Negative	1
175	1	0	0	0	Negative	1
176	1	0	0	0	Negative	1
177	1	0	0	0	Negative	1
178	1	0	0	0	Negative	1
179	1	0	0	0	Negative	1
180	1	0	0	0	Negative	1
181	1	0	0	0	Negative	1
182	1	0	0	0	Negative	1
183	1	0	0	0	Negative	1
184	1	0	0	0	Negative	1
185	1	0	0	0	Negative	1
186	1	0	0	0	Negative	1
187	1	0	0	0	Negative	1
188	1	0	0	0	Negative	1
189	1	0	0	0	Negative	1
190	1	0	0	0	Negative	1
191	1	0	0	0	Negative	1
192	1	0	0	0	Negative	1
193	1	0	0	0	Negative	1
194	1	0	12.36494329740121	1.018282204122865	Positive	0.3129268220127518
195	1	0	0	0	Negative	1
196	1	0	0	0	Negative	1
197	1	0	0	0	Negative	1
198	1	0	0	0	Negative	1
199	1	0	0	0	Negative	1
200	1	0	0	0	Negative	1
201	1	0	0	0	Negative	1
202	1	0	0	0	Negative	1
203	1	0	0	0	Negative	1
204	1	0	0	0	Negative	1
205	1	0	0	0	Negative	1
206	1	0	0	0	Negative	1
207	1	0	0	0	Negative	1
208	1	0	0	0	Negative	1
209	1	0	0	0	Negative	1
210	1	0	0	0	Negative	1
211	1	0	0	0	Negative	1
212	1	0	0	0	Negative	1
213	1	0	0	0	Negative	1
214	1	0	0	0	Negative	1
215	1	0	0	0	Negative	1
216	1	0	0	0	Negative	1
217	1	0	0	0	Negative	1
218	1	0	0	0	Negative	1
219	1	0	0	0	Negative	1
220	1	0	0	0	Negative	1
221	1	0	0	0	Negative	1
222	1	0	11.94597455794453	0.3885536535544638	Positive	0.5330606441979673
223	1	0	0	0	Negative	1
224	1	0	0	0	Negative	1
225	1	0	0	0	Negative	1
226	1	0	0	0	Negative	1
227	1	0	0	0	Negative	1
228	1	0	0	0	Negative	1
229	1	0	0	0	Negative	1
230	1	0	0	0	Negative	1
231	1	0	0	0	Negative	1
232	1	0	0	0	Negative	1
233	1	0	0	0	Negative	1
234	1	0	0	0	Negative	1
235	1	0	0	0	Negative	1
236	1	0	0	0	Negative	1
237	1	0	11.31903738946843	0.5423148451822613	Positive	0.4614749598071222
238	1	0	0	0	Negative	1
239	1	0	0	0	Negative	1
240	1	0	0	0	Negative	1
241	1	0	0	0	Negative	1
242	1	0	0	0	Negative	1
243	1	0	10.16903921051667	0.8151685683113215	Positive	0.3665965606332544
244	1	0	0	0	Negative	1
245	1	0	0	0	Negative	1
246	1	0	0	0	Negative	1
247	1	0	0	0	Negative	1
248	1	0	0	0	Negative	1
249	1	0	0	0	Negative	1
250	1	0	0	0	Negative	1
251	1	0	0	0	Negative	1
252	1	0	12.10552508280425	0.394300982117425	Positive	0.5300472426831881
253	1	0	0	0	Negative	1
254	1	0	0	0	Negative	1
255	1	0	0	0	Negative	1
256	1	0	0	0	Negative	1
257	1	0	0	0	Negative	1
258	1	0	0	0	Negative	1
259	1	0	0	0	Negative	1
260	1	0	0	0	Negative	1
261	1	0	0	0	Negative	1
262	1	0	0	0	Negative	1
263	1	0	0	0	Negative	1
264	1	0	0	0	Negative	1
265	1	0	0	0	Negative	1
266	1	0	0	0	Negative	1
267	1	0	0	0	Negative	1
268	1	0	0	0	Negative	1
269	1	0	0	0	Negative	1
270	1	0	0	0	Negative	1
271	1	0	0	0	Negative	1
272	1	0	0	0	Negative	1
273	1	113.7779547468495	0	3.670077438472891	Negative	0.05539761027034373
274	1	0	0	0	Negative	1
275	1	0	0	0	Negative	1
276	1	0	0	0	Negative	1
277	1	0	0	0	Negative	1
278	1	0	0	0	Negative	1
279	1	0	0	0	Negative	1
280	1	0	0	0	Negative	1
281	1	0	0	0	Negative	1
282	1	0	0	0	Negative	1
283	1	0	0	0	Negative	1
284	1	0	0	0	Negative	1
285	1	0	0	0	Negative	1
286	1	0	0	0	Negative	1
287	1	0	0	0	Negative	1
288	1	0	0	0	Negative	1
289	1	0	0	0	Negative	1
290	1	39.93261472626043	0	3.323295702454182	Negative	0.06830477409802882
291	1	0	0	0	Negative	1
292	1	0	0	0	Negative	1
293	1	0	0	0	Negative	1
294	1	0	0	0	Negative	1
295	1	0	0	0	Negative	1
296	1	0	0	0	Negative	1
297	1	0	0	0	Negative	1
298	1	0	0	0	Negative	1
299	1	0	0	0	Negative	1
300	1	0	0	0	Negative	1
301	1	0	0	0	Negative	1
302	1	0	0	0	Negative	1
303	1	0	0	0	Negative	1
304	1	0	0	0	Negative	1
305	1	0	0	0	Negative	1
306	1	0	0	0	Negative	1
307	1	0	0	0	Negative	1
308	1	0	0	0	Negative	1
309	1	0	0	0	Negative	1
310	1	0	0	0	Negative	1
311	1	0	0	0	Negative	1
312	1	0	0	0	Negative	1
313	1	0	0	0	Negative	1
314	1	0	0	0	Negative	1
315	1	0	0	0	Negative	1
316	1	0	0	0	Negative	1
317	1	0	0	0	Negative	1
318	1	0	0	0	Negative	1
319	1	0	0	0	Negative	1
320	1	0	0	0	Negative	1
321	1	0	0	0	Negative	1
322	1	0	0	0	Negative	1
323	1	0	0	0	Negative	1
324	1	0	0	0	Negative	1
325	1	0	0	0	Negative	1
326	1	0	0	0	Negative	1
327	1	0	0	0	Negative	1
328	1	0	10.49972375137487	0.3592977944879276	Positive	0.5488964813337133
329	1	0	0	0	Negative	1
330	1	0	0	0	Negative	1
331	1	0	0	0	Negative	1
332	1	0	0	0	Negative	1
333	1	0	0	0	Negative	1
334	1	0	0	0	Negative	1
335	1	0	0	0	Negative	1
336	1	0	0	0	Negative	1
337	1	0	0	0	Negative	1
338	1	0	0	0	Negative	1
339	1	0	0	0	Negative	1
340	1	0	0	0	Negative	1
341	1	0	0	0	Negative	1
342	1	0	0	0	Negative	1
343	1	0	0	0	Negative	1
344	1	0	0	0	Negative	1
345	1	0	0	0	Negative	1
346	1	0	0	0	Negative	1
347	1	36.70345044921596	0	3.337125793774252	Negative	0.06773282839996486
348	1	0	0	0	Negative	1
349	1	0	0	0	Negative	1
350	1	0	0	0	Negative	1
351	1	0	0	0	Negative	1
352	1	0	0	0	Negative	1
353	1	0	0	0	Negative	1
354	1	0	0	0	Negative	1
355	1	0	0	0	Negative	1
356	1	0	0	0	Negative	1
357	1	0	0	0	Negative	1
358	1	0	0	0	Negative	1
359	1	0	0	0	Negative	1
360	1	0	0	0	Negative	1
361	1	0	0	0	Negative	1
362	1	0	0	0	Negative	1
363	1	0	0	0	Negative	1
364	1	0	0	0	Negative	1
365	1	0	12.60910301020483	0.9845184586862246	Positive	0.3210858117426932
366	1	0	0	0	Negative	1
367	1	0	0	0	Negative	1
368	1	0	0	0	Negative	1
369	1	0	0	0	Negative	1
370	1	0	0	0	Negative	1
371	1	0	0	0	Negative	1
372	1	0	0	0	Negative	1
373	1	0	0	0	Negative	1
374	1	0	0	0	Negative	1
375	1	0	0	0	Negative	1
376	1	0	0	0	Negative	1
377	1	0	0	0	Negative	1
378	1	0	0	0	Negative	1
379	1	0	13.22189512262896	1.433162066658856	Positive	0.2312490800715119
380	1	0	0	0	Negative	1
381	1	0	0	0	Negative	1
382	1	0	0	0	Negative	1
383	1	0	0	0	Negative	1
384	1	0	0	0	Negative	1
385	1	0	0	0	Negative	1
386	1	0	0	0	Negative	1
387	1	0	0	0	Negative	1
388	1	0	0	0	Negative	1
389	1	0	0	0	Negative	1
390	1	0	0	0	Negative	1
391	1	0	0	0	Negative	1
392	1	0	0	0	Negative	1
393	1	0	0	0	Negative	1
394	1	0	0	0	Negative	1
395	1	0	0	0	Negative	1
396	1	0	9.556858807242829	0.3486797864092654	Positive	0.5548614240426437
397	1	0	0	0	Negative	1
398	1	0	0	0	Negative	1
399	1	0	10.69414565607766	0.5845015706678076	Positive	0.4445532386605076
400	1	0	0	0	Negative	1
401	1	0	0	0	Negative	1
402	1	0	0	0	Negative	1
403	1	0	0	0	Negative	1
404	1	0	0	0	Negative	1
405	1	0	0	0	Negative	1
406	1	0	0	0	Negative	1
407	1	0	0	0	Negative	1
408	1	0	0	0	Negative	1
409	1	0	0	0	Negative	1
410	1	0	0	0	Negative	1
411	1	0	0	0	Negative	1
412	1	0	0	0	Negative	1
413	1	0	0	0	Negative	1
414	1	0	0	0	Negative	1
415	1	0	0	0	Negative	1
416	1	0	0	0	Negative	1
417	1	0	0	0	Negative	1
418	1	0	0	0	Negative	1
419	1	0	0	0	Negative	1
420	1	0	0	0	Negative	1
421	1	0	12.8386896862256	0.2382009189896834	Positive	0.625508536067702
422	1	0	0	0	Negative	1
423	1	0	0	0	Negative	1
424	1	0	12.28293895643521	0.4792710166006469	Positive	0.48875270184361
425	1	0	0	0	Negative	1
426	1	0	0	0	Negative	1
427	1	0	0	0	Negative	1
428	1	0	0	0	Negative	1
429	1	0	0	0	Negative	1
430	1	0	0	0	Negative	1
431	1	0	0	0	Negative	1
432	1	0	0	0	Negative	1
433	1	0	0	0	Negative	1
434	1	0	0	0	Negative	1
435	1	0	0	0	Negative	1
436	1	0	0	0	Negative	1
437	1	0	0	0	Negative	1
438	1	0	0	0	Negative	1
439	1	38.43917723777201	10.31749078705862	1.186772930750987	Positive	0.275981462208749
440	1	0	17.43139900112387	0.6166049618263969	Positive	0.4323117084192946
441	1	0	0	0	Negative	1
442	1	0	0	0	Negative	1
443	1	0	7.948414662739125	0.4546578137557304	Positive	0.5001312922601096
444	1	0	0	0	Negative	1
445	1	0	0	0	Negative	1
446	1	0	0	0	Negative	1
447	1	0	0	0	Negative	1
448	1	0	0	0	Negative	1
449	1	0	8.143127579839842	0.3102380781146579	Positive	0.5775341278822845
450	1	0	0	0	Negative	1
451	1	0	0	0	Negative	1
452	1	0	0	0	Negative	1
453	1	0	0	0	Negative	1
454	1	0	0	0	Negative	1
455	1	0	0	0	Negative	1
456	1	0	0	0	Negative	1
457	1	0	0	0	Negative	1
458	1	0	0	0	Negative	1
459	1	0	0	0	Negative	1
460	1	0	0	0	Negative	1
461	1	0	0	0	Negative	1
462	1	0	0	0	Negative	1
463	1	0	0	0	Negative	1
464	1	0	0	0	Negative	1
465	1	0	0	0	Negative	1
466	1	0	0	0	Negative	1
467	1	17.17922360205923	0	1.746902913287173	Negative	0.1862665535540751
468	1	15.22785841415229	0	1.330683609255482	Negative	0.2486836394694441
469	1	0	0	0	Negative	1
470	1	0	0	0	Negative	1
471	1	0	0	0	Negative	1
472	1	0	0	0	Negative	1
473	1	0	0	0	Negative	1
474	1	0	0	0	Negative	1
475	1	0	0	0	Negative	1
476	1	0	0	0	Negative	1
477	1	0	12.87212165200235	0.5874354879716783	Positive	0.4434125165723004
478	1	0	0	0	Negative	1
479	1	0	0	0	Negative	1
480	1	0	0	0	Negative	1
481	1	0	0	0	Negative	1
482	1	0	0	0	Negative	1
483	1	0	0	0	Negative	1
484	1	0	0	0	Negative	1
485	1	0	0	0	Negative	1
486	1	0	0	0	Negative	1
487	1	0	0	0	Negative	1
488	1	0	0	0	Negative	1
489	1	0	0	0	Negative	1
490	1	0	0	0	Negative	1
491	1	0	0	0	Negative	1
492	1	0	0	0	Negative	1
493	1	0	0	0	Negative	1
494	1	0	0	0	Negative	1
495	1	0	0	0	Negative	1
496	1	0	0	0	Negative	1
497	1	0	0	0	Negative	1
498	1	0	0	0	Negative	1
499	1	0	0	0	Negative	1
500	1	0	0	0	Negative	1
501	1	0	0	0	Negative	1
502	1	0	0	0	Negative	1
503	1	0	13.05869739746556	0.6946304522890046	Positive	0.4045938437303241
504	1	0	0	0	Negative	1
505	1	0	0	0	Negative	1
506	1	0	0	0	Negative	1
507	1	0	0	0	Negative	1
508	1	0	0	0	Negative	1
509	1	0	0	0	Negative	1
510	1	0	0	0	Negative	1
511	1	456.1015768014471	0	4.603693819453374	Negative	0.03190314778696335
512	1	0	0	0	Negative	1
513	1	0	0	0	Negative	1
514	1	0	0	0	Negative	1
515	1	0	0	0	Negative	1
516	1	0	0	0	Negative	1
517	1	0	0	0	Negative	1
518	1	0	0	0	Negative	1
519	1	0	0	0	Negative	1
520	1	0	0	0	Negative	1
521	1	0	0	0	Negative	1
522	1	0	0	0	Negative	1
523	1	0	0	0	Negative	1
524	1	0	0	0	Negative	1
525	1	0	0	0	Negative	1
526	1	0	0	0	Negative	1
527	1	0	0	0	Negative	1
528	1	0	0	0	Negative	1
529	1	0	0	0	Negative	1
530	1	0	0	0	Negative	1
531	1	26.47207943947573	0	1.934099454167603	Negative	0.1643106410336223
532	1	0	0	0	Negative	1
533	1	0	0	0	Negative	1
534	1	0	0	0	Negative	1
535	1	0	17.25772387892248	0.5916333394204187	Positive	0.4417882106875332
536	1	0	0	0	Negative	1
537	1	0	0	0	Negative	1
538	1	0	0	0	Negative	1
539	1	0	0	0	Negative	1
540	1	0	0	0	Negative	1
541	1	0	0	0	Negative	1
542	1	0	0	0	Negative	1
543	1	0	0	0	Negative	1
544	1	0	0	0	Negative	1
545	1	0	0	0	Negative	1
546	1	0	0	0	Negative	1
547	1	62.26156352995689	0	3.931090830568456	Negative	0.0474011880294386
548	1	0	9.101479401284344	0.5147247716451684	Positive	0.4731006606170942
549	1	0	0	0	Negative	1
550	1	0	0	0	Negative	1
551	1	0	0	0	Negative	1
552	1	0	0	0	Negative	1
553	1	0	0	0	Negative	1
554	1	0	0	0	Negative	1
555	1	0	0	0	Negative	1
556	1	0	10.49972375137487	1.081770853227255	Positive	0.29830174165121
557	1	0	0	0	Negative	1
558	1	0	0	0	Negative	1
559	1	0	0	0	Negative	1
560	1	0	0	0	Negative	1
561	1	0	0	0	Negative	1
562	1	0	0	0	Negative	1
563	1	0	0	0	Negative	1
564	1	0	0	0	Negative	1
565	1	0	0	0	Negative	1
566	1	0	0	0	Negative	1
567	1	0	0	0	Negative	1
568	1	33.71232976808492	0	3.276541083603536	Negative	0.07027689447128993
569	1	0	0	0	Negative	1
570	1	0	0	0	Negative	1
571	1	0	0	0	Negative	1
572	1	0	0	0	Negative	1
573	1	0	13.60137839472736	0.4811743746689707	Positive	0.4878908542228779
574	1	0	0	0	Negative	1
575	1	0	0	0	Negative	1
576	1	0	0	0	Negative	1
577	1	0	0	0	Negative	1
578	1	0	0	0	Negative	1
579	1	0	0	0	Negative	1
580	1	0	0	0	Negative	1
581	1	0	0	0	Negative	1
582	1	0	0	0	Negative	1
583	1	0	0	0	Negative	1
584	1	0	0	0	Negative	1
585	1	0	0	0	Negative	1
586	1	0	0	0	Negative	1
587	1	0	0	0	Negative	1
588	1	0	0	0	Negative	1
589	1	0	0	0	Negative	1
590	1	0	0	0	Negative	1
591	1	0	0	0	Negative	1
592	1	0	0	0	Negative	1
593	1	0	0	0	Negative	1
594	1	0	0	0	Negative	1
595	1	0	0	0	Negative	1
596	1	0	0	0	Negative	1
597	1	0	0	0	Negative	1
598	1	0	0	0	Negative	1
599	1	0	0	0	Negative	1
600	1	0	0	0	Negative	1
601	1	0	0	0	Negative	1
602	1	0	0	0	Negative	1
603	1	26.05045398246921	0	2.397999086807518	Negative	0.1214905560392644
604	1	0	0	0	Negative	1
605	1	0	0	0	Negative	1
606	1	0	0	0	Negative	1
607	1	0	0	0	Negative	1
608	1	0	0	0	Negative	1
609	1	0	0	0	Negative	1
610	1	0	0	0	Negative	1
611	1	0	0	0	Negative	1
612	1	0	0	0	Negative	1
613	1	0	0	0	Negative	1
614	1	0	0	0	Negative	1
615	1	0	0	0	Negative	1
616	1	0	0	0	Negative	1
617	1	0	0	0	Negative	1
618	1	0	0	0	Negative	1
619	1	0	0	0	Negative	1
620	1	0	0	0	Negative	1
621	1	0	0	0	Negative	1
622	1	0	0	0	Negative	1
623	1	0	0	0	Negative	1
624	1	0	0	0	Negative	1
625	1	0	0	0	Negative	1
626	1	0	0	0	Negative	1
627	1	0	0	0	Negative	1
628	1	0	0	0	Negative	1
629	1	0	0	0	Negative	1
630	1	0	0	0	Negative	1
631	1	0	0	0	Negative	1
632	1	0	8.81223663675733	0.06798954235772925	Positive	0.7942868136515157
633	1	0	0	0	Negative	1
634	1	0	0	0	Negative	1
635	1	0	0	0	Negative	1
636	1	0	0	0	Negative	1
637	1	0	0	0	Negative	1
638	1	0	0	0	Negative	1
639	1	0	0	0	Negative	1
640	1	0	0	0	Negative	1
641	1	0	0	0	Negative	1
642	1	0	0	0	Negative	1
643	1	0	0	0	Negative	1
644	1	0	0	0	Negative	1
645	1	0	0	0	Negative	1
646	1	0	0	0	Negative	1
647	1	0	0	0	Negative	1
648	1	0	0	0	Negative	1
649	1	0	0	0	Negative	1
650	1	0	0	0	Negative	1
651	1	0	0	0	Negative	1
652	1	0	0	0	Negative	1
653	1	0	0	0	Negative	1
654	1	0	0	0	Negative	1
655	1	0	0	0	Negative	1
656	1	0	0	0	Negative	1
657	1	0	0	0	Negative	1
658	1	0	0	0	Negative	1
659	1	0	0	0	Negative	1
660	1	0	0	0	Negative	1
661	1	0	0	0	Negative	1
662	1	0	0	0	Negative	1
663	1	0	0	0	Negative	1
664	1	0	0	0	Negative	1
665	1	0	35.10501107838198	1.457934245393673	Positive	0.2272590901584546
666	1	0	0	0	Negative	1
667	1	23.68979740815336	0	2.109649318528852	Negative	0.1463728572004127
668	1	0	0	0	Negative	1
669	1	0	0	0	Negative	1
670	1	0	0	0	Negative	1
671	1	0	0	0	Negative	1
672	1	0	0	0	Negative	1
673	1	0	0	0	Negative	1
674	1	0	0	0	Negative	1
675	1	0	0	0	Negative	1
676	1	0	0	0	Negative	1
677	1	0	0	0	Negative	1
678	1	0	0	0	Negative	1
679	1	0	0	0	Negative	1
680	1	31.5171783525753	0	2.830354543759588	Negative	0.0924979371113901
681	1	0	0	0	Negative	1
682	1	0	0	0	Negative	1
683	1	0	0	0	Negative	1
684	1	16.15698504339175	0	1.903193417684914	Negative	0.16772130922074
685	1	0	0	0	Negative	1
686	1	0	0	0	Negative	1
687	1	0	0	0	Negative	1
688	1	0	0	0	Negative	1
689	1	0	0	0	Negative	1
690	1	0	0	0	Negative	1
691	1	0	0	0	Negative	1
692	1	0	0	0	Negative	1
693	1	0	0	0	Negative	1
694	1	0	0	0	Negative	1
695	1	0	0	0	Negative	1
696	1	0	0	0	Negative	1
697	1	0	0	0	Negative	1
698	1	0	0	0	Negative	1
699	1	0	10.14899307177173	0.5719079969900669	Positive	0.4495017238774439
700	1	0	0	0	Negative	1
701	1	0	0	0	Negative	1
702	1	0	0	0	Negative	1
703	1	0	0	0	Negative	1
704	1	0	0	0	Negative	1
705	1	0	0	0	Negative	1
706	1	0	0	0	Negative	1
707	1	0	0	0	Negative	1
708	1	0	0	0	Negative	1
709	1	0	0	0	Negative	1
710	1	0	0	0	Negative	1
711	1	0	0	0	Negative	1
712	1	0	0	0	Negative	1
713	1	0	0	0	Negative	1
714	1	0	0	0	Negative	1
715	1	123.2716980052732	0	6.622386876066884	Negative	0.01007047827298491
716	1	0	0	0	Negative	1
717	1	0	0	0	Negative	1
718	1	0	0	0	Negative	1
719	1	0	0	0	Negative	1
720	1	0	0	0	Negative	1
721	1	0	0	0	Negative	1
722	1	0	0	0	Negative	1
723	1	0	0	0	Negative	1
724	1	0	0	0	Negative	1
725	1	0	0	0	Negative	1
726	1	0	0	0	Negative	1
727	1	36.70345044921596	0	3.070586754365026	Negative	0.0797206930895129
728	1	0	0	0	Negative	1
729	1	0	0	0	Negative	1
730	1	0	0	0	Negative	1
731	1	0	0	0	Negative	1
732	1	0	0	0	Negative	1
733	1	0	0	0	Negative	1
734	1	0	9.942771006901836	0.9011071654090941	Positive	0.3424850128672813
735	1	0	0	0	Negative	1
736	1	18.3925868158293	18.00091759806858	0.0002455700129786464	Positive	0.9874971231538368
737	1	0	0	0	Negative	1
738	1	0	0	0	Negative	1
739	1	0	0	0	Negative	1
740	1	0	0	0	Negative	1
741	1	0	0	0	Negative	1
742	1	0	0	0	Negative	1
743	1	0	0	0	Negative	1
744	1	0	0	0	Negative	1
745	1	0	0	0	Negative	1
746	1	0	10.26772291148053	0.57444682574247	Positive	0.448497257407348
747	1	0	0	0	Negative	1
748	1	0	0	0	Negative	1
749	1	0	0	0	Negative	1
750	1	0	0	0	Negative	1
751	1	0	0	0	Negative	1
752	1	0	0	0	Negative	1
753	1	0	0	0	Negative	1
754	1	0	0	0	Negative	1
755	1	0	0	0	Negative	1
756	1	0	0	0	Negative	1
757	1	0	0	0	Negative	1
758	1	0	0	0	Negative	1
759	1	0	0	0	Negative	1
760	1	0	0	0	Negative	1
761	1	0	0	0	Negative	1
762	1	0	0	0	Negative	1
763	1	0.08149244584781141	0.01010855113179126	-0.001323294355671578	Positive	1
764	1	0	0	0	Negative	1
765	1	0	0	0	Negative	1
766	1	0	0	0	Negative	1
767	1	0	0	0	Negative	1
768	1	31.5171783525753	0	2.815662199132785	Negative	0.09334836725702711
769	1	0	11.65138019185259	0.402557845745152	Positive	0.525771226711268
770	1	0	0	0	Negative	1
771	1	0	0	0	Negative	1
772	1	0	0	0	Negative	1
773	1	0	0	0	Negative	1
774	1	0	0	0	Negative	1
775	1	0	0	0	Negative	1
776	1	0	0	0	Negative	1
777	1	25.23110004585453	0	2.130577198268124	Negative	0.1443863772130596
778	1	0	0	0	Negative	1
779	1	0	0	0	Negative	1
780	1	0	0	0	Negative	1
781	1	20.88480702152284	11.76213054312592	0.1313191942278884	Positive	0.7170681553822003
782	1	0	0	0	Negative	1
783	1	0	0	0	Negative	1
784	1	0	0	0	Negative	1
785	1	0	0	0	Negative	1
786	1	0	0	0	Negative	1
787	1	0	0	0	Negative	1
788	1	0	0	0	Negative	1
789	1	0	0	0	Negative	1
790	1	0	0	0	Negative	1
791	1	38.41463383063498	0	2.999855887113259	Negative	0.08327192355149515
792	1	0	0	0	Negative	1
793	1	0	0	0	Negative	1
794	1	0	0	0	Negative	1
795	1	0	0	0	Negative	1
796	1	0	0	0	Negative	1
797	1	0	0	0	Negative	1
798	1	0	0	0	Negative	1
799	1	0	0	0	Negative	1
800	1	0	0	0	Negative	1
801	1	0	0	0	Negative	1
802	1	0	0	0	Negative	1
803	1	0	0	0	Negative	1
804	1	0	0	0	Negative	1
805	1	0	0	0	Negative	1
806	1	0	0	0	Negative	1
807	1	0	0	0	Negative	1
808	1	39.54275465217639	8.01342550703932	1.060389469678814	Positive	0.3031263728282051
809	1	0	0	0	Negative	1
810	1	0	0	0	Negative	1
811	1	0	0	0	Negative	1
812	1	0	0	0	Negative	1
813	1	0	0	0	Negative	1
814	1	0	8.143127579839842	0.2867401241639875	Positive	0.5923171487016679
815	1	0	0	0	Negative	1
816	1	0	0	0	Negative	1
817	1	0	0	0	Negative	1
818	1	0	0	0	Negative	1
819	1	0	0	0	Negative	1
820	1	0	0	0	Negative	1
821	1	0	0	0	Negative	1
822	1	49.92889437409767	0	2.693041377396261	Negative	0.100787272206321
823	1	0	9.73378372967061	0.3593156427719961	Positive	0.5488865558563406
824	1	0	0	0	Negative	1
825	1	0	0	0	Negative	1
826	1	0	8.879878787060465	0.505275901781566	Positive	0.4771910644113514
827	1	0	0	0	Negative	1
828	1	0	0	0	Negative	1
829	1	0	0	0	Negative	1
830	1	0	0	0	Negative	1
831	1	0	0	0	Negative	1
832	1	0	0	0	Negative	1
833	1	25.03612419823985	0	2.477724191914332	Negative	0.1154692240687861
834	1	0	0	0	Negative	1
835	1	0	0	0	Negative	1
836	1	0	0	0	Negative	1
837	1	0	0	0	Negative	1
838	1	0	0	0	Negative	1
839	1	0	0	0	Negative	1
840	1	0	0	0	Negative	1
841	1	0	0	0	Negative	1
842	1	0	11.56019152853659	0.6272454751288947	Positive	0.4283674955302296
843	1	0	0	0	Negative	1
844	1	0	0	0	Negative	1
845	1	0	0	0	Negative	1
846	1	0	9.45277055840125	0.3484269247240661	Positive	0.555004963423732
847	1	0	0	0	Negative	1
848	1	0	0	0	Negative	1
849	1	0	0	0	Negative	1
850	1	0	0	0	Negative	1
851	1	0	0	0	Negative	1
852	1	0	0	0	Negative	1
853	1	0	0	0	Negative	1
854	1	0	0	0	Negative	1
855	1	0	0	0	Negative	1
856	1	0	0	0	Negative	1
857	1	0	0	0	Negative	1
858	1	0	0	0	Negative	1
859	1	0	0	0	Negative	1
860	1	0	0	0	Negative	1
861	1	0	0	0	Negative	1
862	1	0	0	0	Negative	1
863	1	0	0	0	Negative	1
864	1	0	0	0	Negative	1
865	1	0	0	0	Negative	1
866	1	0	0	0	Negative	1
867	1	0	0	0	Negative	1
868	1	0	0	0	Negative	1
869	1	0	0	0	Negative	1
870	1	0	0	0	Negative	1
871	1	0	0	0	Negative	1
872	1	0	0	0	Negative	1
873	1	0	0	0	Negative	1
874	1	0	0	0	Negative	1
875	1	0	0	0	Negative	1
876	1	0	0	0	Negative	1
877	1	0	0	0	Negative	1
878	1	0	0	0	Negative	1
879	1	0	0	0	Negative	1
880	1	0	0	0	Negative	1
881	1	0	0	0	Negative	1
882	1	0	0	0	Negative	1
883	1	0	0	0	Negative	1
884	1	0	0	0	Negative	1
885	1	0	0	0	Negative	1
886	1	0	0	0	Negative	1
887	1	0	0	0	Negative	1
888	1	0	0	0	Negative	1
889	1	0	0	0	Negative	1
890	1	0	0	0	Negative	1
891	1	0	0	0	Negative	1
892	1	0	0	0	Negative	1
893	1	0	0	0	Negative	1
894	1	0	0	0	Negative	1
895	1	0	0	0	Negative	1
896	1	0	0	0	Negative	1
897	1	0	0	0	Negative	1
898	1	0	0	0	Negative	1
899	1	0	0	0	Negative	1
900	1	0	0	0	Negative	1
901	1	0	13.31187732315495	0.6522322911464293	Positive	0.4193157061601874
902	1	0	0	0	Negative	1
903	1	0	0	0	Negative	1
904	1	0	0	0	Negative	1
905	1	0	0	0	Negative	1
906	1	0	0	0	Negative	1
907	1	0	0	0	Negative	1
908	1	0	0	0	Negative	1
909	1	0	0	0	Negative	1
910	1	0	0	0	Negative	1
911	1	0	0	0	Negative	1
912	1	0	0	0	Negative	1
913	1	0	0	0	Negative	1
914	1	0	0	0	Negative	1
915	1	0	0	0	Negative	1
916	1	0	0	0	Negative	1
917	1	0	0	0	Negative	1
918	1	0	0	0	Negative	1
919	1	0	0	0	Negative	1
920	1	0	0	0	Negative	1
921	1	0	0	0	Negative	1
922	1	0	0	0	Negative	1
923	1	0	0	0	Negative	1
924	1	0	0	0	Negative	1
925	1	0	0	0	Negative	1
926	1	0	0	0	Negative	1
927	1	0	0	0	Negative	1
928	1	0	0	0	Negative	1
929	1	0	0	0	Negative	1
930	1	0	0	0	Negative	1
931	1	0	0	0	Negative	1
932	1	0	0	0	Negative	1
933	1	0	0	0	Negative	1
934	1	0	0	0	Negative	1
935	1	0	0	0	Negative	1
936	1	0	0	0	Negative	1
937	1	0	0	0	Negative	1
938	1	0	0	0	Negative	1
939	1	0	0	0	Negative	1
940	1	0	0	0	Negative	1
941	1	0	0	0	Negative	1
942	1	0	0	0	Negative	1
943	1	0	0	0	Negative	1
944	1	46.23236837831212	0	4.59487864353413	Negative	0.03206761300649785
945	1	0	0	0	Negative	1
946	1	0.08149244584781141	0.01010855113179126	-0.002614379782460929	Positive	1
947	1	0	0	0	Negative	1
948	1	0	0	0	Negative	1
949	1	0	0	0	Negative	1
950	1	0	0	0	Negative	1
951	1	0	0	0	Negative	1
952	1	0	0	0	Negative	1
953	1	0	16.09088574530044	1.456274361606727	Positive	0.2275238403580536
954	1	0	0	0	Negative	1
955	1	0	0	0	Negative	1
956	1	0	0	0	Negative	1
957	1	0	0	0	Negative	1
958	1	0	8.879878787060465	0.50410494666151	Positive	0.4777019760005221
959	1	0	0	0	Negative	1
960	1	0	0	0	Negative	1
961	1	0	0	0	Negative	1
962	1	0	0	0	Negative	1
963	1	0	0	0	Negative	1
964	1	0	0	0	Negative	1
965	1	0	0	0	Negative	1
966	1	0	0	0	Negative	1
967	1	0	0	0	Negative	1
968	1	0	0	0	Negative	1
969	1	0	0	0	Negative	1
970	1	0	0	0	Negative	1
971	1	0	0	0	Negative	1
972	1	0	0	0	Negative	1
973	1	0	0	0	Negative	1
974	1	0	0	0	Negative	1
975	1	0	17.05263683448003	0.5775111531542834	Positive	0.4472895263433571
976	1	0	0	0	Negative	1
977	1	0	0	0	Negative	1
978	1	0	0	0	Negative	1
979	1	0	0	0	Negative	1
980	1	0	0	0	Negative	1
981	1	0	0	0	Negative	1
982	1	0	0	0	Negative	1
983	1	0	0	0	Negative	1
984	1	0	0	0	Negative	1
985	1	0	0	0	Negative	1
986	1	0	0	0	Negative	1
987	1	0	0	0	Negative	1
988	1	0	0	0	Negative	1
989	1	0	0	0	Negative	1
990	1	0	0	0	Negative	1
991	1	0	0	0	Negative	1
992	1	0	0	0	Negative	1
993	1	0	0	0	Negative	1
994	1	0	0	0	Negative	1
995	1	0	0	0	Negative	1
996	1	0	0	0	Negative	1
997	1	0	0	0	Negative	1
998	1	0	0	0	Negative	1
999	1	0	0	0	Negative	1
1000	1	0	0	0	Negative	1
1001	1	0	0	0	Negative	1
1002	1	0	0	0	Negative	1
1003	1	0	0	0	Negative	1
1004	1	0	0	0	Negative	1
1005	1	0	0	0	Negative	1
1006	1	0	0	0	Negative	1
1007	1	0	0	0	Negative	1
1008	1	0	0	0	Negative	1
1009	1	0	0	0	Negative	1
1010	1	0	0	0	Negative	1
1011	1	0	0	0	Negative	1
1012	1	0	0	0	Negative	1
1013	1	0	0	0	Negative	1
1014	1	0	12.28293895643521	0.460204543940506	Positive	0.4975283948596879
1015	1	0	0	0	Negative	1
1016	1	0	0	0	Negative	1
1017	1	0	0	0	Negative	1
1018	1	0	0	0	Negative	1
1019	1	0	0	0	Negative	1
1020	1	18.86163617349558	0	2.138797863393767	Negative	0.1436143916969446
1021	1	0	0	0	Negative	1
1022	1	0	0	0	Negative	1
1023	1	0	0	0	Negative	1
1024	1	0	0	0	Negative	1
1025	1	0	0	0	Negative	1
1026	1	0	0	0	Negative	1
1027	1	0	0	0	Negative	1
1028	1	0	0	0	Negative	1
1029	1	0	0	0	Negative	1
1030	1	0	11.73919441989112	0.5438350003935781	Positive	0.4608477092466169
1031	1	0	0	0	Negative	1
1032	1	0	0	0	Negative	1
1033	1	0	0	0	Negative	1
1034	1	0	0	0	Negative	1
1035	1	0	0	0	Negative	1
1036	1	0	0	0	Negative	1
1037	1	0	0	0	Negative	1
1038	1	0	0	0	Negative	1
1039	1	0.08149244584781141	0.01010855113179126	-0.002891959065193461	Positive	1
1040	1	0	0	0	Negative	1
1041	1	0	0	0	Negative	1
1042	1	0	0	0	Negative	1
1043	1	0	0	0	Negative	1
1044	1	0	0	0	Negative	1
1045	1	0	0	0	Negative	1
1046	1	0	0	0	Negative	1
1047	1	0	0	0	Negative	1
1048	1	0.08149244584781141	0.01010855113179126	-0.001320846772420836	Positive	1
1049	1	0	0	0	Negative	1
1050	1	0	0	0	Negative	1
1051	1	0	0	0	Negative	1
1052	1	0	0	0	Negative	1
1053	1	0.08149244584781141	0.01010855113179126	-0.001323294355671578	Positive	1
1054	1	0	0	0	Negative	1
1055	1	0	0	0	Negative	1
1056	1	16.47610541237319	0	1.898890903546469	Negative	0.1682025148275036
1057	1	0	0	0	Negative	1
1058	1	0	0	0	Negative	1
1059	1	0	0	0	Negative	1
1060	1	0	0	0	Negative	1
1061	1	0	0	0	Negative	1
1062	1	0	0	0	Negative	1
1063	1	0.08149244584781141	0.01010855113179126	-0.00264553337787099	Positive	1
1064	1	72.69344162060575	0	3.018081970113672	Negative	0.08234079789266557
1065	1	0	0	0	Negative	1
1066	1	0	0	0	Negative	1
1067	1	0	0	0	Negative	1
1068	1	0	0	0	Negative	1
1069	1	0	0	0	Negative	1
1070	1	0	0	0	Negative	1
1071	1	0	0	0	Negative	1
1072	1	0	0	0	Negative	1
1073	1	0	0	0	Negative	1
1074	1	0	0	0	Negative	1
1075	1	0	0	0	Negative	1
1076	1	0	0	0	Negative	1
1077	1	0	0	0	Negative	1
1078	1	0	0	0	Negative	1
1079	1	0	0	0	Negative	1
1080	1	0	0	0	Negative	1
1081	1	0	0	0	Negative	1
1082	1	0	0	0	Negative	1
1083	1	0	0	0	Negative	1
1084	1	0	0	0	Negative	1
1085	1	0	0	0	Negative	1
1086	1	0	0	0	Negative	1
1087	1	0	0	0	Negative	1
1088	1	0	0	0	Negative	1
1089	1	0	0	0	Negative	1
1090	1	0	0	0	Negative	1
1091	1	0	0	0	Negative	1
1092	1	0	0	0	Negative	1
1093	1	0	0	0	Negative	1
1094	1	0	0	0	Negative	1
1095	1	0	0	0	Negative	1
1096	1	0	0	0	Negative	1
1097	1	0	0	0	Negative	1
1098	1	0	0	0	Negative	1
1099	1	0	0	0	Negative	1
1100	1	0	0	0	Negative	1
1101	1	0	0	0	Negative	1
1102	1	0	0	0	Negative	1
1103	1	0	0	0	Negative	1
1104	1	0	0	0	Negative	1
1105	1	0	0	0	Negative	1
1106	1	0	0	0	Negative	1
1107	1	0	0	0	Negative	1
1108	1	0	0	0	Negative	1
1109	1	0	0	0	Negative	1
1110	1	0	0	0	Negative	1
1111	1	0	0	0	Negative	1
1112	1	0	0	0	Negative	1
1113	1	0	0	0	Negative	1
1114	1	0	0	0	Negative	1
1115	1	0	0	0	Negative	1
1116	1	0	0	0	Negative	1
1117	1	0	0	0	Negative	1
1118	1	0	0	0	Negative	1
1119	1	0	0	0	Negative	1
1120	1	0	0	0	Negative	1
1121	1	0	0	0	Negative	1
1122	1	0	0	0	Negative	1
1123	1	0	0	0	Negative	1
1124	1	38.53687731442285	0	2.22055210286833	Negative	0.1361843517678348
1125	1	0	0	0	Negative	1
1126	1	0	0	0	Negative	1
1127	1	0	0	0	Negative	1
1128	1	0	0	0	Negative	1
1129	1	0	0	0	Negative	1
1130	1	0	0	0	Negative	1
1131	1	0	0	0	Negative	1
1132	1	0	0	0	Negative	1
1133	1	0	0	0	Negative	1
1134	1	0	20.96166843350016	0.7741347528802756	Positive	0.3789409650660015
1135	1	0	0	0	Negative	1
1136	1	0	0	0	Negative	1
1137	1	0	0	0	Negative	1
1138	1	0	0	0	Negative	1
1139	1	0	0	0	Negative	1
1140	1	0	0	0	Negative	1
1141	1	0	0	0	Negative	1
1142	1	0	0	0	Negative	1
1143	1	0	0	0	Negative	1
1144	1	0	0	0	Negative	1
1145	1	0	0	0	Negative	1
1146	1	0	0	0	Negative	1
1147	1	0	0	0	Negative	1
1148	1	0	0	0	Negative	1
1149	1	0	0	0	Negative	1
1150	1	0	0	0	Negative	1
1151	1	0	0	0	Negative	1
1152	1	0	11.21252769170624	0.5672204904492553	Positive	0.451365538254893
1153	1	0	0	0	Negative	1
1154	1	0	0	0	Negative	1
1155	1	0	0	0	Negative	1
1156	1	0	0	0	Negative	1
1157	1	34.33584296123144	0	2.822734045409121	Negative	0.09293797471775955
1158	1	0	11.60875318233721	1.074326009202366	Positive	0.2999703432444336
1159	1	0	0	0	Negative	1
1160	1	0	0	0	Negative	1
1161	1	0	0	0	Negative	1
1162	1	0	0	0	Negative	1
1163	1	0	0	0	Negative	1
1164	1	0	0	0	Negative	1
1165	1	0	0	0	Negative	1
1166	1	0	0	0	Negative	1
1167	1	0	0	0	Negative	1
1168	1	0	0	0	Negative	1
1169	1	0	0	0	Negative	1
1170	1	0	0	0	Negative	1
1171	1	0	0	0	Negative	1
1172	1	0	0	0	Negative	1
1173	1	0	0	0	Negative	1
1174	1	0	0	0	Negative	1
1175	1	0	0	0	Negative	1
1176	1	0	0	0	Negative	1
1177	1	0	0	0	Negative	1
1178	1	0	0	0	Negative	1
1179	1	0	0	0	Negative	1
1180	1	0	0	0	Negative	1
1181	1	62.26156352995689	0	4.121638941716338	Negative	0.0423380430843957
1182	1	0	0	0	Negative	1
1183	1	0	0	0	Negative	1
1184	1	0	0	0	Negative	1
1185	1	0	10.69414565607766	0.5890861153471398	Positive	0.4427727300232811
1186	1	0	0	0	Negative	1
1187	1	0	0	0	Negative	1
1188	1	17.43041391417773	0	1.894401021432262	Negative	0.1687063641678798
1189	1	0	0	0	Negative	1
1190	1	0	0	0	Negative	1
1191	1	0	0	0	Negative	1
1192	1	0	0	0	Negative	1
1193	1	0	0	0	Negative	1
1194	1	0	0	0	Negative	1
1195	1	0	0	0	Negative	1
1196	1	0	0	0	Negative	1
1197	1	0	0	0	Negative	1
1198	1	0	0	0	Negative	1
1199	1	0	0	0	Negative	1
1200	1	0	0	0	Negative	1
1201	1	0	0	0	Negative	1
1202	1	0	0	0	Negative	1
1203	1	0	0	0	Negative	1
1204	1	0	0	0	Negative	1
1205	1	0	0	0	Negative	1
1206	1	0	0	0	Negative	1
1207	1	0	0	0	Negative	1
1208	1	0	0	0	Negative	1
1209	1	0	0	0	Negative	1
1210	1	0	0	0	Negative	1
1211	1	0	0	0	Negative	1
1212	1	0	0	0	Negative	1
1213	1	0	0	0	Negative	1
1214	1	0	0	0	Negative	1
1215	1	0	0	0	Negative	1
1216	1	0	0	0	Negative	1
1217	1	0	0	0	Negative	1
1218	1	0	0	0	Negative	1
1219	1	0	0	0	Negative	1
1220	1	0	0	0	Negative	1
1221	1	0	0	0	Negative	1
1222	1	0	0	0	Negative	1
1223	1	0	0	0	Negative	1
1224	1	0	0	0	Negative	1
1225	1	0	0	0	Negative	1
1226	1	0	0	0	Negative	1
1227	1	0	0	0	Negative	1
1228	1	0	0	0	Negative	1
1229	1	0	0	0	Negative	1
1230	1	0	0	0	Negative	1
1231	1	0	0	0	Negative	1
1232	1	0	0	0	Negative	1
1233	1	0	0	0	Negative	1
1234	1	0	0	0	Negative	1
1235	1	0	0	0	Negative	1
1236	1	0	0	0	Negative	1
1237	1	0	0	0	Negative	1
1238	1	0	0	0	Negative	1
1239	1	0	0	0	Negative	1
1240	1	0	0	0	Negative	1
1241	1	0	0	0	Negative	1
1242	1	0	0	0	Negative	1
1243	1	0	0	0	Negative	1
1244	1	0	0	0	Negative	1
1245	1	0	0	0	Negative	1
1246	1	0	0	0	Negative	1
1247	1	0	0	0	Negative	1
1248	1	0	0	0	Negative	1
1249	1	0	0	0	Negative	1
1250	1	0	0	0	Negative	1
1251	1	0	0	0	Negative	1
1252	1	0	0	0	Negative	1
1253	1	0	0	0	Negative	1
1254	1	0	0	0	Negative	1
1255	1	0	0	0	Negative	1
1256	1	0	0	0	Negative	1
1257	1	0	7.781152952938781	0.09769662623455488	Positive	0.7546114801127375
1258	1	0	0	0	Negative	1
1259	1	0	0	0	Negative	1
1260	1	0	0	0	Negative	1
1261	1	0	0	0	Negative	1
1262	1	0	0	0	Negative	1
1263	1	0	0	0	Negative	1
1264	1	0	0	0	Negative	1
1265	1	0	0	0	Negative	1
1266	1	0	0	0	Negative	1
1267	1	0	0	0	Negative	1
1268	1	0	0	0	Negative	1
1269	1	0	0	0	Negative	1
1270	1	0	0	0	Negative	1
1271	1	0	0	0	Negative	1
1272	1	0	0	0	Negative	1
1273	1	0	0	0	Negative	1
1274	1	0	0	0	Negative	1
1275	1	0	0	0	Negative	1
1276	1	0	0	0	Negative	1
1277	1	0	0	0	Negative	1
1278	1	0	0	0	Negative	1
1279	1	0	0	0	Negative	1
1280	1	0	0	0	Negative	1
1281	1	0	0	0	Negative	1
1282	1	21.3414724483114	0	1.984527728231537	Negative	0.1589142315982889
1283	1	0	0	0	Negative	1
1284	1	0	0	0	Negative	1
1285	1	0	0	0	Negative	1
1286	1	0	0	0	Negative	1
1287	1	0	0	0	Negative	1
1288	1	0	0	0	Negative	1
1289	1	0	0	0	Negative	1
1290	1	0	0	0	Negative	1
1291	1	0	0	0	Negative	1
1292	1	0	0	0	Negative	1
1293	1	0	0	0	Negative	1
1294	1	0	0	0	Negative	1
1295	1	0	8.879878787060465	0.5055073357442801	Positive	0.4770901905261745
1296	1	0	0	0	Negative	1
1297	1	0	0	0	Negative	1
1298	1	0	0	0	Negative	1
1299	1	0	0	0	Negative	1
1300	1	0	0	0	Negative	1
1301	1	0	0	0	Negative	1
1302	1	0	13.22189512262896	1.452866570967725	Positive	0.2280685434298517
1303	1	0	0	0	Negative	1
1304	1	0	0	0	Negative	1
1305	1	0	0	0	Negative	1
1306	1	0	0	0	Negative	1
1307	1	0	0	0	Negative	1
1308	1	0	0	0	Negative	1
1309	1	0	0	0	Negative	1
1310	1	0	0	0	Negative	1
1311	1	0.08149244584781141	0.01010855113179126	-0.001237086205472693	Positive	1
1312	1	0	0	0	Negative	1
1313	1	0	0	0	Negative	1
1314	1	0	0	0	Negative	1
1315	1	0	0	0	Negative	1
1316	1	0	0	0	Negative	1
1317	1	0	0	0	Negative	1
1318	1	0.08149244584781141	0.01010855113179126	-0.001237086205472693	Positive	1
1319	1	0	0	0	Negative	1
1320	1	0	0	0	Negative	1
1321	1	0	0	0	Negative	1
1322	1	0	0	0	Negative	1
1323	1	0	0	0	Negative	1
1324	1	0	0	0	Negative	1
1325	1	0	0	0	Negative	1
1326	1	0	0	0	Negative	1
1327	1	0	0	0	Negative	1
1328	1	0	10.92434938170696	0.7800635113145766	Positive	0.3771217165259143
1329	1	0	0	0	Negative	1
1330	1	0	0	0	Negative	1
1331	1	0	0	0	Negative	1
1332	1	0	0	0	Negative	1
1333	1	20.94288003304543	0	1.747718498446424	Negative	0.186163806205887
1334	1	0	0	0	Negative	1
1335	1	0	0	0	Negative	1
1336	1	0	0	0	Negative	1
1337	1	0	0	0	Negative	1
1338	1	0	0	0	Negative	1
1339	1	0.08149244584781141	0.01010855113179126	-0.001342866782206187	Positive	1
1340	1	0	0	0	Negative	1
1341	1	0	0	0	Negative	1
1342	1	0	0	0	Negative	1
1343	1	0	0	0	Negative	1
1344	1	0	0	0	Negative	1
1345	1	0	0	0	Negative	1
1346	1	0	0	0	Negative	1
1347	1	0	0	0	Negative	1
1348	1	0	0	0	Negative	1
1349	1	0	0	0	Negative	1
1350	1	0	0	0	Negative	1
1351	1	0	0	0	Negative	1
1352	1	0	0	0	Negative	1
1353	1	0	0	0	Negative	1
1354	1	0	0	0	Negative	1
1355	1	0	0	0	Negative	1
1356	1	0	0	0	Negative	1
1357	1	0	0	0	Negative	1
1358	1	23.76661491209826	0	1.603753731567949	Negative	0.2053720625039906
1359	1	0	0	0	Negative	1
1360	1	0	0	0	Negative	1
1361	1	0	11.36337824789152	1.03126155991497	Positive	0.3098625476835488
1362	1	0	0	0	Negative	1
1363	1	0	0	0	Negative	1
1364	1	0	0	0	Negative	1
1365	1	0	0	0	Negative	1
1366	1	0	0	0	Negative	1
1367	1	0	0	0	Negative	1
1368	1	0	0	0	Negative	1
1369	1	0	0	0	Negative	1
1370	1	0	0	0	Negative	1
1371	1	0	0	0	Negative	1
1372	1	0	0	0	Negative	1
1373	1	0	0	0	Negative	1
1374	1	23.35546844957516	0	2.386979464771613	Negative	0.122349827951727
1375	1	0	14.92994930760085	0.7507885822120599	Positive	0.3862266758319317
1376	1	0	0	0	Negative	1
1377	1	0	0	0	Negative	1
1378	1	0	0	0	Negative	1
1379	1	0	0	0	Negative	1
1380	1	0	0	0	Negative	1
1381	1	0	0	0	Negative	1
1382	1	0	0	0	Negative	1
1383	1	0	0	0	Negative	1
1384	1	0	0	0	Negative	1
1385	1	0	0	0	Negative	1
1386	1	0	0	0	Negative	1
1387	1	0	0	0	Negative	1
1388	1	0	0	0	Negative	1
1389	1	0	0	0	Negative	1
1390	1	0	0	0	Negative	1
1391	1	0	0	0	Negative	1
1392	1	0	0	0	Negative	1
1393	1	0	0	0	Negative	1
1394	1	0	0	0	Negative	1
1395	1	0	0	0	Negative	1
1396	1	0	20.48279759283072	0.6430871517595875	Positive	0.4225951007948022
1397	1	0	0	0	Negative	1
1398	1	0	0	0	Negative	1
1399	1	0	0	0	Negative	1
1400	1	0	0	0	Negative	1
1401	1	0	0	0	Negative	1
1402	1	33.71232976808518	0	3.083361576885579	Negative	0.07909688928719849
1403	1	0	0	0	Negative	1
1404	1	0	0	0	Negative	1
1405	1	0	0	0	Negative	1
1406	1	0	0	0	Negative	1
1407	1	0	0	0	Negative	1
1408	1	0	0	0	Negative	1
1409	1	0	0	0	Negative	1
1410	1	0	0	0	Negative	1
1411	1	0	0	0	Negative	1
1412	1	0	0	0	Negative	1
1413	1	0	0	0	Negative	1
1414	1	0	0	0	Negative	1
1415	1	0	0	0	Negative	1
1416	1	0	0	0	Negative	1
1417	1	0	0	0	Negative	1
1418	1	0	0	0	Negative	1
1419	1	0	0	0	Negative	1
1420	1	0	0	0	Negative	1
1421	1	0	0	0	Negative	1
1422	1	0	0	0	Negative	1
1423	1	0	0	0	Negative	1
1424	1	38.88899256627878	15.70734213172565	0.3413218072463273	Positive	0.5590672416755783
1425	1	0	0	0	Negative	1
1426	1	0	0	0	Negative	1
1427	1	0	0	0	Negative	1
1428	1	0	0	0	Negative	1
1429	1	0	0	0	Negative	1
1430	1	0	0	0	Negative	1
1431	1	0	0	0	Negative	1
1432	1	0	0	0	Negative	1
1433	1	0	0	0	Negative	1
1434	1	0	0	0	Negative	1
1435	1	0	0	0	Negative	1
1436	1	0	0	0	Negative	1
1437	1	0	0	0	Negative	1
1438	1	0	0	0	Negative	1
1439	1	34.49318990765999	0	3.274936972193007	Negative	0.0703456285754005
1440	1	0	0	0	Negative	1
1441	1	0	0	0	Negative	1
1442	1	0	0	0	Negative	1
1443	1	0	0	0	Negative	1
1444	1	0	0	0	Negative	1
1445	1	0	0	0	Negative	1
1446	1	0	0	0	Negative	1
1447	1	0	0	0	Negative	1
1448	1	0	0	0	Negative	1
1449	1	0	0	0	Negative	1
1450	1	0	0	0	Negative	1
1451	1	0	0	0	Negative	1
1452	1	0	0	0	Negative	1
1453	1	0	0	0	Negative	1
1454	1	0	0	0	Negative	1
1455	1	0	0	0	Negative	1
1456	1	0	0	0	Negative	1
1457	1	0	0	0	Negative	1
1458	1	0	0	0	Negative	1
1459	1	0	0	0	Negative	1
1460	1	0	0	0	Negative	1
1461	1	0	0	0	Negative	1
1462	1	19.23026240617636	0	2.441988568094633	Negative	0.1181263911933963
1463	1	0	0	0	Negative	1
1464	1	0	0	0	Negative	1
1465	1	0	0	0	Negative	1
