## Supplementary material for "On the ancestry and evolution of the extinct dire wolf": HyPhy results: FormBio023261.t1.cds.aln.fa.FITTER.global.results.csv

Branch	LB	MLE	UB	Nucleotide GTR	Standard MG94	dN	dS	nonsynonymous	synonymous	original name
DireGB	1.630479729954205	3.39514894450898	6.123685484608926	0.002385110802682605	0.002381526428892113	0.002763417251365513	0.001078859259328385	0.002136948057695928	0.0002445783711961863	DireGB
Node10	0.1254777078467055	0.7552829358494079	2.334089307436143	0.0006863792605730722	0.0006892368431979675	0.0005885126858867498	0.001032816854001801	0.0004550963269892245	0.0002341405162087427
Node12	0	0	0.598466703879531	0.0002496476926921449	0.0002837684666055509	1.293160702438902e-10	0.00125173062607913	1e-10	0.0002837684666055509
Node4	0.1755004239347296	0.4463979035342224	0.9048934054279643	0.002629703882137149	0.002658836094870236	0.001838188642945817	0.005458145296605589	0.001421469612770472	0.001237366482099764
Node5	0	1896.806337897066	10000	0.0004567579854713512	0.0004547647573300318	0.0005880839130333607	4.411098389656817e-10	0.0004547647573300318	1e-10
canBai_SAMN02921314	0	0	10000	1e-06	0	1.293160702438902e-10	4.411098389656817e-10	1e-10	1e-10	canBai_SAMN02921314
canLup_SAMN02921310	0	0	0.709815020420461	0.0002648908325458757	0.0002763705211027647	1.293160702438902e-10	0.001219097560585021	1e-10	0.0002763705211027647	canLup_SAMN02921310
canRuf_SAMN02921317	0.02081980513435037	0.3648122974961237	1.607176080697992	0.0005384863536441762	0.000550068051198728	0.0003444418709176705	0.001251479183626725	0.0002663565868248648	0.0002837114643738632	canRuf_SAMN02921317
chrBra_SAMN27257233	0.02481324480193906	0.1493750640095713	0.4617258044795507	0.001620220160148051	0.00165455043588674	0.00059410448237164	0.00527183592024019	0.000459420458146585	0.001195129977740156	chrBra_SAMN27257233
cuoAlp_SAMN10180424	0.1135764316748702	0.3168627710492526	0.6813860771505023	0.00295854088912269	0.002989507643952914	0.001736441811641412	0.007263838486684655	0.001342788880273335	0.001646718763679579	cuoAlp_SAMN10180424
lupMes_SAMEA5411047	0.1556994290982383	0.501674761607604	1.165963037362921	0.001601578676349744	0.001615737324367735	0.001177416521830465	0.00311089270805571	0.0009104951299632415	0.0007052421944044955	lupMes_SAMEA5411047
lycPic_SAMN09924608	0.1866874606326482	0.4697320737780208	0.9526475806926682	0.002496181033697171	0.002494352887369328	0.00176528271537613	0.004981282977002129	0.001365091525010624	0.001129261362358701	lycPic_SAMN09924608
speVen_SAMN27257238	0.124991631532062	0.753891671066203	2.328973862159814	0.0006857873910457639	0.0006894517809111116	0.0005883273813961278	0.001034397057251684	0.000454953031194454	0.0002344987497166573	speVen_SAMN27257238
uroCin_SAMN04495241	0.5901694696140278	1.05036189559655	1.701043831545821	0.004723307365675163	0.004745668498775816	0.004479658734802813	0.005653053976297106	0.003464116042464153	0.001281552456311661	uroCin_SAMN04495241
vulVul_marble_Fox4	0.2347077249692947	0.3972801225417488	0.6212194718707924	0.007493369468098413	0.007588004847565628	0.004960557194859354	0.01655048730461955	0.003835994386083447	0.003752010461482174	vulVul_marble_Fox4
