## Supplementary material for "On the ancestry and evolution of the extinct dire wolf": HyPhy results: FormBio025960.t1.cds.aln.fa.BUSTED.json.evidence-ratios.csv

codon	evidence_ratio	focal	root
0	11	2.618896198501598	GCG	ACG
0	35	2.571375699243608	TGT	CGT
0	42	2.651106676338338	GTC	ATC
0	115	2.617450364952433	GTG	ATG
0	117	2.689920713463829	GTA	CTG
0	166	2.642985438877841	GTT	ATT
