## Supplementary material for "On the ancestry and evolution of the extinct dire wolf": HyPhy results: FormBio025960.t1.cds.aln.fa.FEL.json.tsv

Codon	Partition	Alpha	Beta	LRT	Selection	p-value
1	1	0	0	0	Negative	1
2	1	17.34700493991009	0	2.768561867686632	Negative	0.09613249572737892
3	1	0	0	0	Negative	1
4	1	11.70228628140896	0	2.597294607820135	Negative	0.1070463053262365
5	1	0	0	0	Negative	1
6	1	0	0	0	Negative	1
7	1	12.24684956820223	0	2.657929050651244	Negative	0.1030348060971478
8	1	0	0	0	Negative	1
9	1	0	0	0	Negative	1
10	1	0	0	0	Negative	1
11	1	0	0	0	Negative	1
12	1	0	11.32891264250428	1.500970305898704	Positive	0.2205221249213061
13	1	0	0	0	Negative	1
14	1	0	0	0	Negative	1
15	1	0	0	0	Negative	1
16	1	0	0	0	Negative	1
17	1	0	0	0	Negative	1
18	1	0	0	0	Negative	1
19	1	0	0	0	Negative	1
20	1	0	0	0	Negative	1
21	1	0	0	0	Negative	1
22	1	0	0	0	Negative	1
23	1	0	0	0	Negative	1
24	1	0	0	0	Negative	1
25	1	0	0	0	Negative	1
26	1	0	0	0	Negative	1
27	1	0	9.638589196819954	0.9112871808430612	Positive	0.3397731223589006
28	1	0	0	0	Negative	1
29	1	0	0	0	Negative	1
30	1	0	0	0	Negative	1
31	1	0	0	0	Negative	1
32	1	0	0	0	Negative	1
33	1	0	0	0	Negative	1
34	1	0	0	0	Negative	1
35	1	0	8.143127579839842	0.8253607715372944	Positive	0.3636174499521619
36	1	0	18.11548557349938	1.801516972983666	Positive	0.1795292084485253
37	1	0	0	0	Negative	1
38	1	0	0	0	Negative	1
39	1	0	0	0	Negative	1
40	1	0	0	0	Negative	1
41	1	0	0	0	Negative	1
42	1	0	0	0	Negative	1
43	1	0	6.783914452303162	0.8329958556200356	Positive	0.361407674270277
44	1	0	0	0	Negative	1
45	1	0	7.339240252721225	0.8026884660464653	Positive	0.3702907760674343
46	1	0	0	0	Negative	1
47	1	0	12.65968083622171	1.899507182815288	Positive	0.1681334913945289
48	1	0	0	0	Negative	1
49	1	0	0	0	Negative	1
50	1	0	0	0	Negative	1
51	1	0	0	0	Negative	1
52	1	0	0	0	Negative	1
53	1	0	0	0	Negative	1
54	1	0	4.748396090784929	0.526616194650547	Positive	0.4680329660418323
55	1	0	0	0	Negative	1
56	1	0	0	0	Negative	1
57	1	0	0	0	Negative	1
58	1	0	0	0	Negative	1
59	1	0	0	0	Negative	1
60	1	0	0	0	Negative	1
61	1	0	0	0	Negative	1
62	1	0	0	0	Negative	1
63	1	0	0	0	Negative	1
64	1	0	0	0	Negative	1
65	1	0	0	0	Negative	1
66	1	0	0	0	Negative	1
67	1	0	0	0	Negative	1
68	1	0	0	0	Negative	1
69	1	0	0	0	Negative	1
70	1	0	6.783914452303162	0.848445274496175	Positive	0.3569925344735312
71	1	0	0	0	Negative	1
72	1	0	0	0	Negative	1
73	1	0	5.457309175878803	0.5733267754805844	Positive	0.4489399646238926
74	1	0	0	0	Negative	1
75	1	0	0	0	Negative	1
76	1	0	0	0	Negative	1
77	1	0	0	0	Negative	1
78	1	0	0	0	Negative	1
79	1	0	0	0	Negative	1
80	1	0	0	0	Negative	1
81	1	0	0	0	Negative	1
82	1	0	7.067016356768523	0.6943801647152981	Positive	0.4046785082912639
83	1	0	0	0	Negative	1
84	1	0	0	0	Negative	1
85	1	0	0	0	Negative	1
86	1	0	0	0	Negative	1
87	1	0	4.748396090784929	0.05398438280115414	Positive	0.8162697565037277
88	1	0	0	0	Negative	1
89	1	0	0	0	Negative	1
90	1	0	0	0	Negative	1
91	1	0	0	0	Negative	1
92	1	0	0	0	Negative	1
93	1	0.01	0.1	0	Positive	1
94	1	0.01	0.1	0	Positive	1
95	1	0	0.08161690931439171	-0.0008525705215900459	Positive	1
96	1	0	0	0	Negative	1
97	1	0	0	0	Negative	1
98	1	0	0	0	Negative	1
99	1	0	0	0	Negative	1
100	1	16.15698504339175	0	1.875342436536631	Negative	0.1708644558727453
101	1	0	0	0	Negative	1
102	1	0	0	0	Negative	1
103	1	0	0	0	Negative	1
104	1	0	0	0	Negative	1
105	1	0	0	0	Negative	1
106	1	0	0	0	Negative	1
107	1	0	0	0	Negative	1
108	1	0	0	0	Negative	1
109	1	0	0	0	Negative	1
110	1	0	0	0	Negative	1
111	1	0	0	0	Negative	1
112	1	0	0	0	Negative	1
113	1	0	6.783914452303162	0.5623160631019033	Positive	0.4533285679469174
114	1	0	0	0	Negative	1
115	1	0	0	0	Negative	1
116	1	0	10.70545203731698	0.3066643846986423	Positive	0.5797343018607422
117	1	0.08149244584781141	0.01010855113179126	-0.002331866468596289	Positive	1
118	1	9.885111554390445	13.70897535027051	0.05254111805147588	Positive	0.8186990989896605
119	1	0.08149244584781141	0.01010855113179126	-0.004367762694800881	Positive	1
120	1	0	0	0	Negative	1
121	1	50.14431906237285	0	4.876808652307272	Negative	0.02721990125499019
122	1	0	7.781152952938781	0.775676137808162	Positive	0.3784668013364959
123	1	0	0	0	Negative	1
124	1	0	0	0	Negative	1
125	1	0	7.863994829334096	0.723541375656195	Positive	0.3949847249552217
126	1	0	0	0	Negative	1
127	1	0	0	0	Negative	1
128	1	0	0	0	Negative	1
129	1	0	0	0	Negative	1
130	1	0	0	0	Negative	1
131	1	0	0	0	Negative	1
132	1	0	0	0	Negative	1
133	1	0	0	0	Negative	1
134	1	0	0	0	Negative	1
135	1	0	0	0	Negative	1
136	1	0	0	0	Negative	1
137	1	0	0	0	Negative	1
138	1	0	0	0	Negative	1
139	1	0	0	0	Negative	1
140	1	0	0	0	Negative	1
141	1	0	0	0	Negative	1
142	1	0	0	0	Negative	1
143	1	0	0	0	Negative	1
144	1	0	0	0	Negative	1
145	1	0	6.365670392295815	0.6667458671787294	Positive	0.4141884516427814
146	1	0	0	0	Negative	1
147	1	0	0	0	Negative	1
148	1	0	0	0	Negative	1
149	1	0	0	0	Negative	1
150	1	0	0	0	Negative	1
151	1	0	0	0	Negative	1
152	1	0	0	0	Negative	1
153	1	0	7.136878135449798	0.6381070691525288	Positive	0.4243970872092296
154	1	60.77090342743818	0	6.445861913722606	Negative	0.01112110736387018
155	1	0	7.252516175638942	0.7228315281055515	Positive	0.3952166844168525
156	1	0	0	0	Negative	1
157	1	0	0	0	Negative	1
158	1	0	0	0	Negative	1
159	1	0	0	0	Negative	1
160	1	11.40832322333374	0	2.341646893272474	Negative	0.125956328367494
161	1	13.03563378391291	0	2.450958032620257	Negative	0.1174531630561523
162	1	0	6.520009083796809	0.5554511135827411	Positive	0.4560988866249522
163	1	0	0	0	Negative	1
164	1	0	0	0	Negative	1
165	1	0	0	0	Negative	1
166	1	0	0	0	Negative	1
167	1	0	13.22189512262896	1.232830754150864	Positive	0.2668572293802601
168	1	0	0	0	Negative	1
169	1	0	0	0	Negative	1
170	1	0	0	0	Negative	1
171	1	0	0	0	Negative	1
172	1	0	0	0	Negative	1
173	1	0	0	0	Negative	1
174	1	0	0	0	Negative	1
175	1	0	0	0	Negative	1
176	1	0	0	0	Negative	1
177	1	0	0	0	Negative	1
178	1	0	0	0	Negative	1
179	1	0	0	0	Negative	1
180	1	0	0	0	Negative	1
181	1	0	0	0	Negative	1
182	1	0	0	0	Negative	1
183	1	0	0	0	Negative	1
184	1	0	0	0	Negative	1
185	1	0	6.273411765113423	0.8752535615627792	Positive	0.3495049947301291
186	1	0	0	0	Negative	1
187	1	0	0	0	Negative	1
188	1	41.02323837197672	0	4.40186360428789	Negative	0.03589968042529756
189	1	0.08149244584781141	0.01010855113179126	-0.004443950878023628	Positive	1
190	1	0	11.44395399303919	1.450058030199884	Positive	0.2285186413641437
191	1	0	0	0	Negative	1
192	1	0	0	0	Negative	1
193	1	0	0	0	Negative	1
194	1	0	0	0	Negative	1
195	1	0	0	0	Negative	1
196	1	16.60556972395909	6.806758202561537	0.3626494373347384	Positive	0.5470384751832988
197	1	0	0	0	Negative	1
198	1	0	0	0	Negative	1
199	1	0	0	0	Negative	1
200	1	0	0	0	Negative	1
201	1	0	0	0	Negative	1
202	1	0	0	0	Negative	1
203	1	0	0	0	Negative	1
204	1	0	0	0	Negative	1
205	1	0	7.620029347996777	0.02053478179733048	Positive	0.886053553997633
206	1	0	348.2935342678961	4.890654974787591	Positive	0.02700244042206734
207	1	65.35788193686919	23.4820042630457	0.8007156121603671	Positive	0.3708794994038765
208	1	0	0	0	Negative	1
209	1	0	0	0	Negative	1
210	1	0	0	0	Negative	1
211	1	0	0	0	Negative	1
212	1	0	6.520009083796809	0.6451479645252789	Positive	0.4218527692772999
213	1	0	0	0	Negative	1
214	1	0	0	0	Negative	1
215	1	0	0	0	Negative	1
216	1	0	0	0	Negative	1
217	1	0	0	0	Negative	1
218	1	0	0	0	Negative	1
219	1	0	0	0	Negative	1
220	1	0	0	0	Negative	1
221	1	0	0	0	Negative	1
222	1	0	0	0	Negative	1
223	1	0	0	0	Negative	1
224	1	0	0	0	Negative	1
225	1	0	0	0	Negative	1
226	1	0	0	0	Negative	1
227	1	0	0	0	Negative	1
228	1	0	9.39494861139829	1.233173012185873	Positive	0.2667908491287051
229	1	0	0	0	Negative	1
230	1	0	0	0	Negative	1
231	1	0	0	0	Negative	1
232	1	0	9.556858807242829	0.9591823441053862	Positive	0.3273929716605886
233	1	0	0	0	Negative	1
234	1	0	0	0	Negative	1
235	1	0	0	0	Negative	1
236	1	0	0	0	Negative	1
237	1	0	0	0	Negative	1
238	1	0	0	0	Negative	1
239	1	0	0	0	Negative	1
240	1	0	11.03937575760684	1.499441930125144	Positive	0.2207572501137681
241	1	0	0	0	Negative	1
242	1	0	0	0	Negative	1
243	1	0	0	0	Negative	1
