## Supplementary material for "On the ancestry and evolution of the extinct dire wolf": HyPhy results: FormBio025960.t1.cds.aln.fa.FITTER.global.results.csv

Branch	LB	MLE	UB	Nucleotide GTR	Standard MG94	dN	dS	nonsynonymous	synonymous	original name
DireGB	1.068623790579512	2.696101921220432	5.486926516678552	0.01111137511994491	0.01112266912537373	0.0123684499768604	0.00691874531850575	0.009541071410551901	0.001581597714821821	DireGB
Node14	0	10000	10000	0.003484614011767737	0.0038179821372187	0.004949393945894853	4.374529157235915e-10	0.0038179821372187	1e-10
Node4	0.1309425958188607	0.9002042450142843	2.835665130714777	0.004215315220498081	0.004199402692454402	0.003637786995672213	0.006094591236407251	0.002806203329198087	0.001393199363256313
Node5	0.1497163786957739	0.9174939796441841	2.847505502330018	0.004228852566263764	0.004238286698310602	0.003694568781736185	0.00607307866110253	0.00285000502437158	0.001388281673939021
canBai_SAMN02921314	0	0	10000	1e-06	0	1.296337638054105e-10	4.374529157235915e-10	1e-10	1e-10	canBai_SAMN02921314
canLup_SAMN02921310	0.07706960944051744	0.4668040645614174	1.447970372107727	0.006751858475941265	0.00674977272234048	0.004470171708956674	0.01444235280886868	0.003448308201300643	0.003301464521039838	canLup_SAMN02921310
canRuf_SAMN02921317	0	10000	10000	0.002308507691929096	0.002355952778343911	0.003054110260045352	4.374529157235915e-10	0.002355952778343911	1e-10	canRuf_SAMN02921317
chrBra_SAMN27257233	0.3417324217655051	1.379543088982569	3.590166840622426	0.005687120071297036	0.005699863914915435	0.005580918321613987	0.006101249287635881	0.004305142547578379	0.001394721367337053	chrBra_SAMN27257233
cuoAlp_SAMN10180424	0.2516229565952802	0.926357793021043	2.226389201042982	0.009082357929688423	0.008912149909490427	0.007793260960188352	0.01268787329261931	0.006011752441197798	0.002900397468292624	cuoAlp_SAMN10180424
lupMes_SAMEA5411047	0.1272500281739828	0.5046216757207634	1.287372165091865	0.00904023101948466	0.008869725929639138	0.006097669518798408	0.01822411111352402	0.004703766472407177	0.004165959457231985	lupMes_SAMEA5411047
lycPic_SAMN09924608	0	10000	10000	0.004267658096517947	0.004294902039100729	0.005567643165041598	4.374529157235915e-10	0.004294902039100729	1e-10	lycPic_SAMN09924608
speVen_SAMN27257238	0.009291319030558794	0.2241695604399302	1.001697224375278	0.004255527553357542	0.004227130502097832	0.001830443586511716	0.01231482037950901	0.001412011448853203	0.002815119053244632	speVen_SAMN27257238
uroCin_SAMN04495241	1.089159159738883	2.754174304781646	5.612506026255414	0.01033569088942329	0.01042889412256322	0.01163184452854966	0.006369502902853133	0.008972851043660116	0.001456043078903093	uroCin_SAMN04495241
vulVul_marble_Fox4	0.4099338064506411	1.150897739643657	2.487237185676089	0.01000337799734183	0.01003354101095909	0.009368721937507233	0.01227699235860892	0.007227069293128257	0.002806471717830828	vulVul_marble_Fox4
