## Supplementary material for "On the ancestry and evolution of the extinct dire wolf": HyPhy results: FormBio025960.t1.cds.aln.fa.MEME.json.tsv

Codon	Partition	alpha	beta^-1	p^-1	beta^+	p^+	LRT	p-value	#branches	TotalBranchLength	MEME_LogL	FEL_LogL	FEL_alpha	FEL_beta	Selection
1	1	0	0	1	0	0	0	1	0	0	0	0	1	0	No
2	1	59.07349833397954	0	0.817915258976363	0.2010836634792207	0.182084741023637	0	0.6666666666666666	0	0	-7.565628304278214	-7.567660100160992	1	58.17533867348592	No
3	1	0	0	1	0	0	0	1	0	0	0	0	1	0	No
4	1	39.56957950808832	0	0.6759662421839717	0	0.3240337578160283	0	0.6666666666666666	0	0	-10.51834352110453	-10.51837730641738	1	39.08092459104927	No
5	1	0	0	1	0	0	0	1	0	0	0	0	1	0	No
6	1	0	0	1	0	0	0	1	0	0	0	0	1	0	No
7	1	39.67308740588356	0	0.6999267214960883	0	0.3000732785039117	0	0.6666666666666666	0	0	-8.193647086580185	-8.194007656362015	1	41.22254660926381	No
8	1	0	0	0.9991362520746339	0.1	0.0008637479253661429	-0.001389046255622084	0.6666666666666666	0	0	-3.506910857564603	-3.507605380692414	1	0	No
9	1	0	0	1	0	0	0	1	0	0	0	0	1	0	No
10	1	0	0	1	0	0	0	1	0	0	0	0	1	0	No
11	1	0	0	0.9991362520746339	0.1	0.0008637479253661429	-0.001552715997744869	0.6666666666666666	0	0	-4.666321329785749	-4.667097687784621	1	0	No
12	1	0.003608686585642051	2.664205787097667e-06	0.000722239122640936	37.90135156831497	0.9992777608773591	1.499914393683614	0.2394138433544374	2	0	-12.13858159578212	-12.13872992133333	1	0	No
13	1	0	0	1	0	0	0	1	0	0	0	0	1	0	No
14	1	0	0	1	0	0	0	1	0	0	0	0	1	0	No
15	1	0	0	1	0	0	0	1	0	0	0	0	1	0	No
16	1	0	0	1	0	0	0	1	0	0	0	0	1	0	No
17	1	0	0	1	0	0	0	1	0	0	0	0	1	0	No
18	1	0	0	0.9991362520746339	0.1	0.0008637479253661429	-0.001343216788691315	0.6666666666666666	0	0	-3.973069342500666	-3.973740950895012	1	0	No
19	1	0	0	1	0	0	0	1	0	0	0	0	1	0	No
20	1	0	0	1	0	0	0	1	0	0	0	0	1	0	No
21	1	0	0	0.9991362520746339	0.1	0.0008637479253661429	-0.001532527797929895	0.6666666666666666	0	0	-3.804461569931164	-3.805227833830129	1	0	No
22	1	0	0	0.9991362520746339	0.1	0.0008637479253661429	-0.0009723278358277909	0.6666666666666666	0	0	-3.906372905258915	-3.906859069176829	1	0	No
23	1	0	0	1	0	0	0	1	0	0	0	0	1	0	No
24	1	0	0	1	0	0	0	1	0	0	0	0	1	0	No
25	1	0	0	1	0	0	0	1	0	0	0	0	1	0	No
26	1	0	0	1	0	0	0	1	0	0	0	0	1	0	No
27	1	0	0	0.0007229613617635769	32.01185011101177	0.9992770386382365	0.9102222187926898	0.3346217148685865	0	0	-8.996294794782363	-8.995507894946968	0.9992134096890457	0.04061201643389871	No
28	1	0	0	1	0	0	0	1	0	0	0	0	1	0	No
29	1	0	0	1	0	0	0	1	0	0	0	0	1	0	No
30	1	0	0	1	0	0	0	1	0	0	0	0	1	0	No
31	1	0	0	1	0	0	0	1	0	0	0	0	1	0	No
32	1	0	0	1	0	0	0	1	0	0	0	0	1	0	No
33	1	0	0	1	0	0	0	1	0	0	0	0	1	0	No
34	1	0	0	1	0	0	0	1	0	0	0	0	1	0	No
35	1	0	0	0.0009223714749582366	27.02040629950348	0.9990776285250418	0.8251395671864366	0.351818425689025	1	0	-8.791123368355105	-8.7903576860581	0.9992346107628426	0.04299084551467003	No
36	1	0	0	0.0007229613617635769	60.16090233989146	0.9992770386382365	1.802403229143877	0.2027231864063004	2	0	-15.23245644753005	-15.2316972393324	0.9992410799279288	0.04893115906849769	No
37	1	0	0	1	0	0	0	1	0	0	0	0	1	0	No
38	1	0	0	1	0	0	0	1	0	0	0	0	1	0	No
39	1	0	0	1	0	0	0	1	0	0	0	0	1	0	No
40	1	0	0	1	0	0	0	1	0	0	0	0	1	0	No
41	1	0	0	0.9991362520746339	0.1	0.0008637479253661429	-0.001368433212898701	0.6666666666666666	0	0	-3.849082865557667	-3.849767082164117	1	0	No
42	1	0	0	1	0	0	0	1	0	0	0	0	1	0	No
43	1	0	0	0.0007224090825721869	22.47564644927072	0.9992775909174278	0.8334928553282044	0.3500816274688075	1	0	-7.582211023217369	-7.582259480199849	1	0	No
44	1	0	0	1	0	0	0	1	0	0	0	0	1	0	No
45	1	0.01572762907000148	0.0007428682245744446	1.00491662198735e-08	25.61173447210656	0.9999999899508338	0.8006113475105714	0.3569820935005583	1	0	-8.130131858338189	-8.126917153045538	0.9967904563397179	0.04546274948701967	No
46	1	0	0	1	0	0	0	1	0	0	0	0	1	0	No
47	1	0	0	0.7763241482448188	336.6801307397027	0.2236758517551812	2.029167299248723	0.1792277666992109	1	0	-9.476176526031153	-9.410780912451667	0.9366968200813003	0	No
48	1	0	0	1	0	0	0	1	0	0	0	0	1	0	No
49	1	0	0	0.9991362520746339	0.1	0.0008637479253661429	-0.001428283341178727	0.6666666666666666	0	0	-3.791644723491805	-3.792358865162394	1	0	No
50	1	0	0	1	0	0	0	1	0	0	0	0	1	0	No
51	1	0	0	1	0	0	0	1	0	0	0	0	1	0	No
52	1	0	0	1	0	0	0	1	0	0	0	0	1	0	No
53	1	0	0	1	0	0	0	1	0	0	0	0	1	0	No
54	1	0	0	0.00178197601	15.87949487006114	0.99821802399	0.527216794613814	0.422034390847394	1	0	-10.445993887414	-10.44601845272134	1	0	No
55	1	0	0	0.9991362520746339	0.1	0.0008637479253661429	-0.001698541872637627	0.6666666666666666	0	0	-3.932102389960571	-3.93295166089689	1	0	No
56	1	0	0	0.9991362520746339	0.1	0.0008637479253661429	-0.0009700849409677303	0.6666666666666666	0	0	-3.906372905258915	-3.906857947729399	1	0	No
57	1	0	0	1	0	0	0	1	0	0	0	0	1	0	No
58	1	0	0	1	0	0	0	1	0	0	0	0	1	0	No
59	1	0	0	1	0	0	0	1	0	0	0	0	1	0	No
60	1	0	0	0.9991362520746339	0.1	0.0008637479253661429	-0.001534144006251736	0.6666666666666666	0	0	-3.8326116760319	-3.833378748035026	1	0	No
61	1	0	0	1	0.7903275741382655	0	0	0.6666666666666666	0	0	-4.894291962703865	-4.864305160217105	0.9704583410992644	1.081112239763937	No
62	1	0	0	1	0	0	0	1	0	0	0	0	1	0	No
63	1	0	0	1	0	0	0	1	0	0	0	0	1	0	No
64	1	0	0	1	0	0	0	1	0	0	0	0	1	0	No
65	1	0	0	0.9991362520746339	0.1	0.0008637479253661429	-0.001312597788762915	0.6666666666666666	0	0	-3.887481094334067	-3.888137393228449	1	0	No
66	1	0	0	0.9991362520746339	0.1	0.0008637479253661429	-0.001754265201062921	0.6666666666666666	0	0	-4.468573623615735	-4.469450756216267	1	0	No
67	1	0	0	0.9991362520746339	0.1	0.0008637479253661429	-0.0009899756815130445	0.6666666666666666	0	0	-3.799389166167869	-3.799884154008625	1	0	No
68	1	0	0	0.9991362520746339	0.1	0.0008637479253661429	-0.0006934681300769796	0.6666666666666666	0	0	-3.950994200885419	-3.951340934950457	1	0	No
69	1	0	0	0.9991362520746339	0.1	0.0008637479253661429	-0.001447517267238574	0.6666666666666666	0	0	-3.506910857564603	-3.507634616198223	1	0	No
70	1	0	0	0.000722239031004359	22.75506409511987	0.9992777609689957	0.8481271723616715	0.3470649736238228	1	0	-7.895301075862441	-7.895325347968804	1	0	No
71	1	0	0	0.9991362520746339	0.1	0.0008637479253661429	-0.001532110643210238	0.6666666666666666	0	0	-3.804461569931164	-3.805227625252769	1	0	No
72	1	0	0	0.9991362520746339	0.1	0.0008637479253661429	-0.001311649211028332	0.6666666666666666	0	0	-3.510565200651012	-3.511221025256526	1	0	No
73	1	0.02408704757037483	0.0005665395944944123	0.000722239122640936	18.49729674628537	0.9992777608773591	0.572500849318228	0.4101740411198367	0	0	-8.18908616266742	-8.18968439939409	1	0	No
74	1	0	0	0.9991362520746339	0.1	0.0008637479253661429	-0.001331050201584638	0.6666666666666666	0	0	-3.877232971658403	-3.877898496759196	1	0	No
75	1	0	0	0.9991362520746339	0.1	0.0008637479253661429	-0.00143655461524439	0.6666666666666666	0	0	-4.46350121985244	-4.464219497160062	1	0	No
76	1	0	0	0.9991362520746339	0.1	0.0008637479253661429	-0.001214321053229384	0.6666666666666666	0	0	-4.587487696795438	-4.588094857322052	1	0	No
77	1	0	0	0.9991362520746339	0.1	0.0008637479253661429	-0.001373194505500663	0.6666666666666666	0	0	-3.928448046874162	-3.929134644126913	1	0	No
78	1	0	0	0.9991362520746339	0.1	0.0008637479253661429	-0.00173086799145139	0.6666666666666666	0	0	-4.171022911249174	-4.171888345244899	1	0	No
79	1	0	0	0.9991362520746339	0.1	0.0008637479253661429	-0.001224726157217582	0.6666666666666666	0	0	-3.844010461794372	-3.844622824872981	1	0	No
80	1	0	0	0.9991362520746339	0.1	0.0008637479253661429	-0.001269351428630827	0.6666666666666666	0	0	-3.580672086791619	-3.581306762505934	1	0	No
81	1	0	0	0.9991362520746339	0.1	0.0008637479253661429	-0.001301375952905026	0.6666666666666666	0	0	-3.465943905024508	-3.466594593000961	1	0	No
82	1	0.02425121776037471	0.0005741965961701259	0.000722239122640936	24.06145395131338	0.9992777608773591	0.6936114263205866	0.3806939234865735	0	0	-8.014939440972205	-8.015462718617739	1	0	No
83	1	0	0	0.9991362520746339	0.1	0.0008637479253661429	-0.001257144568559632	0.6666666666666666	0	0	-3.877232971658403	-3.877861543942683	1	0	No
84	1	0	0	0.9991362520746339	0.1	0.0008637479253661429	-0.001301375952905026	0.6666666666666666	0	0	-3.465943905024508	-3.466594593000961	1	0	No
85	1	0	0	0.9991362520746339	0.1	0.0008637479253661429	-0.00173086799145139	0.6666666666666666	0	0	-4.171022911249174	-4.171888345244899	1	0	No
86	1	0	0	0.9991362520746339	0.1	0.0008637479253661429	-0.001730867991469154	0.6666666666666666	0	0	-4.468573623615735	-4.46943905761147	1	0	No
87	1	0.09934055351088103	0.001646406093615215	0.007171854788301805	16.63128203456175	0.9928281452116982	0.05166200633978946	0.6033754066428778	0	0	-8.65561981403779	-8.656438723569677	1	0.07976536428277621	No
88	1	0	0	0.9991362520746339	0.1	0.0008637479253661429	-0.001331050201584638	0.6666666666666666	0	0	-3.877232971658403	-3.877898496759196	1	0	No
89	1	0	0	0.9991362520746339	0.1	0.0008637479253661429	-0.001221405682947818	0.6666666666666666	0	0	-3.878222799158179	-3.878833501999653	1	0	No
90	1	0	0	0.9991362520746339	0.1	0.0008637479253661429	-0.001164982695875949	0.6666666666666666	0	0	-3.808115913017573	-3.808698404365511	1	0	No
91	1	0	0	0.9991362520746339	0.1	0.0008637479253661429	-0.001042641743495665	0.6666666666666666	0	0	-3.763494617391069	-3.764015938262817	1	0	No
92	1	0	0	0.9991362520746339	0.1	0.0008637479253661429	-0.001024672762385492	0.6666666666666666	0	0	-4.864305160217105	-4.864817496598298	1	0	No
93	1	1	0.05025	0.24035084975	1.167271149067888	0.75964915025	0	0.6666666666666666	0	0	0	0	1	1	No
94	1	1	0.05025	0.24035084975	1.167271149067888	0.75964915025	0	0.6666666666666666	0	0	0	0	1	1	No
95	1	0	0	0.9991362520746339	0.1	0.0008637479253661429	-5.27769686202717e-05	0.6666666666666666	0	0	-1.388351034320512	-1.388377422804822	1	0	No
96	1	0	0	0.9991362520746339	0.1	0.0008637479253661429	-0.000417050223076032	0.6666666666666666	0	0	-4.002209276101178	-4.002417801212716	1	0	No
97	1	0	0	0.9991362520746339	0.1	0.0008637479253661429	-0.0008003489273971098	0.6666666666666666	0	0	-4.130055958709079	-4.130456133172777	1	0	No
98	1	0	0	0.9991362520746339	0.1	0.0008637479253661429	-0.001067934320661656	0.6666666666666666	0	0	-3.510565200651012	-3.511099167811343	1	0	No
99	1	0	0	0.9991362520746339	0.1	0.0008637479253661429	-0.00126428919003807	0.6666666666666666	0	0	-4.64051567707756	-4.641147821672579	1	0	No
100	1	53.36450327897069	0	0.7578666977589188	0.1203946636106692	0.2421333022410812	0	0.6666666666666666	0	0	-7.573261551792247	-7.574334717004141	1	54.70654944598431	No
101	1	0	0	0.9991362520746339	0.1	0.0008637479253661429	-0.000970659481881242	0.6666666666666666	0	0	-3.546459749427812	-3.546945079168752	1	0	No
102	1	0	0	0.9991362520746339	0.1	0.0008637479253661429	-0.0006002403004785606	0.6666666666666666	0	0	-3.950994200885419	-3.951294321035658	1	0	No
103	1	0	0	0.9991362520746339	0.1	0.0008637479253661429	-0.001042548526910991	0.6666666666666666	0	0	-3.877232971658403	-3.877754245921859	1	0	No
104	1	0	0	0.9991362520746339	0.1	0.0008637479253661429	-0.00117824595542082	0.6666666666666666	0	0	-3.928448046874162	-3.929037169851873	1	0	No
105	1	0	0	0.9991362520746339	0.1	0.0008637479253661429	-0.001252926992989067	0.6666666666666666	0	0	-3.506910857564603	-3.507537321061098	1	0	No
106	1	0	0	0.9991362520746339	0.1	0.0008637479253661429	-0.0006923028746079751	0.6666666666666666	0	0	-3.872160567895108	-3.872506719332412	1	0	No
107	1	0	0	0.9991362520746339	0.1	0.0008637479253661429	-0.00115211533601034	0.6666666666666666	0	0	-3.551532153191107	-3.552108210859112	1	0	No
108	1	0	0	0.9991362520746339	0.1	0.0008637479253661429	-0.001323634303291854	0.6666666666666666	0	0	-3.804461569931164	-3.80512338708281	1	0	No
109	1	0	0	0.9991362520746339	0.1	0.0008637479253661429	-0.001209467292239808	0.6666666666666666	0	0	-4.46350121985244	-4.46410595349856	1	0	No
110	1	0	0	0.9991362520746339	0.1	0.0008637479253661429	-0.0006923028746079751	0.6666666666666666	0	0	-3.872160567895108	-3.872506719332412	1	0	No
111	1	0	0	0.9991362520746339	0.1	0.0008637479253661429	-0.001300135122706436	0.6666666666666666	0	0	-3.791644723491805	-3.792294791053158	1	0	No
112	1	0	0	0.9991362520746339	0.1	0.0008637479253661429	-0.0006720455236992606	0.6666666666666666	0	0	-3.950994200885419	-3.951330223647268	1	0	No
113	1	0	0	0.8337604906453513	368.8137925559411	0.1662395093546487	0.8996091569978333	0.3367086419996789	1	0	-8.387080245546121	-8.218833480598851	0.8451452567180928	0	No
114	1	0	0	0.9991362520746339	0.1	0.0008637479253661429	-0.001221477935431814	0.6666666666666666	0	0	-3.551532153191107	-3.552142892158823	1	0	No
115	1	0	0	0.9991362520746339	0.1	0.0008637479253661429	-0.001224726157217582	0.6666666666666666	0	0	-3.844010461794372	-3.844622824872981	1	0	No
116	1	0.05185204898036039	0.001308763776477818	0.0007235130959086903	34.49964087237493	0.9992764869040913	0.3030024557352569	0.4897213766050842	1	0	-10.36867079316421	-10.37037780102864	1	0.02478039760459438	No
117	1	1.250729320059885	0	1	0.3986761438071433	0	0	0.6666666666666666	0	0	-4.918161880498474	-4.887382862554546	0.9696898334528781	1.301235659993812	No
118	1	33.38766614566768	1.60812825940549	0.0007614740512211044	46.81305547214005	0.9992385259487789	0.05195444082802325	0.6031733304025357	0	0	-12.95333740060603	-12.95338391181325	1	33.08765632441905	No
119	1	1.250729320059885	0	1	0.3986761438071433	0	0	0.6666666666666666	0	0	-3.892068175069336	-3.836266019118308	0.9457262236851757	1.301235659993812	No
120	1	0	0	0.9991362520746339	0.1	0.0008637479253661429	-0.001516166603275693	0.6666666666666666	0	0	-4.42760667107564	-4.428364754377278	1	0	No
121	1	168.7557838230012	0	0.7851245210609407	0	0.2148754789390593	0	0.6666666666666666	0	0	-8.817957360594342	-8.817945919401737	0.9999885588728448	167.6688537086357	No
122	1	0	0	0.009610687869117831	26.34143576953385	0.9903893121308822	0.7762038417424542	0.3622172389488731	0	0	-7.814048932496694	-7.814073434267858	1	0	No
123	1	0	0	0.9991362520746339	0.1	0.0008637479253661429	-0.001935803822245674	0.6666666666666666	0	0	-4.566754447850545	-4.567722349761667	1	0	No
124	1	0	0	0.9991362520746339	0.1	0.0008637479253661429	-0.001588380708916759	0.6666666666666666	0	0	-4.468573623615735	-4.469367813970194	1	0	No
125	1	0	0	0.000878632324640936	26.64703138615636	0.9991213676753591	0.7240368022115753	0.3737457216822162	0	0	-7.239462998715898	-7.238228281722938	0.9987660449563723	0.04299084551467003	No
126	1	0	0	0.9991362520746339	0.1	0.0008637479253661429	-0.001243275603260763	0.6666666666666666	0	0	-3.844010461794372	-3.844632099596003	1	0	No
127	1	0	0	1	0	0	0	1	0	0	0	0	1	0	No
128	1	0	0	0.9991362520746339	0.1	0.0008637479253661429	-0.001980920342958825	0.6666666666666666	0	0	-4.988291637160104	-4.989282097331583	1	0	No
129	1	0	0	0.9991362520746339	0.1	0.0008637479253661429	-0.001333788924891444	0.6666666666666666	0	0	-3.808115913017573	-3.808782807480018	1	0	No
130	1	0	0	0.9991362520746339	0.1	0.0008637479253661429	-0.001454282406671226	0.6666666666666666	0	0	-4.42760667107564	-4.428333812278976	1	0	No
131	1	0	0	0.9991362520746339	0.1	0.0008637479253661429	-0.001165044858302267	0.6666666666666666	0	0	-3.625293382418122	-3.625875904847273	1	0	No
132	1	0	0	0.9991362520746339	0.1	0.0008637479253661429	-0.0007007773240159665	0.6666666666666666	0	0	-3.950994200885419	-3.951344589547427	1	0	No
133	1	0	0	1	0	0	0	1	0	0	0	0	1	0	No
134	1	0	0	0.9991362520746339	0.1	0.0008637479253661429	-0.001185256726873085	0.6666666666666666	0	0	-3.625293382418122	-3.625886010781559	1	0	No
135	1	0	0	0.9991362520746339	0.1	0.0008637479253661429	-0.00177948132088801	0.6666666666666666	0	0	-4.468573623615735	-4.469463364276179	1	0	No
136	1	0	0	0.9991362520746339	0.1	0.0008637479253661429	-0.001311619673638909	0.6666666666666666	0	0	-3.928448046874162	-3.929103856710982	1	0	No
137	1	0	0	0.9991362520746339	0.1	0.0008637479253661429	-0.0007056343321689695	0.6666666666666666	0	0	-3.950994200885419	-3.951347018051503	1	0	No
138	1	0	0	0.9991362520746339	0.1	0.0008637479253661429	-0.001165044928051806	0.6666666666666666	0	0	-3.922844094784683	-3.923426617248709	1	0	No
139	1	0	0	1	0	0	0	1	0	0	0	0	1	0	No
140	1	0	0	1	0	0	0	1	0	0	0	0	1	0	No
141	1	0	0	1	0	0	0	1	0	0	0	0	1	0	No
142	1	0	0	0.9991362520746339	0.1	0.0008637479253661429	-0.001320807855825556	0.6666666666666666	0	0	-3.849082865557667	-3.84974326948558	1	0	No
143	1	0	0	0.9991362520746339	0.1	0.0008637479253661429	-0.001515994255345987	0.6666666666666666	0	0	-4.542334852842751	-4.543092849970424	1	0	No
144	1	0	0	1	0	0	0	1	0	0	0	0	1	0	No
145	1	0.01356915684408378	0.006869826109830359	0.7774701023182974	160.5592805179223	0.2225298976817026	0.7271262523658137	0.3730496562358585	1	0	-10.28136468359567	-10.25113260666668	0.970220341659706	0.01704756890437861	No
146	1	0	0	1	0	0	0	1	0	0	0	0	1	0	No
147	1	0	0	1	0	0	0	1	0	0	0	0	1	0	No
148	1	0	0	0.9991362520746339	0.1	0.0008637479253661429	-0.001436102932347083	0.6666666666666666	0	0	-3.791644723491805	-3.792362774957978	1	0	No
149	1	0	0	0.9991362520746339	0.1	0.0008637479253661429	-0.001017778585810092	0.6666666666666666	0	0	-3.799389166167869	-3.799898055460774	1	0	No
150	1	0	0	1	0	0	0	1	0	0	0	0	1	0	No
151	1	0	0	0.9991362520746339	0.1	0.0008637479253661429	-0.001498790808305728	0.6666666666666666	0	0	-4.42760667107564	-4.428356066479793	1	0	No
152	1	0	0	1	0	0	0	1	0	0	0	0	1	0	No
153	1	0.02425121776037471	0.0005741965961701259	1.005340499881312e-08	24.24804113349787	0.999999989946595	0.6377466880095213	0.393913173523911	0	0	-7.932160293639166	-7.932658851342998	1	0	No
154	1	202.7766328010975	0	0.75	0.9934675735899383	0.25	0	0.6666666666666666	0	0	-9.037566055084817	-9.050033304793075	1	202.7766328010975	No
155	1	0	0	1.0004e-08	23.9271232881405	0.999999989996	0.7231923830049318	0.3739362720353256	1	0	-9.496362671302233	-9.49584722988952	0.9994846914043648	0.02945192973985032	No
156	1	0	0	1	0	0	0	1	0	0	0	0	1	0	No
157	1	0	0	0.9991362520746339	0.1	0.0008637479253661429	-0.001269306475013998	0.6666666666666666	0	0	-3.551532153191107	-3.552166806428614	1	0	No
158	1	0	0	0.9991362520746339	0.1	0.0008637479253661429	-0.001992791694453544	0.6666666666666666	0	0	-4.864305160217105	-4.865301556064332	1	0	No
159	1	0	0	0.9991362520746339	0.1	0.0008637479253661429	-0.001303954831839427	0.6666666666666666	0	0	-3.510565200651012	-3.511217178066932	1	0	No
160	1	38.86028873682577	0	0.7517881893570976	0	0.2482118106429024	0	0.6666666666666666	0	0	-7.999963816685401	-8.000049165882084	1	38.50173462667667	No
161	1	43.58198627614164	0	0.7866623017467105	0	0.2133376982532895	0	0.6666666666666666	0	0	-8.138738865683187	-8.138741321830688	1	43.52079624454619	No
162	1	0	0	0.7828057790299902	163.4919558023212	0.2171942209700098	0.6673974596368666	0.3868202983605342	1	0	-8.225811491808928	-8.17020273807576	0.9459091469226439	0	No
163	1	0	0	1	0	0	0	1	0	0	0	0	1	0	No
164	1	0	0	0.9991362520746339	0.1	0.0008637479253661429	-0.001560676751237722	0.6666666666666666	0	0	-4.42760667107564	-4.428387009451259	1	0	No
165	1	0	0	0.9991362520746339	0.1	0.0008637479253661429	-0.001428283341178727	0.6666666666666666	0	0	-3.791644723491805	-3.792358865162394	1	0	No
166	1	0	0	1	0	0	0	1	0	0	0	0	1	0	No
167	1	0.07086986232208389	0.001791789718849106	0.0007234079003119368	52.9556567143371	0.9992765920996881	1.26515694315756	0.2729839368656017	1	0	-10.45197767591291	-10.45347721560487	1	0.04277753297243889	No
168	1	0	0	0.9991362520746339	0.1	0.0008637479253661429	-0.001269305549672417	0.6666666666666666	0	0	-3.551532153191107	-3.552166805965943	1	0	No
169	1	0	0	1	0	0	0	1	0	0	0	0	1	0	No
170	1	0	0	1	0	0	0	1	0	0	0	0	1	0	No
171	1	0	0	0.9991362520746339	0.1	0.0008637479253661429	-0.001744316759888065	0.6666666666666666	0	0	-3.932102389960571	-3.932974548340515	1	0	No
172	1	0	0	0.9991362520746339	0.1	0.0008637479253661429	-0.0008275696954331835	0.6666666666666666	0	0	-4.002209276101178	-4.002623060948895	1	0	No
173	1	0	0	1	0.7903275741382655	0	0	0.6666666666666666	0	0	-4.61685839498332	-4.592560100558734	0.9759945326030568	1.081112239763937	No
174	1	0	0	0.9991362520746339	0.1	0.0008637479253661429	-0.001057761468994833	0.6666666666666666	0	0	-3.887481094334067	-3.888009975068565	1	0	No
175	1	0	0	0.9991362520746339	0.1	0.0008637479253661429	-0.001070139048642282	0.6666666666666666	0	0	-3.922844094784683	-3.923379164309004	1	0	No
176	1	0	0	0.9991362520746339	0.1	0.0008637479253661429	-0.001468503658061948	0.6666666666666666	0	0	-4.244784140476189	-4.24551839230522	1	0	No
177	1	0	0	0.9991362520746339	0.1	0.0008637479253661429	-0.001715368654641836	0.6666666666666666	0	0	-4.988291637160104	-4.989149321487425	1	0	No
178	1	0	0	0.9991362520746339	0.1	0.0008637479253661429	-0.001209037950940406	0.6666666666666666	0	0	-3.510565200651012	-3.511169719626482	1	0	No
179	1	0	0	0.9991362520746339	0.1	0.0008637479253661429	-0.001077295465288231	0.6666666666666666	0	0	-3.928448046874162	-3.928986694606806	1	0	No
180	1	0	0	0.9991362520746339	0.1	0.0008637479253661429	-0.00103896040810092	0.6666666666666666	0	0	-3.887481094334067	-3.888000574538118	1	0	No
181	1	0	0	0.9991362520746339	0.1	0.0008637479253661429	-0.001071741646536672	0.6666666666666666	0	0	-3.887481094334067	-3.888016965157336	1	0	No
182	1	0	0	0.9991362520746339	0.1	0.0008637479253661429	-0.001014506942492055	0.6666666666666666	0	0	-3.887481094334067	-3.887988347805313	1	0	No
183	1	0	0	0.9991362520746339	0.1	0.0008637479253661429	-0.00104231956767098	0.6666666666666666	0	0	-3.887481094334067	-3.888002254117903	1	0	No
184	1	0	0	0.9991362520746339	0.1	0.0008637479253661429	-0.001873969616768889	0.6666666666666666	0	0	-4.851488313777746	-4.85242529858613	1	0	No
185	1	0	0	0.000722239122640936	21.02986392849059	0.9992777608773591	0.8749959129031311	0.3416110562840192	0	0	-9.176235729833227	-9.176260146014307	1	0	No
186	1	0	0	0.9991362520746339	0.1	0.0008637479253661429	-0.001322488720634674	0.6666666666666666	0	0	-3.465943905024508	-3.466605149384825	1	0	No
187	1	0	0	0.9991362520746339	0.1	0.0008637479253661429	-0.001408200887976108	0.6666666666666666	0	0	-3.791644723491805	-3.792348823935793	1	0	No
188	1	138.4370645416148	0	0.8106665161034992	0	0.1893334838965008	0	0.6666666666666666	0	0	-8.798142103370893	-8.798163213785188	1	137.4442231191736	No
189	1	1.250729320059885	0	1	0.3986761438071433	0	0	0.6666666666666666	0	0	-3.893042090995552	-3.836266019118308	0.9448056142249123	1.301235659993812	No
190	1	0	0	0.00999618034978168	38.56373624661446	0.9900038196502183	1.449568492882523	0.2462031553945945	1	0	-12.68596960679462	-12.68622445707196	1	0	No
191	1	0	0	0.9991362520746339	0.1	0.0008637479253661429	-0.00160585097025745	0.6666666666666666	0	0	-4.42760667107564	-4.428409596560769	1	0	No
192	1	0	0	0.9991362520746339	0.1	0.0008637479253661429	-0.001929994431137061	0.6666666666666666	0	0	-4.947324684620009	-4.948289681835577	1	0	No
193	1	0	0	0.9991362520746339	0.1	0.0008637479253661429	-0.001337925683099428	0.6666666666666666	0	0	-3.465943905024508	-3.466612867866058	1	0	No
194	1	0	0	1	0.7903275741382655	0	0	0.6666666666666666	0	0	-4.618251693428513	-4.592560100558734	0.9746356278379752	1.081112239763937	No
195	1	0	0	0.9991362520746339	0.1	0.0008637479253661429	-0.001605851274931069	0.6666666666666666	0	0	-4.551593148018639	-4.552396073656104	1	0	No
196	1	59.55439100612072	0	0.601446443348639	892.2432266192611	0.3985535566513611	0.7424017352892243	0.3696330746393214	1	0	-12.31267835618613	-11.88613201715813	0.652759616610505	55.9895808414099	No
197	1	0	0	0.9991362520746339	0.1	0.0008637479253661429	-0.00160585089901133	0.6666666666666666	0	0	-4.130055958709079	-4.130858884158584	1	0	No
198	1	0	0	1	0	0	0	1	0	0	0	0	1	0	No
199	1	0	0	1	0.7903275741382655	0	0	0.6666666666666666	0	0	-4.575169633536471	-4.551593148018639	0.9766992684613829	1.081112239763937	No
200	1	0	0	0.9991362520746339	0.1	0.0008637479253661429	-0.001552715972152896	0.6666666666666666	0	0	-4.666321329785749	-4.667097687771825	1	0	No
201	1	0	0	0.9991362520746339	0.1	0.0008637479253661429	-0.001165044858302267	0.6666666666666666	0	0	-3.625293382418122	-3.625875904847273	1	0	No
202	1	0	0	0.9991362520746339	0.1	0.0008637479253661429	-0.001316813826891305	0.6666666666666666	0	0	-3.465943905024508	-3.466602311937954	1	0	No
203	1	0	0	0.9991362520746339	0.1	0.0008637479253661429	-0.002027832230238502	0.6666666666666666	0	0	-4.525787495310449	-4.526801411425568	1	0	No
204	1	0	0	0.9991362520746339	0.1	0.0008637479253661429	-0.001001931956716717	0.6666666666666666	0	0	-3.501838453801308	-3.502339419779667	1	0	No
205	1	0.09951724743495237	0.002511849987393506	0.0007222390648074363	24.96325276545793	0.9992777609351926	0.01959815117588448	0.6296907811949294	0	0	-8.360535426452978	-8.360826308639092	1	0.06997093349360774	No
206	1	0	0	0.07718649105563694	1157.975089525493	0.9228135089443631	4.888173481503806	0.03994102125970289	0	0	-13.46934012210098	-13.46940390004477	1	0	Episodic
207	1	203.5780801306632	10.11576941803357	1	425.2655085508961	0	-0.2127208138083958	0.6666666666666666	0	0	-20.53510992066921	-17.82540417008206	0.06655638801553587	220.040585698127	No
208	1	0	0	0.9991362520746339	0.1	0.0008637479253661429	-8.955722781145425e-05	0.6666666666666666	0	0	-4.046830571727681	-4.046875350341587	1	0	No
209	1	0	0	0.9991362520746339	0.1	0.0008637479253661429	-0.001305350092078328	0.6666666666666666	0	0	-4.56168204408725	-4.562334719133289	1	0	No
210	1	0	0	0.9991362520746339	0.1	0.0008637479253661429	-0.00149019084218871	0.6666666666666666	0	0	-4.130055958709079	-4.130801054130173	1	0	No
211	1	0	0	1	0	0	0	1	0	0	0	0	1	0	No
212	1	0.02425121776037471	0.0005741965961701259	0.000721687486422321	22.08683278291706	0.9992783125135777	0.6437255799903419	0.392468608650669	0	0	-7.712431841760091	-7.712991995819818	1	0	No
213	1	0	0	1	0	0	0	1	0	0	0	0	1	0	No
214	1	0	0	0.9991362520746339	0.1	0.0008637479253661429	-0.0007056343321689695	0.6666666666666666	0	0	-3.950994200885419	-3.951347018051503	1	0	No
215	1	0	0	0.9991362520746339	0.1	0.0008637479253661429	-0.001272833098358461	0.6666666666666666	0	0	-3.580672086791619	-3.581308503340798	1	0	No
216	1	0	0	1	0	0	0	1	0	0	0	0	1	0	No
217	1	0	0	1	0	0	0	1	0	0	0	0	1	0	No
218	1	0	0	1	0	0	0	1	0	0	0	0	1	0	No
219	1	0	0	0.9991362520746339	0.1	0.0008637479253661429	-0.001152878772630039	0.6666666666666666	0	0	-3.625293382418122	-3.625869821804437	1	0	No
220	1	0	0	1	0	0	0	1	0	0	0	0	1	0	No
221	1	0	0	1	0	0	0	1	0	0	0	0	1	0	No
222	1	0	0	1	0	0	0	1	0	0	0	0	1	0	No
223	1	0	0	0.9991362520746339	0.1	0.0008637479253661429	-0.00077414202363979	0.6666666666666666	0	0	-3.872160567895108	-3.872547638906928	1	0	No
224	1	0	0	0.9991362520746339	0.1	0.0008637479253661429	-0.001198924159965031	0.6666666666666666	0	0	-3.877232971658403	-3.877832433738386	1	0	No
225	1	0	0	0.9991362520746339	0.1	0.0008637479253661429	-0.0009741411440860048	0.6666666666666666	0	0	-3.546459749427812	-3.546946819999855	1	0	No
226	1	0	0	0.9991362520746339	0.1	0.0008637479253661429	-0.001248710708173562	0.6666666666666666	0	0	-4.165950507485879	-4.166574862839965	1	0	No
227	1	0	0	0.9991362520746339	0.1	0.0008637479253661429	-0.001476199004263989	0.6666666666666666	0	0	-4.542334852842751	-4.543072952344883	1	0	No
228	1	0	0	0.009606908494361383	31.82864775204675	0.9903930915056386	1.232942242953712	0.2779942628123795	0	0	-8.341440788177175	-8.341550931020066	1	0	No
229	1	0	0	0.9991362520746339	0.1	0.0008637479253661429	-0.001165044858302267	0.6666666666666666	0	0	-3.625293382418122	-3.625875904847273	1	0	No
230	1	0	0	1	0	0	0	1	0	0	0	0	1	0	No
231	1	0	0	1	0	0	0	1	0	0	0	0	1	0	No
232	1	0.007125818874927744	0.003561011246301032	0.7624731908438953	211.6137569665275	0.2375268091561047	1.019219484473073	0.3140789229860708	1	0	-10.0713998973637	-10.04112882022912	0.9701825036047699	0.02679080284453998	No
233	1	0	0	1	0	0	0	1	0	0	0	0	1	0	No
234	1	0	0	1	0	0	0	1	0	0	0	0	1	0	No
235	1	0	0	1	0	0	0	1	0	0	0	0	1	0	No
236	1	0	0	1	0	0	0	1	0	0	0	0	1	0	No
237	1	0	0	1	0	0	0	1	0	0	0	0	1	0	No
238	1	0	0	1	0	0	0	1	0	0	0	0	1	0	No
239	1	0	0	1	0	0	0	1	0	0	0	0	1	0	No
240	1	0	0	0.0007222390440204363	37.01524607780246	0.9992777609559795	1.498627240934887	0.2395848030802324	1	0	-9.033851744970177	-9.033803983009161	0.9999522391795663	0	No
241	1	0	0	1	0	0	0	1	0	0	0	0	1	0	No
242	1	0	0	0.9991362520746339	0.1	0.0008637479253661429	-0.001190286122662698	0.6666666666666666	0	0	-3.878222799158179	-3.878817942219511	1	0	No
243	1	0	0	1	0	0	0	1	0	0	0	0	1	0	No
