## Supplementary material for "On the ancestry and evolution of the extinct dire wolf": HyPhy results: FormBio028023.t1.cds.aln.fa.FITTER.global.results.csv

Branch	LB	MLE	UB	Nucleotide GTR	Standard MG94	dN	dS	nonsynonymous	synonymous	original name
DireGB	0.2988233885831493	1.202726320775126	3.125809437424359	0.004765927526104103	0.004767766633449547	0.004671746909739043	0.005066080611906872	0.003534182849014512	0.001233583784435041	DireGB
Node4	0.09820294491174915	0.4363540102900891	1.058312592309005	0.01007777866842762	0.01016886096434497	0.006850901251507258	0.02047709477349287	0.005182716052724156	0.004986144911620818
Node5	0	4744.050509797997	10000	0.00141826919130192	0.001489425952587521	0.001968834491182635	4.106798967227869e-10	0.001489425952587521	1e-10
Node8	0	0	0.7741796263352877	0.001122600355225202	0.001167620566987103	1.321874704655345e-10	0.004795182938616653	1e-10	0.001167620566987103
canBai_SAMN02921314	0	0	10000	1e-06	0	1.321874704655345e-10	4.106798967227869e-10	1e-10	1e-10	canBai_SAMN02921314
canLup_SAMN02921310	0	0	10000	1e-06	0	1.321874704655345e-10	4.106798967227869e-10	1e-10	1e-10	canLup_SAMN02921310
canRuf_SAMN02921317	0	0	10000	1e-06	0	1.321874704655345e-10	4.106798967227869e-10	1e-10	1e-10	canRuf_SAMN02921317
chrBra_SAMN27257233	0	3625.46412618689	10000	0.001143841078585265	0.001138238378483817	0.001504608520385674	4.106798967227869e-10	0.001138238378483817	1e-10	chrBra_SAMN27257233
cuoAlp_SAMN10180424	0	4563.795391737456	10000	0.001443961420560802	0.001432833669185058	0.001894026583274233	4.106798967227869e-10	0.001432833669185058	1e-10	cuoAlp_SAMN10180424
lupMes_SAMEA5411047	0	0	0.3828642900672463	0.002256452951299938	0.002347810386764962	1.321874704655345e-10	0.00964198527161321	1e-10	0.002347810386764962	lupMes_SAMEA5411047
lycPic_SAMN09924608	0	0	0.7645444318650476	0.001382017386739828	0.001449257617807304	1.321874704655345e-10	0.005951809688058157	1e-10	0.001449257617807304	lycPic_SAMN09924608
speVen_SAMN27257238	0.2047768468682361	1.069453604925531	2.978600435504114	0.004279523102518132	0.004191067884681787	0.003978388065974075	0.004851821325793118	0.003009655946938911	0.001181411937742876	speVen_SAMN27257238
uroCin_SAMN04495241	0.007585917197252791	0.0480417958065233	0.1496747039129673	0.02907913618527721	0.03206120632967357	0.004351978695594032	0.1181482061259138	0.003292277762988689	0.02876892856668489	uroCin_SAMN04495241
vulVul_marble_Fox4	0.06876161276034981	0.3030517517183974	0.731829818303166	0.01229436117669567	0.0125184592302651	0.006937554353737956	0.02985720873685659	0.00524826924163497	0.007270189988630125	vulVul_marble_Fox4
