## Supplementary material for "On the ancestry and evolution of the extinct dire wolf": HyPhy results: FormBio030488.t1.cds.aln.fa.FEL.json.tsv

Codon	Partition	Alpha	Beta	LRT	Selection	p-value
1	1	0	0	0	Negative	1
2	1	0	7.136878135449798	0.6504127449220647	Positive	0.419965151180775
3	1	0	0	0	Negative	1
4	1	0	0	0	Negative	1
5	1	0	12.36494329740121	1.082838868265696	Positive	0.2980633488467147
6	1	0	0	0	Negative	1
7	1	0	0	0	Negative	1
8	1	0.08149244584781141	0.01010855113179126	-0.0009648153199783849	Positive	1
9	1	0	0	0	Negative	1
10	1	0	0	0	Negative	1
11	1	0	0	0	Negative	1
12	1	0	0	0	Negative	1
13	1	0	0	0	Negative	1
14	1	0	0	0	Negative	1
15	1	0	0	0	Negative	1
16	1	0	0	0	Negative	1
17	1	0	0	0	Negative	1
18	1	0	0	0	Negative	1
19	1	0	0	0	Negative	1
20	1	0	0	0	Negative	1
21	1	0	0	0	Negative	1
22	1	0	0	0	Negative	1
23	1	0	0	0	Negative	1
24	1	0	0	0	Negative	1
25	1	0	0	0	Negative	1
26	1	0	0	0	Negative	1
27	1	0	0	0	Negative	1
28	1	0	0	0	Negative	1
29	1	0	0	0	Negative	1
30	1	0	0	0	Negative	1
31	1	0	7.91598004328038	0.7235008102252429	Positive	0.3949979753846234
32	1	0.08149244584781141	0.01010855113179126	-0.001123361455483973	Positive	1
33	1	0	0	0	Negative	1
34	1	0	0	0	Negative	1
35	1	0	0	0	Negative	1
36	1	0	0	0	Negative	1
37	1	0	0	0	Negative	1
38	1	0	0	0	Negative	1
39	1	0	0	0	Negative	1
40	1	0	0	0	Negative	1
41	1	0	0	0	Negative	1
42	1	0	0	0	Negative	1
43	1	0	0	0	Negative	1
44	1	0	0	0	Negative	1
45	1	0	0	0	Negative	1
46	1	0	0	0	Negative	1
47	1	0	0	0	Negative	1
48	1	0	0	0	Negative	1
49	1	0	0	0	Negative	1
50	1	0	0	0	Negative	1
51	1	0	0	0	Negative	1
52	1	0	0	0	Negative	1
53	1	0	0	0	Negative	1
54	1	0.08149244584781141	0.01010855113179126	-0.00368669095751617	Positive	1
55	1	0	0	0	Negative	1
56	1	0	0	0	Negative	1
57	1	0	0	0	Negative	1
58	1	0	0	0	Negative	1
59	1	0.08149244584781141	0.01010855113179126	-0.003686691802918141	Positive	1
60	1	0	0	0	Negative	1
61	1	0	0	0	Negative	1
62	1	0	0	0	Negative	1
63	1	0	0	0	Negative	1
64	1	47.72288914921039	0	3.841802911054074	Negative	0.04998974051914551
65	1	0	0	0	Negative	1
66	1	0	0	0	Negative	1
67	1	0	0	0	Negative	1
68	1	0	0	0	Negative	1
69	1	0.08149244584781141	0.01010855113179126	-0.003686691798756137	Positive	1
70	1	0	0	0	Negative	1
71	1	0	0	0	Negative	1
72	1	0	0	0	Negative	1
73	1	0	0	0	Negative	1
74	1	0	0	0	Negative	1
75	1	0	0	0	Negative	1
76	1	0	0	0	Negative	1
77	1	0	0	0	Negative	1
78	1	0	0	0	Negative	1
79	1	0	0	0	Negative	1
80	1	0	0	0	Negative	1
81	1	0	0	0	Negative	1
82	1	0	0	0	Negative	1
83	1	0	0	0	Negative	1
84	1	0	0	0	Negative	1
85	1	0	0	0	Negative	1
86	1	0	0	0	Negative	1
87	1	0	0	0	Negative	1
88	1	0	0	0	Negative	1
89	1	0	0	0	Negative	1
90	1	0	0	0	Negative	1
91	1	0.08149244584781141	0.01010855113179126	-0.003686687703307712	Positive	1
92	1	0	0	0	Negative	1
93	1	0	0	0	Negative	1
94	1	0	0	0	Negative	1
95	1	0	0	0	Negative	1
96	1	35.67847570510133	8.610393391782349	0.9004298337492358	Positive	0.3426664831293854
97	1	0	0	0	Negative	1
98	1	0	0	0	Negative	1
99	1	0	0	0	Negative	1
100	1	0	0	0	Negative	1
101	1	0	0	0	Negative	1
102	1	0	0	0	Negative	1
103	1	0	0	0	Negative	1
104	1	0	0	0	Negative	1
105	1	0	0	0	Negative	1
106	1	0	0	0	Negative	1
107	1	0	0	0	Negative	1
108	1	11.29106112718504	0	0.9387615087833971	Negative	0.3325965536070891
109	1	0	0	0	Negative	1
110	1	0	0	0	Negative	1
111	1	0	0	0	Negative	1
112	1	0	0	0	Negative	1
113	1	0	0	0	Negative	1
114	1	0	0	0	Negative	1
115	1	0	0	0	Negative	1
116	1	0	0	0	Negative	1
117	1	0	0	0	Negative	1
118	1	0	0	0	Negative	1
119	1	0	0	0	Negative	1
120	1	0	0	0	Negative	1
121	1	0	0	0	Negative	1
122	1	0	0	0	Negative	1
123	1	0	0	0	Negative	1
124	1	0	0	0	Negative	1
125	1	0	0	0	Negative	1
126	1	0	0	0	Negative	1
127	1	0	0	0	Negative	1
128	1	0	0	0	Negative	1
129	1	0	0	0	Negative	1
130	1	0	0	0	Negative	1
131	1	0	0	0	Negative	1
132	1	0	0	0	Negative	1
133	1	0	0	0	Negative	1
134	1	0	0	0	Negative	1
135	1	0	0	0	Negative	1
136	1	0	0	0	Negative	1
137	1	0	0	0	Negative	1
138	1	0	0	0	Negative	1
139	1	0	0	0	Negative	1
140	1	0	0	0	Negative	1
141	1	0	0	0	Negative	1
142	1	0	0	0	Negative	1
143	1	0	0	0	Negative	1
144	1	0	0	0	Negative	1
145	1	0	0	0	Negative	1
146	1	0	0	0	Negative	1
147	1	0	0	0	Negative	1
148	1	0	0	0	Negative	1
149	1	0	0	0	Negative	1
150	1	0	0	0	Negative	1
151	1	22.94054856277477	0	2.678715903232698	Negative	0.1016977026012192
152	1	0	0	0	Negative	1
153	1	0	0	0	Negative	1
154	1	0	0	0	Negative	1
155	1	0	0	0	Negative	1
156	1	0	0	0	Negative	1
157	1	12.36033109596199	0	1.043231945764756	Negative	0.3070709964139207
158	1	0	0	0	Negative	1
159	1	0	0	0	Negative	1
160	1	32.30048395620705	0	2.930504900953569	Negative	0.08692030520749283
161	1	0	0	0	Negative	1
162	1	0	0	0	Negative	1
163	1	0	0	0	Negative	1
164	1	0.08149244584781141	0.01010855113179126	-0.001123361455483973	Positive	1
165	1	0	0	0	Negative	1
166	1	0	0	0	Negative	1
167	1	0	0	0	Negative	1
168	1	0	0	0	Negative	1
169	1	0	0	0	Negative	1
170	1	0	0	0	Negative	1
171	1	0	0	0	Negative	1
172	1	0	0	0	Negative	1
173	1	0	0	0	Negative	1
174	1	0	0	0	Negative	1
175	1	0	0	0	Negative	1
176	1	0	0	0	Negative	1
177	1	0	0	0	Negative	1
178	1	0	0	0	Negative	1
179	1	0	0	0	Negative	1
180	1	0	0	0	Negative	1
181	1	0	0	0	Negative	1
182	1	0	6.956483690288946	0.4305238248037853	Positive	0.5117320273359154
183	1	0	0	0	Negative	1
184	1	0	0	0	Negative	1
185	1	0	0	0	Negative	1
186	1	0	0	0	Negative	1
187	1	0	0	0	Negative	1
188	1	0	0	0	Negative	1
189	1	23.87990491397597	0	3.119531060595714	Negative	0.07735904319899756
190	1	0	0	0	Negative	1
191	1	0	0	0	Negative	1
192	1	0	0	0	Negative	1
193	1	0	0	0	Negative	1
194	1	0	0	0	Negative	1
195	1	40.0640286080931	0	3.139494075884681	Negative	0.07641750847237949
196	1	0	0	0	Negative	1
197	1	0	0	0	Negative	1
198	1	0	0	0	Negative	1
199	1	0.08149244584781141	0.01010855113179126	-0.003686687703307712	Positive	1
200	1	32.11623698372722	0	2.927475107783803	Negative	0.08708358862794319
201	1	0	0	0	Negative	1
202	1	0	0	0	Negative	1
203	1	0	0	0	Negative	1
204	1	0	9.239576028779371	0.6706544571712882	Positive	0.4128235265701082
205	1	69.73688636066903	0	5.989567044018255	Negative	0.0143907340685806
206	1	0	0	0	Negative	1
207	1	0	0	0	Negative	1
208	1	0	0	0	Negative	1
209	1	0.08149244584781141	0.01010855113179126	-0.001325160610187837	Positive	1
210	1	0.01	0.1	0	Positive	1
211	1	0	0	0	Negative	1
212	1	0	0	0	Negative	1
213	1	0	0	0	Negative	1
214	1	0	0	0	Negative	1
215	1	0	0	0	Negative	1
216	1	0	0	0	Negative	1
217	1	0	0	0	Negative	1
218	1	0	0	0	Negative	1
219	1	0	0	0	Negative	1
220	1	0	0	0	Negative	1
221	1	0	0	0	Negative	1
222	1	0	0	0	Negative	1
223	1	0	0	0	Negative	1
224	1	0	0	0	Negative	1
225	1	0	0	0	Negative	1
226	1	0	0	0	Negative	1
227	1	0	0	0	Negative	1
228	1	0	0	0	Negative	1
229	1	0	0	0	Negative	1
230	1	0	0	0	Negative	1
231	1	0	0	0	Negative	1
232	1	0	0	0	Negative	1
233	1	0	0	0	Negative	1
234	1	0	8.29377913110936	0.534646009279264	Positive	0.4646601034107991
235	1	0	8.143127579839842	0.5180937639163403	Positive	0.4716559626997918
236	1	0	0	0	Negative	1
237	1	0	0	0	Negative	1
238	1	0	0	0	Negative	1
239	1	0	0	0	Negative	1
240	1	0	0	0	Negative	1
241	1	0	0	0	Negative	1
242	1	0	0	0	Negative	1
243	1	42.85678633415272	0	3.197746829992411	Negative	0.07373979651921647
244	1	18.86163617349558	0	1.807890947273414	Negative	0.1787614378824979
245	1	0	0	0	Negative	1
246	1	0	0	0	Negative	1
247	1	0	0	0	Negative	1
248	1	0	0	0	Negative	1
249	1	0	0	0	Negative	1
250	1	0	0	0	Negative	1
251	1	0	0	0	Negative	1
252	1	0	0	0	Negative	1
253	1	0	0	0	Negative	1
254	1	0	0	0	Negative	1
255	1	0	0	0	Negative	1
256	1	0	0	0	Negative	1
257	1	0	0	0	Negative	1
258	1	0	0	0	Negative	1
259	1	0	0	0	Negative	1
260	1	0	0	0	Negative	1
261	1	0	0	0	Negative	1
262	1	0	0	0	Negative	1
263	1	0	0	0	Negative	1
264	1	0	0	0	Negative	1
265	1	0	0	0	Negative	1
266	1	0	0	0	Negative	1
267	1	0	0	0	Negative	1
268	1	0	0	0	Negative	1
269	1	0	0	0	Negative	1
270	1	0	0	0	Negative	1
271	1	0	0	0	Negative	1
272	1	0	0	0	Negative	1
273	1	0	0	0	Negative	1
274	1	0	0	0	Negative	1
275	1	0	0	0	Negative	1
276	1	0	0	0	Negative	1
277	1	0	0	0	Negative	1
278	1	0	6.520009083796809	0.6571049608913899	Positive	0.4175838653068864
279	1	0	0	0	Negative	1
280	1	0	0	0	Negative	1
281	1	0	5.906937782672284	0.01698065055562026	Positive	0.8963213069390759
282	1	0	0	0	Negative	1
283	1	0	0	0	Negative	1
284	1	0	0	0	Negative	1
285	1	0	0	0	Negative	1
286	1	0	0	0	Negative	1
287	1	0	0	0	Negative	1
288	1	0	0	0	Negative	1
289	1	0	0	0	Negative	1
290	1	0	0	0	Negative	1
291	1	0	0	0	Negative	1
292	1	0.08149244584781141	0.01010855113179126	-0.003686695052964595	Positive	1
293	1	0	0	0	Negative	1
294	1	0	0	0	Negative	1
295	1	25.40512466873556	0	2.370749851164215	Negative	0.1236276556775575
296	1	0	0	0	Negative	1
297	1	0	0	0	Negative	1
298	1	0	0	0	Negative	1
299	1	0	0	0	Negative	1
300	1	0	0	0	Negative	1
301	1	0	0	0	Negative	1
302	1	0	0	0	Negative	1
303	1	0.08149244584781141	0.01010855113179126	-0.001123361455483973	Positive	1
304	1	47.12761850967716	0	3.347470167499068	Negative	0.06730838302672781
305	1	0	0	0	Negative	1
306	1	0	0	0	Negative	1
307	1	0	0	0	Negative	1
308	1	0	0	0	Negative	1
309	1	0	0	0	Negative	1
310	1	0	0	0	Negative	1
311	1	0	0	0	Negative	1
312	1	0	0	0	Negative	1
313	1	0	0	0	Negative	1
314	1	0	0	0	Negative	1
315	1	0	0	0	Negative	1
316	1	0	0	0	Negative	1
317	1	0	0	0	Negative	1
318	1	0	0	0	Negative	1
319	1	0	0	0	Negative	1
320	1	0	0	0	Negative	1
321	1	0	0	0	Negative	1
322	1	0	0	0	Negative	1
323	1	0	0	0	Negative	1
324	1	0	0	0	Negative	1
325	1	16.42559545446793	0	2.341291634913366	Negative	0.1259850537983584
326	1	0	8.401138215884899	0.6185122505144776	Positive	0.4316006808155155
327	1	0	0	0	Negative	1
328	1	0	0	0	Negative	1
329	1	0	0	0	Negative	1
330	1	0	0	0	Negative	1
331	1	0	0	0	Negative	1
332	1	0	0	0	Negative	1
333	1	0	0	0	Negative	1
334	1	0	0	0	Negative	1
335	1	0	0	0	Negative	1
336	1	0	0	0	Negative	1
337	1	0	9.39494861139829	0.7863017075267216	Positive	0.3752207558952597
338	1	0	0	0	Negative	1
339	1	0	0	0	Negative	1
340	1	0	6.012134161078067	0.6446709898798879	Positive	0.4220244081597022
341	1	0	0	0	Negative	1
342	1	0	0	0	Negative	1
343	1	0	0	0	Negative	1
344	1	0	0	0	Negative	1
345	1	0	0	0	Negative	1
346	1	0	6.520009083796809	0.6504814723806245	Positive	0.419940593261815
347	1	0	0	0	Negative	1
348	1	0	0	0	Negative	1
349	1	0	0	0	Negative	1
350	1	0	0	0	Negative	1
351	1	0	0	0	Negative	1
352	1	0	0	0	Negative	1
353	1	0	0	0	Negative	1
354	1	0	32.82577187855467	3.611868419333302	Positive	0.05736863291181615
355	1	45.13491366551603	0	3.201413637432609	Negative	0.07357464911044809
356	1	0	0	0	Negative	1
357	1	0	0	0	Negative	1
358	1	27.29952522384087	0	2.29310132173458	Negative	0.1299500338480133
359	1	0	0	0	Negative	1
360	1	0	0	0	Negative	1
361	1	0	0	0	Negative	1
362	1	0	0	0	Negative	1
363	1	0	0	0	Negative	1
364	1	0	0	0	Negative	1
365	1	0	0	0	Negative	1
366	1	0	0	0	Negative	1
367	1	0	0	0	Negative	1
368	1	0	0	0	Negative	1
369	1	0	0	0	Negative	1
370	1	0	0	0	Negative	1
371	1	0	0	0	Negative	1
372	1	0	0	0	Negative	1
373	1	0	0	0	Negative	1
374	1	0	0	0	Negative	1
375	1	0.08149244584781141	0.01010855113179126	-0.003686695052964595	Positive	1
376	1	0	9.761154813396685	0.9073691678089943	Positive	0.3408134208977903
377	1	0	0	0	Negative	1
378	1	0	0	0	Negative	1
379	1	0	0	0	Negative	1
380	1	0	0	0	Negative	1
381	1	0	8.833274713153669	0.6052016088570866	Positive	0.4366002308212832
382	1	0	0	0	Negative	1
383	1	0	0	0	Negative	1
384	1	0	6.956483690288946	0.4293506234919491	Positive	0.5123077595573704
385	1	0	0	0	Negative	1
386	1	0	0	0	Negative	1
387	1	0.08149244584781141	0.01010855113179126	-0.003686695052964595	Positive	1
388	1	0	0	0	Negative	1
389	1	0	0	0	Negative	1
390	1	0	9.190519045900626	0.9649278969069179	Positive	0.3259484128181632
391	1	0	0	0	Negative	1
392	1	0	0	0	Negative	1
393	1	0	0	0	Negative	1
394	1	0	0	0	Negative	1
395	1	0	0	0	Negative	1
396	1	0	0	0	Negative	1
397	1	0	12.36494329740121	0.8010937479627636	Positive	0.3707665579919598
398	1	0	0	0	Negative	1
399	1	0	0	0	Negative	1
400	1	0	0	0	Negative	1
401	1	0	0	0	Negative	1
402	1	0	0	0	Negative	1
403	1	0	0	0	Negative	1
404	1	0	0	0	Negative	1
405	1	0.08149244584781141	0.01010855113179126	-0.003580133389263551	Positive	1
406	1	0	0	0	Negative	1
407	1	0	12.75489238441541	1.191976739562797	Positive	0.274931186914503
408	1	0	0	0	Negative	1
409	1	0	0	0	Negative	1
410	1	0	0	0	Negative	1
411	1	0.08149244584781141	0.01010855113179126	-0.0009554567319627338	Positive	1
412	1	0	0	0	Negative	1
413	1	0	0	0	Negative	1
414	1	0	0	0	Negative	1
415	1	0	0	0	Negative	1
416	1	0	0	0	Negative	1
417	1	0	0	0	Negative	1
418	1	0	0	0	Negative	1
419	1	0	0	0	Negative	1
420	1	0	0	0	Negative	1
421	1	0	0	0	Negative	1
422	1	0	0	0	Negative	1
423	1	0	0	0	Negative	1
424	1	0	0	0	Negative	1
425	1	0	0	0	Negative	1
426	1	0	0	0	Negative	1
427	1	0	0	0	Negative	1
428	1	0.08149244584781141	0.01010855113179126	-0.0007693923602536401	Positive	1
429	1	0.08149244584781141	0.01010855113179126	-0.0004893799220209161	Positive	1
430	1	0	0	0	Negative	1
431	1	0	0	0	Negative	1
432	1	0	0	0	Negative	1
433	1	0	0	0	Negative	1
434	1	0	0	0	Negative	1
435	1	0	0	0	Negative	1
436	1	0	0	0	Negative	1
437	1	0	0	0	Negative	1
438	1	53.19709913348304	0	3.806586405679811	Negative	0.05105139379681678
439	1	0	0	0	Negative	1
440	1	0	0	0	Negative	1
441	1	0	0	0	Negative	1
442	1	0	0	0	Negative	1
443	1	0	0	0	Negative	1
444	1	0	0	0	Negative	1
445	1	0	0	0	Negative	1
446	1	0	0	0	Negative	1
447	1	30.81353109321151	0	3.019693779167092	Negative	0.08225899719348084
448	1	0	0	0	Negative	1
449	1	0	0	0	Negative	1
450	1	0	0	0	Negative	1
451	1	0	0	0	Negative	1
452	1	0	0	0	Negative	1
453	1	0	0	0	Negative	1
454	1	0	0	0	Negative	1
455	1	0	0	0	Negative	1
456	1	0	0	0	Negative	1
457	1	0	0	0	Negative	1
458	1	0	0	0	Negative	1
459	1	0	0	0	Negative	1
460	1	0	0	0	Negative	1
461	1	0	0	0	Negative	1
462	1	0	0	0	Negative	1
463	1	0	0	0	Negative	1
464	1	0	0	0	Negative	1
465	1	0	0	0	Negative	1
466	1	23.76661491209826	0	2.118286282445288	Negative	0.1455493249809134
467	1	0	0	0	Negative	1
468	1	0	0	0	Negative	1
469	1	0	0	0	Negative	1
470	1	0	0	0	Negative	1
471	1	0	0	0	Negative	1
472	1	0	0	0	Negative	1
473	1	0	0	0	Negative	1
474	1	0	0	0	Negative	1
475	1	0	0	0	Negative	1
476	1	0	0	0	Negative	1
477	1	0	0	0	Negative	1
478	1	19.01312997258826	0	2.143956566903109	Negative	0.1431323215891226
479	1	0	0	0	Negative	1
480	1	0	0	0	Negative	1
481	1	0	0	0	Negative	1
482	1	0	0	0	Negative	1
483	1	0	0	0	Negative	1
484	1	0	11.44395399303919	0.7822639856191191	Positive	0.3764496257113567
485	1	0	0	0	Negative	1
486	1	12.40532987284223	0	1.00279260397124	Negative	0.3166357217179805
487	1	0	0	0	Negative	1
488	1	0	0	0	Negative	1
489	1	0	0	0	Negative	1
490	1	0	0	0	Negative	1
491	1	0	0	0	Negative	1
492	1	0	0	0	Negative	1
493	1	0	0	0	Negative	1
494	1	0	0	0	Negative	1
495	1	0	0	0	Negative	1
