## Supplementary material for "On the ancestry and evolution of the extinct dire wolf": HyPhy results: FormBio030488.t1.cds.aln.fa.FITTER.local.results.csv

Branch	LB	MLE	UB	Nucleotide GTR	Standard MG94	dN	dS	nonsynonymous	synonymous	original name
DireGB	0.1124797679428065	0.4526606671077366	1.17624574837794	0.004474831355113818	0.004478231894625776	0.002993470045395545	0.009044102440042726	0.002258903833085437	0.002219328061540349	DireGB
Node16	0	0	0.3390823581318449	0.001998188136482568	0.002072169680535087	1.325187022816622e-10	0.008444409453779717	1e-10	0.002072169680535087
Node4	0.1642908841269259	0.6821673105944042	1.783402886560842	0.00340482366495482	0.00340623474585317	0.002732488063222237	0.005478109191503681	0.002061964097274711	0.001344270648578456
Node5	0	0	0.4296709151219998	0.00136530448577	0.001364644527468775	1.325187022816622e-10	0.005561135874659833	1e-10	0.001364644527468775
canBai_SAMN02921314	0.0190035252512896	0.3331008317104173	1.468972263465961	0.002186947681400404	0.002047671075431779	0.001162058198694467	0.004771066582012998	0.0008769012816202865	0.001170769793811493	canBai_SAMN02921314
canLup_SAMN02921310	0	0	10000	1e-06	0	1.325187022816622e-10	4.075153465038228e-10	1e-10	1e-10	canLup_SAMN02921310
canRuf_SAMN02921317	0	0	10000	1e-06	0	1.325187022816622e-10	4.075153465038228e-10	1e-10	1e-10	canRuf_SAMN02921317
chrBra_SAMN27257233	0	0	0.2857945555652953	0.00206145179295113	0.002058852722528305	1.325187022816622e-10	0.008390140806214611	1e-10	0.002058852722528305	chrBra_SAMN27257233
cuoAlp_SAMN10180424	0	0	0.8727787462084305	0.0007191537106922244	0.0007074470134858027	1.325187022816622e-10	0.002882955148337615	1e-10	0.0007074470134858027	cuoAlp_SAMN10180424
lupMes_SAMEA5411047	0	4478.768781940855	10000	0.0006814554321038243	0.0006862249735220168	0.0009093764296440566	4.075153465038228e-10	0.0006862249735220168	1e-10	lupMes_SAMEA5411047
lycPic_SAMN09924608	0	4541.97431008218	10000	0.0006906441236820193	0.0006959091554896399	0.0009222097819141454	4.075153465038228e-10	0.0006959091554896399	1e-10	lycPic_SAMN09924608
speVen_SAMN27257238	0.1521959838516392	0.9159336551369671	2.832479867561136	0.002049209379763096	0.00204122668350325	0.001820881203721311	0.002718822849160184	0.001374056018033677	0.0006671706654695713	speVen_SAMN27257238
uroCin_SAMN04495241	0.150861475217233	0.3814452704488582	0.775687804982642	0.009475066086271714	0.009488556738430451	0.005805469200097407	0.02081461614397442	0.004380867832344267	0.005107688906086183	uroCin_SAMN04495241
vulVul_marble_Fox4	0.5323551774888264	1.345417756126006	2.735970728364797	0.005517743181105008	0.005550831246363187	0.005528450833300238	0.005619654451142703	0.00417182687282115	0.001379004373542037	vulVul_marble_Fox4
