## Supplementary material for "On the ancestry and evolution of the extinct dire wolf": HyPhy results: FormBio043180.t1.cds.aln.fa.FEL.json.tsv

Codon	Partition	Alpha	Beta	LRT	Selection	p-value
1	1	0	0	0	Negative	1
2	1	0	0	0	Negative	1
3	1	0	0	0	Negative	1
4	1	0	0	0	Negative	1
5	1	0	0	0	Negative	1
6	1	0	0	0	Negative	1
7	1	1413.386254429494	0	8.277911382836479	Negative	0.004013026381101681
8	1	0	0	0	Negative	1
9	1	0.08149244584781141	0.01010855113179126	-0.00310350642192958	Positive	1
10	1	0	0	0	Negative	1
11	1	0	0	0	Negative	1
12	1	0	0	0	Negative	1
13	1	0	0	0	Negative	1
14	1	0	0	0	Negative	1
15	1	0	0	0	Negative	1
16	1	0	0	0	Negative	1
17	1	0	0	0	Negative	1
18	1	0	0	0	Negative	1
19	1	0.08149244584781141	0.01010855113179126	-0.00310350642192958	Positive	1
20	1	0	0	0	Negative	1
21	1	0	0	0	Negative	1
22	1	0	0	0	Negative	1
23	1	0	0	0	Negative	1
24	1	0	0	0	Negative	1
25	1	0	0	0	Negative	1
26	1	0	0	0	Negative	1
27	1	0	0	0	Negative	1
28	1	0	0	0	Negative	1
29	1	0	0	0	Negative	1
30	1	0	0	0	Negative	1
31	1	0	0	0	Negative	1
32	1	0	0	0	Negative	1
33	1	0	0	0	Negative	1
34	1	0	0	0	Negative	1
35	1	0	0	0	Negative	1
36	1	0	0	0	Negative	1
37	1	0	0	0	Negative	1
38	1	0	0	0	Negative	1
39	1	0	0	0	Negative	1
40	1	0	0	0	Negative	1
41	1	0	0	0	Negative	1
42	1	0	0	0	Negative	1
43	1	0	0	0	Negative	1
44	1	0	0	0	Negative	1
45	1	0	0	0	Negative	1
46	1	0	0	0	Negative	1
47	1	0	0	0	Negative	1
48	1	0	0	0	Negative	1
49	1	0	0	0	Negative	1
50	1	0	0	0	Negative	1
51	1	0	0	0	Negative	1
52	1	0	0	0	Negative	1
53	1	0	0	0	Negative	1
54	1	0	0	0	Negative	1
55	1	0	0	0	Negative	1
56	1	0	0	0	Negative	1
57	1	0	0	0	Negative	1
58	1	0	0	0	Negative	1
59	1	0	0	0	Negative	1
60	1	0	0	0	Negative	1
61	1	0	0	0	Negative	1
62	1	0	0	0	Negative	1
63	1	0	0	0	Negative	1
64	1	0	0	0	Negative	1
65	1	0	0	0	Negative	1
66	1	0	0	0	Negative	1
67	1	0	0	0	Negative	1
68	1	0	0	0	Negative	1
69	1	0	0	0	Negative	1
70	1	0	0	0	Negative	1
71	1	0	0	0	Negative	1
72	1	0	0	0	Negative	1
73	1	0	0	0	Negative	1
74	1	0	0	0	Negative	1
75	1	0	0	0	Negative	1
76	1	0	0	0	Negative	1
77	1	0	0	0	Negative	1
78	1	0	0	0	Negative	1
79	1	0	0	0	Negative	1
80	1	0	0	0	Negative	1
81	1	0	0	0	Negative	1
82	1	0.08149244584781141	0.01010855113179126	-0.001331096527596998	Positive	1
83	1	0	0	0	Negative	1
84	1	0	0	0	Negative	1
85	1	0	0	0	Negative	1
86	1	0.08149244584781141	0.01010855113179126	-0.00154485438026164	Positive	1
87	1	0	0	0	Negative	1
88	1	0	0	0	Negative	1
89	1	0	0	0	Negative	1
90	1	0.08149244584781141	0.01010855113179126	-0.0004298270471316812	Positive	1
91	1	0	0	0	Negative	1
92	1	0	0	0	Negative	1
93	1	0.01	0.1	0	Positive	1
94	1	0	0	0	Negative	1
95	1	0	0	0	Negative	1
96	1	0	0	0	Negative	1
97	1	31.69991785846209	0	2.596199293276864	Negative	0.1071203267920616
98	1	0	10.6532965328651	0.9834070350822017	Positive	0.3213591092006597
99	1	0	0	0	Negative	1
100	1	0	0	0	Negative	1
101	1	0	0	0	Negative	1
102	1	26.47207939354512	0	2.447231931258351	Negative	0.1177323196199376
103	1	0	10.37570513006423	0.7119240465873347	Positive	0.398805814161708
104	1	0	9.239576028779371	0.659457546313039	Positive	0.4167515151993649
105	1	0	0	0	Negative	1
106	1	0	0	0	Negative	1
107	1	0	0	0	Negative	1
108	1	0	0	0	Negative	1
109	1	0	0	0	Negative	1
110	1	0	0	0	Negative	1
111	1	0	10.40890940885033	0.7020303134596393	Positive	0.4021023193908068
112	1	0	0	0	Negative	1
113	1	0	10.82530589748753	0.6745480672864872	Positive	0.4114704234133343
114	1	0	0	0	Negative	1
115	1	0	0	0	Negative	1
116	1	0	0	0	Negative	1
117	1	0	0	0	Negative	1
118	1	0	0	0	Negative	1
119	1	0	0	0	Negative	1
120	1	0	0	0	Negative	1
121	1	0	0	0	Negative	1
122	1	0	0	0	Negative	1
123	1	0	0	0	Negative	1
124	1	0	0	0	Negative	1
125	1	0	0	0	Negative	1
126	1	0	0	0	Negative	1
127	1	0	0	0	Negative	1
128	1	0	0	0	Negative	1
129	1	0	0	0	Negative	1
130	1	0	0	0	Negative	1
131	1	0	0	0	Negative	1
132	1	0	0	0	Negative	1
133	1	0	0	0	Negative	1
134	1	0	0	0	Negative	1
135	1	0	0	0	Negative	1
136	1	0	0	0	Negative	1
137	1	0	0	0	Negative	1
138	1	0	0	0	Negative	1
139	1	0	0	0	Negative	1
140	1	0	0	0	Negative	1
141	1	0.08149244584781141	0.01010855113179126	-0.002141969831284563	Positive	1
142	1	0	0	0	Negative	1
143	1	0	0	0	Negative	1
144	1	0	0	0	Negative	1
145	1	0	0	0	Negative	1
146	1	0	0	0	Negative	1
147	1	0	0	0	Negative	1
148	1	0	0	0	Negative	1
149	1	0	0	0	Negative	1
150	1	0	0	0	Negative	1
151	1	0	0	0	Negative	1
152	1	27.8363098683328	0	2.436506568983113	Negative	0.1185399578554781
153	1	0	18.73022442453757	1.641185111012366	Positive	0.2001629437832705
154	1	0	0	0	Negative	1
155	1	0	0	0	Negative	1
156	1	0	0	0	Negative	1
157	1	0	0	0	Negative	1
158	1	0	0	0	Negative	1
159	1	0	0	0	Negative	1
160	1	0	0	0	Negative	1
161	1	0	0	0	Negative	1
162	1	0	0	0	Negative	1
163	1	0	0	0	Negative	1
164	1	0	0	0	Negative	1
165	1	0	0	0	Negative	1
166	1	0	0	0	Negative	1
167	1	0	0	0	Negative	1
168	1	0	0	0	Negative	1
169	1	0	0	0	Negative	1
170	1	0	0	0	Negative	1
171	1	0	0	0	Negative	1
172	1	0	0	0	Negative	1
173	1	0	0	0	Negative	1
174	1	56.75087731145361	0	3.706689223908812	Negative	0.05419478823869306
175	1	0	21.99833165214004	1.408928788497104	Positive	0.2352343019067973
176	1	0	0	0	Negative	1
177	1	0	0	0	Negative	1
178	1	0	0	0	Negative	1
179	1	0	0	0	Negative	1
180	1	0	0	0	Negative	1
181	1	0	0	0	Negative	1
182	1	0	0	0	Negative	1
183	1	0	11.94597455794453	0.6754442728896244	Positive	0.4111599005739729
184	1	0	0	0	Negative	1
185	1	0	0	0	Negative	1
186	1	0	0	0	Negative	1
187	1	29.76310187517342	0	2.647990524627028	Negative	0.1036808838509807
188	1	0	0	0	Negative	1
189	1	0	0	0	Negative	1
190	1	0	0	0	Negative	1
191	1	0	0	0	Negative	1
192	1	0	14.40218059459681	0.6543640076760795	Positive	0.4185567404729557
193	1	0	0	0	Negative	1
194	1	0	0	0	Negative	1
195	1	0	0	0	Negative	1
196	1	0	0	0	Negative	1
197	1	0	0	0	Negative	1
198	1	0	0	0	Negative	1
199	1	0	0	0	Negative	1
200	1	0	0	0	Negative	1
201	1	0	0	0	Negative	1
202	1	0.08149244584781141	0.01010855113179126	-0.001205737182543132	Positive	1
203	1	0	0	0	Negative	1
204	1	0	0	0	Negative	1
205	1	0.01	0.1	0	Positive	1
206	1	0.01	0.1	0	Positive	1
207	1	0.01	0.1	0	Positive	1
208	1	0.01	0.1	0	Positive	1
209	1	0.01	0.1	0	Positive	1
210	1	0.01	0.1	0	Positive	1
211	1	0.01	0.1	0	Positive	1
212	1	0.01	0.1	0	Positive	1
213	1	0.01	0.1	0	Positive	1
214	1	0.01	0.1	0	Positive	1
215	1	0.01	0.1	0	Positive	1
216	1	0.01	0.1	0	Positive	1
217	1	0.01	0.1	0	Positive	1
218	1	0.01	0.1	0	Positive	1
219	1	0.01	0.1	0	Positive	1
220	1	0.01	0.1	0	Positive	1
221	1	0.01	0.1	0	Positive	1
222	1	0.01	0.1	0	Positive	1
223	1	0.01	0.1	0	Positive	1
224	1	0.01	0.1	0	Positive	1
225	1	0.01	0.1	0	Positive	1
226	1	0	0	0	Negative	1
227	1	0	0	0	Negative	1
228	1	0	0	0	Negative	1
229	1	0	0	0	Negative	1
230	1	0	0	0	Negative	1
231	1	0	0	0	Negative	1
232	1	0	0	0	Negative	1
233	1	0	0	0	Negative	1
234	1	0	0	0	Negative	1
235	1	0	0	0	Negative	1
236	1	0	0	0	Negative	1
237	1	0	0	0	Negative	1
238	1	0	0	0	Negative	1
239	1	0	0	0	Negative	1
240	1	0	0	0	Negative	1
241	1	0	0	0	Negative	1
242	1	0	0	0	Negative	1
243	1	0	0	0	Negative	1
244	1	0	0	0	Negative	1
245	1	0	0	0	Negative	1
246	1	0.08149244584781141	0.01010855113179126	-0.002867091672506206	Positive	1
247	1	0	0	0	Negative	1
248	1	0	0	0	Negative	1
249	1	0	0	0	Negative	1
250	1	0.08149244584781141	0.01010855113179126	-0.003024175845338206	Positive	1
251	1	0	0	0	Negative	1
252	1	0	0	0	Negative	1
253	1	0	0	0	Negative	1
254	1	0	0	0	Negative	1
255	1	0	0	0	Negative	1
256	1	0	0	0	Negative	1
257	1	15.38940286693674	0	1.350417441513221	Negative	0.2452051524452659
258	1	0	0	0	Negative	1
259	1	0	0	0	Negative	1
260	1	0	0	0	Negative	1
261	1	0	0	0	Negative	1
262	1	0	0	0	Negative	1
263	1	0	0	0	Negative	1
264	1	0	0	0	Negative	1
265	1	0	0	0	Negative	1
266	1	0	0	0	Negative	1
267	1	0	0	0	Negative	1
268	1	0	0	0	Negative	1
269	1	0	0	0	Negative	1
270	1	0	0	0	Negative	1
271	1	0	0	0	Negative	1
272	1	0	0	0	Negative	1
273	1	0	0	0	Negative	1
274	1	0	0	0	Negative	1
275	1	0	0	0	Negative	1
276	1	0	0	0	Negative	1
277	1	0	0	0	Negative	1
278	1	0	0	0	Negative	1
279	1	0.01	0.1	0	Positive	1
280	1	0	0	0	Negative	1
281	1	0	0	0	Negative	1
282	1	0	0	0	Negative	1
283	1	0	0	0	Negative	1
284	1	0	0	0	Negative	1
285	1	0	0	0	Negative	1
286	1	0	0	0	Negative	1
287	1	0	0	0	Negative	1
288	1	0	0	0	Negative	1
289	1	0	0	0	Negative	1
290	1	21.88565422734789	0	2.302182103856797	Negative	0.1291923875264808
291	1	0	0	0	Negative	1
292	1	0	0	0	Negative	1
293	1	0	0	0	Negative	1
294	1	0	0	0	Negative	1
295	1	0	0	0	Negative	1
296	1	0	0	0	Negative	1
297	1	0	0	0	Negative	1
298	1	0	0	0	Negative	1
299	1	0	0	0	Negative	1
300	1	0	0	0	Negative	1
301	1	0	0	0	Negative	1
302	1	0	0	0	Negative	1
303	1	0	0	0	Negative	1
304	1	0	0	0	Negative	1
305	1	0	0	0	Negative	1
306	1	0	0	0	Negative	1
307	1	0	0	0	Negative	1
308	1	0	0	0	Negative	1
309	1	0	0	0	Negative	1
310	1	0	0	0	Negative	1
311	1	0	0	0	Negative	1
312	1	0	0	0	Negative	1
313	1	0	0	0	Negative	1
314	1	0	0	0	Negative	1
315	1	0	0	0	Negative	1
316	1	0	0	0	Negative	1
317	1	0	0	0	Negative	1
318	1	0	0	0	Negative	1
319	1	27.56539610367557	0	2.518989603606952	Negative	0.1124826363535413
320	1	0	0	0	Negative	1
321	1	0	0	0	Negative	1
322	1	0	0	0	Negative	1
323	1	0	0	0	Negative	1
324	1	0	0	0	Negative	1
325	1	0	0	0	Negative	1
326	1	0	0	0	Negative	1
327	1	0	0	0	Negative	1
328	1	0	0	0	Negative	1
329	1	0.08149244584781141	0.01010855113179126	-0.00310350566713069	Positive	1
330	1	0	0	0	Negative	1
331	1	0	0	0	Negative	1
332	1	0	0	0	Negative	1
333	1	0	0	0	Negative	1
334	1	0	0	0	Negative	1
335	1	0	0	0	Negative	1
336	1	0	0	0	Negative	1
337	1	0	0	0	Negative	1
338	1	0	0	0	Negative	1
339	1	0	0	0	Negative	1
340	1	0	0	0	Negative	1
341	1	0	0	0	Negative	1
342	1	0	23.11938713464963	1.465226590301288	Positive	0.2261003430544042
343	1	0	0	0	Negative	1
344	1	0	0	0	Negative	1
345	1	0	0	0	Negative	1
346	1	46.15444925473049	0	2.93592789298056	Negative	0.08662887309651823
347	1	0	0	0	Negative	1
348	1	0	0	0	Negative	1
349	1	0	0	0	Negative	1
350	1	0	0	0	Negative	1
351	1	0	0	0	Negative	1
352	1	0	0	0	Negative	1
353	1	0	0	0	Negative	1
354	1	0	0	0	Negative	1
355	1	0	0	0	Negative	1
356	1	0	0	0	Negative	1
357	1	0	0	0	Negative	1
358	1	0	0	0	Negative	1
359	1	14.31564914176317	0	1.278270456034624	Negative	0.2582208626042319
360	1	0	0	0	Negative	1
361	1	13.6706427483314	0	1.237339305187957	Negative	0.2659844514769703
362	1	0	0	0	Negative	1
363	1	0	0	0	Negative	1
364	1	38.75208632167117	0	3.27658144039683	Negative	0.07027516616252616
365	1	0	0	0	Negative	1
366	1	0	0	0	Negative	1
367	1	0	0	0	Negative	1
368	1	0	0	0	Negative	1
369	1	0	0	0	Negative	1
370	1	0	0	0	Negative	1
371	1	25.23110003731759	0	2.301246992705288	Negative	0.1292701798273005
372	1	0	0	0	Negative	1
373	1	40.66176429319221	0	3.324510215055186	Negative	0.06825434147244047
374	1	0	0	0	Negative	1
375	1	30.51001656383575	0	2.612406371578375	Negative	0.1060307583743185
376	1	0	0	0	Negative	1
377	1	0	0	0	Negative	1
378	1	0	0	0	Negative	1
379	1	0	0	0	Negative	1
380	1	0	0	0	Negative	1
381	1	0	0	0	Negative	1
382	1	0	0	0	Negative	1
383	1	0	0	0	Negative	1
384	1	0	0	0	Negative	1
385	1	0	0	0	Negative	1
386	1	0	0	0	Negative	1
387	1	0	0	0	Negative	1
388	1	0	0	0	Negative	1
389	1	29.34311241678467	0	2.451806751169492	Negative	0.1173896800749498
390	1	0	0	0	Negative	1
391	1	0	0	0	Negative	1
392	1	0	0	0	Negative	1
393	1	0	0	0	Negative	1
394	1	0.01	0.1	0	Positive	1
395	1	0.01	0.1	0	Positive	1
396	1	0.01	0.1	0	Positive	1
397	1	0.01	0.1	0	Positive	1
398	1	0	0	0	Negative	1
399	1	0	0	0	Negative	1
400	1	0	0	0	Negative	1
401	1	0	0	0	Negative	1
402	1	0	0	0	Negative	1
403	1	0	0	0	Negative	1
404	1	0	0	0	Negative	1
405	1	0	0	0	Negative	1
406	1	0	0	0	Negative	1
407	1	0	0	0	Negative	1
408	1	0	0	0	Negative	1
409	1	0	0	0	Negative	1
410	1	0	0	0	Negative	1
411	1	0	0	0	Negative	1
412	1	0	0	0	Negative	1
413	1	0	0	0	Negative	1
414	1	0	0	0	Negative	1
415	1	0	0	0	Negative	1
416	1	0	0	0	Negative	1
417	1	0	0	0	Negative	1
418	1	0	0	0	Negative	1
419	1	0	0	0	Negative	1
420	1	0	0	0	Negative	1
421	1	0	0	0	Negative	1
422	1	0	0	0	Negative	1
423	1	0	0	0	Negative	1
424	1	0	0	0	Negative	1
425	1	0	0	0	Negative	1
426	1	0	0	0	Negative	1
427	1	0	0	0	Negative	1
428	1	0	0	0	Negative	1
429	1	0	0	0	Negative	1
430	1	0	0	0	Negative	1
431	1	0	0	0	Negative	1
432	1	0	0	0	Negative	1
433	1	0	0	0	Negative	1
434	1	0	0	0	Negative	1
435	1	0	0	0	Negative	1
436	1	0	0	0	Negative	1
437	1	0	0	0	Negative	1
438	1	0	0	0	Negative	1
439	1	0	0	0	Negative	1
440	1	0	0	0	Negative	1
441	1	0	0	0	Negative	1
442	1	0	0	0	Negative	1
443	1	0	0	0	Negative	1
444	1	0	0	0	Negative	1
445	1	0	0	0	Negative	1
446	1	0	0	0	Negative	1
447	1	0	0	0	Negative	1
448	1	0	0	0	Negative	1
449	1	0	0	0	Negative	1
450	1	0	0	0	Negative	1
451	1	0	0	0	Negative	1
452	1	0	0	0	Negative	1
453	1	0	0	0	Negative	1
454	1	0	0	0	Negative	1
455	1	0	0	0	Negative	1
456	1	0	0	0	Negative	1
457	1	0	0	0	Negative	1
458	1	0	0	0	Negative	1
459	1	0	0	0	Negative	1
460	1	0	0	0	Negative	1
461	1	0	0	0	Negative	1
462	1	0	0	0	Negative	1
463	1	0	0	0	Negative	1
464	1	0	0	0	Negative	1
465	1	0	0	0	Negative	1
466	1	0	0	0	Negative	1
467	1	0	0	0	Negative	1
468	1	0	0	0	Negative	1
469	1	0	0	0	Negative	1
470	1	0	0	0	Negative	1
471	1	0	0	0	Negative	1
472	1	0	0	0	Negative	1
473	1	0	0	0	Negative	1
474	1	0	0	0	Negative	1
475	1	0	0	0	Negative	1
476	1	0	0	0	Negative	1
477	1	13.68417420692741	0	1.239637884381381	Negative	0.2655408538041159
478	1	0	0	0	Negative	1
479	1	29.89306080785179	0	2.840197673071835	Negative	0.0919329037326917
480	1	0	0	0	Negative	1
481	1	0	0	0	Negative	1
482	1	0	0	0	Negative	1
483	1	0	0	0	Negative	1
484	1	0	0	0	Negative	1
485	1	0	0	0	Negative	1
486	1	0	0	0	Negative	1
487	1	0	0	0	Negative	1
488	1	0	0	0	Negative	1
489	1	0	0	0	Negative	1
490	1	0	0	0	Negative	1
491	1	0	0	0	Negative	1
492	1	0	0	0	Negative	1
493	1	0	0	0	Negative	1
494	1	0	0	0	Negative	1
495	1	0	0	0	Negative	1
496	1	0	0	0	Negative	1
497	1	0	0	0	Negative	1
498	1	0	0	0	Negative	1
499	1	0	0	0	Negative	1
500	1	0	0	0	Negative	1
501	1	0	0	0	Negative	1
502	1	0	0	0	Negative	1
503	1	0	0	0	Negative	1
504	1	0	0	0	Negative	1
505	1	0	11.35895015667731	0.701333597078861	Positive	0.4023359488773121
506	1	0	0	0	Negative	1
507	1	0	0	0	Negative	1
508	1	0	0	0	Negative	1
509	1	0	0	0	Negative	1
510	1	0	0	0	Negative	1
511	1	0	0	0	Negative	1
512	1	0	0	0	Negative	1
513	1	0	0	0	Negative	1
514	1	0	0	0	Negative	1
515	1	0	0	0	Negative	1
516	1	0	0	0	Negative	1
517	1	0	0	0	Negative	1
518	1	0	0	0	Negative	1
519	1	0	0	0	Negative	1
520	1	0	0	0	Negative	1
521	1	0	0	0	Negative	1
522	1	0	0	0	Negative	1
523	1	0	0	0	Negative	1
524	1	0	0	0	Negative	1
525	1	0	0	0	Negative	1
526	1	0	0	0	Negative	1
527	1	0	0	0	Negative	1
528	1	0	0	0	Negative	1
529	1	0	0	0	Negative	1
530	1	0	0	0	Negative	1
531	1	0	0	0	Negative	1
532	1	0	0	0	Negative	1
533	1	0	0	0	Negative	1
534	1	0	0	0	Negative	1
535	1	0	0	0	Negative	1
536	1	37.83392279085299	0	2.835989857198481	Negative	0.0921739882715672
537	1	0	0	0	Negative	1
538	1	0	0	0	Negative	1
539	1	0	0	0	Negative	1
540	1	0	0	0	Negative	1
541	1	0	0	0	Negative	1
542	1	0	0	0	Negative	1
543	1	0	0	0	Negative	1
544	1	0	0	0	Negative	1
545	1	0	0	0	Negative	1
546	1	0	0	0	Negative	1
547	1	0	0	0	Negative	1
548	1	0	0	0	Negative	1
549	1	0	0	0	Negative	1
550	1	0	0	0	Negative	1
551	1	0	0	0	Negative	1
552	1	0	0	0	Negative	1
553	1	0	0	0	Negative	1
554	1	0	0	0	Negative	1
555	1	14.05528985274077	0	1.308275220585291	Negative	0.2527071736921072
556	1	13.80407674770673	0	1.240359233589121	Negative	0.2654018320449979
557	1	0	0	0	Negative	1
558	1	0	0	0	Negative	1
559	1	0	0	0	Negative	1
560	1	0	0	0	Negative	1
561	1	0	0	0	Negative	1
562	1	0	0	0	Negative	1
563	1	0	0	0	Negative	1
564	1	0	0	0	Negative	1
565	1	0	0	0	Negative	1
566	1	0	0	0	Negative	1
567	1	0	0	0	Negative	1
568	1	0	0	0	Negative	1
569	1	0	0	0	Negative	1
570	1	25.0935406420065	0	2.534660692866739	Negative	0.1113708251197603
571	1	0	0	0	Negative	1
572	1	0	0	0	Negative	1
573	1	0	0	0	Negative	1
574	1	0	12.60910301020483	1.255976634041151	Positive	0.2624140351284859
575	1	0	0	0	Negative	1
576	1	0	0	0	Negative	1
577	1	0	0	0	Negative	1
578	1	0	0	0	Negative	1
579	1	0	10.14458103047054	0.6984100449045698	Positive	0.4033184584979934
580	1	0	0	0	Negative	1
581	1	0	0	0	Negative	1
582	1	0	0	0	Negative	1
583	1	29.89306080785179	0	2.87254564887937	Negative	0.09010224925916377
584	1	0	0	0	Negative	1
585	1	0	0	0	Negative	1
586	1	0	0	0	Negative	1
587	1	0	0	0	Negative	1
588	1	0	0	0	Negative	1
589	1	0	0	0	Negative	1
590	1	56.46265176576264	0	3.470128489425885	Negative	0.06248645674332354
591	1	46.45818741445223	0	3.513664197061278	Negative	0.06086470288230361
592	1	0	0	0	Negative	1
593	1	0	0	0	Negative	1
594	1	0	0	0	Negative	1
595	1	0	0	0	Negative	1
596	1	0	0	0	Negative	1
597	1	0	0	0	Negative	1
598	1	0	0	0	Negative	1
599	1	0	0	0	Negative	1
600	1	0	0	0	Negative	1
601	1	0	0	0	Negative	1
602	1	0	0	0	Negative	1
603	1	0	0	0	Negative	1
604	1	0	0	0	Negative	1
605	1	0	0	0	Negative	1
606	1	0	11.09040820768941	0.7968875139088816	Positive	0.3720255840042538
607	1	0	0	0	Negative	1
608	1	25.23110003731759	0	2.424247162449316	Negative	0.1194706255851696
609	1	0	0	0	Negative	1
610	1	0	0	0	Negative	1
611	1	0.08149244584781141	0.01010855113179126	-0.001439470701285472	Positive	1
612	1	39.94449589389053	0	3.169253811255771	Negative	0.07503672144344786
613	1	0	0	0	Negative	1
614	1	28.74934174763156	0	2.761915265974842	Negative	0.096532606196989
615	1	0	0	0	Negative	1
616	1	18.84473043487876	11.70636741940987	0.1042495723510726	Positive	0.746788377703204
617	1	0	16.33670776135993	1.582885789564131	Positive	0.2083455080992648
618	1	0	0	0	Negative	1
619	1	0	0	0	Negative	1
620	1	0	0	0	Negative	1
621	1	0	0	0	Negative	1
622	1	0	0	0	Negative	1
623	1	53.00830089327768	0	3.46335089947503	Negative	0.06274304227228222
624	1	0	12.46285271031437	0.9528796317659172	Positive	0.3289873934521049
625	1	0	0	0	Negative	1
626	1	0	0	0	Negative	1
627	1	0.01	0.1	0	Positive	1
628	1	0.01	0.1	0	Positive	1
629	1	0	0	0	Negative	1
630	1	0	0	0	Negative	1
631	1	0	0	0	Negative	1
632	1	0	0	0	Negative	1
633	1	0	0	0	Negative	1
634	1	0	0	0	Negative	1
635	1	0	0	0	Negative	1
636	1	0	0	0	Negative	1
637	1	0	0	0	Negative	1
638	1	0	10.55361369617175	0.8020220515298799	Positive	0.3704894962367558
639	1	0	0	0	Negative	1
640	1	0	0	0	Negative	1
641	1	0	0	0	Negative	1
642	1	26.47207939354512	0	2.607062757130484	Negative	0.1063886492589776
643	1	0	0	0	Negative	1
644	1	0	0	0	Negative	1
645	1	0	0	0	Negative	1
646	1	0	0	0	Negative	1
647	1	0	0	0	Negative	1
648	1	0	0	0	Negative	1
649	1	0	0	0	Negative	1
650	1	0	0	0	Negative	1
651	1	0	0	0	Negative	1
652	1	0	0	0	Negative	1
653	1	0	0	0	Negative	1
654	1	0	0	0	Negative	1
655	1	0	0	0	Negative	1
656	1	0	0	0	Negative	1
657	1	0	0	0	Negative	1
658	1	0	0	0	Negative	1
659	1	0	0	0	Negative	1
660	1	0	0	0	Negative	1
661	1	0	0	0	Negative	1
662	1	0	0	0	Negative	1
663	1	0	0	0	Negative	1
664	1	0	0	0	Negative	1
665	1	0	0	0	Negative	1
666	1	0	0	0	Negative	1
667	1	0	0	0	Negative	1
668	1	0	0	0	Negative	1
669	1	29.83675431029131	0	2.621653995483078	Negative	0.1054145099425611
670	1	0	0	0	Negative	1
671	1	26.58977439587058	0	2.502644392535611	Negative	0.1136553144995524
672	1	0	0	0	Negative	1
673	1	0	0	0	Negative	1
674	1	0	0	0	Negative	1
675	1	0	0	0	Negative	1
676	1	0	0	0	Negative	1
677	1	0	0	0	Negative	1
678	1	0	0	0	Negative	1
679	1	0	0	0	Negative	1
680	1	0	0	0	Negative	1
681	1	0	0	0	Negative	1
682	1	0	0	0	Negative	1
683	1	0	0	0	Negative	1
684	1	0	0	0	Negative	1
685	1	0	0	0	Negative	1
686	1	0	0	0	Negative	1
687	1	0	0	0	Negative	1
688	1	0	0	0	Negative	1
689	1	0	0	0	Negative	1
690	1	0	0	0	Negative	1
691	1	0	0	0	Negative	1
692	1	0	0	0	Negative	1
693	1	0	25.5201327750901	0.8615142230404107	Positive	0.3533152937795916
694	1	42.72607178889412	15.90298730955088	0.4011497979907013	Positive	0.5264960500521239
695	1	469.423299565396	30.1937553909404	0.5846798118425021	Positive	0.4444838082233209
696	1	0	0	0	Negative	1
697	1	0	0	0	Negative	1
698	1	0	0	0	Negative	1
699	1	0	0	0	Negative	1
700	1	0	0	0	Negative	1
701	1	0	0	0	Negative	1
702	1	0	0	0	Negative	1
703	1	0	0	0	Negative	1
704	1	0	0	0	Negative	1
705	1	0	0	0	Negative	1
706	1	0	0	0	Negative	1
707	1	0.08149244584781141	0.01010855113179126	-0.002893824344996077	Positive	1
708	1	0	0	0	Negative	1
709	1	0	0	0	Negative	1
710	1	0	0	0	Negative	1
711	1	0	0	0	Negative	1
712	1	0	0	0	Negative	1
713	1	0	0	0	Negative	1
714	1	0	0	0	Negative	1
715	1	0	0	0	Negative	1
716	1	0	0	0	Negative	1
717	1	0	0	0	Negative	1
718	1	0	0	0	Negative	1
719	1	0	0	0	Negative	1
720	1	0	0	0	Negative	1
721	1	0	0	0	Negative	1
722	1	0	0	0	Negative	1
723	1	0	0	0	Negative	1
724	1	0	0	0	Negative	1
725	1	0	0	0	Negative	1
726	1	0	0	0	Negative	1
727	1	0	0	0	Negative	1
728	1	0	0	0	Negative	1
729	1	0	0	0	Negative	1
730	1	0	0	0	Negative	1
731	1	0.08149244584781141	0.01010855113179126	-0.00143947047417825	Positive	1
732	1	0	0	0	Negative	1
733	1	0	0	0	Negative	1
734	1	13.6706427483314	0	1.237339305187957	Negative	0.2659844514769703
735	1	0	0	0	Negative	1
736	1	0	0	0	Negative	1
737	1	0	0	0	Negative	1
738	1	0	0	0	Negative	1
739	1	0	0	0	Negative	1
740	1	0	0	0	Negative	1
741	1	0	0	0	Negative	1
742	1	0	0	0	Negative	1
743	1	0	0	0	Negative	1
744	1	0	0	0	Negative	1
745	1	0	0	0	Negative	1
746	1	0	0	0	Negative	1
747	1	0	0	0	Negative	1
748	1	0	0	0	Negative	1
749	1	0	0	0	Negative	1
750	1	0	0	0	Negative	1
751	1	0	0	0	Negative	1
752	1	0	0	0	Negative	1
753	1	0	0	0	Negative	1
754	1	0	0	0	Negative	1
755	1	0	0	0	Negative	1
756	1	0	0	0	Negative	1
757	1	0	0	0	Negative	1
758	1	0	0	0	Negative	1
759	1	0	0	0	Negative	1
760	1	0	0	0	Negative	1
761	1	0	0	0	Negative	1
762	1	0	0	0	Negative	1
763	1	0	0	0	Negative	1
764	1	0	0	0	Negative	1
765	1	0	0	0	Negative	1
766	1	0	0	0	Negative	1
767	1	0	0	0	Negative	1
768	1	0	0	0	Negative	1
769	1	0	0	0	Negative	1
770	1	0	0	0	Negative	1
771	1	0	0	0	Negative	1
772	1	0	0	0	Negative	1
773	1	0	0	0	Negative	1
774	1	0	0	0	Negative	1
775	1	0	0	0	Negative	1
776	1	0	0	0	Negative	1
777	1	0	0	0	Negative	1
778	1	0	0	0	Negative	1
779	1	0	0	0	Negative	1
780	1	3603.772811717586	0	8.110033960365683	Negative	0.004402090201928388
781	1	0	0	0	Negative	1
782	1	0	0	0	Negative	1
783	1	0	0	0	Negative	1
784	1	0	0	0	Negative	1
785	1	0	0	0	Negative	1
786	1	0	0	0	Negative	1
787	1	0	0	0	Negative	1
788	1	0	0	0	Negative	1
789	1	0	0	0	Negative	1
790	1	0	0	0	Negative	1
791	1	0.08149244584781141	0.01010855113179126	-0.00310350566713069	Positive	1
792	1	21.9926127083892	0	2.510292234786267	Negative	0.1131049558440838
793	1	0	0	0	Negative	1
794	1	0.08149244584781141	0.01010855113179126	-0.00310350566713069	Positive	1
795	1	0	0	0	Negative	1
796	1	25.23110003731759	0	2.424247162449316	Negative	0.1194706255851696
797	1	0	0	0	Negative	1
798	1	0	0	0	Negative	1
799	1	0	0	0	Negative	1
800	1	0	0	0	Negative	1
801	1	0	0	0	Negative	1
802	1	0	0	0	Negative	1
803	1	0	0	0	Negative	1
804	1	0	0	0	Negative	1
805	1	0	0	0	Negative	1
806	1	43.97183936320757	0	3.543026792865131	Negative	0.05979624963820518
807	1	0	0	0	Negative	1
808	1	0	0	0	Negative	1
809	1	0	0	0	Negative	1
810	1	0.08149244584781141	0.01010855113179126	-0.00143947047417825	Positive	1
811	1	0	0	0	Negative	1
812	1	0	0	0	Negative	1
813	1	0	0	0	Negative	1
814	1	0	0	0	Negative	1
815	1	0	0	0	Negative	1
816	1	0	0	0	Negative	1
817	1	0	0	0	Negative	1
818	1	0	0	0	Negative	1
819	1	0	0	0	Negative	1
820	1	0	0	0	Negative	1
821	1	0	0	0	Negative	1
822	1	0	0	0	Negative	1
823	1	0	0	0	Negative	1
824	1	0	0	0	Negative	1
825	1	0	0	0	Negative	1
826	1	0	0	0	Negative	1
827	1	0	0	0	Negative	1
828	1	0	0	0	Negative	1
829	1	0	0	0	Negative	1
830	1	0	0	0	Negative	1
831	1	0	0	0	Negative	1
832	1	0	0	0	Negative	1
833	1	0	0	0	Negative	1
834	1	0	0	0	Negative	1
835	1	0	0	0	Negative	1
836	1	0	0	0	Negative	1
837	1	0	0	0	Negative	1
838	1	0	0	0	Negative	1
839	1	0	0	0	Negative	1
840	1	0	0	0	Negative	1
841	1	0	0	0	Negative	1
842	1	0	0	0	Negative	1
843	1	0	0	0	Negative	1
844	1	0	0	0	Negative	1
845	1	47.27946427574092	0	4.066559739601125	Negative	0.04374027235009936
846	1	0	0	0	Negative	1
847	1	0.08149244584781141	0.01010855113179126	-0.00310350593545472	Positive	1
848	1	0	0	0	Negative	1
849	1	0	0	0	Negative	1
850	1	0	0	0	Negative	1
851	1	0	0	0	Negative	1
852	1	0	0	0	Negative	1
853	1	0	0	0	Negative	1
854	1	0	0	0	Negative	1
855	1	0	0	0	Negative	1
856	1	0	0	0	Negative	1
857	1	0	0	0	Negative	1
858	1	0	0	0	Negative	1
859	1	43.97183936320757	0	3.484091404961983	Negative	0.06196136675042963
860	1	0	0	0	Negative	1
861	1	0	0	0	Negative	1
862	1	0	0	0	Negative	1
863	1	0	0	0	Negative	1
864	1	0	0	0	Negative	1
865	1	0	0	0	Negative	1
866	1	0	0	0	Negative	1
867	1	0	0	0	Negative	1
868	1	0	0	0	Negative	1
869	1	0	0	0	Negative	1
870	1	0	0	0	Negative	1
871	1	0	0	0	Negative	1
872	1	0	0	0	Negative	1
873	1	0	0	0	Negative	1
874	1	0.08149244584781141	0.01010855113179126	-0.00310350642192958	Positive	1
875	1	0	0	0	Negative	1
876	1	0.08149244584781141	0.01010855113179126	-0.001439470701285472	Positive	1
877	1	0	0	0	Negative	1
878	1	0	0	0	Negative	1
879	1	0	0	0	Negative	1
880	1	0	0	0	Negative	1
881	1	0	0	0	Negative	1
882	1	0	0	0	Negative	1
883	1	0	0	0	Negative	1
884	1	0	0	0	Negative	1
885	1	0	0	0	Negative	1
886	1	0	0	0	Negative	1
887	1	0	0	0	Negative	1
888	1	0	0	0	Negative	1
889	1	0	0	0	Negative	1
890	1	0	0	0	Negative	1
891	1	0	0	0	Negative	1
892	1	0	0	0	Negative	1
893	1	0	0	0	Negative	1
894	1	0	0	0	Negative	1
895	1	0	0	0	Negative	1
896	1	0	0	0	Negative	1
897	1	0	0	0	Negative	1
898	1	0	0	0	Negative	1
899	1	0	0	0	Negative	1
900	1	0	0	0	Negative	1
901	1	0	0	0	Negative	1
902	1	0	0	0	Negative	1
903	1	0	0	0	Negative	1
904	1	0	0	0	Negative	1
905	1	0	0	0	Negative	1
906	1	0	0	0	Negative	1
907	1	0	0	0	Negative	1
908	1	0	0	0	Negative	1
909	1	0	0	0	Negative	1
910	1	0	0	0	Negative	1
911	1	0	0	0	Negative	1
912	1	0	0	0	Negative	1
913	1	0	0	0	Negative	1
914	1	0	0	0	Negative	1
915	1	0	0	0	Negative	1
916	1	0	0	0	Negative	1
917	1	0	0	0	Negative	1
918	1	0	0	0	Negative	1
919	1	24.51866808884454	0	2.378369303758273	Negative	0.1230259087731743
920	1	0	0	0	Negative	1
921	1	0	0	0	Negative	1
922	1	0	0	0	Negative	1
923	1	0	0	0	Negative	1
924	1	0	0	0	Negative	1
925	1	0	0	0	Negative	1
926	1	0	0	0	Negative	1
927	1	0	0	0	Negative	1
928	1	0	0	0	Negative	1
929	1	0	0	0	Negative	1
930	1	0	0	0	Negative	1
931	1	0.08149244584781141	0.01010855113179126	-0.00143947047417825	Positive	1
932	1	0	0	0	Negative	1
933	1	0	0	0	Negative	1
934	1	0	0	0	Negative	1
935	1	0	0	0	Negative	1
936	1	0	0	0	Negative	1
937	1	0	0	0	Negative	1
938	1	0	0	0	Negative	1
939	1	0.08149244584781141	0.01010855113179126	-0.002869850212830372	Positive	1
940	1	0	0	0	Negative	1
941	1	0	0	0	Negative	1
942	1	0	0	0	Negative	1
943	1	0	0	0	Negative	1
944	1	28.39385167477707	0	2.516604052294445	Negative	0.1126529525348766
945	1	0.08149244584781141	0.01010855113179126	-0.002869850967629262	Positive	1
946	1	0	8.29377913110936	0.4115543830897366	Positive	0.521181614479503
947	1	0	0	0	Negative	1
948	1	0	10.92434938170696	0.725100077823619	Positive	0.3944760696184318
949	1	0	0	0	Negative	1
950	1	0.08149244584781141	0.01010855113179126	-0.00143947047417825	Positive	1
951	1	0	0	0	Negative	1
952	1	0	0	0	Negative	1
953	1	0	0	0	Negative	1
954	1	0	0	0	Negative	1
955	1	0.08149244584781141	0.01010855113179126	-0.00310350566713069	Positive	1
956	1	0	0	0	Negative	1
957	1	0	0	0	Negative	1
958	1	0.08149244584781141	0.01010855113179126	-0.00310350566713069	Positive	1
959	1	0	0	0	Negative	1
960	1	0	0	0	Negative	1
961	1	0	0	0	Negative	1
962	1	0	0	0	Negative	1
963	1	0	0	0	Negative	1
964	1	0	0	0	Negative	1
965	1	0	0	0	Negative	1
966	1	0	0	0	Negative	1
967	1	0	0	0	Negative	1
968	1	0	0	0	Negative	1
969	1	0	0	0	Negative	1
970	1	0	0	0	Negative	1
971	1	0	0	0	Negative	1
972	1	0	0	0	Negative	1
973	1	0	0	0	Negative	1
974	1	0	0	0	Negative	1
975	1	0	0	0	Negative	1
976	1	0	0	0	Negative	1
977	1	0	0	0	Negative	1
978	1	0	0	0	Negative	1
979	1	0	0	0	Negative	1
980	1	0	0	0	Negative	1
981	1	0	0	0	Negative	1
982	1	0	0	0	Negative	1
983	1	0	0	0	Negative	1
984	1	0	0	0	Negative	1
985	1	0	0	0	Negative	1
986	1	0	0	0	Negative	1
987	1	0	0	0	Negative	1
988	1	0	0	0	Negative	1
989	1	0	0	0	Negative	1
990	1	0	0	0	Negative	1
991	1	0	0	0	Negative	1
992	1	0	0	0	Negative	1
993	1	0	0	0	Negative	1
994	1	0	0	0	Negative	1
995	1	0	0	0	Negative	1
996	1	0	0	0	Negative	1
997	1	0	0	0	Negative	1
998	1	0	0	0	Negative	1
999	1	0	0	0	Negative	1
1000	1	0	44.64465694586133	1.329232825538778	Positive	0.2489417448286689
1001	1	0	0	0	Negative	1
1002	1	0	0	0	Negative	1
1003	1	0.08149244584781141	0.01010855113179126	-0.002579618730756295	Positive	1
1004	1	0	0	0	Negative	1
1005	1	0	10.31531417806579	1.077054319567232	Positive	0.2993574606720656
1006	1	0	8.29377913110936	0.5712077606603891	Positive	0.4497793832966536
1007	1	0	8.052929183307787	0.5493219283872364	Positive	0.4585948862778824
1008	1	0	9.515578599161742	0.89583697326173	Positive	0.3439004297332974
1009	1	0	0	0	Negative	1
1010	1	0	28.35659173257099	2.015123442054009	Positive	0.1557386035122807
1011	1	0	0	0	Negative	1
1012	1	0	19.93980873828077	1.39689288286041	Positive	0.2372444968511859
1013	1	0	0	0	Negative	1
1014	1	0	0	0	Negative	1
1015	1	0	0	0	Negative	1
1016	1	0	0	0	Negative	1
1017	1	0	0	0	Negative	1
1018	1	0	0	0	Negative	1
1019	1	25.26132072716811	22.56427898099313	0.007212552461389521	Positive	0.9323196270815131
1020	1	0	0	0	Negative	1
1021	1	0	0	0	Negative	1
1022	1	0	0	0	Negative	1
1023	1	0	0	0	Negative	1
1024	1	0	0	0	Negative	1
1025	1	0	11.4007571312368	0.8078173362453125	Positive	0.3687663437601416
1026	1	0	0	0	Negative	1
1027	1	0	0	0	Negative	1
1028	1	0	0	0	Negative	1
1029	1	0	0	0	Negative	1
1030	1	0	0	0	Negative	1
1031	1	0	0	0	Negative	1
1032	1	0.08149244584781141	0.01010855113179126	-0.001077210589580879	Positive	1
1033	1	0.01	0.1	0	Positive	1
1034	1	0	0	0	Negative	1
1035	1	0	0	0	Negative	1
1036	1	0	0	0	Negative	1
1037	1	0	0	0	Negative	1
1038	1	0	0	0	Negative	1
1039	1	0	0	0	Negative	1
1040	1	0	0	0	Negative	1
1041	1	0	0	0	Negative	1
1042	1	0	0	0	Negative	1
1043	1	0	0	0	Negative	1
1044	1	0	0	0	Negative	1
1045	1	0	0	0	Negative	1
1046	1	0	0	0	Negative	1
1047	1	0	0	0	Negative	1
1048	1	0	0	0	Negative	1
1049	1	0	0	0	Negative	1
1050	1	0	0	0	Negative	1
1051	1	0	0	0	Negative	1
1052	1	0	0	0	Negative	1
1053	1	0	0	0	Negative	1
1054	1	0	10.04836440431727	0.6760488694585707	Positive	0.4109506111259529
1055	1	0	0	0	Negative	1
1056	1	0	0	0	Negative	1
1057	1	0	0	0	Negative	1
1058	1	0	0	0	Negative	1
1059	1	0.08149244584781141	0.01010855113179126	-0.00143947047417825	Positive	1
1060	1	0	0	0	Negative	1
1061	1	0	0	0	Negative	1
1062	1	0.08149244584781141	0.01010855113179126	-0.003008868087041705	Positive	1
1063	1	0	0	0	Negative	1
1064	1	0	0	0	Negative	1
1065	1	0	0	0	Negative	1
1066	1	0	0	0	Negative	1
1067	1	0.01	0.1	0	Positive	1
1068	1	0.01	0.1	0	Positive	1
1069	1	0.01	0.1	0	Positive	1
1070	1	0.01	0.1	0	Positive	1
1071	1	0.01	0.1	0	Positive	1
1072	1	0.01	0.1	0	Positive	1
1073	1	0.01	0.1	0	Positive	1
1074	1	0.01	0.1	0	Positive	1
1075	1	0.01	0.1	0	Positive	1
1076	1	0.01	0.1	0	Positive	1
1077	1	0.01	0.1	0	Positive	1
1078	1	0.01	0.1	0	Positive	1
1079	1	0	0	0	Negative	1
1080	1	0	0	0	Negative	1
1081	1	0	0	0	Negative	1
1082	1	0	0	0	Negative	1
1083	1	0	0	0	Negative	1
1084	1	0	0	0	Negative	1
1085	1	0	0	0	Negative	1
1086	1	0	0	0	Negative	1
1087	1	0	0	0	Negative	1
1088	1	0	0	0	Negative	1
1089	1	0	0	0	Negative	1
1090	1	0	0	0	Negative	1
1091	1	0	0	0	Negative	1
1092	1	0	0	0	Negative	1
1093	1	0	0	0	Negative	1
1094	1	0	9.880524254913384	0.680382882207887	Positive	0.4094549112484407
1095	1	0	0	0	Negative	1
1096	1	0	0	0	Negative	1
1097	1	0	0	0	Negative	1
1098	1	0	0	0	Negative	1
1099	1	0	0	0	Negative	1
1100	1	0	0	0	Negative	1
1101	1	0	0	0	Negative	1
1102	1	0	0	0	Negative	1
1103	1	0	0	0	Negative	1
1104	1	0	0	0	Negative	1
1105	1	0	0	0	Negative	1
1106	1	0	0	0	Negative	1
1107	1	0	0	0	Negative	1
1108	1	0	0	0	Negative	1
1109	1	0	0	0	Negative	1
1110	1	0	0	0	Negative	1
1111	1	0	0	0	Negative	1
1112	1	0	0	0	Negative	1
1113	1	0	0	0	Negative	1
1114	1	0.08149244584781141	0.01010855113179126	-0.00310350566713069	Positive	1
1115	1	0	0	0	Negative	1
1116	1	0	0	0	Negative	1
1117	1	0.01	0.1	0	Positive	1
