## Supplementary material for "On the ancestry and evolution of the extinct dire wolf": HyPhy results: FormBio043180.t1.cds.aln.fa.FITTER.global.results.csv

Branch	LB	MLE	UB	Nucleotide GTR	Standard MG94	dN	dS	nonsynonymous	synonymous	original name
DireGB	0.8003947754436144	2.233559450046578	4.805251959954718	0.002208486466873972	0.002204260051117006	0.002478569812797118	0.001425358633161331	0.001833024163641544	0.0003712358874754639	DireGB
Node14	0	0.1848777948960528	0.6585897066958846	0.002172938539861699	0.002082580715264217	0.000816998999366205	0.00567619469026123	0.0006042109041177934	0.001478369811146425
Node4	0.08386625743278639	0.3371171267101464	0.8637387571742655	0.002465883567863142	0.002452694027578609	0.001416186405847554	0.00539585307282496	0.001047339432900502	0.001405354594678107
Node5	0	0	0.8735016960994347	0.0003099989014082843	0.0003169435369823342	1.352175198756307e-10	0.001216903381121298	1e-10	0.0003169435369823342
Node8	0.18092165588322	1.052571234072748	3.117115633510107	0.001019177344003444	0.001069632453133449	0.001011588435554141	0.001234448197638708	0.000748119353530942	0.0003215130996025072
canBai_SAMN02921314	0	0	10000	1e-06	0	1.352175198756307e-10	3.839495806437995e-10	1e-10	1e-10	canBai_SAMN02921314
canLup_SAMN02921310	0	0	10000	1e-06	0	1.352175198756307e-10	3.839495806437995e-10	1e-10	1e-10	canLup_SAMN02921310
canRuf_SAMN02921317	0	0	10000	1e-06	0	1.352175198756307e-10	3.839495806437995e-10	1e-10	1e-10	canRuf_SAMN02921317
chrBra_SAMN27257233	0.3366143540840081	1.034595884162619	2.312939077852032	0.002194573234153806	0.002134949068761901	0.002008605479041645	0.002493701161942886	0.001485462446648263	0.0006494866221136364	chrBra_SAMN27257233
cuoAlp_SAMN10180424	0	2.069155937488527	25.97342892975526	6.32980117514566e-05	0.0001652049512023205	0.0001833109511969966	0.0001137930401460719	0.0001355674555823838	2.963749561993683e-05	cuoAlp_SAMN10180424
lupMes_SAMEA5411047	0.003628911203019175	0.06358723630475213	0.2801894163124927	0.002545514995364263	0.002565969246635772	0.0004276154442367912	0.008637815901228417	0.0003162426323379545	0.002249726614297817	lupMes_SAMEA5411047
lycPic_SAMN09924608	0.1850910290039832	0.5964178355470392	1.386936080206626	0.002331550787559319	0.002330352735099932	0.001791941680671286	0.003859168666289939	0.001325228921754714	0.00100512381334522	lycPic_SAMN09924608
speVen_SAMN27257238	0.1933835784496873	0.4458178642367543	0.8529016414160373	0.004851442338930407	0.004900956592028963	0.003289360078108433	0.009477078134976408	0.00243264340385321	0.002468313188175755	speVen_SAMN27257238
uroCin_SAMN04495241	0.1326318092926692	0.3345253380750216	0.6791563996325042	0.004964858188039528	0.004971772867843223	0.002858015876860874	0.01097377697956657	0.002113643172489481	0.002858129695353734	uroCin_SAMN04495241
vulVul_marble_Fox4	0.06962039249604059	0.2224142078439178	0.5093902200398798	0.004248631751056568	0.004245276449742046	0.001892109606231646	0.01092708383373875	0.00139930802456069	0.002845968425181354	vulVul_marble_Fox4
