## Supplementary material for "On the ancestry and evolution of the extinct dire wolf": HyPhy results: FormBio043580.t1.cds.aln.fa.FITTER.local.results.csv

Branch	LB	MLE	UB	Nucleotide GTR	Standard MG94	dN	dS	nonsynonymous	synonymous	original name
DireGB	1.128138388448094	2.826748197465632	5.697864469184627	0.005272397184922753	0.005189071645841718	0.005947500341607739	0.002823423991096685	0.004503632003877896	0.0006854396419638244	DireGB
Node12	0	9233.434727148764	10000	0.002120416536655905	0.00222040777598963	0.002932272440296134	4.119143128353959e-10	0.00222040777598963	1e-10
Node14	0	5304.559273825605	10000	0.0009734205014856082	0.00127561248959382	0.001684574963293124	4.119143128353959e-10	0.00127561248959382	1e-10
Node16	0	4405.217814724605	10000	0.002120223597803533	0.001059343589875899	0.001398970066213629	4.119143128353959e-10	0.001059343589875899	1e-10
Node4	0.07136033975467755	0.2785478086536129	0.623525982128541	0.01148054182476423	0.01120165862074482	0.005813637446384544	0.02800766784217627	0.004402266861476581	0.006799391759268231
Node8	0	10000	10000	0.002642924954683694	0.00328789141534514	0.004341992262932803	4.119143128353959e-10	0.00328789141534514	1e-10
canBai_SAMN02921314	0	0	10000	1e-06	0	1.3206008698061e-10	4.119143128353959e-10	1e-10	1e-10	canBai_SAMN02921314
canLup_SAMN02921310	0	0	10000	1e-06	0	1.3206008698061e-10	4.119143128353959e-10	1e-10	1e-10	canLup_SAMN02921310
canRuf_SAMN02921317	0	0	0.8338761549071364	1e-06	0.001420197826247348	1.3206008698061e-10	0.005849998116889995	1e-10	0.001420197826247348	canRuf_SAMN02921317
chrBra_SAMN27257233	0.005729475202963448	0.1028514831840565	0.4540109307709803	0.006177985434624828	0.006330195110007183	0.001612915011742628	0.02104406691302996	0.001221349348330694	0.005108845761676488	chrBra_SAMN27257233
cuoAlp_SAMN10180424	0.03054118859955609	0.4014079895884925	1.363917782226916	0.003131981385250471	0.00282906593085378	0.00180330874358564	0.00602854941288088	0.001365521396218991	0.001463544534634788	cuoAlp_SAMN10180424
lupMes_SAMEA5411047	0.05044231961154904	0.8063226852682928	3.044297540555374	0.002094180685156489	0.001910815576567857	0.001645466808434772	0.002738476363307353	0.001245998579931551	0.000664816996636305	lupMes_SAMEA5411047
lycPic_SAMN09924608	0.1732915147715485	0.6947756060225827	1.781521971677643	0.003911994791412465	0.003884527880588547	0.003168126161274858	0.006119087380526788	0.002399003539759916	0.001485524340828628	lycPic_SAMN09924608
speVen_SAMN27257238	0.3197823681799124	1.28695249504219	3.344205166474386	0.004513470423238464	0.004497132372816066	0.004450974733835506	0.004641104655263328	0.003370416327598686	0.001126716045217382	speVen_SAMN27257238
uroCin_SAMN04495241	0.2281952434623481	0.6525082686384285	1.414915987543684	0.007534552869515892	0.007431866702605512	0.00591472969575097	0.01216403417230732	0.004478817052891546	0.00295304964971396	uroCin_SAMN04495241
vulVul_marble_Fox4	1.598525711245428	2.5493719160492	3.8050125991452	0.01834647345404592	0.01826470158455629	0.02063764599184569	0.01086314834259361	0.01562746660531569	0.0026372349792406	vulVul_marble_Fox4
