## Supplementary material for "On the ancestry and evolution of the extinct dire wolf": HyPhy results: FormBio051282.t1.cds.aln.fa.FEL.json.tsv

Codon	Partition	Alpha	Beta	LRT	Selection	p-value
1	1	0	0	0	Negative	1
2	1	0	0	0	Negative	1
3	1	0	0	0	Negative	1
4	1	0	0	0	Negative	1
5	1	0	0	0	Negative	1
6	1	0	0	0	Negative	1
7	1	0	19.10438531972813	1.13263830911303	Positive	0.2872132817624363
8	1	0	0	0	Negative	1
9	1	0	0	0	Negative	1
10	1	0.08149244584781141	0.01010855113179126	-0.001316631259880907	Positive	1
11	1	0	0	0	Negative	1
12	1	0	0	0	Negative	1
13	1	0	0	0	Negative	1
14	1	0	0	0	Negative	1
15	1	0	14.40218059459681	0.7584928517144807	Positive	0.3838005928004323
16	1	0	0	0	Negative	1
17	1	0	14.62721065688817	0.7433851182947624	Positive	0.3885786572161593
18	1	0	0	0	Negative	1
19	1	0	0	0	Negative	1
20	1	0	0	0	Negative	1
21	1	0	0	0	Negative	1
22	1	0	27.36051732431201	0.4808730691064653	Positive	0.4880271181814698
23	1	42.54772478603018	0	2.247021310186202	Negative	0.133871874655239
24	1	0	0	0	Negative	1
25	1	0	0	0	Negative	1
26	1	0	20.88124535367234	0.9775890402719707	Positive	0.3227947590528505
27	1	0	0	0	Negative	1
28	1	0	0	0	Negative	1
29	1	0	0	0	Negative	1
30	1	0	0	0	Negative	1
31	1	0	0	0	Negative	1
32	1	0	0	0	Negative	1
33	1	0	0	0	Negative	1
34	1	0	0	0	Negative	1
35	1	0.08149244584781141	0.01010855113179126	-0.001901595470852335	Positive	1
36	1	0	0	0	Negative	1
37	1	0	0	0	Negative	1
38	1	0	0	0	Negative	1
39	1	0	0	0	Negative	1
40	1	0	0	0	Negative	1
41	1	0	0	0	Negative	1
42	1	0	0	0	Negative	1
43	1	0	0	0	Negative	1
44	1	0	65.04403949016805	2.545887843540878	Positive	0.1105817341959929
45	1	0	50.38259096604345	2.170146783943768	Positive	0.1407128025180431
46	1	0	0	0	Negative	1
47	1	0	0	0	Negative	1
48	1	0	0	0	Negative	1
49	1	0	0	0	Negative	1
50	1	0	0	0	Negative	1
51	1	0	0	0	Negative	1
52	1	0	0	0	Negative	1
53	1	0	0	0	Negative	1
54	1	0	0	0	Negative	1
55	1	0	0	0	Negative	1
56	1	0	0	0	Negative	1
57	1	0	0	0	Negative	1
58	1	63.36715652744665	0	3.422267308541349	Negative	0.06432261452723875
59	1	0	0	0	Negative	1
60	1	0	0	0	Negative	1
61	1	0	0	0	Negative	1
62	1	0	0	0	Negative	1
63	1	0	0	0	Negative	1
64	1	0	0	0	Negative	1
65	1	0	0	0	Negative	1
66	1	0	0	0	Negative	1
67	1	0	0	0	Negative	1
68	1	0	0	0	Negative	1
69	1	0	0	0	Negative	1
70	1	0	0	0	Negative	1
71	1	0	0	0	Negative	1
72	1	0	0	0	Negative	1
73	1	0	0	0	Negative	1
74	1	0	0	0	Negative	1
75	1	0	0	0	Negative	1
76	1	0	0	0	Negative	1
77	1	0.08149244584781141	0.01010855113179126	-0.001341676246774171	Positive	1
78	1	0	0	0	Negative	1
79	1	0.08149244584781141	0.01010855113179126	-0.001327397780203299	Positive	1
80	1	0	0	0	Negative	1
81	1	28.74934174763156	0	2.303649373827799	Negative	0.1290704298066258
82	1	0	0	0	Negative	1
83	1	0	0	0	Negative	1
84	1	0	0	0	Negative	1
85	1	0	0	0	Negative	1
86	1	0	0	0	Negative	1
87	1	0	0	0	Negative	1
88	1	0	0	0	Negative	1
89	1	0	0	0	Negative	1
90	1	0	0	0	Negative	1
91	1	0	0	0	Negative	1
92	1	0	0	0	Negative	1
93	1	0	0	0	Negative	1
94	1	0	0	0	Negative	1
95	1	0	0	0	Negative	1
96	1	0	0	0	Negative	1
97	1	34.66158310972403	0	2.457484983795492	Negative	0.1169659301994304
98	1	0	0	0	Negative	1
99	1	0	0	0	Negative	1
100	1	0	0	0	Negative	1
101	1	0	0	0	Negative	1
102	1	0	0	0	Negative	1
103	1	0	0	0	Negative	1
104	1	0	0	0	Negative	1
105	1	0	0	0	Negative	1
106	1	0	0	0	Negative	1
107	1	0	0	0	Negative	1
108	1	0	0	0	Negative	1
109	1	0	0	0	Negative	1
110	1	0	0	0	Negative	1
111	1	0	0	0	Negative	1
112	1	0	0	0	Negative	1
113	1	0	0	0	Negative	1
114	1	0	0	0	Negative	1
115	1	0	0	0	Negative	1
116	1	0	0	0	Negative	1
117	1	0	0	0	Negative	1
118	1	0	0	0	Negative	1
119	1	0	0	0	Negative	1
120	1	0	0	0	Negative	1
121	1	0	0	0	Negative	1
122	1	0	0	0	Negative	1
123	1	0	0	0	Negative	1
124	1	0	0	0	Negative	1
125	1	0	0	0	Negative	1
126	1	0	0	0	Negative	1
127	1	0	0	0	Negative	1
128	1	0	0	0	Negative	1
129	1	0	0	0	Negative	1
130	1	0.08149244584781141	0.01010855113179126	-0.002122674759042376	Positive	1
131	1	0.08149244584781141	0.01010855113179126	-0.00212267472960459	Positive	1
132	1	0	0	0	Negative	1
133	1	0	0	0	Negative	1
134	1	0	0	0	Negative	1
135	1	0	0	0	Negative	1
136	1	0	0	0	Negative	1
137	1	0	0	0	Negative	1
138	1	0	0	0	Negative	1
139	1	0	0	0	Negative	1
140	1	0	0	0	Negative	1
141	1	0	0	0	Negative	1
142	1	0	0	0	Negative	1
143	1	1	0.1	0	Positive	1
144	1	1	0.1	0	Positive	1
145	1	1	0.1	0	Positive	1
146	1	1	0.1	0	Positive	1
147	1	1	0.1	0	Positive	1
148	1	1	0.1	0	Positive	1
149	1	1	0.1	0	Positive	1
150	1	1	0.1	0	Positive	1
151	1	1	0.1	0	Positive	1
152	1	1	0.1	0	Positive	1
153	1	1	0.1	0	Positive	1
154	1	0	0	0	Negative	1
155	1	0	0	0	Negative	1
156	1	0	0	0	Negative	1
157	1	97.79744195840853	0	3.86634995064712	Negative	0.04926354819344891
158	1	0	0	0	Negative	1
159	1	0	0	0	Negative	1
160	1	0	0	0	Negative	1
161	1	0.08149244584781141	0.01010855113179126	-0.002098254869439486	Positive	1
162	1	0.08149244584781141	0.01010855113179126	-0.002122674679155168	Positive	1
163	1	0	0	0	Negative	1
164	1	0	0	0	Negative	1
165	1	0	0	0	Negative	1
166	1	0	0	0	Negative	1
167	1	0	0	0	Negative	1
168	1	0	0	0	Negative	1
169	1	0	0	0	Negative	1
170	1	0	0	0	Negative	1
171	1	0	0	0	Negative	1
172	1	0	0	0	Negative	1
173	1	0	0	0	Negative	1
174	1	0	0	0	Negative	1
175	1	0	0	0	Negative	1
176	1	0	0	0	Negative	1
177	1	0	0	0	Negative	1
178	1	0	0	0	Negative	1
179	1	312.2840290801489	0	4.434122486570995	Negative	0.03522732420102404
180	1	0	0	0	Negative	1
181	1	0	0	0	Negative	1
182	1	0.08149244584781141	0.01010855113179126	-0.001325846851710111	Positive	1
183	1	0	0	0	Negative	1
184	1	0	0	0	Negative	1
185	1	0	0	0	Negative	1
186	1	0	0	0	Negative	1
187	1	0	0	0	Negative	1
188	1	0	0	0	Negative	1
189	1	0	0	0	Negative	1
190	1	0	0	0	Negative	1
191	1	0	0	0	Negative	1
192	1	0	0	0	Negative	1
193	1	0	0	0	Negative	1
194	1	68.92809058578533	0	3.29137655260902	Negative	0.0696446110749096
195	1	0	0	0	Negative	1
196	1	0	0	0	Negative	1
197	1	0	0	0	Negative	1
198	1	0	0	0	Negative	1
199	1	0	0	0	Negative	1
200	1	0	0	0	Negative	1
201	1	0	0	0	Negative	1
202	1	0	0	0	Negative	1
203	1	0	0	0	Negative	1
204	1	0.08149244584781141	0.01010855113179126	-0.002122674759042376	Positive	1
205	1	0	0	0	Negative	1
206	1	0.08149244584781141	0.01010855113179126	-0.0010534270041056	Positive	1
207	1	0	0	0	Negative	1
208	1	0	0	0	Negative	1
209	1	0	0	0	Negative	1
210	1	0	0	0	Negative	1
211	1	0	0	0	Negative	1
212	1	0	0	0	Negative	1
213	1	0	0	0	Negative	1
214	1	0	0	0	Negative	1
215	1	0	0	0	Negative	1
216	1	0	0	0	Negative	1
217	1	0	0	0	Negative	1
218	1	0	0	0	Negative	1
219	1	0	0	0	Negative	1
220	1	0	0	0	Negative	1
221	1	0.08149244584781141	0.01010855113179126	-0.001362051330792369	Positive	1
222	1	0	0	0	Negative	1
223	1	0	0	0	Negative	1
224	1	0	0	0	Negative	1
225	1	0	0	0	Negative	1
226	1	0	0	0	Negative	1
227	1	0	0	0	Negative	1
228	1	0	0	0	Negative	1
229	1	0	0	0	Negative	1
230	1	0	0	0	Negative	1
231	1	0	0	0	Negative	1
232	1	0	0	0	Negative	1
233	1	0	0	0	Negative	1
234	1	0	0	0	Negative	1
235	1	0	0	0	Negative	1
236	1	0	0	0	Negative	1
237	1	0	0	0	Negative	1
238	1	0	0	0	Negative	1
239	1	0	0	0	Negative	1
240	1	0	0	0	Negative	1
241	1	0	0	0	Negative	1
242	1	0	0	0	Negative	1
243	1	0	0	0	Negative	1
244	1	0	0	0	Negative	1
245	1	0	0	0	Negative	1
246	1	0	0	0	Negative	1
247	1	0	0	0	Negative	1
248	1	0	0	0	Negative	1
249	1	0	0	0	Negative	1
250	1	0	0	0	Negative	1
251	1	0	0	0	Negative	1
252	1	0	14.88436508920453	0.8432129360413043	Positive	0.3584794834330048
253	1	0	0	0	Negative	1
254	1	0	0	0	Negative	1
255	1	0	0	0	Negative	1
256	1	0	0	0	Negative	1
257	1	0	0	0	Negative	1
258	1	0	0	0	Negative	1
259	1	0	0	0	Negative	1
260	1	0	0	0	Negative	1
261	1	0	0	0	Negative	1
262	1	0	0	0	Negative	1
263	1	0	0	0	Negative	1
264	1	0	0	0	Negative	1
265	1	0	0	0	Negative	1
266	1	0	0	0	Negative	1
267	1	0	0	0	Negative	1
268	1	0	0	0	Negative	1
269	1	0	0	0	Negative	1
270	1	0	0	0	Negative	1
271	1	0	0	0	Negative	1
272	1	0	0	0	Negative	1
273	1	0	0	0	Negative	1
274	1	32.65569176315191	0	2.519651421361118	Negative	0.1124354362149236
275	1	0	0	0	Negative	1
276	1	0	0	0	Negative	1
277	1	0	0	0	Negative	1
278	1	0	0	0	Negative	1
279	1	0	0	0	Negative	1
280	1	0.08149244584781141	0.01010855113179126	-0.001362051330792369	Positive	1
281	1	0	29.02195077146664	1.044813870717558	Positive	0.3067045298987441
282	1	0	0	0	Negative	1
283	1	0	0	0	Negative	1
284	1	0	0	0	Negative	1
285	1	0	0	0	Negative	1
286	1	0	0	0	Negative	1
287	1	0	0	0	Negative	1
288	1	0	0	0	Negative	1
289	1	0	0	0	Negative	1
290	1	0	0	0	Negative	1
291	1	0	0	0	Negative	1
292	1	0	0	0	Negative	1
293	1	0	0	0	Negative	1
294	1	0	0	0	Negative	1
295	1	0	0	0	Negative	1
296	1	0	0	0	Negative	1
297	1	0	0	0	Negative	1
298	1	0	0	0	Negative	1
299	1	0	0	0	Negative	1
300	1	0	0	0	Negative	1
301	1	0	0	0	Negative	1
302	1	0	0	0	Negative	1
303	1	0	0	0	Negative	1
304	1	0	0	0	Negative	1
305	1	0	0	0	Negative	1
306	1	20.82256899517946	0	1.065150973809022	Negative	0.3020433004273898
307	1	0	0	0	Negative	1
308	1	0	0	0	Negative	1
309	1	0	0	0	Negative	1
310	1	0	0	0	Negative	1
311	1	0	0	0	Negative	1
312	1	0	0	0	Negative	1
313	1	0	0	0	Negative	1
314	1	0	0	0	Negative	1
315	1	1	0.1	0	Positive	1
316	1	1	0.1	0	Positive	1
317	1	1	0.1	0	Positive	1
318	1	1	0.1	0	Positive	1
319	1	1	0.1	0	Positive	1
320	1	1	0.1	0	Positive	1
321	1	1	0.1	0	Positive	1
322	1	1	0.1	0	Positive	1
323	1	1	0.1	0	Positive	1
324	1	1	0.1	0	Positive	1
325	1	1	0.1	0	Positive	1
326	1	1	0.1	0	Positive	1
327	1	1	0.1	0	Positive	1
328	1	1	0.1	0	Positive	1
329	1	1	0.1	0	Positive	1
330	1	1	0.1	0	Positive	1
331	1	1	0.1	0	Positive	1
332	1	1	0.1	0	Positive	1
333	1	1	0.1	0	Positive	1
334	1	1	0.1	0	Positive	1
335	1	0	0	0	Negative	1
336	1	0	0	0	Negative	1
337	1	0	0	0	Negative	1
338	1	0	0	0	Negative	1
339	1	0	0	0	Negative	1
340	1	0	0	0	Negative	1
341	1	0	0	0	Negative	1
342	1	0	0	0	Negative	1
343	1	0	13.31187732315495	0.7008157788218341	Positive	0.402509716499586
344	1	0	0	0	Negative	1
345	1	42.61792551466898	0	2.772048923456815	Negative	0.09592330565116736
346	1	0	0	0	Negative	1
347	1	0	0	0	Negative	1
348	1	0	0	0	Negative	1
349	1	0	0	0	Negative	1
350	1	0	0	0	Negative	1
351	1	0	0	0	Negative	1
352	1	0	0	0	Negative	1
353	1	0	0	0	Negative	1
354	1	0	0	0	Negative	1
355	1	1	0.1	0	Positive	1
356	1	1	0.1	0	Positive	1
357	1	1	0.1	0	Positive	1
358	1	1	0.1	0	Positive	1
359	1	1	0.1	0	Positive	1
360	1	1	0.1	0	Positive	1
361	1	1	0.1	0	Positive	1
362	1	1	0.1	0	Positive	1
363	1	1	0.1	0	Positive	1
364	1	1	0.1	0	Positive	1
365	1	1	0.1	0	Positive	1
366	1	1	0.1	0	Positive	1
367	1	0	0	0	Negative	1
368	1	0	0	0	Negative	1
369	1	0	0	0	Negative	1
370	1	0	0	0	Negative	1
371	1	0	0	0	Negative	1
372	1	0	0	0	Negative	1
373	1	0	0	0	Negative	1
374	1	0	0	0	Negative	1
375	1	0	0	0	Negative	1
376	1	0.08149244584781141	0.01010855113179126	-0.001361373594747306	Positive	1
377	1	0	0	0	Negative	1
378	1	0	0	0	Negative	1
379	1	0	0	0	Negative	1
380	1	0	0	0	Negative	1
381	1	0	0	0	Negative	1
382	1	0	0	0	Negative	1
383	1	0	0	0	Negative	1
384	1	34.90284945006913	0	2.591577969035974	Negative	0.1074332554215365
385	1	0	0	0	Negative	1
386	1	0	0	0	Negative	1
387	1	0	0	0	Negative	1
388	1	0	0	0	Negative	1
389	1	0	0	0	Negative	1
390	1	0	0	0	Negative	1
391	1	36.70345044921596	0	2.661600483643241	Negative	0.1027972514068727
392	1	0	0	0	Negative	1
393	1	0	0	0	Negative	1
394	1	0	0	0	Negative	1
395	1	0	0	0	Negative	1
396	1	0	0	0	Negative	1
397	1	0	0	0	Negative	1
398	1	0	0	0	Negative	1
399	1	0	0	0	Negative	1
400	1	0	0	0	Negative	1
401	1	0	0	0	Negative	1
402	1	0.08149244584781141	0.01010855113179126	-0.0003989655766187816	Positive	1
403	1	1	0.1	0	Positive	1
404	1	1	0.1	0	Positive	1
405	1	1	0.1	0	Positive	1
406	1	1	0.1	0	Positive	1
407	1	1	0.1	0	Positive	1
408	1	1	0.1	0	Positive	1
409	1	1	0.1	0	Positive	1
410	1	1	0.1	0	Positive	1
411	1	1	0.1	0	Positive	1
412	1	0	0	0	Negative	1
413	1	0	0	0	Negative	1
414	1	0	0	0	Negative	1
415	1	0	0	0	Negative	1
416	1	0	0	0	Negative	1
417	1	0	0	0	Negative	1
418	1	0	0	0	Negative	1
419	1	0	0	0	Negative	1
420	1	0	0	0	Negative	1
421	1	0	0	0	Negative	1
422	1	0	0	0	Negative	1
423	1	0	0	0	Negative	1
424	1	0	0	0	Negative	1
425	1	0	0	0	Negative	1
426	1	0	0	0	Negative	1
427	1	0	0	0	Negative	1
428	1	0	0	0	Negative	1
429	1	1	0.1	0	Positive	1
430	1	1	0.1	0	Positive	1
431	1	1	0.1	0	Positive	1
432	1	1	0.1	0	Positive	1
433	1	1	0.1	0	Positive	1
434	1	1	0.1	0	Positive	1
435	1	1	0.1	0	Positive	1
436	1	1	0.1	0	Positive	1
437	1	1	0.1	0	Positive	1
438	1	1	0.1	0	Positive	1
439	1	1	0.1	0	Positive	1
440	1	1	0.1	0	Positive	1
441	1	1	0.1	0	Positive	1
442	1	1	0.1	0	Positive	1
443	1	0	0	0	Negative	1
444	1	0	0	0	Negative	1
445	1	0	0	0	Negative	1
446	1	0	0	0	Negative	1
447	1	0	0	0	Negative	1
448	1	0	0	0	Negative	1
449	1	0	0	0	Negative	1
450	1	0	0	0	Negative	1
451	1	0	0	0	Negative	1
452	1	0	0	0	Negative	1
453	1	0	0	0	Negative	1
454	1	0	0	0	Negative	1
455	1	0	0	0	Negative	1
456	1	0	0	0	Negative	1
457	1	0	0	0	Negative	1
458	1	0.01	0.1	0	Positive	1
459	1	0	0	0	Negative	1
460	1	0	0	0	Negative	1
461	1	14.29591437850529	108.0106760479527	-0.007006424480540119	Positive	1
462	1	1	1	0	Positive	1
463	1	0	0	0	Negative	1
464	1	0	0	0	Negative	1
465	1	0.08149244584781141	0.01010855113179126	-0.001257682492729728	Positive	1
466	1	0	0	0	Negative	1
467	1	0	0	0	Negative	1
468	1	0	0	0	Negative	1
469	1	0	0	0	Negative	1
470	1	0	0	0	Negative	1
471	1	0	0	0	Negative	1
472	1	0	0	0	Negative	1
473	1	0	0	0	Negative	1
474	1	0	0	0	Negative	1
475	1	0	0	0	Negative	1
476	1	0	0	0	Negative	1
477	1	0	0	0	Negative	1
478	1	0	0	0	Negative	1
479	1	0	0	0	Negative	1
480	1	0	0	0	Negative	1
481	1	0	0	0	Negative	1
482	1	0	0	0	Negative	1
483	1	0	0	0	Negative	1
484	1	0	0	0	Negative	1
485	1	0	0	0	Negative	1
486	1	0	0	0	Negative	1
487	1	0	0	0	Negative	1
488	1	31.44309236738719	0	2.305540831757945	Negative	0.1289134032866763
489	1	0	0	0	Negative	1
490	1	0	0	0	Negative	1
491	1	0	0	0	Negative	1
492	1	0	0	0	Negative	1
493	1	0.08149244584781141	0.01010855113179126	-0.001362051330792369	Positive	1
494	1	0	0	0	Negative	1
495	1	0	0	0	Negative	1
496	1	0	0	0	Negative	1
497	1	132.5098790119891	0	6.258451539309121	Negative	0.01236021919065899
498	1	0	0	0	Negative	1
499	1	0	0	0	Negative	1
500	1	0	0	0	Negative	1
501	1	0	0	0	Negative	1
502	1	0	0	0	Negative	1
503	1	0	0	0	Negative	1
504	1	0	0	0	Negative	1
505	1	0	0	0	Negative	1
506	1	1	0.1	0	Positive	1
507	1	0	0	0	Negative	1
508	1	0.01	0.1	-1.77635683940025e-15	Positive	1
509	1	1	5.000000000000002	-8.881784197001252e-16	Positive	1
510	1	9.999999999999996	0.4999999999999999	4.440892098500626e-16	Positive	0.9999999831858402
511	1	0	0	0	Negative	1
512	1	0	0	0	Negative	1
513	1	0	0	0	Negative	1
514	1	0	0	0	Negative	1
515	1	0	0	0	Negative	1
516	1	0.08149244584781141	0.01010855113179126	-0.001362051330792369	Positive	1
517	1	0	0	0	Negative	1
518	1	0.08149244584781141	0.01010855113179126	-0.001362051330792369	Positive	1
519	1	0	0	0	Negative	1
520	1	0	0	0	Negative	1
521	1	0	0	0	Negative	1
522	1	0	0	0	Negative	1
523	1	0	0	0	Negative	1
524	1	0	0	0	Negative	1
525	1	0.08149244584781141	0.01010855113179126	-0.00136205136287515	Positive	1
526	1	0	0	0	Negative	1
527	1	0.08149244584781141	0.01010855113179126	-0.00136205136287515	Positive	1
528	1	0	0	0	Negative	1
529	1	0	0	0	Negative	1
530	1	0	0	0	Negative	1
531	1	0	0	0	Negative	1
532	1	0	0	0	Negative	1
533	1	0	0	0	Negative	1
534	1	0	0	0	Negative	1
535	1	0	0	0	Negative	1
536	1	0	0	0	Negative	1
537	1	0	0	0	Negative	1
538	1	0	0	0	Negative	1
539	1	0	0	0	Negative	1
540	1	0	0	0	Negative	1
541	1	0.08149244584781141	0.01010855113179126	-0.001838670921969765	Positive	1
542	1	0	0	0	Negative	1
543	1	0	0	0	Negative	1
544	1	0	0	0	Negative	1
545	1	1.301235659993812	0.01010855113179126	-0.001227974696323741	Positive	1
546	1	1	0.1	0	Positive	1
547	1	1	0.1	0	Positive	1
548	1	1	0.1	0	Positive	1
549	1	1	0.1	0	Positive	1
550	1	1	0.1	0	Positive	1
551	1	1	0.1	0	Positive	1
552	1	1	0.1	0	Positive	1
553	1	1	0.1	0	Positive	1
554	1	1	0.1	0	Positive	1
555	1	1	0.1	0	Positive	1
556	1	1	0.1	0	Positive	1
557	1	1	0.1	0	Positive	1
558	1	1	0.1	0	Positive	1
559	1	1	0.1	0	Positive	1
560	1	0	0	0	Negative	1
561	1	0	0	0	Negative	1
562	1	0	0	0	Negative	1
563	1	0	0	0	Negative	1
564	1	0	0	0	Negative	1
565	1	0	0	0	Negative	1
566	1	0	0	0	Negative	1
567	1	0	0	0	Negative	1
568	1	0	0	0	Negative	1
569	1	33.10299011230645	0	2.456450482417122	Negative	0.117043005931749
570	1	0	0	0	Negative	1
571	1	54.70686853019996	0	3.447176545406013	Negative	0.06335991787355832
572	1	0	0	0	Negative	1
573	1	0	0	0	Negative	1
574	1	18.21055791006846	0	1.184154723584788	Negative	0.2765117966960442
575	1	0	0	0	Negative	1
576	1	0	0	0	Negative	1
577	1	0	0	0	Negative	1
578	1	0	0	0	Negative	1
579	1	0	0	0	Negative	1
580	1	0	0	0	Negative	1
581	1	0	0	0	Negative	1
582	1	0	18.38973256768417	0.8051639957417009	Positive	0.3695538906386381
583	1	0	0	0	Negative	1
584	1	0	0	0	Negative	1
585	1	0	0	0	Negative	1
586	1	0.08149244584781141	0.01010855113179126	-0.001563097578405781	Positive	1
587	1	0	0	0	Negative	1
588	1	0	0	0	Negative	1
589	1	0	0	0	Negative	1
590	1	0	0	0	Negative	1
591	1	0.08149244584781141	0.01010855113179126	-0.001563097601983365	Positive	1
592	1	0	0	0	Negative	1
593	1	0	0	0	Negative	1
594	1	0	0	0	Negative	1
595	1	0	0	0	Negative	1
596	1	0	0	0	Negative	1
597	1	0	0	0	Negative	1
598	1	0	0	0	Negative	1
599	1	0	0	0	Negative	1
600	1	0	0	0	Negative	1
601	1	0	0	0	Negative	1
602	1	0	17.84204278235088	0.9098450275121941	Positive	0.3401555408734576
603	1	0	0	0	Negative	1
604	1	0	0	0	Negative	1
605	1	0	0	0	Negative	1
606	1	0	0	0	Negative	1
607	1	0	0	0	Negative	1
608	1	0	0	0	Negative	1
609	1	0	0	0	Negative	1
610	1	0	0	0	Negative	1
611	1	0	0	0	Negative	1
612	1	0	0	0	Negative	1
613	1	0	0	0	Negative	1
614	1	0	0	0	Negative	1
615	1	0	0	0	Negative	1
616	1	0	0	0	Negative	1
617	1	0	0	0	Negative	1
618	1	0	0	0	Negative	1
619	1	0	0	0	Negative	1
620	1	0	0	0	Negative	1
621	1	0	0	0	Negative	1
622	1	0	0	0	Negative	1
623	1	0	0	0	Negative	1
624	1	0	0	0	Negative	1
625	1	0	0	0	Negative	1
626	1	0	0	0	Negative	1
627	1	0	0	0	Negative	1
628	1	0	0	0	Negative	1
629	1	60.04504002478264	0	3.106217069284948	Negative	0.0779939165680753
630	1	0	0	0	Negative	1
631	1	0	0	0	Negative	1
632	1	0	0	0	Negative	1
633	1	0	0	0	Negative	1
634	1	0	0	0	Negative	1
635	1	0	0	0	Negative	1
636	1	0	0	0	Negative	1
637	1	0	0	0	Negative	1
638	1	0	0	0	Negative	1
639	1	0	0	0	Negative	1
640	1	0	0	0	Negative	1
641	1	0	0	0	Negative	1
642	1	0	0	0	Negative	1
643	1	0	0	0	Negative	1
644	1	0	0	0	Negative	1
645	1	0	0	0	Negative	1
646	1	0	0	0	Negative	1
647	1	0	0	0	Negative	1
648	1	0	0	0	Negative	1
649	1	0	0	0	Negative	1
650	1	0	0	0	Negative	1
651	1	0	0	0	Negative	1
652	1	0	0	0	Negative	1
653	1	0	0	0	Negative	1
654	1	0	0	0	Negative	1
655	1	0	0	0	Negative	1
656	1	0	0	0	Negative	1
657	1	0	0	0	Negative	1
658	1	0	0	0	Negative	1
659	1	0	0	0	Negative	1
660	1	0	0	0	Negative	1
661	1	0	0	0	Negative	1
662	1	0	0	0	Negative	1
663	1	0	0	0	Negative	1
664	1	0	0	0	Negative	1
665	1	0	0	0	Negative	1
666	1	0	0	0	Negative	1
667	1	0	0	0	Negative	1
668	1	0	0	0	Negative	1
669	1	0	0	0	Negative	1
670	1	0	0	0	Negative	1
671	1	0	0	0	Negative	1
672	1	0	0	0	Negative	1
673	1	0	0	0	Negative	1
674	1	0	0	0	Negative	1
675	1	0	0	0	Negative	1
676	1	0	0	0	Negative	1
677	1	0	0	0	Negative	1
678	1	0	0	0	Negative	1
679	1	0	0	0	Negative	1
680	1	0	0	0	Negative	1
681	1	0.08149244584781141	0.01010855113179126	-0.002076310806400805	Positive	1
682	1	0	0	0	Negative	1
683	1	0	0	0	Negative	1
684	1	0	0	0	Negative	1
685	1	0	0	0	Negative	1
686	1	0	0	0	Negative	1
687	1	0	0	0	Negative	1
688	1	0.08149244584781141	0.01010855113179126	-0.001352442383522501	Positive	1
689	1	0	0	0	Negative	1
690	1	28.74934174763156	0	1.851021061120488	Negative	0.1736646856632806
691	1	36.03932568927444	0	2.332210207998479	Negative	0.126721837191932
692	1	0	0	0	Negative	1
693	1	0	0	0	Negative	1
694	1	0	0	0	Negative	1
695	1	0	0	0	Negative	1
696	1	0.08149244584781141	0.01010855113179126	-0.002122674679155168	Positive	1
697	1	0	0	0	Negative	1
698	1	0	0	0	Negative	1
699	1	0	0	0	Negative	1
700	1	0	0	0	Negative	1
701	1	64.46371759086182	0	3.987915866642393	Negative	0.04582771616004333
702	1	0	0	0	Negative	1
703	1	0	0	0	Negative	1
704	1	0	0	0	Negative	1
705	1	0	0	0	Negative	1
706	1	0	0	0	Negative	1
707	1	0	0	0	Negative	1
708	1	0	0	0	Negative	1
709	1	0	0	0	Negative	1
710	1	0.08149244584781141	0.01010855113179126	-0.002122674705853811	Positive	1
711	1	0	0	0	Negative	1
712	1	0	0	0	Negative	1
713	1	0	0	0	Negative	1
714	1	0	0	0	Negative	1
715	1	0	0	0	Negative	1
716	1	0	0	0	Negative	1
717	1	0	0	0	Negative	1
718	1	0	0	0	Negative	1
719	1	0	13.73596770312058	0.9018137464994993	Positive	0.3422958442449653
720	1	0	0	0	Negative	1
721	1	0.08149244584781141	0.01010855113179126	-0.002122674759042376	Positive	1
722	1	0	0	0	Negative	1
723	1	0	0	0	Negative	1
724	1	0	0	0	Negative	1
725	1	0	0	0	Negative	1
726	1	0	0	0	Negative	1
727	1	0	0	0	Negative	1
728	1	0	0	0	Negative	1
729	1	0	0	0	Negative	1
730	1	0	0	0	Negative	1
731	1	0	0	0	Negative	1
732	1	0	0	0	Negative	1
733	1	0	0	0	Negative	1
734	1	0	0	0	Negative	1
735	1	0	0	0	Negative	1
736	1	0	0	0	Negative	1
737	1	0	0	0	Negative	1
738	1	0	0	0	Negative	1
739	1	0	0	0	Negative	1
740	1	0	0	0	Negative	1
741	1	0	0	0	Negative	1
742	1	0	0	0	Negative	1
743	1	0	0	0	Negative	1
744	1	0	0	0	Negative	1
745	1	0	0	0	Negative	1
746	1	0	0	0	Negative	1
747	1	0	0	0	Negative	1
748	1	0	0	0	Negative	1
749	1	0	0	0	Negative	1
750	1	0	0	0	Negative	1
751	1	0	0	0	Negative	1
752	1	0	0	0	Negative	1
753	1	0	0	0	Negative	1
754	1	0	0	0	Negative	1
755	1	0	0	0	Negative	1
756	1	0	0	0	Negative	1
757	1	0	0	0	Negative	1
758	1	0	0	0	Negative	1
759	1	0	0	0	Negative	1
760	1	25.98445388087302	0	2.125120112441454	Negative	0.144901421255881
761	1	0	0	0	Negative	1
762	1	0	0	0	Negative	1
763	1	0	0	0	Negative	1
764	1	0	0	0	Negative	1
765	1	0	0	0	Negative	1
766	1	0	0	0	Negative	1
767	1	0	14.40218059459681	0.7806603727110097	Positive	0.3769392504689982
768	1	0	0	0	Negative	1
769	1	0	0	0	Negative	1
770	1	0	0	0	Negative	1
771	1	0	0	0	Negative	1
772	1	0	0	0	Negative	1
773	1	0	0	0	Negative	1
774	1	0	0	0	Negative	1
775	1	0	0	0	Negative	1
776	1	0	0	0	Negative	1
777	1	0	0	0	Negative	1
778	1	0	0	0	Negative	1
779	1	0	0	0	Negative	1
780	1	0	0	0	Negative	1
781	1	0	0	0	Negative	1
782	1	0	0	0	Negative	1
783	1	0	0	0	Negative	1
784	1	0	0	0	Negative	1
785	1	0	30.78191108904188	1.932758407676406	Positive	0.1644569769928401
786	1	0	0	0	Negative	1
787	1	0	0	0	Negative	1
788	1	0	0	0	Negative	1
789	1	0	0	0	Negative	1
790	1	0	0	0	Negative	1
791	1	0	0	0	Negative	1
792	1	0	0	0	Negative	1
793	1	0	0	0	Negative	1
794	1	0	18.32792122673242	0.5913955267179034	Positive	0.4418799840654789
795	1	9.999999999999996	49.99999999999989	-8.881784197001252e-16	Positive	1
