## Supplementary material for "On the ancestry and evolution of the extinct dire wolf": HyPhy results: FormBio051282.t1.cds.aln.fa.FITTER.global.results.csv

Branch	LB	MLE	UB	Nucleotide GTR	Standard MG94	dN	dS	nonsynonymous	synonymous	original name
DireGB	0.8243784009706456	2.301391260076404	4.951262992712	0.003127357827971901	0.003158708546550463	0.003589206443359626	0.001958230714198463	0.002641831324617116	0.0005168772219333492	DireGB
Node14	0	0	0.4746891144537814	0.0009934319347488026	0.0009359048117912012	1.358605452935121e-10	0.003545750267656387	1e-10	0.0009359048117912012
Node16	0	0	0.8928446527982196	0.0007284066350794104	0.0007689419517756605	1.358605452935121e-10	0.002913198112639948	1e-10	0.0007689419517756605
Node4	0.3104945758756388	0.8308198838245857	1.706775113374231	0.004437911724114023	0.004629676442074853	0.004079165816019658	0.006164819372973895	0.003002465364176966	0.001627211077897891
Node5	0	0	0.8878101519197692	0.0004740081047212296	0.0004706607357262127	1.358605452935121e-10	0.001783135858103577	1e-10	0.0004706607357262127
canBai_SAMN02921314	0	0	10000	5.104622300178299e-05	0	1.358605452935121e-10	3.78858001688257e-10	1e-10	1e-10	canBai_SAMN02921314
canLup_SAMN02921310	0	0	10000	1e-06	0	1.358605452935121e-10	3.78858001688257e-10	1e-10	1e-10	canLup_SAMN02921310
canRuf_SAMN02921317	0	0	10000	1e-06	0	1.358605452935121e-10	3.78858001688257e-10	1e-10	1e-10	canRuf_SAMN02921317
chrBra_SAMN27257233	0.1711858590399158	0.6889199120380601	1.787811981994984	0.002402016495574777	0.002408418615912007	0.00197878237016872	0.003606493665320185	0.001456480515291451	0.0009519381006205554	chrBra_SAMN27257233
cuoAlp_SAMN10180424	0	0	6.526968298599642	1.840989673949638e-05	6.836766252446853e-05	1.358605452935121e-10	0.0002590163600411728	1e-10	6.836766252446853e-05	cuoAlp_SAMN10180424
lupMes_SAMEA5411047	0	0	10000	1e-06	0	1.358605452935121e-10	3.78858001688257e-10	1e-10	1e-10	lupMes_SAMEA5411047
lycPic_SAMN09924608	0.02640358904771391	0.4628568528554756	2.038790579086684	0.0009734124244311223	0.0009736855639790845	0.0006705447839721677	0.001819017885408559	0.0004935537263769463	0.000480131837602136	lycPic_SAMN09924608
speVen_SAMN27257238	0.07648305540685359	0.4599593578304699	1.422063964874876	0.001908695446333249	0.001908393948861188	0.001310177464835808	0.003576568481984105	0.0009643546343828598	0.0009440393144783259	speVen_SAMN27257238
uroCin_SAMN04495241	0.1288495140907707	0.4069164181344445	0.9258514993046234	0.005295913989728235	0.005256632972231951	0.00339024487722281	0.01046120551772199	0.002495385889920103	0.002761247082311853	uroCin_SAMN04495241
vulVul_marble_Fox4	0.006776357060856822	0.1370812686725071	0.5664762087788306	0.002986160338762994	0.002837771363762222	0.0008998106862128818	0.00824192978268052	0.000662304633231773	0.00217546673053045	vulVul_marble_Fox4
